# Deciphering the limitations of immortalized hepatocyte cell lines for the study of liver cis-regulatory elements

**DOI:** 10.64898/2026.06.05.730479

**Authors:** Andrew Bellesis, Xinyi Li, Dervla Moore-Frederick, Deyuan Xu, Kara Delbridge, Junjie Ma, Gabriella Vaccaro, Buddhima Athukorala Aracchige Edward, Maddie Kellogg, Yehuda Creeger, Alexander S. Okamoto, Irene M. Kaplow

## Abstract

**Background:** Immortalized cell lines are widely used to study transcriptional regulation. However, previous studies have shown that immortalization and prolonged culture can alter their regulatory landscapes, potentially compromising their ability to model native cis-regulatory element (CRE) activity. Hepatocyte-like cell lines (HLCs), particularly HepG2, are frequently used to study liver CREs, but whether non-cancer-derived HLCs, such as AML12, better recapitulate native regulatory landscapes remains unclear. Furthermore, cell culture conditions have been shown to influence gene expression and CRE activity, raising the possibility that optimizing culture conditions could improve HLCs’ gene regulatory similarities to primary liver tissue. Together, these questions highlight the importance of characterizing the transcriptional regulatory landscapes of HLCs and evaluating the effects of culture conditions when using these cell lines to study native liver CRE activity.

**Results:** We systematically characterized the molecular features and transcriptional regulatory landscapes of four HLCs and compared them with those of liver tissue. We examined AML12 cells using RT-qPCR and flow cytometry and found that they express some hepatocyte markers but lack key characteristics of mature hepatocytes. We then used ATAC-seq to characterize the chromatin accessibility landscape of AML12. Through transcription factor motif enrichment, functional enrichment, and machine learning analyses, we found substantial differences in the cis-regulatory landscapes of AML12 and primary mouse liver. Modifying AML12 culture conditions altered some regulatory features but did not substantially improve their similarity to primary liver tissue. We then extended these analyses to three additional HLCs and found similar differences between their regulatory landscapes and that of primary liver tissue. Notably, HepG2 recapitulated native liver regulatory landscapes better than the tested non-cancer-derived cell lines.

**Conclusion:** Our findings reveal substantial differences in transcriptional regulatory landscapes between immortalized HLCs and native liver tissue that persist despite modifications to culture conditions. These results highlight the limitations of HLCs in modeling native liver transcriptional regulation and emphasize the importance of evaluating their regulatory landscapes before using them to investigate CRE function.
