## Supplementary material for "Deciphering the limitations of immortalized hepatocyte cell lines for the study of liver cis-regulatory elements": Table S6

MOTIF_INDEX	MOTIF_SOURCE	MOTIF_ID	ALT_ID	CONSENSUS	WIDTH	SITES	E-VALUE	E-VALUE_SOURCE	MOST_SIMILAR_MOTIF_SOURCE	MOST_SIMILAR_MOTIF	URL
1	MEME	DRTGACTCAK	MEME-1	DRTGACTCAK	10	3291	3.2e-423	MEME	db/motif_databases/CIS-BP_2.00/Mus_musculus.meme	M08069_2.00 ((Fos)_(Homo_sapiens)_(DBD_1.00))	http://cisbp.ccbr.utoronto.ca/TFreport.php?versionNumber=2.00&searchTF=T060459_2.00
2	db/motif_databases/CIS-BP_2.00/Mus_musculus.meme	M08069_2.00	(Fos)_(Homo_sapiens)_(DBD_1.00)	DVTGASTCATB	11	5815	9.0e-216	CENTRIMO			http://cisbp.ccbr.utoronto.ca/TFreport.php?versionNumber=2.00&searchTF=T060459_2.00
3	db/motif_databases/CIS-BP_2.00/Mus_musculus.meme	M04008_2.00	(Nfe2l1)_(Homo_sapiens)_(DBD_1.00)	ATGACTCAY	9	5654	2.6e-197	CENTRIMO			http://cisbp.ccbr.utoronto.ca/TFreport.php?versionNumber=2.00&searchTF=T060482_2.00
4	db/motif_databases/CIS-BP_2.00/Mus_musculus.meme	M01822_2.00	Jund	RTGACKCAH	9	5752	2.0e-160	CENTRIMO			http://cisbp.ccbr.utoronto.ca/TFreport.php?versionNumber=2.00&searchTF=T060504_2.00
5	STREME	7-ATGACTA	STREME-7	ATGACTA	7	1713	1.4e-150	STREME	db/motif_databases/CIS-BP_2.00/Mus_musculus.meme	M04008_2.00 ((Nfe2l1)_(Homo_sapiens)_(DBD_1.00))	http://cisbp.ccbr.utoronto.ca/TFreport.php?versionNumber=2.00&searchTF=T060482_2.00
6	STREME	10-TGAGACA	STREME-10	10-TGAGACA	7	325	1.5e-150	STREME	db/motif_databases/CIS-BP_2.00/Mus_musculus.meme	M04008_2.00 ((Nfe2l1)_(Homo_sapiens)_(DBD_1.00))	http://cisbp.ccbr.utoronto.ca/TFreport.php?versionNumber=2.00&searchTF=T060482_2.00
7	db/motif_databases/CIS-BP_2.00/Mus_musculus.meme	M01805_2.00	Fosl1	NNATGACKYAH	11	5964	2.9e-145	CENTRIMO			http://cisbp.ccbr.utoronto.ca/TFreport.php?versionNumber=2.00&searchTF=T060462_2.00
8	STREME	1-RTGASTCAY	STREME-1	RTGASTCAY	9	3070	2.4e-142	STREME	db/motif_databases/CIS-BP_2.00/Mus_musculus.meme	M04008_2.00 ((Nfe2l1)_(Homo_sapiens)_(DBD_1.00))	http://cisbp.ccbr.utoronto.ca/TFreport.php?versionNumber=2.00&searchTF=T060482_2.00
9	db/motif_databases/CIS-BP_2.00/Mus_musculus.meme	M00760_2.00	Junb	TGACKYMN	8	5143	4.3e-115	CENTRIMO			http://cisbp.ccbr.utoronto.ca/TFreport.php?versionNumber=2.00&searchTF=T060494_2.00
10	db/motif_databases/CIS-BP_2.00/Mus_musculus.meme	M01816_2.00	Jun	WTGACKYAW	9	6030	1.1e-113	CENTRIMO			http://cisbp.ccbr.utoronto.ca/TFreport.php?versionNumber=2.00&searchTF=T060493_2.00
11	db/motif_databases/CIS-BP_2.00/Mus_musculus.meme	M07821_2.00	(Batf)_(Homo_sapiens)_(DBD_0.98)	TGASTCATWWYRRRA	15	5973	2.4e-109	CENTRIMO			http://cisbp.ccbr.utoronto.ca/TFreport.php?versionNumber=2.00&searchTF=T060477_2.00
12	db/motif_databases/CIS-BP_2.00/Mus_musculus.meme	M08065_2.00	(Bach2)_(Homo_sapiens)_(DBD_0.95)	NVTGACTCAGCANH	14	5817	4.4e-106	CENTRIMO			http://cisbp.ccbr.utoronto.ca/TFreport.php?versionNumber=2.00&searchTF=T060485_2.00
13	db/motif_databases/CIS-BP_2.00/Mus_musculus.meme	M07813_2.00	(Nfe2)_(Homo_sapiens)_(DBD_0.95)	VRTGACTCAGCANWWYB	17	5206	1.9e-071	CENTRIMO			http://cisbp.ccbr.utoronto.ca/TFreport.php?versionNumber=2.00&searchTF=T060500_2.00
14	db/motif_databases/CIS-BP_2.00/Mus_musculus.meme	M08077_2.00	Nfe2l2	MASNATGACTCAGCA	15	5653	4.7e-071	CENTRIMO			http://cisbp.ccbr.utoronto.ca/TFreport.php?versionNumber=2.00&searchTF=T060456_2.00
15	db/motif_databases/CIS-BP_2.00/Mus_musculus.meme	M01810_2.00	Jdp2	NATGACGTMA	10	5661	1.8e-062	CENTRIMO			http://cisbp.ccbr.utoronto.ca/TFreport.php?versionNumber=2.00&searchTF=T060478_2.00
16	db/motif_databases/CIS-BP_2.00/Mus_musculus.meme	M01809_2.00	Fosl2	GATGACGY	8	5735	4.8e-051	CENTRIMO			http://cisbp.ccbr.utoronto.ca/TFreport.php?versionNumber=2.00&searchTF=T060473_2.00
17	STREME	2-ARGAATG	STREME-2	ARGAATG	7	2922	1.4e-043	STREME	db/motif_databases/CIS-BP_2.00/Mus_musculus.meme	M03577_2.00 ((Tead1)_(Homo_sapiens)_(DBD_1.00))	http://cisbp.ccbr.utoronto.ca/TFreport.php?versionNumber=2.00&searchTF=T346587_2.00
18	db/motif_databases/CIS-BP_2.00/Mus_musculus.meme	M03577_2.00	(Tead1)_(Homo_sapiens)_(DBD_1.00)	DWGGAATGYD	10	6065	1.8e-027	CENTRIMO			http://cisbp.ccbr.utoronto.ca/TFreport.php?versionNumber=2.00&searchTF=T346587_2.00
19	MEME	RCATTCCWKWS	MEME-2	RCATTCCWKWS	11	430	5.0e-027	MEME	db/motif_databases/CIS-BP_2.00/Mus_musculus.meme	M07592_2.00 ((Zfp14)_(Homo_sapiens)_(DBD_0.96))	http://cisbp.ccbr.utoronto.ca/TFreport.php?versionNumber=2.00&searchTF=T101293_2.00
20	db/motif_databases/CIS-BP_2.00/Mus_musculus.meme	M08074_2.00	(Maff)_(Homo_sapiens)_(DBD_1.00)	DWWWTGCTGACTCAGCAAWWH	21	5042	2.4e-026	CENTRIMO			http://cisbp.ccbr.utoronto.ca/TFreport.php?versionNumber=2.00&searchTF=T060487_2.00
21	STREME	13-MCTCATC	STREME-13	13-MCTCATC	7	603	5.3e-025	STREME
22	db/motif_databases/CIS-BP_2.00/Mus_musculus.meme	M03579_2.00	(Tead4)_(Homo_sapiens)_(DBD_0.94)	NWGGAATGYN	10	6048	2.6e-024	CENTRIMO			http://cisbp.ccbr.utoronto.ca/TFreport.php?versionNumber=2.00&searchTF=T346585_2.00
23	db/motif_databases/CIS-BP_2.00/Mus_musculus.meme	M01804_2.00	Atf1	RTGACGTA	8	5155	9.6e-023	CENTRIMO			http://cisbp.ccbr.utoronto.ca/TFreport.php?versionNumber=2.00&searchTF=T060461_2.00
24	db/motif_databases/CIS-BP_2.00/Mus_musculus.meme	M01807_2.00	Atf3	GATGACGT	8	5602	2.3e-022	CENTRIMO			http://cisbp.ccbr.utoronto.ca/TFreport.php?versionNumber=2.00&searchTF=T060466_2.00
25	db/motif_databases/CIS-BP_2.00/Mus_musculus.meme	M08138_2.00	Hoxa9	TGATTKATGGS	11	5480	1.1e-019	CENTRIMO			http://cisbp.ccbr.utoronto.ca/TFreport.php?versionNumber=2.00&searchTF=T212491_2.00
26	db/motif_databases/CIS-BP_2.00/Mus_musculus.meme	M01493_2.00	Ets1	NRSCGGAWRY	10	6031	4.0e-017	CENTRIMO			http://cisbp.ccbr.utoronto.ca/TFreport.php?versionNumber=2.00&searchTF=T176545_2.00
27	db/motif_databases/CIS-BP_2.00/Mus_musculus.meme	M01495_2.00	Erg	NRCCGGAARY	10	6024	6.8e-017	CENTRIMO			http://cisbp.ccbr.utoronto.ca/TFreport.php?versionNumber=2.00&searchTF=T176548_2.00
28	MEME	TGASAMATGACTCA	MEME-5	TGASAMATGACTCA	14	52	4.2e-016	MEME	db/motif_databases/CIS-BP_2.00/Mus_musculus.meme	M04008_2.00 ((Nfe2l1)_(Homo_sapiens)_(DBD_1.00))	http://cisbp.ccbr.utoronto.ca/TFreport.php?versionNumber=2.00&searchTF=T060482_2.00
29	db/motif_databases/CIS-BP_2.00/Mus_musculus.meme	M01486_2.00	Fli1	NRCCGGAARY	10	6023	5.5e-016	CENTRIMO			http://cisbp.ccbr.utoronto.ca/TFreport.php?versionNumber=2.00&searchTF=T176537_2.00
30	db/motif_databases/CIS-BP_2.00/Mus_musculus.meme	M01496_2.00	XP_911724.4	NDNMGGAWRY	10	6078	4.3e-015	CENTRIMO			http://cisbp.ccbr.utoronto.ca/TFreport.php?versionNumber=2.00&searchTF=T177617_2.00
31	STREME	4-VAAACCACA	STREME-4	VAAACCACA	9	639	1.1e-014	STREME	db/motif_databases/CIS-BP_2.00/Mus_musculus.meme	M08163_2.00 (Runx1)	http://cisbp.ccbr.utoronto.ca/TFreport.php?versionNumber=2.00&searchTF=T319428_2.00
32	db/motif_databases/CIS-BP_2.00/Mus_musculus.meme	M01477_2.00	Etv3	NDNMGGAWRY	10	6080	1.4e-014	CENTRIMO			http://cisbp.ccbr.utoronto.ca/TFreport.php?versionNumber=2.00&searchTF=T176527_2.00
33	STREME	12-CACAGGAA	STREME-12	12-CACAGGAA	8	296	5.8e-014	STREME
34	db/motif_databases/CIS-BP_2.00/Mus_musculus.meme	M02690_2.00	Pax2	NGTCAYKB	8	6061	6.2e-014	CENTRIMO			http://cisbp.ccbr.utoronto.ca/TFreport.php?versionNumber=2.00&searchTF=T237405_2.00
35	db/motif_databases/CIS-BP_2.00/Mus_musculus.meme	M01485_2.00	Etv5	RCCGGAARY	9	5809	1.8e-012	CENTRIMO			http://cisbp.ccbr.utoronto.ca/TFreport.php?versionNumber=2.00&searchTF=T176536_2.00
36	db/motif_databases/CIS-BP_2.00/Mus_musculus.meme	M08175_2.00	(Tead2)_(Homo_sapiens)_(DBD_0.97)	BNNWGGAATGTRN	13	5988	3.0e-012	CENTRIMO			http://cisbp.ccbr.utoronto.ca/TFreport.php?versionNumber=2.00&searchTF=T346586_2.00
37	db/motif_databases/CIS-BP_2.00/Mus_musculus.meme	M07613_2.00	(Zfp113)_(Homo_sapiens)_(DBD_0.98)	TCWNTYAKTCADTCA	15	5767	1.6e-011	CENTRIMO			http://cisbp.ccbr.utoronto.ca/TFreport.php?versionNumber=2.00&searchTF=T101135_2.00
38	db/motif_databases/CIS-BP_2.00/Mus_musculus.meme	M01489_2.00	Elk4	NRCCGGAARY	10	5778	1.9e-011	CENTRIMO			http://cisbp.ccbr.utoronto.ca/TFreport.php?versionNumber=2.00&searchTF=T176541_2.00
39	MEME	BHTGTGGTYWB	MEME-3	BHTGTGGTYWB	11	501	2.2e-011	MEME	db/motif_databases/CIS-BP_2.00/Mus_musculus.meme	M08163_2.00 (Runx1)	http://cisbp.ccbr.utoronto.ca/TFreport.php?versionNumber=2.00&searchTF=T319428_2.00
40	MEME	BTGATGACTAAGCR	MEME-6	BTGATGACTAAGCR	14	5	3.4e-011	MEME	db/motif_databases/CIS-BP_2.00/Mus_musculus.meme	M08065_2.00 ((Bach2)_(Homo_sapiens)_(DBD_0.95))	http://cisbp.ccbr.utoronto.ca/TFreport.php?versionNumber=2.00&searchTF=T060485_2.00
41	db/motif_databases/CIS-BP_2.00/Mus_musculus.meme	M01487_2.00	Etv4	NRCCGGAARY	10	5772	1.2e-010	CENTRIMO			http://cisbp.ccbr.utoronto.ca/TFreport.php?versionNumber=2.00&searchTF=T176538_2.00
42	db/motif_databases/CIS-BP_2.00/Mus_musculus.meme	M01481_2.00	Elk3	NRCCGGAARY	10	5739	4.0e-010	CENTRIMO			http://cisbp.ccbr.utoronto.ca/TFreport.php?versionNumber=2.00&searchTF=T176532_2.00
43	db/motif_databases/CIS-BP_2.00/Mus_musculus.meme	M00214_2.00	Sox1	NNNNDWSAAT	10	5947	1.4e-009	CENTRIMO			http://cisbp.ccbr.utoronto.ca/TFreport.php?versionNumber=2.00&searchTF=T328518_2.00
44	db/motif_databases/CIS-BP_2.00/Mus_musculus.meme	M01492_2.00	Elf4	NNVMGGAARH	10	6087	4.1e-008	CENTRIMO			http://cisbp.ccbr.utoronto.ca/TFreport.php?versionNumber=2.00&searchTF=T176544_2.00
45	STREME	8-CACCAC	STREME-8	CACCAC	6	853	1.1e-007	STREME
46	STREME	3-ACWTCCT	STREME-3	ACWTCCT	7	1102	1.2e-007	STREME	db/motif_databases/CIS-BP_2.00/Mus_musculus.meme	M08027_2.00 (Spi1)	http://cisbp.ccbr.utoronto.ca/TFreport.php?versionNumber=2.00&searchTF=T176525_2.00
47	db/motif_databases/CIS-BP_2.00/Mus_musculus.meme	M01307_2.00	Runx2	NWAACCGCAR	10	5985	2.3e-007	CENTRIMO			http://cisbp.ccbr.utoronto.ca/TFreport.php?versionNumber=2.00&searchTF=T319429_2.00
48	db/motif_databases/CIS-BP_2.00/Mus_musculus.meme	M00785_2.00	Zkscan5	NTYAHYTHYD	10	5966	3.4e-007	CENTRIMO			http://cisbp.ccbr.utoronto.ca/TFreport.php?versionNumber=2.00&searchTF=T101319_2.00
49	db/motif_databases/CIS-BP_2.00/Mus_musculus.meme	M01478_2.00	Etv1	NRCCGGAWRY	10	5927	1.1e-006	CENTRIMO			http://cisbp.ccbr.utoronto.ca/TFreport.php?versionNumber=2.00&searchTF=T176528_2.00
50	db/motif_databases/CIS-BP_2.00/Mus_musculus.meme	M01490_2.00	Elf5	WNVMGGAARY	10	6073	1.3e-006	CENTRIMO			http://cisbp.ccbr.utoronto.ca/TFreport.php?versionNumber=2.00&searchTF=T176542_2.00
51	db/motif_databases/CIS-BP_2.00/Mus_musculus.meme	M01720_2.00	Arnt2	KCAYRTGAHK	10	5942	2.2e-006	CENTRIMO			http://cisbp.ccbr.utoronto.ca/TFreport.php?versionNumber=2.00&searchTF=T035667_2.00
52	db/motif_databases/CIS-BP_2.00/Mus_musculus.meme	M01491_2.00	Etv6	NNVMGGAARY	10	6057	4.0e-006	CENTRIMO			http://cisbp.ccbr.utoronto.ca/TFreport.php?versionNumber=2.00&searchTF=T176543_2.00
53	db/motif_databases/CIS-BP_2.00/Mus_musculus.meme	M01483_2.00	Elk1	NRCCGGAAGY	10	5562	5.5e-006	CENTRIMO			http://cisbp.ccbr.utoronto.ca/TFreport.php?versionNumber=2.00&searchTF=T176534_2.00
54	db/motif_databases/CIS-BP_2.00/Mus_musculus.meme	M03004_2.00	(Fev)_(Homo_sapiens)_(DBD_1.00)	ACCGGAAGTN	10	5327	5.5e-006	CENTRIMO			http://cisbp.ccbr.utoronto.ca/TFreport.php?versionNumber=2.00&searchTF=T176550_2.00
55	db/motif_databases/CIS-BP_2.00/Mus_musculus.meme	M08163_2.00	Runx1	WAACCACARVV	11	6084	5.7e-006	CENTRIMO			http://cisbp.ccbr.utoronto.ca/TFreport.php?versionNumber=2.00&searchTF=T319428_2.00
56	db/motif_databases/CIS-BP_2.00/Mus_musculus.meme	M08137_2.00	Hoxc9	VTGATTTATKGCY	13	5428	2.3e-005	CENTRIMO			http://cisbp.ccbr.utoronto.ca/TFreport.php?versionNumber=2.00&searchTF=T212486_2.00
57	db/motif_databases/CIS-BP_2.00/Mus_musculus.meme	M01484_2.00	Ehf	WNVMGGAART	10	6039	4.2e-005	CENTRIMO			http://cisbp.ccbr.utoronto.ca/TFreport.php?versionNumber=2.00&searchTF=T176535_2.00
58	db/motif_databases/CIS-BP_2.00/Mus_musculus.meme	M01494_2.00	Elf2	DNSCGGAARY	10	6044	4.3e-005	CENTRIMO			http://cisbp.ccbr.utoronto.ca/TFreport.php?versionNumber=2.00&searchTF=T176547_2.00
59	db/motif_databases/CIS-BP_2.00/Mus_musculus.meme	M08093_2.00	(Zfp24)_(Homo_sapiens)_(DBD_1.00)	CATTCATTCATTC	13	4697	9.7e-005	CENTRIMO			http://cisbp.ccbr.utoronto.ca/TFreport.php?versionNumber=2.00&searchTF=T101276_2.00
60	db/motif_databases/CIS-BP_2.00/Mus_musculus.meme	M02968_2.00	(Erf)_(Homo_sapiens)_(DBD_1.00)	ACCGGAAGTR	10	5089	1.0e-004	CENTRIMO			http://cisbp.ccbr.utoronto.ca/TFreport.php?versionNumber=2.00&searchTF=T176549_2.00
61	db/motif_databases/CIS-BP_2.00/Mus_musculus.meme	M00757_2.00	Xbp1	NNYKACGHDN	10	3708	2.7e-004	CENTRIMO			http://cisbp.ccbr.utoronto.ca/TFreport.php?versionNumber=2.00&searchTF=T060458_2.00
62	db/motif_databases/CIS-BP_2.00/Mus_musculus.meme	M02920_2.00	(Zbtb7c)_(Homo_sapiens)_(DBD_0.99)	RCGACCACCRAN	12	5495	2.9e-004	CENTRIMO			http://cisbp.ccbr.utoronto.ca/TFreport.php?versionNumber=2.00&searchTF=T101190_2.00
63	db/motif_databases/CIS-BP_2.00/Mus_musculus.meme	M07632_2.00	(Zfp110)_(Homo_sapiens)_(DBD_0.85)	CAGTRTGAGTTCTCW	15	4485	3.5e-004	CENTRIMO			http://cisbp.ccbr.utoronto.ca/TFreport.php?versionNumber=2.00&searchTF=T101345_2.00
64	STREME	5-WCATAM	STREME-5	WCATAM	6	874	6.2e-004	STREME
65	db/motif_databases/CIS-BP_2.00/Mus_musculus.meme	M01476_2.00	Elf3	DNNMGGAARH	10	6026	1.1e-003	CENTRIMO			http://cisbp.ccbr.utoronto.ca/TFreport.php?versionNumber=2.00&searchTF=T176526_2.00
66	db/motif_databases/CIS-BP_2.00/Mus_musculus.meme	M08095_2.00	(Zbtb7a)_(Homo_sapiens)_(DBD_1.00)	NBCACTTCCGGBN	13	5401	1.6e-003	CENTRIMO			http://cisbp.ccbr.utoronto.ca/TFreport.php?versionNumber=2.00&searchTF=T101125_2.00
67	db/motif_databases/CIS-BP_2.00/Mus_musculus.meme	M02967_2.00	(Etv2)_(Homo_sapiens)_(DBD_0.99)	AACCGGAAATR	11	4867	1.9e-003	CENTRIMO			http://cisbp.ccbr.utoronto.ca/TFreport.php?versionNumber=2.00&searchTF=T176530_2.00
68	db/motif_databases/CIS-BP_2.00/Mus_musculus.meme	M01806_2.00	Creb1	VTGACGTNN	9	5635	2.9e-003	CENTRIMO			http://cisbp.ccbr.utoronto.ca/TFreport.php?versionNumber=2.00&searchTF=T060465_2.00
69	STREME	6-TATAWTA	STREME-6	TATAWTA	7	1177	3.1e-003	STREME	db/motif_databases/CIS-BP_2.00/Mus_musculus.meme	M02487_2.00 (Hmg20b)	http://cisbp.ccbr.utoronto.ca/TFreport.php?versionNumber=2.00&searchTF=T328494_2.00
70	db/motif_databases/CIS-BP_2.00/Mus_musculus.meme	M08113_2.00	Gabpa	CCGGAAGTGVN	11	4934	6.2e-003	CENTRIMO			http://cisbp.ccbr.utoronto.ca/TFreport.php?versionNumber=2.00&searchTF=T176533_2.00
71	db/motif_databases/CIS-BP_2.00/Mus_musculus.meme	M02821_2.00	(Mga)_(Homo_sapiens)_(DBD_0.97)	AGGTGTGA	8	5875	7.6e-003	CENTRIMO			http://cisbp.ccbr.utoronto.ca/TFreport.php?versionNumber=2.00&searchTF=T055467_2.00
72	db/motif_databases/CIS-BP_2.00/Mus_musculus.meme	M00384_2.00	Meox1	NTAATKRNN	9	5923	8.2e-003	CENTRIMO			http://cisbp.ccbr.utoronto.ca/TFreport.php?versionNumber=2.00&searchTF=T212385_2.00
73	db/motif_databases/CIS-BP_2.00/Mus_musculus.meme	M05273_2.00	(Hoxd4)_(Homo_sapiens)_(DBD_1.00)	BTAATKRM	8	5668	1.3e-002	CENTRIMO			http://cisbp.ccbr.utoronto.ca/TFreport.php?versionNumber=2.00&searchTF=T212617_2.00
74	db/motif_databases/CIS-BP_2.00/Mus_musculus.meme	M00814_2.00	Nr2e1	NVRGTCANNN	10	6019	2.8e-002	CENTRIMO			http://cisbp.ccbr.utoronto.ca/TFreport.php?versionNumber=2.00&searchTF=T303911_2.00
# MEME-ChIP (Motif Analysis of Large Nucleotide Datasets): Version 5.5.9 released on Fri Nov 21 15:33:51 2025 -0800
# The format of this file is described at https://meme-suite.org/meme//doc/meme-chip-output-format.html
# meme-chip -oc . -time 240 -ccut 100 -fdesc description -dna -order 2 -minw 6 -maxw 15 -psp-gen -db db/motif_databases/CIS-BP_2.00/Mus_musculus.meme -meme-mod zoops -meme-nmotifs 10 -meme-searchsize 100000 -streme-pvt 0.05 -streme-align center -streme-totallength 4000000 -centrimo-score 5.0 -centrimo-ethresh 10.0 -neg centered_enhancer_AML12_mouse_mm10_complete_noCDS_upregulated_deseq.bed.fa cen…
