## Supplementary material for "Deciphering the limitations of immortalized hepatocyte cell lines for the study of liver cis-regulatory elements": Table S7

MOTIF_INDEX	MOTIF_SOURCE	MOTIF_ID	ALT_ID	CONSENSUS	WIDTH	SITES	E-VALUE	E-VALUE_SOURCE	MOST_SIMILAR_MOTIF_SOURCE	MOST_SIMILAR_MOTIF	URL
1	MEME	SYGCCMYCTDSTGGY	MEME-1	SYGCCMYCTDSTGGY	15	353	7.9e-126	MEME	db/motif_databases/CIS-BP_2.00/Mus_musculus.meme	M08022_2.00 (Ctcf)	http://cisbp.ccbr.utoronto.ca/TFreport.php?versionNumber=2.00&searchTF=T100985_2.00
2	STREME	1-GGNCAAAGKYCAN	STREME-1	GGNCAAAGKYCAN	13	1307	1.4e-073	STREME	db/motif_databases/CIS-BP_2.00/Mus_musculus.meme	M08155_2.00 ((Hnf4g)_(Homo_sapiens)_(DBD_1.00))	http://cisbp.ccbr.utoronto.ca/TFreport.php?versionNumber=2.00&searchTF=T303908_2.00
3	db/motif_databases/CIS-BP_2.00/Mus_musculus.meme	M08155_2.00	(Hnf4g)_(Homo_sapiens)_(DBD_1.00)	NRRGDNCAAAGKYCA	15	2938	2.0e-068	CENTRIMO			http://cisbp.ccbr.utoronto.ca/TFreport.php?versionNumber=2.00&searchTF=T303908_2.00
4	db/motif_databases/CIS-BP_2.00/Mus_musculus.meme	M05581_2.00	(Ppard)_(Homo_sapiens)_(DBD_0.90)	NRRGGTCAAAGGTCAN	16	2130	2.0e-040	CENTRIMO			http://cisbp.ccbr.utoronto.ca/TFreport.php?versionNumber=2.00&searchTF=T303900_2.00
5	STREME	6-ATTGCAHAAYMN	STREME-6	ATTGCAHAAYMN	12	482	1.7e-033	STREME	db/motif_databases/CIS-BP_2.00/Mus_musculus.meme	M01818_2.00 (Cebpb)	http://cisbp.ccbr.utoronto.ca/TFreport.php?versionNumber=2.00&searchTF=T060498_2.00
6	MEME	GRMCTTTG	MEME-2	GRMCTTTG	8	663	6.9e-029	MEME	db/motif_databases/CIS-BP_2.00/Mus_musculus.meme	M08155_2.00 ((Hnf4g)_(Homo_sapiens)_(DBD_1.00))	http://cisbp.ccbr.utoronto.ca/TFreport.php?versionNumber=2.00&searchTF=T303908_2.00
7	db/motif_databases/CIS-BP_2.00/Mus_musculus.meme	M00993_2.00	Cebpa	NTTRCGCAA	9	1737	8.0e-026	CENTRIMO			http://cisbp.ccbr.utoronto.ca/TFreport.php?versionNumber=2.00&searchTF=T060479_2.00
8	db/motif_databases/CIS-BP_2.00/Mus_musculus.meme	M08153_2.00	(Nr4a1)_(Homo_sapiens)_(DBD_0.99)	NAAAGGTCAN	10	2849	9.8e-026	CENTRIMO			http://cisbp.ccbr.utoronto.ca/TFreport.php?versionNumber=2.00&searchTF=T303920_2.00
9	db/motif_databases/CIS-BP_2.00/Mus_musculus.meme	M08156_2.00	(Nr2c2)_(Homo_sapiens)_(DBD_0.99)	VGRGGTCARAGGTCA	15	2708	1.1e-024	CENTRIMO			http://cisbp.ccbr.utoronto.ca/TFreport.php?versionNumber=2.00&searchTF=T303903_2.00
10	db/motif_databases/CIS-BP_2.00/Mus_musculus.meme	M01815_2.00	Cebpe	TTDYGCAA	8	2795	2.9e-024	CENTRIMO			http://cisbp.ccbr.utoronto.ca/TFreport.php?versionNumber=2.00&searchTF=T060492_2.00
11	db/motif_databases/CIS-BP_2.00/Mus_musculus.meme	M00989_2.00	Cebpd	NTTDCGCAA	9	2021	4.5e-024	CENTRIMO			http://cisbp.ccbr.utoronto.ca/TFreport.php?versionNumber=2.00&searchTF=T056962_2.00
12	db/motif_databases/CIS-BP_2.00/Mus_musculus.meme	M00810_2.00	Rarg	NNRGGTCANN	10	2965	4.9e-023	CENTRIMO			http://cisbp.ccbr.utoronto.ca/TFreport.php?versionNumber=2.00&searchTF=T303898_2.00
13	db/motif_databases/CIS-BP_2.00/Mus_musculus.meme	M00811_2.00	Nr2f6	WRRGGTCAHN	10	2954	6.2e-023	CENTRIMO			http://cisbp.ccbr.utoronto.ca/TFreport.php?versionNumber=2.00&searchTF=T303901_2.00
14	db/motif_databases/CIS-BP_2.00/Mus_musculus.meme	M02401_2.00	Rarb	MRAGGTCACN	10	2933	3.7e-021	CENTRIMO			http://cisbp.ccbr.utoronto.ca/TFreport.php?versionNumber=2.00&searchTF=T303907_2.00
15	STREME	2-DGCCAA	STREME-2	DGCCAA	6	1939	6.0e-021	STREME
16	db/motif_databases/CIS-BP_2.00/Mus_musculus.meme	M01818_2.00	Cebpb	RTTDYGYAAY	10	2832	3.3e-020	CENTRIMO			http://cisbp.ccbr.utoronto.ca/TFreport.php?versionNumber=2.00&searchTF=T060498_2.00
17	db/motif_databases/CIS-BP_2.00/Mus_musculus.meme	M00185_2.00	Rara	RRGGTCAN	8	2974	7.3e-019	CENTRIMO			http://cisbp.ccbr.utoronto.ca/TFreport.php?versionNumber=2.00&searchTF=T303935_2.00
18	db/motif_databases/CIS-BP_2.00/Mus_musculus.meme	M00996_2.00	Cebpg	NTTRCGCAANN	11	1817	8.2e-018	CENTRIMO			http://cisbp.ccbr.utoronto.ca/TFreport.php?versionNumber=2.00&searchTF=T060497_2.00
19	db/motif_databases/CIS-BP_2.00/Mus_musculus.meme	M08034_2.00	Esrrb	NGBTCAAGGTCABSB	15	2836	8.4e-018	CENTRIMO			http://cisbp.ccbr.utoronto.ca/TFreport.php?versionNumber=2.00&searchTF=T303914_2.00
20	db/motif_databases/CIS-BP_2.00/Mus_musculus.meme	M02399_2.00	Nr2c1	RRGGTCAH	8	2950	9.7e-018	CENTRIMO			http://cisbp.ccbr.utoronto.ca/TFreport.php?versionNumber=2.00&searchTF=T303904_2.00
21	db/motif_databases/CIS-BP_2.00/Mus_musculus.meme	M00818_2.00	Nr4a2	AAAGGTCA	8	2953	4.3e-017	CENTRIMO			http://cisbp.ccbr.utoronto.ca/TFreport.php?versionNumber=2.00&searchTF=T303926_2.00
22	STREME	3-CAGGTC	STREME-3	CAGGTC	6	940	3.6e-016	STREME
23	MEME	SCTGGCWS	MEME-3	SCTGGCWS	8	1019	3.6e-016	MEME	db/motif_databases/CIS-BP_2.00/Mus_musculus.meme	M08164_2.00 ((Nfic)_(Homo_sapiens)_(DBD_0.98))	http://cisbp.ccbr.utoronto.ca/TFreport.php?versionNumber=2.00&searchTF=T324773_2.00
24	db/motif_databases/CIS-BP_2.00/Mus_musculus.meme	M00817_2.00	Esrrg	CAAGGTCA	8	2958	5.7e-016	CENTRIMO			http://cisbp.ccbr.utoronto.ca/TFreport.php?versionNumber=2.00&searchTF=T303924_2.00
25	db/motif_databases/CIS-BP_2.00/Mus_musculus.meme	M00182_2.00	Hnf4a	NRRGKYCANN	10	2961	3.1e-015	CENTRIMO			http://cisbp.ccbr.utoronto.ca/TFreport.php?versionNumber=2.00&searchTF=T303909_2.00
26	db/motif_databases/CIS-BP_2.00/Mus_musculus.meme	M00181_2.00	Rxra	NRRGGTCANN	10	2967	7.7e-015	CENTRIMO			http://cisbp.ccbr.utoronto.ca/TFreport.php?versionNumber=2.00&searchTF=T303906_2.00
27	db/motif_databases/CIS-BP_2.00/Mus_musculus.meme	M00184_2.00	Nr2f2	RRGGTCAN	8	2964	5.6e-012	CENTRIMO			http://cisbp.ccbr.utoronto.ca/TFreport.php?versionNumber=2.00&searchTF=T303929_2.00
28	db/motif_databases/CIS-BP_2.00/Mus_musculus.meme	M02402_2.00	Rxrb	RRGGTCAH	8	2946	1.6e-011	CENTRIMO			http://cisbp.ccbr.utoronto.ca/TFreport.php?versionNumber=2.00&searchTF=T303936_2.00
29	db/motif_databases/CIS-BP_2.00/Mus_musculus.meme	M00183_2.00	Esrra	VAAGGTCAH	9	2965	2.0e-011	CENTRIMO			http://cisbp.ccbr.utoronto.ca/TFreport.php?versionNumber=2.00&searchTF=T303922_2.00
30	db/motif_databases/CIS-BP_2.00/Mus_musculus.meme	M00808_2.00	Mypop	NWTTGCGCCR	10	2338	2.6e-011	CENTRIMO			http://cisbp.ccbr.utoronto.ca/TFreport.php?versionNumber=2.00&searchTF=T269792_2.00
31	db/motif_databases/CIS-BP_2.00/Mus_musculus.meme	M00819_2.00	Rora	NDRGGTCA	8	2973	1.0e-010	CENTRIMO			http://cisbp.ccbr.utoronto.ca/TFreport.php?versionNumber=2.00&searchTF=T303932_2.00
32	db/motif_databases/CIS-BP_2.00/Mus_musculus.meme	M00822_2.00	Nr2f1	RRGGTCAN	8	2967	5.7e-010	CENTRIMO			http://cisbp.ccbr.utoronto.ca/TFreport.php?versionNumber=2.00&searchTF=T303943_2.00
33	db/motif_databases/CIS-BP_2.00/Mus_musculus.meme	M05627_2.00	(Nr6a1)_(Homo_sapiens)_(DBD_1.00)	NYCAAGKTCAAGKTCAN	17	2508	7.6e-009	CENTRIMO			http://cisbp.ccbr.utoronto.ca/TFreport.php?versionNumber=2.00&searchTF=T303942_2.00
34	db/motif_databases/CIS-BP_2.00/Mus_musculus.meme	M08158_2.00	Nr5a2	RAGTTCAAGGYCAKS	15	2787	9.3e-009	CENTRIMO			http://cisbp.ccbr.utoronto.ca/TFreport.php?versionNumber=2.00&searchTF=T303923_2.00
35	db/motif_databases/CIS-BP_2.00/Mus_musculus.meme	M03925_2.00	(Nr1i2)_(Homo_sapiens)_(DBD_0.97)	RGTKCAHBSRGTTCR	15	2671	1.5e-008	CENTRIMO			http://cisbp.ccbr.utoronto.ca/TFreport.php?versionNumber=2.00&searchTF=T303919_2.00
36	db/motif_databases/CIS-BP_2.00/Mus_musculus.meme	M02400_2.00	Rxrg	RRGGTCAH	8	2932	2.2e-008	CENTRIMO			http://cisbp.ccbr.utoronto.ca/TFreport.php?versionNumber=2.00&searchTF=T303905_2.00
37	db/motif_databases/CIS-BP_2.00/Mus_musculus.meme	M08164_2.00	(Nfic)_(Homo_sapiens)_(DBD_0.98)	NNCTTGGCANN	11	2846	7.7e-008	CENTRIMO			http://cisbp.ccbr.utoronto.ca/TFreport.php?versionNumber=2.00&searchTF=T324773_2.00
38	db/motif_databases/CIS-BP_2.00/Mus_musculus.meme	M00820_2.00	Rorb	KRGGTCANN	9	2962	3.0e-007	CENTRIMO			http://cisbp.ccbr.utoronto.ca/TFreport.php?versionNumber=2.00&searchTF=T303934_2.00
39	MEME	CAGGKCAG	MEME-7	CAGGKCAG	8	410	4.6e-007	MEME
40	db/motif_databases/CIS-BP_2.00/Mus_musculus.meme	M08176_2.00	(Thap1)_(Homo_sapiens)_(DBD_0.97)	TVHGGGCAR	9	2974	9.4e-007	CENTRIMO			http://cisbp.ccbr.utoronto.ca/TFreport.php?versionNumber=2.00&searchTF=T348498_2.00
41	db/motif_databases/CIS-BP_2.00/Mus_musculus.meme	M05613_2.00	(Nr5a1)_(Homo_sapiens)_(DBD_1.00)	NYCAAGGYCAN	11	2927	3.6e-005	CENTRIMO			http://cisbp.ccbr.utoronto.ca/TFreport.php?versionNumber=2.00&searchTF=T303925_2.00
42	db/motif_databases/CIS-BP_2.00/Mus_musculus.meme	M00141_2.00	Hic1	RTGCCMMCN	9	2964	6.7e-005	CENTRIMO			http://cisbp.ccbr.utoronto.ca/TFreport.php?versionNumber=2.00&searchTF=T101179_2.00
43	db/motif_databases/CIS-BP_2.00/Mus_musculus.meme	M03475_2.00	(Nfix)_(Homo_sapiens)_(DBD_1.00)	YTGGCDNNNTGCCAA	15	2461	1.9e-004	CENTRIMO			http://cisbp.ccbr.utoronto.ca/TFreport.php?versionNumber=2.00&searchTF=T324765_2.00
44	MEME	GTTTGKKTTTGYTTK	MEME-4	GTTTGKKTTTGYTTK	15	86	2.4e-004	MEME	db/motif_databases/CIS-BP_2.00/Mus_musculus.meme	M08325_2.00 ((Zfp422)_(Homo_sapiens)_(DBD_0.93))	http://cisbp.ccbr.utoronto.ca/TFreport.php?versionNumber=2.00&searchTF=T101356_2.00
45	db/motif_databases/CIS-BP_2.00/Mus_musculus.meme	M08029_2.00	Tcfcp2l1	CYRGYTYHRDCYRGYTYNRDC	21	2738	1.0e-003	CENTRIMO			http://cisbp.ccbr.utoronto.ca/TFreport.php?versionNumber=2.00&searchTF=T199110_2.00
46	db/motif_databases/CIS-BP_2.00/Mus_musculus.meme	M08129_2.00	(Grhl2)_(Homo_sapiens)_(DBD_0.97)	NNRAACTGGTTTKNY	15	2778	1.3e-003	CENTRIMO			http://cisbp.ccbr.utoronto.ca/TFreport.php?versionNumber=2.00&searchTF=T199109_2.00
47	db/motif_databases/CIS-BP_2.00/Mus_musculus.meme	M00198_2.00	Tcf7l2	ASATCAAAGR	10	2965	1.6e-003	CENTRIMO			http://cisbp.ccbr.utoronto.ca/TFreport.php?versionNumber=2.00&searchTF=T328497_2.00
48	STREME	4-CCRAAA	STREME-4	CCRAAA	6	227	2.6e-003	STREME	db/motif_databases/CIS-BP_2.00/Mus_musculus.meme	M03335_2.00 ((Irf8)_(Homo_sapiens)_(DBD_0.98))	http://cisbp.ccbr.utoronto.ca/TFreport.php?versionNumber=2.00&searchTF=T244224_2.00
49	db/motif_databases/CIS-BP_2.00/Mus_musculus.meme	M04893_2.00	(Ubp1)_(Homo_sapiens)_(DBD_0.96)	DRCCGGTTYRRACCGGHY	18	2498	2.8e-003	CENTRIMO			http://cisbp.ccbr.utoronto.ca/TFreport.php?versionNumber=2.00&searchTF=T199107_2.00
50	STREME	5-GCKSMGC	STREME-5	GCKSMGC	7	839	4.5e-003	STREME
51	db/motif_databases/CIS-BP_2.00/Mus_musculus.meme	M01733_2.00	Sohlh2	NRYNCGTGCN	10	2802	4.9e-003	CENTRIMO			http://cisbp.ccbr.utoronto.ca/TFreport.php?versionNumber=2.00&searchTF=T035692_2.00
52	db/motif_databases/CIS-BP_2.00/Mus_musculus.meme	M03429_2.00	Vdr	GRGTTCAYHGRGTTCA	16	1364	5.2e-003	CENTRIMO			http://cisbp.ccbr.utoronto.ca/TFreport.php?versionNumber=2.00&searchTF=T303918_2.00
53	db/motif_databases/CIS-BP_2.00/Mus_musculus.meme	M00207_2.00	Tcf7l1	NWWSAAAN	8	1491	5.3e-003	CENTRIMO			http://cisbp.ccbr.utoronto.ca/TFreport.php?versionNumber=2.00&searchTF=T328510_2.00
54	db/motif_databases/CIS-BP_2.00/Mus_musculus.meme	M03924_2.00	(Nr1i3)_(Homo_sapiens)_(DBD_0.89)	AGKKCRNVNNAGTTCR	16	2903	1.9e-002	CENTRIMO			http://cisbp.ccbr.utoronto.ca/TFreport.php?versionNumber=2.00&searchTF=T303902_2.00
55	db/motif_databases/CIS-BP_2.00/Mus_musculus.meme	M08060_2.00	Myod1	NRNRRCAGCTGSN	13	2833	1.9e-002	CENTRIMO			http://cisbp.ccbr.utoronto.ca/TFreport.php?versionNumber=2.00&searchTF=T035665_2.00
56	db/motif_databases/CIS-BP_2.00/Mus_musculus.meme	M00200_2.00	Lef1	ASATCAAAGR	10	2964	2.1e-002	CENTRIMO			http://cisbp.ccbr.utoronto.ca/TFreport.php?versionNumber=2.00&searchTF=T328499_2.00
57	db/motif_databases/CIS-BP_2.00/Mus_musculus.meme	M01723_2.00	Tcf3	NNVCACCTGB	10	2960	2.1e-002	CENTRIMO			http://cisbp.ccbr.utoronto.ca/TFreport.php?versionNumber=2.00&searchTF=T035673_2.00
58	db/motif_databases/CIS-BP_2.00/Mus_musculus.meme	M02860_2.00	Hlf	KRTTACGTAAYV	12	1047	2.6e-002	CENTRIMO			http://cisbp.ccbr.utoronto.ca/TFreport.php?versionNumber=2.00&searchTF=T060454_2.00
59	db/motif_databases/CIS-BP_2.00/Mus_musculus.meme	M04607_2.00	(Snai3)_(Homo_sapiens)_(DBD_0.89)	TRCACCTGYY	10	2786	2.6e-002	CENTRIMO			http://cisbp.ccbr.utoronto.ca/TFreport.php?versionNumber=2.00&searchTF=T100988_2.00
60	db/motif_databases/CIS-BP_2.00/Mus_musculus.meme	M04603_2.00	(Zbtb37)_(Homo_sapiens)_(DBD_1.00)	RTCGGCYAABWCGGCAN	17	965	2.6e-002	CENTRIMO			http://cisbp.ccbr.utoronto.ca/TFreport.php?versionNumber=2.00&searchTF=T101182_2.00
61	db/motif_databases/CIS-BP_2.00/Mus_musculus.meme	M00221_2.00	(Snai2)_(Homo_sapiens)_(DBD_1.00)	CACCTGH	7	2971	3.8e-002	CENTRIMO			http://cisbp.ccbr.utoronto.ca/TFreport.php?versionNumber=2.00&searchTF=T101035_2.00
# MEME-ChIP (Motif Analysis of Large Nucleotide Datasets): Version 5.5.9 released on Fri Nov 21 15:33:51 2025 -0800
# The format of this file is described at https://meme-suite.org/meme//doc/meme-chip-output-format.html
# meme-chip -oc . -time 240 -ccut 100 -fdesc description -dna -order 2 -minw 6 -maxw 15 -psp-gen -db db/motif_databases/CIS-BP_2.00/Mus_musculus.meme -meme-mod zoops -meme-nmotifs 10 -meme-searchsize 100000 -streme-pvt 0.05 -streme-align center -streme-totallength 4000000 -centrimo-score 5.0 -centrimo-ethresh 10.0 -neg centered_enhancer_AML12_mouse_mm10_complete_noCDS_downregulated_deseq.bed.fa c…
