## Supplementary material for "Deciphering the limitations of immortalized hepatocyte cell lines for the study of liver cis-regulatory elements": Table S12

MOTIF_INDEX	MOTIF_SOURCE	MOTIF_ID	ALT_ID	CONSENSUS	WIDTH	SITES	E-VALUE	E-VALUE_SOURCE	MOST_SIMILAR_MOTIF_SOURCE	MOST_SIMILAR_MOTIF	URL
1	MEME	DVTGASTCATB	MEME-1	DVTGASTCATB	11	3217	9.8e-409	MEME	db/motif_databases/CIS-BP_2.00/Mus_musculus.meme	M08069_2.00 ((Fos)_(Homo_sapiens)_(DBD_1.00))	http://cisbp.ccbr.utoronto.ca/TFreport.php?versionNumber=2.00&searchTF=T060459_2.00
2	db/motif_databases/CIS-BP_2.00/Mus_musculus.meme	M08069_2.00	(Fos)_(Homo_sapiens)_(DBD_1.00)	DVTGASTCATB	11	6420	7.0e-188	CENTRIMO			http://cisbp.ccbr.utoronto.ca/TFreport.php?versionNumber=2.00&searchTF=T060459_2.00
3	db/motif_databases/CIS-BP_2.00/Mus_musculus.meme	M04008_2.00	(Nfe2l1)_(Homo_sapiens)_(DBD_1.00)	ATGACTCAY	9	6225	9.3e-183	CENTRIMO			http://cisbp.ccbr.utoronto.ca/TFreport.php?versionNumber=2.00&searchTF=T060482_2.00
4	db/motif_databases/CIS-BP_2.00/Mus_musculus.meme	M01822_2.00	Jund	RTGACKCAH	9	6366	1.0e-146	CENTRIMO			http://cisbp.ccbr.utoronto.ca/TFreport.php?versionNumber=2.00&searchTF=T060504_2.00
5	db/motif_databases/CIS-BP_2.00/Mus_musculus.meme	M01805_2.00	Fosl1	NNATGACKYAH	11	6604	1.6e-135	CENTRIMO			http://cisbp.ccbr.utoronto.ca/TFreport.php?versionNumber=2.00&searchTF=T060462_2.00
6	STREME	1-RTGASTCAY	STREME-1	RTGASTCAY	9	3138	7.2e-134	STREME	db/motif_databases/CIS-BP_2.00/Mus_musculus.meme	M04008_2.00 ((Nfe2l1)_(Homo_sapiens)_(DBD_1.00))	http://cisbp.ccbr.utoronto.ca/TFreport.php?versionNumber=2.00&searchTF=T060482_2.00
7	db/motif_databases/CIS-BP_2.00/Mus_musculus.meme	M00760_2.00	Junb	TGACKYMN	8	5657	2.1e-110	CENTRIMO			http://cisbp.ccbr.utoronto.ca/TFreport.php?versionNumber=2.00&searchTF=T060494_2.00
8	db/motif_databases/CIS-BP_2.00/Mus_musculus.meme	M01816_2.00	Jun	WTGACKYAW	9	6673	1.2e-109	CENTRIMO			http://cisbp.ccbr.utoronto.ca/TFreport.php?versionNumber=2.00&searchTF=T060493_2.00
9	db/motif_databases/CIS-BP_2.00/Mus_musculus.meme	M07821_2.00	(Batf)_(Homo_sapiens)_(DBD_0.98)	TGASTCATWWYRRRA	15	6609	1.5e-099	CENTRIMO			http://cisbp.ccbr.utoronto.ca/TFreport.php?versionNumber=2.00&searchTF=T060477_2.00
10	STREME	4-ATGACTA	STREME-4	ATGACTA	7	2473	5.9e-099	STREME
11	db/motif_databases/CIS-BP_2.00/Mus_musculus.meme	M08065_2.00	(Bach2)_(Homo_sapiens)_(DBD_0.95)	NVTGACTCAGCANH	14	6442	1.2e-096	CENTRIMO			http://cisbp.ccbr.utoronto.ca/TFreport.php?versionNumber=2.00&searchTF=T060485_2.00
12	db/motif_databases/CIS-BP_2.00/Mus_musculus.meme	M08077_2.00	Nfe2l2	MASNATGACTCAGCA	15	6242	1.1e-063	CENTRIMO			http://cisbp.ccbr.utoronto.ca/TFreport.php?versionNumber=2.00&searchTF=T060456_2.00
13	db/motif_databases/CIS-BP_2.00/Mus_musculus.meme	M07813_2.00	(Nfe2)_(Homo_sapiens)_(DBD_0.95)	VRTGACTCAGCANWWYB	17	5757	1.4e-063	CENTRIMO			http://cisbp.ccbr.utoronto.ca/TFreport.php?versionNumber=2.00&searchTF=T060500_2.00
14	db/motif_databases/CIS-BP_2.00/Mus_musculus.meme	M01810_2.00	Jdp2	NATGACGTMA	10	6246	3.8e-056	CENTRIMO			http://cisbp.ccbr.utoronto.ca/TFreport.php?versionNumber=2.00&searchTF=T060478_2.00
15	STREME	2-WGGAATGY	STREME-2	WGGAATGY	8	2330	1.3e-049	STREME	db/motif_databases/CIS-BP_2.00/Mus_musculus.meme	M03577_2.00 ((Tead1)_(Homo_sapiens)_(DBD_1.00))	http://cisbp.ccbr.utoronto.ca/TFreport.php?versionNumber=2.00&searchTF=T346587_2.00
16	db/motif_databases/CIS-BP_2.00/Mus_musculus.meme	M01809_2.00	Fosl2	GATGACGY	8	6335	7.2e-043	CENTRIMO			http://cisbp.ccbr.utoronto.ca/TFreport.php?versionNumber=2.00&searchTF=T060473_2.00
17	db/motif_databases/CIS-BP_2.00/Mus_musculus.meme	M03577_2.00	(Tead1)_(Homo_sapiens)_(DBD_1.00)	DWGGAATGYD	10	6731	7.7e-039	CENTRIMO			http://cisbp.ccbr.utoronto.ca/TFreport.php?versionNumber=2.00&searchTF=T346587_2.00
18	db/motif_databases/CIS-BP_2.00/Mus_musculus.meme	M03579_2.00	(Tead4)_(Homo_sapiens)_(DBD_0.94)	NWGGAATGYN	10	6706	3.6e-031	CENTRIMO			http://cisbp.ccbr.utoronto.ca/TFreport.php?versionNumber=2.00&searchTF=T346585_2.00
19	STREME	15-TGACTCAAGA	STREME-15	15-TGACTCAAGA	10	76	5.1e-030	STREME	db/motif_databases/CIS-BP_2.00/Mus_musculus.meme	M00760_2.00 (Junb)	http://cisbp.ccbr.utoronto.ca/TFreport.php?versionNumber=2.00&searchTF=T060494_2.00
20	STREME	3-VTCATA	STREME-3	VTCATA	6	2770	3.0e-026	STREME
21	db/motif_databases/CIS-BP_2.00/Mus_musculus.meme	M01804_2.00	Atf1	RTGACGTA	8	5682	1.4e-022	CENTRIMO			http://cisbp.ccbr.utoronto.ca/TFreport.php?versionNumber=2.00&searchTF=T060461_2.00
22	STREME	8-ACAGGAAGTG	STREME-8	ACAGGAAGTG	10	408	1.8e-018	STREME	db/motif_databases/CIS-BP_2.00/Mus_musculus.meme	M02968_2.00 ((Erf)_(Homo_sapiens)_(DBD_1.00))	http://cisbp.ccbr.utoronto.ca/TFreport.php?versionNumber=2.00&searchTF=T176549_2.00
23	db/motif_databases/CIS-BP_2.00/Mus_musculus.meme	M08175_2.00	(Tead2)_(Homo_sapiens)_(DBD_0.97)	BNNWGGAATGTRN	13	6641	2.6e-018	CENTRIMO			http://cisbp.ccbr.utoronto.ca/TFreport.php?versionNumber=2.00&searchTF=T346586_2.00
24	db/motif_databases/CIS-BP_2.00/Mus_musculus.meme	M08074_2.00	(Maff)_(Homo_sapiens)_(DBD_1.00)	DWWWTGCTGACTCAGCAAWWH	21	5560	3.3e-018	CENTRIMO			http://cisbp.ccbr.utoronto.ca/TFreport.php?versionNumber=2.00&searchTF=T060487_2.00
25	MEME	TGTGGT	MEME-2	TGTGGT	6	1026	3.2e-017	MEME	db/motif_databases/CIS-BP_2.00/Mus_musculus.meme	M08163_2.00 (Runx1)	http://cisbp.ccbr.utoronto.ca/TFreport.php?versionNumber=2.00&searchTF=T319428_2.00
26	db/motif_databases/CIS-BP_2.00/Mus_musculus.meme	M01493_2.00	Ets1	NRSCGGAWRY	10	6694	4.4e-017	CENTRIMO			http://cisbp.ccbr.utoronto.ca/TFreport.php?versionNumber=2.00&searchTF=T176545_2.00
27	db/motif_databases/CIS-BP_2.00/Mus_musculus.meme	M01495_2.00	Erg	NRCCGGAARY	10	6687	2.7e-016	CENTRIMO			http://cisbp.ccbr.utoronto.ca/TFreport.php?versionNumber=2.00&searchTF=T176548_2.00
28	db/motif_databases/CIS-BP_2.00/Mus_musculus.meme	M01807_2.00	Atf3	GATGACGT	8	6192	6.9e-016	CENTRIMO			http://cisbp.ccbr.utoronto.ca/TFreport.php?versionNumber=2.00&searchTF=T060466_2.00
29	db/motif_databases/CIS-BP_2.00/Mus_musculus.meme	M01486_2.00	Fli1	NRCCGGAARY	10	6686	1.1e-015	CENTRIMO			http://cisbp.ccbr.utoronto.ca/TFreport.php?versionNumber=2.00&searchTF=T176537_2.00
30	db/motif_databases/CIS-BP_2.00/Mus_musculus.meme	M01477_2.00	Etv3	NDNMGGAWRY	10	6744	4.2e-015	CENTRIMO			http://cisbp.ccbr.utoronto.ca/TFreport.php?versionNumber=2.00&searchTF=T176527_2.00
31	db/motif_databases/CIS-BP_2.00/Mus_musculus.meme	M08138_2.00	Hoxa9	TGATTKATGGS	11	6070	1.4e-014	CENTRIMO			http://cisbp.ccbr.utoronto.ca/TFreport.php?versionNumber=2.00&searchTF=T212491_2.00
32	db/motif_databases/CIS-BP_2.00/Mus_musculus.meme	M01496_2.00	XP_911724.4	NDNMGGAWRY	10	6740	1.8e-014	CENTRIMO			http://cisbp.ccbr.utoronto.ca/TFreport.php?versionNumber=2.00&searchTF=T177617_2.00
33	STREME	5-ARACCAC	STREME-5	ARACCAC	7	1036	1.0e-013	STREME	db/motif_databases/CIS-BP_2.00/Mus_musculus.meme	M08163_2.00 (Runx1)	http://cisbp.ccbr.utoronto.ca/TFreport.php?versionNumber=2.00&searchTF=T319428_2.00
34	db/motif_databases/CIS-BP_2.00/Mus_musculus.meme	M02690_2.00	Pax2	NGTCAYKB	8	6720	1.3e-013	CENTRIMO			http://cisbp.ccbr.utoronto.ca/TFreport.php?versionNumber=2.00&searchTF=T237405_2.00
35	MEME	RCATTCCW	MEME-3	RCATTCCW	8	581	2.3e-013	MEME	db/motif_databases/CIS-BP_2.00/Mus_musculus.meme	M03577_2.00 ((Tead1)_(Homo_sapiens)_(DBD_1.00))	http://cisbp.ccbr.utoronto.ca/TFreport.php?versionNumber=2.00&searchTF=T346587_2.00
36	db/motif_databases/CIS-BP_2.00/Mus_musculus.meme	M01485_2.00	Etv5	RCCGGAARY	9	6440	9.1e-012	CENTRIMO			http://cisbp.ccbr.utoronto.ca/TFreport.php?versionNumber=2.00&searchTF=T176536_2.00
37	db/motif_databases/CIS-BP_2.00/Mus_musculus.meme	M01489_2.00	Elk4	NRCCGGAARY	10	6413	3.2e-011	CENTRIMO			http://cisbp.ccbr.utoronto.ca/TFreport.php?versionNumber=2.00&searchTF=T176541_2.00
38	db/motif_databases/CIS-BP_2.00/Mus_musculus.meme	M07613_2.00	(Zfp113)_(Homo_sapiens)_(DBD_0.98)	TCWNTYAKTCADTCA	15	6387	1.6e-009	CENTRIMO			http://cisbp.ccbr.utoronto.ca/TFreport.php?versionNumber=2.00&searchTF=T101135_2.00
39	db/motif_databases/CIS-BP_2.00/Mus_musculus.meme	M01490_2.00	Elf5	WNVMGGAARY	10	6744	6.1e-009	CENTRIMO			http://cisbp.ccbr.utoronto.ca/TFreport.php?versionNumber=2.00&searchTF=T176542_2.00
40	db/motif_databases/CIS-BP_2.00/Mus_musculus.meme	M01487_2.00	Etv4	NRCCGGAARY	10	6411	7.3e-009	CENTRIMO			http://cisbp.ccbr.utoronto.ca/TFreport.php?versionNumber=2.00&searchTF=T176538_2.00
41	db/motif_databases/CIS-BP_2.00/Mus_musculus.meme	M01484_2.00	Ehf	WNVMGGAART	10	6707	1.0e-008	CENTRIMO			http://cisbp.ccbr.utoronto.ca/TFreport.php?versionNumber=2.00&searchTF=T176535_2.00
42	db/motif_databases/CIS-BP_2.00/Mus_musculus.meme	M01481_2.00	Elk3	NRCCGGAARY	10	6381	1.7e-008	CENTRIMO			http://cisbp.ccbr.utoronto.ca/TFreport.php?versionNumber=2.00&searchTF=T176532_2.00
43	MEME	RCAGGAARTGR	MEME-4	RCAGGAARTGR	11	167	4.5e-008	MEME	db/motif_databases/CIS-BP_2.00/Mus_musculus.meme	M08027_2.00 (Spi1)	http://cisbp.ccbr.utoronto.ca/TFreport.php?versionNumber=2.00&searchTF=T176525_2.00
44	db/motif_databases/CIS-BP_2.00/Mus_musculus.meme	M01491_2.00	Etv6	NNVMGGAARY	10	6721	1.8e-007	CENTRIMO			http://cisbp.ccbr.utoronto.ca/TFreport.php?versionNumber=2.00&searchTF=T176543_2.00
45	db/motif_databases/CIS-BP_2.00/Mus_musculus.meme	M02920_2.00	(Zbtb7c)_(Homo_sapiens)_(DBD_0.99)	RCGACCACCRAN	12	6115	3.1e-007	CENTRIMO			http://cisbp.ccbr.utoronto.ca/TFreport.php?versionNumber=2.00&searchTF=T101190_2.00
46	db/motif_databases/CIS-BP_2.00/Mus_musculus.meme	M01476_2.00	Elf3	DNNMGGAARH	10	6685	3.9e-007	CENTRIMO			http://cisbp.ccbr.utoronto.ca/TFreport.php?versionNumber=2.00&searchTF=T176526_2.00
47	db/motif_databases/CIS-BP_2.00/Mus_musculus.meme	M01478_2.00	Etv1	NRCCGGAWRY	10	6583	7.1e-007	CENTRIMO			http://cisbp.ccbr.utoronto.ca/TFreport.php?versionNumber=2.00&searchTF=T176528_2.00
48	db/motif_databases/CIS-BP_2.00/Mus_musculus.meme	M01494_2.00	Elf2	DNSCGGAARY	10	6716	9.1e-007	CENTRIMO			http://cisbp.ccbr.utoronto.ca/TFreport.php?versionNumber=2.00&searchTF=T176547_2.00
49	db/motif_databases/CIS-BP_2.00/Mus_musculus.meme	M03004_2.00	(Fev)_(Homo_sapiens)_(DBD_1.00)	ACCGGAAGTN	10	5906	1.3e-006	CENTRIMO			http://cisbp.ccbr.utoronto.ca/TFreport.php?versionNumber=2.00&searchTF=T176550_2.00
50	db/motif_databases/CIS-BP_2.00/Mus_musculus.meme	M01492_2.00	Elf4	NNVMGGAARH	10	6751	1.7e-006	CENTRIMO			http://cisbp.ccbr.utoronto.ca/TFreport.php?versionNumber=2.00&searchTF=T176544_2.00
51	db/motif_databases/CIS-BP_2.00/Mus_musculus.meme	M08137_2.00	Hoxc9	VTGATTTATKGCY	13	5983	5.7e-006	CENTRIMO			http://cisbp.ccbr.utoronto.ca/TFreport.php?versionNumber=2.00&searchTF=T212486_2.00
52	db/motif_databases/CIS-BP_2.00/Mus_musculus.meme	M00785_2.00	Zkscan5	NTYAHYTHYD	10	6611	6.1e-006	CENTRIMO			http://cisbp.ccbr.utoronto.ca/TFreport.php?versionNumber=2.00&searchTF=T101319_2.00
53	db/motif_databases/CIS-BP_2.00/Mus_musculus.meme	M01806_2.00	Creb1	VTGACGTNN	9	6240	5.4e-005	CENTRIMO			http://cisbp.ccbr.utoronto.ca/TFreport.php?versionNumber=2.00&searchTF=T060465_2.00
54	db/motif_databases/CIS-BP_2.00/Mus_musculus.meme	M01307_2.00	Runx2	NWAACCGCAR	10	6634	5.7e-005	CENTRIMO			http://cisbp.ccbr.utoronto.ca/TFreport.php?versionNumber=2.00&searchTF=T319429_2.00
55	STREME	13-CACAGGAA	STREME-13	13-CACAGGAA	8	412	9.4e-005	STREME
56	db/motif_databases/CIS-BP_2.00/Mus_musculus.meme	M08163_2.00	Runx1	WAACCACARVV	11	6741	1.1e-004	CENTRIMO			http://cisbp.ccbr.utoronto.ca/TFreport.php?versionNumber=2.00&searchTF=T319428_2.00
57	db/motif_databases/CIS-BP_2.00/Mus_musculus.meme	M02968_2.00	(Erf)_(Homo_sapiens)_(DBD_1.00)	ACCGGAAGTR	10	5634	1.4e-004	CENTRIMO			http://cisbp.ccbr.utoronto.ca/TFreport.php?versionNumber=2.00&searchTF=T176549_2.00
58	db/motif_databases/CIS-BP_2.00/Mus_musculus.meme	M08095_2.00	(Zbtb7a)_(Homo_sapiens)_(DBD_1.00)	NBCACTTCCGGBN	13	6021	2.7e-004	CENTRIMO			http://cisbp.ccbr.utoronto.ca/TFreport.php?versionNumber=2.00&searchTF=T101125_2.00
59	db/motif_databases/CIS-BP_2.00/Mus_musculus.meme	M08099_2.00	Klf1	DRCCACACCCW	11	6138	4.2e-004	CENTRIMO			http://cisbp.ccbr.utoronto.ca/TFreport.php?versionNumber=2.00&searchTF=T101294_2.00
60	db/motif_databases/CIS-BP_2.00/Mus_musculus.meme	M01483_2.00	Elk1	NRCCGGAAGY	10	6176	4.7e-004	CENTRIMO			http://cisbp.ccbr.utoronto.ca/TFreport.php?versionNumber=2.00&searchTF=T176534_2.00
61	db/motif_databases/CIS-BP_2.00/Mus_musculus.meme	M01720_2.00	Arnt2	KCAYRTGAHK	10	6583	5.0e-004	CENTRIMO			http://cisbp.ccbr.utoronto.ca/TFreport.php?versionNumber=2.00&searchTF=T035667_2.00
62	db/motif_databases/CIS-BP_2.00/Mus_musculus.meme	M00757_2.00	Xbp1	NNYKACGHDN	10	4073	9.8e-004	CENTRIMO			http://cisbp.ccbr.utoronto.ca/TFreport.php?versionNumber=2.00&searchTF=T060458_2.00
63	db/motif_databases/CIS-BP_2.00/Mus_musculus.meme	M08021_2.00	Klf4	VRCCMCRCCCH	11	5979	1.0e-003	CENTRIMO			http://cisbp.ccbr.utoronto.ca/TFreport.php?versionNumber=2.00&searchTF=T100977_2.00
64	db/motif_databases/CIS-BP_2.00/Mus_musculus.meme	M08113_2.00	Gabpa	CCGGAAGTGVN	11	5467	2.4e-003	CENTRIMO			http://cisbp.ccbr.utoronto.ca/TFreport.php?versionNumber=2.00&searchTF=T176533_2.00
65	db/motif_databases/CIS-BP_2.00/Mus_musculus.meme	M02821_2.00	(Mga)_(Homo_sapiens)_(DBD_0.97)	AGGTGTGA	8	6517	2.7e-003	CENTRIMO			http://cisbp.ccbr.utoronto.ca/TFreport.php?versionNumber=2.00&searchTF=T055467_2.00
66	db/motif_databases/CIS-BP_2.00/Mus_musculus.meme	M00384_2.00	Meox1	NTAATKRNN	9	6562	2.8e-003	CENTRIMO			http://cisbp.ccbr.utoronto.ca/TFreport.php?versionNumber=2.00&searchTF=T212385_2.00
67	db/motif_databases/CIS-BP_2.00/Mus_musculus.meme	M00547_2.00	Pou4f3	WHATTARN	8	5344	6.4e-003	CENTRIMO			http://cisbp.ccbr.utoronto.ca/TFreport.php?versionNumber=2.00&searchTF=T238378_2.00
68	db/motif_databases/CIS-BP_2.00/Mus_musculus.meme	M08093_2.00	(Zfp24)_(Homo_sapiens)_(DBD_1.00)	CATTCATTCATTC	13	5195	8.1e-003	CENTRIMO			http://cisbp.ccbr.utoronto.ca/TFreport.php?versionNumber=2.00&searchTF=T101276_2.00
69	db/motif_databases/CIS-BP_2.00/Mus_musculus.meme	M00833_2.00	Tbx5	AGGTGTBA	8	6631	1.5e-002	CENTRIMO			http://cisbp.ccbr.utoronto.ca/TFreport.php?versionNumber=2.00&searchTF=T340141_2.00
70	db/motif_databases/CIS-BP_2.00/Mus_musculus.meme	M07632_2.00	(Zfp110)_(Homo_sapiens)_(DBD_0.85)	CAGTRTGAGTTCTCW	15	4949	3.2e-002	CENTRIMO			http://cisbp.ccbr.utoronto.ca/TFreport.php?versionNumber=2.00&searchTF=T101345_2.00
71	db/motif_databases/CIS-BP_2.00/Mus_musculus.meme	M00814_2.00	Nr2e1	NVRGTCANNN	10	6670	3.9e-002	CENTRIMO			http://cisbp.ccbr.utoronto.ca/TFreport.php?versionNumber=2.00&searchTF=T303911_2.00
# MEME-ChIP (Motif Analysis of Large Nucleotide Datasets): Version 5.5.9 released on Fri Nov 21 15:33:51 2025 -0800
# The format of this file is described at https://meme-suite.org/meme//doc/meme-chip-output-format.html
# meme-chip -oc . -time 240 -ccut 100 -fdesc description -dna -order 2 -minw 6 -maxw 15 -psp-gen -db db/motif_databases/CIS-BP_2.00/Mus_musculus.meme -meme-mod zoops -meme-nmotifs 10 -meme-searchsize 100000 -streme-pvt 0.05 -streme-align center -streme-totallength 4000000 -centrimo-score 5.0 -centrimo-ethresh 10.0 -neg centered_enhancer_AML12_mouse_mm10_nops_noCDS_upregulated_deseq.bed.fa centere…
