## Supplementary material for "Deciphering the limitations of immortalized hepatocyte cell lines for the study of liver cis-regulatory elements": Table S13

MOTIF_INDEX	MOTIF_SOURCE	MOTIF_ID	ALT_ID	CONSENSUS	WIDTH	SITES	E-VALUE	E-VALUE_SOURCE	MOST_SIMILAR_MOTIF_SOURCE	MOST_SIMILAR_MOTIF	URL
1	MEME	RCCASYAGRKGGCRS	MEME-1	RCCASYAGRKGGCRS	15	393	1.7e-133	MEME	db/motif_databases/CIS-BP_2.00/Mus_musculus.meme	M08022_2.00 (Ctcf)	http://cisbp.ccbr.utoronto.ca/TFreport.php?versionNumber=2.00&searchTF=T100985_2.00
2	MEME	BTGRMCTTTGNHCYB	MEME-2	BTGRMCTTTGNHCYB	15	948	1.4e-125	MEME	db/motif_databases/CIS-BP_2.00/Mus_musculus.meme	M08155_2.00 ((Hnf4g)_(Homo_sapiens)_(DBD_1.00))	http://cisbp.ccbr.utoronto.ca/TFreport.php?versionNumber=2.00&searchTF=T303908_2.00
3	db/motif_databases/CIS-BP_2.00/Mus_musculus.meme	M08155_2.00	(Hnf4g)_(Homo_sapiens)_(DBD_1.00)	NRRGDNCAAAGKYCA	15	2972	2.1e-066	CENTRIMO			http://cisbp.ccbr.utoronto.ca/TFreport.php?versionNumber=2.00&searchTF=T303908_2.00
4	STREME	1-CAAAGTCCA	STREME-1	CAAAGTCCA	9	1657	1.0e-044	STREME	db/motif_databases/CIS-BP_2.00/Mus_musculus.meme	M08155_2.00 ((Hnf4g)_(Homo_sapiens)_(DBD_1.00))	http://cisbp.ccbr.utoronto.ca/TFreport.php?versionNumber=2.00&searchTF=T303908_2.00
5	MEME	CWGCCARS	MEME-3	CWGCCARS	8	955	7.1e-043	MEME	db/motif_databases/CIS-BP_2.00/Mus_musculus.meme	M08164_2.00 ((Nfic)_(Homo_sapiens)_(DBD_0.98))	http://cisbp.ccbr.utoronto.ca/TFreport.php?versionNumber=2.00&searchTF=T324773_2.00
6	db/motif_databases/CIS-BP_2.00/Mus_musculus.meme	M05581_2.00	(Ppard)_(Homo_sapiens)_(DBD_0.90)	NRRGGTCAAAGGTCAN	16	2134	1.1e-042	CENTRIMO			http://cisbp.ccbr.utoronto.ca/TFreport.php?versionNumber=2.00&searchTF=T303900_2.00
7	STREME	5-AGKTCAR	STREME-5	AGKTCAR	7	1011	3.8e-029	STREME	db/motif_databases/CIS-BP_2.00/Mus_musculus.meme	M08156_2.00 ((Nr2c2)_(Homo_sapiens)_(DBD_0.99))	http://cisbp.ccbr.utoronto.ca/TFreport.php?versionNumber=2.00&searchTF=T303903_2.00
8	db/motif_databases/CIS-BP_2.00/Mus_musculus.meme	M08153_2.00	(Nr4a1)_(Homo_sapiens)_(DBD_0.99)	NAAAGGTCAN	10	2884	2.3e-027	CENTRIMO			http://cisbp.ccbr.utoronto.ca/TFreport.php?versionNumber=2.00&searchTF=T303920_2.00
9	STREME	3-RTTGCAMAAY	STREME-3	RTTGCAMAAY	10	474	5.8e-027	STREME	db/motif_databases/CIS-BP_2.00/Mus_musculus.meme	M01818_2.00 (Cebpb)	http://cisbp.ccbr.utoronto.ca/TFreport.php?versionNumber=2.00&searchTF=T060498_2.00
10	db/motif_databases/CIS-BP_2.00/Mus_musculus.meme	M00993_2.00	Cebpa	NTTRCGCAA	9	1738	2.5e-026	CENTRIMO			http://cisbp.ccbr.utoronto.ca/TFreport.php?versionNumber=2.00&searchTF=T060479_2.00
11	db/motif_databases/CIS-BP_2.00/Mus_musculus.meme	M08156_2.00	(Nr2c2)_(Homo_sapiens)_(DBD_0.99)	VGRGGTCARAGGTCA	15	2730	2.5e-025	CENTRIMO			http://cisbp.ccbr.utoronto.ca/TFreport.php?versionNumber=2.00&searchTF=T303903_2.00
12	db/motif_databases/CIS-BP_2.00/Mus_musculus.meme	M01815_2.00	Cebpe	TTDYGCAA	8	2828	8.6e-025	CENTRIMO			http://cisbp.ccbr.utoronto.ca/TFreport.php?versionNumber=2.00&searchTF=T060492_2.00
13	db/motif_databases/CIS-BP_2.00/Mus_musculus.meme	M00989_2.00	Cebpd	NTTDCGCAA	9	2035	4.1e-024	CENTRIMO			http://cisbp.ccbr.utoronto.ca/TFreport.php?versionNumber=2.00&searchTF=T056962_2.00
14	db/motif_databases/CIS-BP_2.00/Mus_musculus.meme	M00811_2.00	Nr2f6	WRRGGTCAHN	10	2991	1.0e-023	CENTRIMO			http://cisbp.ccbr.utoronto.ca/TFreport.php?versionNumber=2.00&searchTF=T303901_2.00
15	db/motif_databases/CIS-BP_2.00/Mus_musculus.meme	M00818_2.00	Nr4a2	AAAGGTCA	8	2992	5.1e-022	CENTRIMO			http://cisbp.ccbr.utoronto.ca/TFreport.php?versionNumber=2.00&searchTF=T303926_2.00
16	db/motif_databases/CIS-BP_2.00/Mus_musculus.meme	M00810_2.00	Rarg	NNRGGTCANN	10	3006	1.6e-020	CENTRIMO			http://cisbp.ccbr.utoronto.ca/TFreport.php?versionNumber=2.00&searchTF=T303898_2.00
17	db/motif_databases/CIS-BP_2.00/Mus_musculus.meme	M00185_2.00	Rara	RRGGTCAN	8	3013	4.2e-020	CENTRIMO			http://cisbp.ccbr.utoronto.ca/TFreport.php?versionNumber=2.00&searchTF=T303935_2.00
18	db/motif_databases/CIS-BP_2.00/Mus_musculus.meme	M02399_2.00	Nr2c1	RRGGTCAH	8	2990	6.4e-020	CENTRIMO			http://cisbp.ccbr.utoronto.ca/TFreport.php?versionNumber=2.00&searchTF=T303904_2.00
19	db/motif_databases/CIS-BP_2.00/Mus_musculus.meme	M02401_2.00	Rarb	MRAGGTCACN	10	2969	4.0e-018	CENTRIMO			http://cisbp.ccbr.utoronto.ca/TFreport.php?versionNumber=2.00&searchTF=T303907_2.00
20	db/motif_databases/CIS-BP_2.00/Mus_musculus.meme	M01818_2.00	Cebpb	RTTDYGYAAY	10	2869	5.1e-018	CENTRIMO			http://cisbp.ccbr.utoronto.ca/TFreport.php?versionNumber=2.00&searchTF=T060498_2.00
21	db/motif_databases/CIS-BP_2.00/Mus_musculus.meme	M00996_2.00	Cebpg	NTTRCGCAANN	11	1823	8.7e-018	CENTRIMO			http://cisbp.ccbr.utoronto.ca/TFreport.php?versionNumber=2.00&searchTF=T060497_2.00
22	db/motif_databases/CIS-BP_2.00/Mus_musculus.meme	M00181_2.00	Rxra	NRRGGTCANN	10	3007	6.4e-014	CENTRIMO			http://cisbp.ccbr.utoronto.ca/TFreport.php?versionNumber=2.00&searchTF=T303906_2.00
23	db/motif_databases/CIS-BP_2.00/Mus_musculus.meme	M08034_2.00	Esrrb	NGBTCAAGGTCABSB	15	2863	7.8e-014	CENTRIMO			http://cisbp.ccbr.utoronto.ca/TFreport.php?versionNumber=2.00&searchTF=T303914_2.00
24	db/motif_databases/CIS-BP_2.00/Mus_musculus.meme	M00182_2.00	Hnf4a	NRRGKYCANN	10	2999	1.3e-013	CENTRIMO			http://cisbp.ccbr.utoronto.ca/TFreport.php?versionNumber=2.00&searchTF=T303909_2.00
25	db/motif_databases/CIS-BP_2.00/Mus_musculus.meme	M00184_2.00	Nr2f2	RRGGTCAN	8	3004	1.4e-013	CENTRIMO			http://cisbp.ccbr.utoronto.ca/TFreport.php?versionNumber=2.00&searchTF=T303929_2.00
26	db/motif_databases/CIS-BP_2.00/Mus_musculus.meme	M00817_2.00	Esrrg	CAAGGTCA	8	2999	2.6e-012	CENTRIMO			http://cisbp.ccbr.utoronto.ca/TFreport.php?versionNumber=2.00&searchTF=T303924_2.00
27	db/motif_databases/CIS-BP_2.00/Mus_musculus.meme	M00183_2.00	Esrra	VAAGGTCAH	9	3006	3.0e-012	CENTRIMO			http://cisbp.ccbr.utoronto.ca/TFreport.php?versionNumber=2.00&searchTF=T303922_2.00
28	db/motif_databases/CIS-BP_2.00/Mus_musculus.meme	M00822_2.00	Nr2f1	RRGGTCAN	8	3007	6.4e-012	CENTRIMO			http://cisbp.ccbr.utoronto.ca/TFreport.php?versionNumber=2.00&searchTF=T303943_2.00
29	db/motif_databases/CIS-BP_2.00/Mus_musculus.meme	M02402_2.00	Rxrb	RRGGTCAH	8	2988	8.7e-011	CENTRIMO			http://cisbp.ccbr.utoronto.ca/TFreport.php?versionNumber=2.00&searchTF=T303936_2.00
30	STREME	6-CCACYAGRKGGCR	STREME-6	CCACYAGRKGGCR	13	196	4.2e-010	STREME	db/motif_databases/CIS-BP_2.00/Mus_musculus.meme	M08022_2.00 (Ctcf)	http://cisbp.ccbr.utoronto.ca/TFreport.php?versionNumber=2.00&searchTF=T100985_2.00
31	STREME	2-YTGGCH	STREME-2	YTGGCH	6	1840	1.4e-009	STREME
32	db/motif_databases/CIS-BP_2.00/Mus_musculus.meme	M00808_2.00	Mypop	NWTTGCGCCR	10	2362	1.6e-009	CENTRIMO			http://cisbp.ccbr.utoronto.ca/TFreport.php?versionNumber=2.00&searchTF=T269792_2.00
33	db/motif_databases/CIS-BP_2.00/Mus_musculus.meme	M00819_2.00	Rora	NDRGGTCA	8	3012	9.9e-009	CENTRIMO			http://cisbp.ccbr.utoronto.ca/TFreport.php?versionNumber=2.00&searchTF=T303932_2.00
34	STREME	7-RCACAGGT	STREME-7	RCACAGGT	8	87	4.7e-008	STREME	db/motif_databases/CIS-BP_2.00/Mus_musculus.meme	M02794_2.00 ((Mesp2)_(Homo_sapiens)_(DBD_0.98))	http://cisbp.ccbr.utoronto.ca/TFreport.php?versionNumber=2.00&searchTF=T035704_2.00
35	db/motif_databases/CIS-BP_2.00/Mus_musculus.meme	M05627_2.00	(Nr6a1)_(Homo_sapiens)_(DBD_1.00)	NYCAAGKTCAAGKTCAN	17	2534	6.7e-008	CENTRIMO			http://cisbp.ccbr.utoronto.ca/TFreport.php?versionNumber=2.00&searchTF=T303942_2.00
36	db/motif_databases/CIS-BP_2.00/Mus_musculus.meme	M08158_2.00	Nr5a2	RAGTTCAAGGYCAKS	15	2827	6.9e-007	CENTRIMO			http://cisbp.ccbr.utoronto.ca/TFreport.php?versionNumber=2.00&searchTF=T303923_2.00
37	db/motif_databases/CIS-BP_2.00/Mus_musculus.meme	M08022_2.00	Ctcf	RSYGCCMYCTDSTGG	15	2511	8.4e-007	CENTRIMO			http://cisbp.ccbr.utoronto.ca/TFreport.php?versionNumber=2.00&searchTF=T100985_2.00
38	db/motif_databases/CIS-BP_2.00/Mus_musculus.meme	M00820_2.00	Rorb	KRGGTCANN	9	3002	8.7e-007	CENTRIMO			http://cisbp.ccbr.utoronto.ca/TFreport.php?versionNumber=2.00&searchTF=T303934_2.00
39	db/motif_databases/CIS-BP_2.00/Mus_musculus.meme	M02400_2.00	Rxrg	RRGGTCAH	8	2973	9.1e-007	CENTRIMO			http://cisbp.ccbr.utoronto.ca/TFreport.php?versionNumber=2.00&searchTF=T303905_2.00
40	db/motif_databases/CIS-BP_2.00/Mus_musculus.meme	M08176_2.00	(Thap1)_(Homo_sapiens)_(DBD_0.97)	TVHGGGCAR	9	3014	1.4e-005	CENTRIMO			http://cisbp.ccbr.utoronto.ca/TFreport.php?versionNumber=2.00&searchTF=T348498_2.00
41	db/motif_databases/CIS-BP_2.00/Mus_musculus.meme	M00141_2.00	Hic1	RTGCCMMCN	9	3004	2.0e-005	CENTRIMO			http://cisbp.ccbr.utoronto.ca/TFreport.php?versionNumber=2.00&searchTF=T101179_2.00
42	db/motif_databases/CIS-BP_2.00/Mus_musculus.meme	M03925_2.00	(Nr1i2)_(Homo_sapiens)_(DBD_0.97)	RGTKCAHBSRGTTCR	15	2705	5.4e-005	CENTRIMO			http://cisbp.ccbr.utoronto.ca/TFreport.php?versionNumber=2.00&searchTF=T303919_2.00
43	STREME	10-RATCAATS	STREME-10	10-RATCAATS	8	93	5.7e-005	STREME	db/motif_databases/CIS-BP_2.00/Mus_musculus.meme	M00207_2.00 (Tcf7l1)	http://cisbp.ccbr.utoronto.ca/TFreport.php?versionNumber=2.00&searchTF=T328510_2.00
44	db/motif_databases/CIS-BP_2.00/Mus_musculus.meme	M00198_2.00	Tcf7l2	ASATCAAAGR	10	3005	9.8e-005	CENTRIMO			http://cisbp.ccbr.utoronto.ca/TFreport.php?versionNumber=2.00&searchTF=T328497_2.00
45	db/motif_databases/CIS-BP_2.00/Mus_musculus.meme	M05613_2.00	(Nr5a1)_(Homo_sapiens)_(DBD_1.00)	NYCAAGGYCAN	11	2965	1.5e-004	CENTRIMO			http://cisbp.ccbr.utoronto.ca/TFreport.php?versionNumber=2.00&searchTF=T303925_2.00
46	db/motif_databases/CIS-BP_2.00/Mus_musculus.meme	M08164_2.00	(Nfic)_(Homo_sapiens)_(DBD_0.98)	NNCTTGGCANN	11	2863	2.5e-004	CENTRIMO			http://cisbp.ccbr.utoronto.ca/TFreport.php?versionNumber=2.00&searchTF=T324773_2.00
47	db/motif_databases/CIS-BP_2.00/Mus_musculus.meme	M00200_2.00	Lef1	ASATCAAAGR	10	3009	2.6e-004	CENTRIMO			http://cisbp.ccbr.utoronto.ca/TFreport.php?versionNumber=2.00&searchTF=T328499_2.00
48	db/motif_databases/CIS-BP_2.00/Mus_musculus.meme	M00207_2.00	Tcf7l1	NWWSAAAN	8	1504	1.2e-003	CENTRIMO			http://cisbp.ccbr.utoronto.ca/TFreport.php?versionNumber=2.00&searchTF=T328510_2.00
49	STREME	4-GCAGGY	STREME-4	GCAGGY	6	377	1.4e-003	STREME
50	db/motif_databases/CIS-BP_2.00/Mus_musculus.meme	M03924_2.00	(Nr1i3)_(Homo_sapiens)_(DBD_0.89)	AGKKCRNVNNAGTTCR	16	2933	3.7e-003	CENTRIMO			http://cisbp.ccbr.utoronto.ca/TFreport.php?versionNumber=2.00&searchTF=T303902_2.00
51	STREME	9-GCTCCA	STREME-9	GCTCCA	6	396	3.8e-003	STREME	db/motif_databases/CIS-BP_2.00/Mus_musculus.meme	M08364_2.00 ((Zbtb6)_(Homo_sapiens)_(DBD_1.00))	http://cisbp.ccbr.utoronto.ca/TFreport.php?versionNumber=2.00&searchTF=T101408_2.00
52	db/motif_databases/CIS-BP_2.00/Mus_musculus.meme	M08129_2.00	(Grhl2)_(Homo_sapiens)_(DBD_0.97)	NNRAACTGGTTTKNY	15	2817	4.1e-003	CENTRIMO			http://cisbp.ccbr.utoronto.ca/TFreport.php?versionNumber=2.00&searchTF=T199109_2.00
53	db/motif_databases/CIS-BP_2.00/Mus_musculus.meme	M07780_2.00	(Zfp661)_(Homo_sapiens)_(DBD_0.90)	AGCGCCMCC	9	2302	5.1e-003	CENTRIMO			http://cisbp.ccbr.utoronto.ca/TFreport.php?versionNumber=2.00&searchTF=T101124_2.00
54	db/motif_databases/CIS-BP_2.00/Mus_musculus.meme	M02860_2.00	Hlf	KRTTACGTAAYV	12	1073	8.9e-003	CENTRIMO			http://cisbp.ccbr.utoronto.ca/TFreport.php?versionNumber=2.00&searchTF=T060454_2.00
55	db/motif_databases/CIS-BP_2.00/Mus_musculus.meme	M01723_2.00	Tcf3	NNVCACCTGB	10	3000	2.2e-002	CENTRIMO			http://cisbp.ccbr.utoronto.ca/TFreport.php?versionNumber=2.00&searchTF=T035673_2.00
56	db/motif_databases/CIS-BP_2.00/Mus_musculus.meme	M04893_2.00	(Ubp1)_(Homo_sapiens)_(DBD_0.96)	DRCCGGTTYRRACCGGHY	18	2525	2.5e-002	CENTRIMO			http://cisbp.ccbr.utoronto.ca/TFreport.php?versionNumber=2.00&searchTF=T199107_2.00
57	db/motif_databases/CIS-BP_2.00/Mus_musculus.meme	M08055_2.00	(Ascl1)_(Homo_sapiens)_(DBD_1.00)	VVAGCAGCTGSNN	13	2756	3.6e-002	CENTRIMO			http://cisbp.ccbr.utoronto.ca/TFreport.php?versionNumber=2.00&searchTF=T035672_2.00
58	db/motif_databases/CIS-BP_2.00/Mus_musculus.meme	M03475_2.00	(Nfix)_(Homo_sapiens)_(DBD_1.00)	YTGGCDNNNTGCCAA	15	2475	4.2e-002	CENTRIMO			http://cisbp.ccbr.utoronto.ca/TFreport.php?versionNumber=2.00&searchTF=T324765_2.00
59	db/motif_databases/CIS-BP_2.00/Mus_musculus.meme	M08057_2.00	(Neurod1)_(Homo_sapiens)_(DBD_1.00)	NRACAGATGGYNN	13	2932	4.6e-002	CENTRIMO			http://cisbp.ccbr.utoronto.ca/TFreport.php?versionNumber=2.00&searchTF=T035710_2.00
# MEME-ChIP (Motif Analysis of Large Nucleotide Datasets): Version 5.5.9 released on Fri Nov 21 15:33:51 2025 -0800
# The format of this file is described at https://meme-suite.org/meme//doc/meme-chip-output-format.html
# meme-chip -oc . -time 240 -ccut 100 -fdesc description -dna -order 2 -minw 6 -maxw 15 -psp-gen -db db/motif_databases/CIS-BP_2.00/Mus_musculus.meme -meme-mod zoops -meme-nmotifs 10 -meme-searchsize 100000 -streme-pvt 0.05 -streme-align center -streme-totallength 4000000 -centrimo-score 5.0 -centrimo-ethresh 10.0 -neg centered_enhancer_AML12_mouse_mm10_nops_noCDS_downregulated_deseq.bed.fa cente…
