## Supplementary material for "Deciphering the limitations of immortalized hepatocyte cell lines for the study of liver cis-regulatory elements": Table S14

MOTIF_INDEX	MOTIF_SOURCE	MOTIF_ID	ALT_ID	CONSENSUS	WIDTH	SITES	E-VALUE	E-VALUE_SOURCE	MOST_SIMILAR_MOTIF_SOURCE	MOST_SIMILAR_MOTIF	URL
1	MEME	NMTGAGTCAY	MEME-1	NMTGAGTCAY	10	2579	1.4e-499	MEME	db/motif_databases/CIS-BP_2.00/Mus_musculus.meme	M08069_2.00 ((Fos)_(Homo_sapiens)_(DBD_1.00))	http://cisbp.ccbr.utoronto.ca/TFreport.php?versionNumber=2.00&searchTF=T060459_2.00
2	db/motif_databases/CIS-BP_2.00/Mus_musculus.meme	M08069_2.00	(Fos)_(Homo_sapiens)_(DBD_1.00)	DVTGASTCATB	11	4567	1.2e-218	CENTRIMO			http://cisbp.ccbr.utoronto.ca/TFreport.php?versionNumber=2.00&searchTF=T060459_2.00
3	db/motif_databases/CIS-BP_2.00/Mus_musculus.meme	M04008_2.00	(Nfe2l1)_(Homo_sapiens)_(DBD_1.00)	ATGACTCAY	9	4452	9.0e-201	CENTRIMO			http://cisbp.ccbr.utoronto.ca/TFreport.php?versionNumber=2.00&searchTF=T060482_2.00
4	STREME	1-DRTGASTCAYH	STREME-1	DRTGASTCAYH	11	2643	7.1e-178	STREME	db/motif_databases/CIS-BP_2.00/Mus_musculus.meme	M04008_2.00 ((Nfe2l1)_(Homo_sapiens)_(DBD_1.00))	http://cisbp.ccbr.utoronto.ca/TFreport.php?versionNumber=2.00&searchTF=T060482_2.00
5	db/motif_databases/CIS-BP_2.00/Mus_musculus.meme	M01822_2.00	Jund	RTGACKCAH	9	4527	1.1e-170	CENTRIMO			http://cisbp.ccbr.utoronto.ca/TFreport.php?versionNumber=2.00&searchTF=T060504_2.00
6	db/motif_databases/CIS-BP_2.00/Mus_musculus.meme	M01805_2.00	Fosl1	NNATGACKYAH	11	4678	1.5e-147	CENTRIMO			http://cisbp.ccbr.utoronto.ca/TFreport.php?versionNumber=2.00&searchTF=T060462_2.00
7	STREME	12-ATGACTM	STREME-12	12-ATGACTM	7	1123	1.6e-145	STREME	db/motif_databases/CIS-BP_2.00/Mus_musculus.meme	M04008_2.00 ((Nfe2l1)_(Homo_sapiens)_(DBD_1.00))	http://cisbp.ccbr.utoronto.ca/TFreport.php?versionNumber=2.00&searchTF=T060482_2.00
8	db/motif_databases/CIS-BP_2.00/Mus_musculus.meme	M00760_2.00	Junb	TGACKYMN	8	4038	1.7e-124	CENTRIMO			http://cisbp.ccbr.utoronto.ca/TFreport.php?versionNumber=2.00&searchTF=T060494_2.00
9	db/motif_databases/CIS-BP_2.00/Mus_musculus.meme	M01816_2.00	Jun	WTGACKYAW	9	4718	7.4e-124	CENTRIMO			http://cisbp.ccbr.utoronto.ca/TFreport.php?versionNumber=2.00&searchTF=T060493_2.00
10	db/motif_databases/CIS-BP_2.00/Mus_musculus.meme	M08065_2.00	(Bach2)_(Homo_sapiens)_(DBD_0.95)	NVTGACTCAGCANH	14	4564	1.4e-112	CENTRIMO			http://cisbp.ccbr.utoronto.ca/TFreport.php?versionNumber=2.00&searchTF=T060485_2.00
11	db/motif_databases/CIS-BP_2.00/Mus_musculus.meme	M07821_2.00	(Batf)_(Homo_sapiens)_(DBD_0.98)	TGASTCATWWYRRRA	15	4685	8.0e-104	CENTRIMO			http://cisbp.ccbr.utoronto.ca/TFreport.php?versionNumber=2.00&searchTF=T060477_2.00
12	db/motif_databases/CIS-BP_2.00/Mus_musculus.meme	M07813_2.00	(Nfe2)_(Homo_sapiens)_(DBD_0.95)	VRTGACTCAGCANWWYB	17	4100	9.0e-076	CENTRIMO			http://cisbp.ccbr.utoronto.ca/TFreport.php?versionNumber=2.00&searchTF=T060500_2.00
13	db/motif_databases/CIS-BP_2.00/Mus_musculus.meme	M08077_2.00	Nfe2l2	MASNATGACTCAGCA	15	4444	4.2e-071	CENTRIMO			http://cisbp.ccbr.utoronto.ca/TFreport.php?versionNumber=2.00&searchTF=T060456_2.00
14	db/motif_databases/CIS-BP_2.00/Mus_musculus.meme	M01810_2.00	Jdp2	NATGACGTMA	10	4455	2.8e-065	CENTRIMO			http://cisbp.ccbr.utoronto.ca/TFreport.php?versionNumber=2.00&searchTF=T060478_2.00
15	db/motif_databases/CIS-BP_2.00/Mus_musculus.meme	M01809_2.00	Fosl2	GATGACGY	8	4496	1.6e-059	CENTRIMO			http://cisbp.ccbr.utoronto.ca/TFreport.php?versionNumber=2.00&searchTF=T060473_2.00
16	STREME	2-ACATTCYTT	STREME-2	ACATTCYTT	9	1378	7.3e-043	STREME	db/motif_databases/CIS-BP_2.00/Mus_musculus.meme	M03577_2.00 ((Tead1)_(Homo_sapiens)_(DBD_1.00))	http://cisbp.ccbr.utoronto.ca/TFreport.php?versionNumber=2.00&searchTF=T346587_2.00
17	db/motif_databases/CIS-BP_2.00/Mus_musculus.meme	M03577_2.00	(Tead1)_(Homo_sapiens)_(DBD_1.00)	DWGGAATGYD	10	4749	3.8e-038	CENTRIMO			http://cisbp.ccbr.utoronto.ca/TFreport.php?versionNumber=2.00&searchTF=T346587_2.00
18	MEME	SWVWGGAATGY	MEME-2	SWVWGGAATGY	11	572	1.8e-037	MEME	db/motif_databases/CIS-BP_2.00/Mus_musculus.meme	M03579_2.00 ((Tead4)_(Homo_sapiens)_(DBD_0.94))	http://cisbp.ccbr.utoronto.ca/TFreport.php?versionNumber=2.00&searchTF=T346585_2.00
19	db/motif_databases/CIS-BP_2.00/Mus_musculus.meme	M03579_2.00	(Tead4)_(Homo_sapiens)_(DBD_0.94)	NWGGAATGYN	10	4734	1.5e-035	CENTRIMO			http://cisbp.ccbr.utoronto.ca/TFreport.php?versionNumber=2.00&searchTF=T346585_2.00
20	db/motif_databases/CIS-BP_2.00/Mus_musculus.meme	M01804_2.00	Atf1	RTGACGTA	8	4066	4.4e-029	CENTRIMO			http://cisbp.ccbr.utoronto.ca/TFreport.php?versionNumber=2.00&searchTF=T060461_2.00
21	STREME	10-MTCATA	STREME-10	10-MTCATA	6	2114	4.5e-026	STREME
22	db/motif_databases/CIS-BP_2.00/Mus_musculus.meme	M01807_2.00	Atf3	GATGACGT	8	4389	7.6e-026	CENTRIMO			http://cisbp.ccbr.utoronto.ca/TFreport.php?versionNumber=2.00&searchTF=T060466_2.00
23	db/motif_databases/CIS-BP_2.00/Mus_musculus.meme	M08074_2.00	(Maff)_(Homo_sapiens)_(DBD_1.00)	DWWWTGCTGACTCAGCAAWWH	21	3973	2.9e-025	CENTRIMO			http://cisbp.ccbr.utoronto.ca/TFreport.php?versionNumber=2.00&searchTF=T060487_2.00
24	db/motif_databases/CIS-BP_2.00/Mus_musculus.meme	M08175_2.00	(Tead2)_(Homo_sapiens)_(DBD_0.97)	BNNWGGAATGTRN	13	4684	9.2e-019	CENTRIMO			http://cisbp.ccbr.utoronto.ca/TFreport.php?versionNumber=2.00&searchTF=T346586_2.00
25	db/motif_databases/CIS-BP_2.00/Mus_musculus.meme	M02690_2.00	Pax2	NGTCAYKB	8	4747	1.1e-017	CENTRIMO			http://cisbp.ccbr.utoronto.ca/TFreport.php?versionNumber=2.00&searchTF=T237405_2.00
26	STREME	15-TGACTCAAGA	STREME-15	15-TGACTCAAGA	10	45	3.6e-017	STREME	db/motif_databases/CIS-BP_2.00/Mus_musculus.meme	M00760_2.00 (Junb)	http://cisbp.ccbr.utoronto.ca/TFreport.php?versionNumber=2.00&searchTF=T060494_2.00
27	db/motif_databases/CIS-BP_2.00/Mus_musculus.meme	M01493_2.00	Ets1	NRSCGGAWRY	10	4733	5.2e-017	CENTRIMO			http://cisbp.ccbr.utoronto.ca/TFreport.php?versionNumber=2.00&searchTF=T176545_2.00
28	db/motif_databases/CIS-BP_2.00/Mus_musculus.meme	M08138_2.00	Hoxa9	TGATTKATGGS	11	4297	1.2e-016	CENTRIMO			http://cisbp.ccbr.utoronto.ca/TFreport.php?versionNumber=2.00&searchTF=T212491_2.00
29	STREME	5-ACAGGAARTGV	STREME-5	ACAGGAARTGV	11	240	1.9e-016	STREME	db/motif_databases/CIS-BP_2.00/Mus_musculus.meme	M02968_2.00 ((Erf)_(Homo_sapiens)_(DBD_1.00))	http://cisbp.ccbr.utoronto.ca/TFreport.php?versionNumber=2.00&searchTF=T176549_2.00
30	db/motif_databases/CIS-BP_2.00/Mus_musculus.meme	M01495_2.00	Erg	NRCCGGAARY	10	4718	3.7e-015	CENTRIMO			http://cisbp.ccbr.utoronto.ca/TFreport.php?versionNumber=2.00&searchTF=T176548_2.00
31	STREME	4-ARACCAC	STREME-4	ARACCAC	7	546	5.3e-015	STREME	db/motif_databases/CIS-BP_2.00/Mus_musculus.meme	M08163_2.00 (Runx1)	http://cisbp.ccbr.utoronto.ca/TFreport.php?versionNumber=2.00&searchTF=T319428_2.00
32	db/motif_databases/CIS-BP_2.00/Mus_musculus.meme	M01486_2.00	Fli1	NRCCGGAARY	10	4718	9.2e-015	CENTRIMO			http://cisbp.ccbr.utoronto.ca/TFreport.php?versionNumber=2.00&searchTF=T176537_2.00
33	db/motif_databases/CIS-BP_2.00/Mus_musculus.meme	M01496_2.00	XP_911724.4	NDNMGGAWRY	10	4756	1.2e-014	CENTRIMO			http://cisbp.ccbr.utoronto.ca/TFreport.php?versionNumber=2.00&searchTF=T177617_2.00
34	db/motif_databases/CIS-BP_2.00/Mus_musculus.meme	M01485_2.00	Etv5	RCCGGAARY	9	4519	1.1e-012	CENTRIMO			http://cisbp.ccbr.utoronto.ca/TFreport.php?versionNumber=2.00&searchTF=T176536_2.00
35	db/motif_databases/CIS-BP_2.00/Mus_musculus.meme	M01477_2.00	Etv3	NDNMGGAWRY	10	4762	1.6e-012	CENTRIMO			http://cisbp.ccbr.utoronto.ca/TFreport.php?versionNumber=2.00&searchTF=T176527_2.00
36	MEME	WRACCACA	MEME-3	WRACCACA	8	364	9.7e-012	MEME	db/motif_databases/CIS-BP_2.00/Mus_musculus.meme	M08163_2.00 (Runx1)	http://cisbp.ccbr.utoronto.ca/TFreport.php?versionNumber=2.00&searchTF=T319428_2.00
37	db/motif_databases/CIS-BP_2.00/Mus_musculus.meme	M01487_2.00	Etv4	NRCCGGAARY	10	4515	3.0e-010	CENTRIMO			http://cisbp.ccbr.utoronto.ca/TFreport.php?versionNumber=2.00&searchTF=T176538_2.00
38	STREME	3-ACCACA	STREME-3	ACCACA	6	341	2.4e-009	STREME	db/motif_databases/CIS-BP_2.00/Mus_musculus.meme	M08163_2.00 (Runx1)	http://cisbp.ccbr.utoronto.ca/TFreport.php?versionNumber=2.00&searchTF=T319428_2.00
39	db/motif_databases/CIS-BP_2.00/Mus_musculus.meme	M01481_2.00	Elk3	NRCCGGAARY	10	4484	3.6e-009	CENTRIMO			http://cisbp.ccbr.utoronto.ca/TFreport.php?versionNumber=2.00&searchTF=T176532_2.00
40	db/motif_databases/CIS-BP_2.00/Mus_musculus.meme	M07613_2.00	(Zfp113)_(Homo_sapiens)_(DBD_0.98)	TCWNTYAKTCADTCA	15	4525	1.0e-008	CENTRIMO			http://cisbp.ccbr.utoronto.ca/TFreport.php?versionNumber=2.00&searchTF=T101135_2.00
41	db/motif_databases/CIS-BP_2.00/Mus_musculus.meme	M08113_2.00	Gabpa	CCGGAAGTGVN	11	3857	1.1e-008	CENTRIMO			http://cisbp.ccbr.utoronto.ca/TFreport.php?versionNumber=2.00&searchTF=T176533_2.00
42	db/motif_databases/CIS-BP_2.00/Mus_musculus.meme	M01489_2.00	Elk4	NRCCGGAARY	10	4514	6.5e-008	CENTRIMO			http://cisbp.ccbr.utoronto.ca/TFreport.php?versionNumber=2.00&searchTF=T176541_2.00
43	db/motif_databases/CIS-BP_2.00/Mus_musculus.meme	M01720_2.00	Arnt2	KCAYRTGAHK	10	4652	1.0e-007	CENTRIMO			http://cisbp.ccbr.utoronto.ca/TFreport.php?versionNumber=2.00&searchTF=T035667_2.00
44	db/motif_databases/CIS-BP_2.00/Mus_musculus.meme	M01478_2.00	Etv1	NRCCGGAWRY	10	4639	1.3e-007	CENTRIMO			http://cisbp.ccbr.utoronto.ca/TFreport.php?versionNumber=2.00&searchTF=T176528_2.00
45	db/motif_databases/CIS-BP_2.00/Mus_musculus.meme	M00214_2.00	Sox1	NNNNDWSAAT	10	4668	1.6e-007	CENTRIMO			http://cisbp.ccbr.utoronto.ca/TFreport.php?versionNumber=2.00&searchTF=T328518_2.00
46	db/motif_databases/CIS-BP_2.00/Mus_musculus.meme	M03004_2.00	(Fev)_(Homo_sapiens)_(DBD_1.00)	ACCGGAAGTN	10	4169	5.1e-007	CENTRIMO			http://cisbp.ccbr.utoronto.ca/TFreport.php?versionNumber=2.00&searchTF=T176550_2.00
47	db/motif_databases/CIS-BP_2.00/Mus_musculus.meme	M01492_2.00	Elf4	NNVMGGAARH	10	4763	1.1e-006	CENTRIMO			http://cisbp.ccbr.utoronto.ca/TFreport.php?versionNumber=2.00&searchTF=T176544_2.00
48	STREME	13-GGGAGGGA	STREME-13	13-GGGAGGGA	8	188	1.3e-006	STREME	db/motif_databases/CIS-BP_2.00/Mus_musculus.meme	M07716_2.00 ((Zfp398)_(Homo_sapiens)_(DBD_0.95))	http://cisbp.ccbr.utoronto.ca/TFreport.php?versionNumber=2.00&searchTF=T101381_2.00
49	db/motif_databases/CIS-BP_2.00/Mus_musculus.meme	M01490_2.00	Elf5	WNVMGGAARY	10	4763	1.5e-006	CENTRIMO			http://cisbp.ccbr.utoronto.ca/TFreport.php?versionNumber=2.00&searchTF=T176542_2.00
50	db/motif_databases/CIS-BP_2.00/Mus_musculus.meme	M01483_2.00	Elk1	NRCCGGAAGY	10	4316	2.0e-006	CENTRIMO			http://cisbp.ccbr.utoronto.ca/TFreport.php?versionNumber=2.00&searchTF=T176534_2.00
51	db/motif_databases/CIS-BP_2.00/Mus_musculus.meme	M08095_2.00	(Zbtb7a)_(Homo_sapiens)_(DBD_1.00)	NBCACTTCCGGBN	13	4223	2.5e-006	CENTRIMO			http://cisbp.ccbr.utoronto.ca/TFreport.php?versionNumber=2.00&searchTF=T101125_2.00
52	db/motif_databases/CIS-BP_2.00/Mus_musculus.meme	M01476_2.00	Elf3	DNNMGGAARH	10	4722	4.7e-006	CENTRIMO			http://cisbp.ccbr.utoronto.ca/TFreport.php?versionNumber=2.00&searchTF=T176526_2.00
53	db/motif_databases/CIS-BP_2.00/Mus_musculus.meme	M01494_2.00	Elf2	DNSCGGAARY	10	4742	1.0e-005	CENTRIMO			http://cisbp.ccbr.utoronto.ca/TFreport.php?versionNumber=2.00&searchTF=T176547_2.00
54	db/motif_databases/CIS-BP_2.00/Mus_musculus.meme	M02968_2.00	(Erf)_(Homo_sapiens)_(DBD_1.00)	ACCGGAAGTR	10	3983	1.2e-005	CENTRIMO			http://cisbp.ccbr.utoronto.ca/TFreport.php?versionNumber=2.00&searchTF=T176549_2.00
55	db/motif_databases/CIS-BP_2.00/Mus_musculus.meme	M00785_2.00	Zkscan5	NTYAHYTHYD	10	4684	1.6e-005	CENTRIMO			http://cisbp.ccbr.utoronto.ca/TFreport.php?versionNumber=2.00&searchTF=T101319_2.00
56	db/motif_databases/CIS-BP_2.00/Mus_musculus.meme	M01484_2.00	Ehf	WNVMGGAART	10	4739	2.5e-005	CENTRIMO			http://cisbp.ccbr.utoronto.ca/TFreport.php?versionNumber=2.00&searchTF=T176535_2.00
57	db/motif_databases/CIS-BP_2.00/Mus_musculus.meme	M01806_2.00	Creb1	VTGACGTNN	9	4447	3.4e-005	CENTRIMO			http://cisbp.ccbr.utoronto.ca/TFreport.php?versionNumber=2.00&searchTF=T060465_2.00
58	db/motif_databases/CIS-BP_2.00/Mus_musculus.meme	M01491_2.00	Etv6	NNVMGGAARY	10	4749	3.5e-005	CENTRIMO			http://cisbp.ccbr.utoronto.ca/TFreport.php?versionNumber=2.00&searchTF=T176543_2.00
59	db/motif_databases/CIS-BP_2.00/Mus_musculus.meme	M01307_2.00	Runx2	NWAACCGCAR	10	4693	4.3e-004	CENTRIMO			http://cisbp.ccbr.utoronto.ca/TFreport.php?versionNumber=2.00&searchTF=T319429_2.00
60	db/motif_databases/CIS-BP_2.00/Mus_musculus.meme	M02821_2.00	(Mga)_(Homo_sapiens)_(DBD_0.97)	AGGTGTGA	8	4615	7.1e-004	CENTRIMO			http://cisbp.ccbr.utoronto.ca/TFreport.php?versionNumber=2.00&searchTF=T055467_2.00
61	MEME	VAGTCAYTTCCTGYC	MEME-4	VAGTCAYTTCCTGYC	15	39	1.5e-003	MEME	db/motif_databases/CIS-BP_2.00/Mus_musculus.meme	M08113_2.00 (Gabpa)	http://cisbp.ccbr.utoronto.ca/TFreport.php?versionNumber=2.00&searchTF=T176533_2.00
62	db/motif_databases/CIS-BP_2.00/Mus_musculus.meme	M00757_2.00	Xbp1	NNYKACGHDN	10	2953	2.0e-003	CENTRIMO			http://cisbp.ccbr.utoronto.ca/TFreport.php?versionNumber=2.00&searchTF=T060458_2.00
63	db/motif_databases/CIS-BP_2.00/Mus_musculus.meme	M08137_2.00	Hoxc9	VTGATTTATKGCY	13	4258	2.7e-003	CENTRIMO			http://cisbp.ccbr.utoronto.ca/TFreport.php?versionNumber=2.00&searchTF=T212486_2.00
64	db/motif_databases/CIS-BP_2.00/Mus_musculus.meme	M00547_2.00	Pou4f3	WHATTARN	8	3913	8.1e-003	CENTRIMO			http://cisbp.ccbr.utoronto.ca/TFreport.php?versionNumber=2.00&searchTF=T238378_2.00
65	db/motif_databases/CIS-BP_2.00/Mus_musculus.meme	M05273_2.00	(Hoxd4)_(Homo_sapiens)_(DBD_1.00)	BTAATKRM	8	4471	9.4e-003	CENTRIMO			http://cisbp.ccbr.utoronto.ca/TFreport.php?versionNumber=2.00&searchTF=T212617_2.00
66	db/motif_databases/CIS-BP_2.00/Mus_musculus.meme	M00832_2.00	Tbx1	AGGTGTGAANN	11	4635	1.2e-002	CENTRIMO			http://cisbp.ccbr.utoronto.ca/TFreport.php?versionNumber=2.00&searchTF=T340140_2.00
67	db/motif_databases/CIS-BP_2.00/Mus_musculus.meme	M07632_2.00	(Zfp110)_(Homo_sapiens)_(DBD_0.85)	CAGTRTGAGTTCTCW	15	3513	1.2e-002	CENTRIMO			http://cisbp.ccbr.utoronto.ca/TFreport.php?versionNumber=2.00&searchTF=T101345_2.00
68	STREME	8-AGGAAG	STREME-8	AGGAAG	6	498	3.1e-002	STREME	db/motif_databases/CIS-BP_2.00/Mus_musculus.meme	M08027_2.00 (Spi1)	http://cisbp.ccbr.utoronto.ca/TFreport.php?versionNumber=2.00&searchTF=T176525_2.00
69	db/motif_databases/CIS-BP_2.00/Mus_musculus.meme	M03271_2.00	Meox2	NTAATKAN	8	4569	3.7e-002	CENTRIMO			http://cisbp.ccbr.utoronto.ca/TFreport.php?versionNumber=2.00&searchTF=T212487_2.00
70	db/motif_databases/CIS-BP_2.00/Mus_musculus.meme	M02920_2.00	(Zbtb7c)_(Homo_sapiens)_(DBD_0.99)	RCGACCACCRAN	12	4295	4.0e-002	CENTRIMO			http://cisbp.ccbr.utoronto.ca/TFreport.php?versionNumber=2.00&searchTF=T101190_2.00
71	db/motif_databases/CIS-BP_2.00/Mus_musculus.meme	M08021_2.00	Klf4	VRCCMCRCCCH	11	4187	4.3e-002	CENTRIMO			http://cisbp.ccbr.utoronto.ca/TFreport.php?versionNumber=2.00&searchTF=T100977_2.00
72	db/motif_databases/CIS-BP_2.00/Mus_musculus.meme	M08093_2.00	(Zfp24)_(Homo_sapiens)_(DBD_1.00)	CATTCATTCATTC	13	3682	4.7e-002	CENTRIMO			http://cisbp.ccbr.utoronto.ca/TFreport.php?versionNumber=2.00&searchTF=T101276_2.00
# MEME-ChIP (Motif Analysis of Large Nucleotide Datasets): Version 5.5.9 released on Fri Nov 21 15:33:51 2025 -0800
# The format of this file is described at https://meme-suite.org/meme//doc/meme-chip-output-format.html
# meme-chip -oc . -time 240 -ccut 100 -fdesc description -dna -order 2 -minw 6 -maxw 15 -psp-gen -db db/motif_databases/CIS-BP_2.00/Mus_musculus.meme -meme-mod zoops -meme-nmotifs 10 -meme-searchsize 100000 -streme-pvt 0.05 -streme-align center -streme-totallength 4000000 -centrimo-score 5.0 -centrimo-ethresh 10.0 -neg centered_enhancer_AML12_mouse_mm10_noi_noCDS_upregulated_deseq.bed.fa centered…
