## Supplementary material for "Deciphering the limitations of immortalized hepatocyte cell lines for the study of liver cis-regulatory elements": Table S15

MOTIF_INDEX	MOTIF_SOURCE	MOTIF_ID	ALT_ID	CONSENSUS	WIDTH	SITES	E-VALUE	E-VALUE_SOURCE	MOST_SIMILAR_MOTIF_SOURCE	MOST_SIMILAR_MOTIF	URL
1	MEME	TGVMCTTTGBH	MEME-1	TGVMCTTTGBH	11	860	2.0e-111	MEME	db/motif_databases/CIS-BP_2.00/Mus_musculus.meme	M08155_2.00 ((Hnf4g)_(Homo_sapiens)_(DBD_1.00))	http://cisbp.ccbr.utoronto.ca/TFreport.php?versionNumber=2.00&searchTF=T303908_2.00
2	db/motif_databases/CIS-BP_2.00/Mus_musculus.meme	M08155_2.00	(Hnf4g)_(Homo_sapiens)_(DBD_1.00)	NRRGDNCAAAGKYCA	15	2700	1.8e-070	CENTRIMO			http://cisbp.ccbr.utoronto.ca/TFreport.php?versionNumber=2.00&searchTF=T303908_2.00
3	STREME	1-BTGACCTTTGNH	STREME-1	BTGACCTTTGNH	12	1248	5.1e-056	STREME	db/motif_databases/CIS-BP_2.00/Mus_musculus.meme	M00818_2.00 (Nr4a2)	http://cisbp.ccbr.utoronto.ca/TFreport.php?versionNumber=2.00&searchTF=T303926_2.00
4	db/motif_databases/CIS-BP_2.00/Mus_musculus.meme	M05581_2.00	(Ppard)_(Homo_sapiens)_(DBD_0.90)	NRRGGTCAAAGGTCAN	16	1991	1.2e-044	CENTRIMO			http://cisbp.ccbr.utoronto.ca/TFreport.php?versionNumber=2.00&searchTF=T303900_2.00
5	MEME	RGYGCCMYCTASTGG	MEME-7	RGYGCCMYCTASTGG	15	150	4.4e-036	MEME	db/motif_databases/CIS-BP_2.00/Mus_musculus.meme	M08022_2.00 (Ctcf)	http://cisbp.ccbr.utoronto.ca/TFreport.php?versionNumber=2.00&searchTF=T100985_2.00
6	STREME	3-TTRCMMAAY	STREME-3	TTRCMMAAY	9	544	5.7e-034	STREME	db/motif_databases/CIS-BP_2.00/Mus_musculus.meme	M01818_2.00 (Cebpb)	http://cisbp.ccbr.utoronto.ca/TFreport.php?versionNumber=2.00&searchTF=T060498_2.00
7	db/motif_databases/CIS-BP_2.00/Mus_musculus.meme	M08156_2.00	(Nr2c2)_(Homo_sapiens)_(DBD_0.99)	VGRGGTCARAGGTCA	15	2501	1.8e-033	CENTRIMO			http://cisbp.ccbr.utoronto.ca/TFreport.php?versionNumber=2.00&searchTF=T303903_2.00
8	db/motif_databases/CIS-BP_2.00/Mus_musculus.meme	M08153_2.00	(Nr4a1)_(Homo_sapiens)_(DBD_0.99)	NAAAGGTCAN	10	2611	1.2e-031	CENTRIMO			http://cisbp.ccbr.utoronto.ca/TFreport.php?versionNumber=2.00&searchTF=T303920_2.00
9	db/motif_databases/CIS-BP_2.00/Mus_musculus.meme	M00810_2.00	Rarg	NNRGGTCANN	10	2720	1.5e-026	CENTRIMO			http://cisbp.ccbr.utoronto.ca/TFreport.php?versionNumber=2.00&searchTF=T303898_2.00
10	STREME	7-AGGTTCA	STREME-7	AGGTTCA	7	291	4.8e-026	STREME
11	db/motif_databases/CIS-BP_2.00/Mus_musculus.meme	M00811_2.00	Nr2f6	WRRGGTCAHN	10	2711	4.9e-026	CENTRIMO			http://cisbp.ccbr.utoronto.ca/TFreport.php?versionNumber=2.00&searchTF=T303901_2.00
12	db/motif_databases/CIS-BP_2.00/Mus_musculus.meme	M00993_2.00	Cebpa	NTTRCGCAA	9	1610	2.4e-024	CENTRIMO			http://cisbp.ccbr.utoronto.ca/TFreport.php?versionNumber=2.00&searchTF=T060479_2.00
13	db/motif_databases/CIS-BP_2.00/Mus_musculus.meme	M00185_2.00	Rara	RRGGTCAN	8	2728	8.7e-023	CENTRIMO			http://cisbp.ccbr.utoronto.ca/TFreport.php?versionNumber=2.00&searchTF=T303935_2.00
14	db/motif_databases/CIS-BP_2.00/Mus_musculus.meme	M01815_2.00	Cebpe	TTDYGCAA	8	2562	1.6e-022	CENTRIMO			http://cisbp.ccbr.utoronto.ca/TFreport.php?versionNumber=2.00&searchTF=T060492_2.00
15	db/motif_databases/CIS-BP_2.00/Mus_musculus.meme	M00989_2.00	Cebpd	NTTDCGCAA	9	1865	6.1e-022	CENTRIMO			http://cisbp.ccbr.utoronto.ca/TFreport.php?versionNumber=2.00&searchTF=T056962_2.00
16	db/motif_databases/CIS-BP_2.00/Mus_musculus.meme	M00818_2.00	Nr4a2	AAAGGTCA	8	2706	3.6e-021	CENTRIMO			http://cisbp.ccbr.utoronto.ca/TFreport.php?versionNumber=2.00&searchTF=T303926_2.00
17	db/motif_databases/CIS-BP_2.00/Mus_musculus.meme	M02399_2.00	Nr2c1	RRGGTCAH	8	2707	1.4e-020	CENTRIMO			http://cisbp.ccbr.utoronto.ca/TFreport.php?versionNumber=2.00&searchTF=T303904_2.00
18	db/motif_databases/CIS-BP_2.00/Mus_musculus.meme	M00181_2.00	Rxra	NRRGGTCANN	10	2723	3.9e-020	CENTRIMO			http://cisbp.ccbr.utoronto.ca/TFreport.php?versionNumber=2.00&searchTF=T303906_2.00
19	db/motif_databases/CIS-BP_2.00/Mus_musculus.meme	M02401_2.00	Rarb	MRAGGTCACN	10	2691	1.1e-019	CENTRIMO			http://cisbp.ccbr.utoronto.ca/TFreport.php?versionNumber=2.00&searchTF=T303907_2.00
20	STREME	4-CAGGTC	STREME-4	CAGGTC	6	995	8.3e-019	STREME
21	db/motif_databases/CIS-BP_2.00/Mus_musculus.meme	M01818_2.00	Cebpb	RTTDYGYAAY	10	2596	1.7e-018	CENTRIMO			http://cisbp.ccbr.utoronto.ca/TFreport.php?versionNumber=2.00&searchTF=T060498_2.00
22	db/motif_databases/CIS-BP_2.00/Mus_musculus.meme	M00184_2.00	Nr2f2	RRGGTCAN	8	2721	1.2e-015	CENTRIMO			http://cisbp.ccbr.utoronto.ca/TFreport.php?versionNumber=2.00&searchTF=T303929_2.00
23	db/motif_databases/CIS-BP_2.00/Mus_musculus.meme	M00183_2.00	Esrra	VAAGGTCAH	9	2721	1.5e-015	CENTRIMO			http://cisbp.ccbr.utoronto.ca/TFreport.php?versionNumber=2.00&searchTF=T303922_2.00
24	db/motif_databases/CIS-BP_2.00/Mus_musculus.meme	M08034_2.00	Esrrb	NGBTCAAGGTCABSB	15	2617	1.9e-015	CENTRIMO			http://cisbp.ccbr.utoronto.ca/TFreport.php?versionNumber=2.00&searchTF=T303914_2.00
25	db/motif_databases/CIS-BP_2.00/Mus_musculus.meme	M00182_2.00	Hnf4a	NRRGKYCANN	10	2718	2.8e-015	CENTRIMO			http://cisbp.ccbr.utoronto.ca/TFreport.php?versionNumber=2.00&searchTF=T303909_2.00
26	db/motif_databases/CIS-BP_2.00/Mus_musculus.meme	M00817_2.00	Esrrg	CAAGGTCA	8	2713	7.2e-015	CENTRIMO			http://cisbp.ccbr.utoronto.ca/TFreport.php?versionNumber=2.00&searchTF=T303924_2.00
27	STREME	8-RCCAAA	STREME-8	RCCAAA	6	606	1.7e-014	STREME	db/motif_databases/CIS-BP_2.00/Mus_musculus.meme	M02959_2.00 ((E2f8)_(Homo_sapiens)_(DBD_0.98))	http://cisbp.ccbr.utoronto.ca/TFreport.php?versionNumber=2.00&searchTF=T172775_2.00
28	STREME	2-HGCCAA	STREME-2	HGCCAA	6	1886	2.7e-014	STREME	db/motif_databases/CIS-BP_2.00/Mus_musculus.meme	M02959_2.00 ((E2f8)_(Homo_sapiens)_(DBD_0.98))	http://cisbp.ccbr.utoronto.ca/TFreport.php?versionNumber=2.00&searchTF=T172775_2.00
29	db/motif_databases/CIS-BP_2.00/Mus_musculus.meme	M00822_2.00	Nr2f1	RRGGTCAN	8	2722	8.9e-014	CENTRIMO			http://cisbp.ccbr.utoronto.ca/TFreport.php?versionNumber=2.00&searchTF=T303943_2.00
30	db/motif_databases/CIS-BP_2.00/Mus_musculus.meme	M00996_2.00	Cebpg	NTTRCGCAANN	11	1680	9.3e-014	CENTRIMO			http://cisbp.ccbr.utoronto.ca/TFreport.php?versionNumber=2.00&searchTF=T060497_2.00
31	STREME	6-GAYTTTGGACT	STREME-6	GAYTTTGGACT	11	68	3.6e-013	STREME	db/motif_databases/CIS-BP_2.00/Mus_musculus.meme	M08155_2.00 ((Hnf4g)_(Homo_sapiens)_(DBD_1.00))	http://cisbp.ccbr.utoronto.ca/TFreport.php?versionNumber=2.00&searchTF=T303908_2.00
32	db/motif_databases/CIS-BP_2.00/Mus_musculus.meme	M02402_2.00	Rxrb	RRGGTCAH	8	2704	5.6e-013	CENTRIMO			http://cisbp.ccbr.utoronto.ca/TFreport.php?versionNumber=2.00&searchTF=T303936_2.00
33	db/motif_databases/CIS-BP_2.00/Mus_musculus.meme	M00819_2.00	Rora	NDRGGTCA	8	2726	1.1e-011	CENTRIMO			http://cisbp.ccbr.utoronto.ca/TFreport.php?versionNumber=2.00&searchTF=T303932_2.00
34	db/motif_databases/CIS-BP_2.00/Mus_musculus.meme	M05627_2.00	(Nr6a1)_(Homo_sapiens)_(DBD_1.00)	NYCAAGKTCAAGKTCAN	17	2306	1.8e-011	CENTRIMO			http://cisbp.ccbr.utoronto.ca/TFreport.php?versionNumber=2.00&searchTF=T303942_2.00
35	db/motif_databases/CIS-BP_2.00/Mus_musculus.meme	M08158_2.00	Nr5a2	RAGTTCAAGGYCAKS	15	2577	4.0e-009	CENTRIMO			http://cisbp.ccbr.utoronto.ca/TFreport.php?versionNumber=2.00&searchTF=T303923_2.00
36	db/motif_databases/CIS-BP_2.00/Mus_musculus.meme	M03925_2.00	(Nr1i2)_(Homo_sapiens)_(DBD_0.97)	RGTKCAHBSRGTTCR	15	2459	8.4e-009	CENTRIMO			http://cisbp.ccbr.utoronto.ca/TFreport.php?versionNumber=2.00&searchTF=T303919_2.00
37	db/motif_databases/CIS-BP_2.00/Mus_musculus.meme	M00808_2.00	Mypop	NWTTGCGCCR	10	2156	1.1e-008	CENTRIMO			http://cisbp.ccbr.utoronto.ca/TFreport.php?versionNumber=2.00&searchTF=T269792_2.00
38	db/motif_databases/CIS-BP_2.00/Mus_musculus.meme	M02400_2.00	Rxrg	RRGGTCAH	8	2694	1.2e-008	CENTRIMO			http://cisbp.ccbr.utoronto.ca/TFreport.php?versionNumber=2.00&searchTF=T303905_2.00
39	db/motif_databases/CIS-BP_2.00/Mus_musculus.meme	M00820_2.00	Rorb	KRGGTCANN	9	2718	5.4e-008	CENTRIMO			http://cisbp.ccbr.utoronto.ca/TFreport.php?versionNumber=2.00&searchTF=T303934_2.00
40	MEME	CWGDGCCARSY	MEME-8	CWGDGCCARSY	11	243	7.6e-008	MEME	db/motif_databases/CIS-BP_2.00/Mus_musculus.meme	M00141_2.00 (Hic1)	http://cisbp.ccbr.utoronto.ca/TFreport.php?versionNumber=2.00&searchTF=T101179_2.00
41	db/motif_databases/CIS-BP_2.00/Mus_musculus.meme	M00207_2.00	Tcf7l1	NWWSAAAN	8	1375	2.3e-006	CENTRIMO			http://cisbp.ccbr.utoronto.ca/TFreport.php?versionNumber=2.00&searchTF=T328510_2.00
42	STREME	11-TGCTGMAA	STREME-11	11-TGCTGMAA	8	87	3.2e-005	STREME
43	db/motif_databases/CIS-BP_2.00/Mus_musculus.meme	M00198_2.00	Tcf7l2	ASATCAAAGR	10	2722	3.8e-005	CENTRIMO			http://cisbp.ccbr.utoronto.ca/TFreport.php?versionNumber=2.00&searchTF=T328497_2.00
44	db/motif_databases/CIS-BP_2.00/Mus_musculus.meme	M00200_2.00	Lef1	ASATCAAAGR	10	2722	4.2e-005	CENTRIMO			http://cisbp.ccbr.utoronto.ca/TFreport.php?versionNumber=2.00&searchTF=T328499_2.00
45	db/motif_databases/CIS-BP_2.00/Mus_musculus.meme	M05613_2.00	(Nr5a1)_(Homo_sapiens)_(DBD_1.00)	NYCAAGGYCAN	11	2687	2.1e-004	CENTRIMO			http://cisbp.ccbr.utoronto.ca/TFreport.php?versionNumber=2.00&searchTF=T303925_2.00
46	db/motif_databases/CIS-BP_2.00/Mus_musculus.meme	M04893_2.00	(Ubp1)_(Homo_sapiens)_(DBD_0.96)	DRCCGGTTYRRACCGGHY	18	2311	3.2e-004	CENTRIMO			http://cisbp.ccbr.utoronto.ca/TFreport.php?versionNumber=2.00&searchTF=T199107_2.00
47	db/motif_databases/CIS-BP_2.00/Mus_musculus.meme	M08176_2.00	(Thap1)_(Homo_sapiens)_(DBD_0.97)	TVHGGGCAR	9	2729	5.6e-004	CENTRIMO			http://cisbp.ccbr.utoronto.ca/TFreport.php?versionNumber=2.00&searchTF=T348498_2.00
48	MEME	GCAGGCAG	MEME-6	GCAGGCAG	8	344	7.6e-004	MEME
49	db/motif_databases/CIS-BP_2.00/Mus_musculus.meme	M00221_2.00	(Snai2)_(Homo_sapiens)_(DBD_1.00)	CACCTGH	7	2726	1.0e-003	CENTRIMO			http://cisbp.ccbr.utoronto.ca/TFreport.php?versionNumber=2.00&searchTF=T101035_2.00
50	db/motif_databases/CIS-BP_2.00/Mus_musculus.meme	M08164_2.00	(Nfic)_(Homo_sapiens)_(DBD_0.98)	NNCTTGGCANN	11	2617	1.3e-003	CENTRIMO			http://cisbp.ccbr.utoronto.ca/TFreport.php?versionNumber=2.00&searchTF=T324773_2.00
51	db/motif_databases/CIS-BP_2.00/Mus_musculus.meme	M04607_2.00	(Snai3)_(Homo_sapiens)_(DBD_0.89)	TRCACCTGYY	10	2565	1.3e-003	CENTRIMO			http://cisbp.ccbr.utoronto.ca/TFreport.php?versionNumber=2.00&searchTF=T100988_2.00
52	db/motif_databases/CIS-BP_2.00/Mus_musculus.meme	M03924_2.00	(Nr1i3)_(Homo_sapiens)_(DBD_0.89)	AGKKCRNVNNAGTTCR	16	2666	1.6e-003	CENTRIMO			http://cisbp.ccbr.utoronto.ca/TFreport.php?versionNumber=2.00&searchTF=T303902_2.00
53	db/motif_databases/CIS-BP_2.00/Mus_musculus.meme	M08307_2.00	(Fezf1)_(Homo_sapiens)_(DBD_1.00)	NDYTGCYYTTTTBNN	15	2724	3.9e-003	CENTRIMO			http://cisbp.ccbr.utoronto.ca/TFreport.php?versionNumber=2.00&searchTF=T101086_2.00
54	db/motif_databases/CIS-BP_2.00/Mus_musculus.meme	M01297_2.00	Esr2	NNRGGTCAH	9	2721	1.1e-002	CENTRIMO			http://cisbp.ccbr.utoronto.ca/TFreport.php?versionNumber=2.00&searchTF=T303913_2.00
55	db/motif_databases/CIS-BP_2.00/Mus_musculus.meme	M02860_2.00	Hlf	KRTTACGTAAYV	12	971	2.2e-002	CENTRIMO			http://cisbp.ccbr.utoronto.ca/TFreport.php?versionNumber=2.00&searchTF=T060454_2.00
56	db/motif_databases/CIS-BP_2.00/Mus_musculus.meme	M03429_2.00	Vdr	GRGTTCAYHGRGTTCA	16	1242	2.5e-002	CENTRIMO			http://cisbp.ccbr.utoronto.ca/TFreport.php?versionNumber=2.00&searchTF=T303918_2.00
57	db/motif_databases/CIS-BP_2.00/Mus_musculus.meme	M03475_2.00	(Nfix)_(Homo_sapiens)_(DBD_1.00)	YTGGCDNNNTGCCAA	15	2293	3.3e-002	CENTRIMO			http://cisbp.ccbr.utoronto.ca/TFreport.php?versionNumber=2.00&searchTF=T324765_2.00
# MEME-ChIP (Motif Analysis of Large Nucleotide Datasets): Version 5.5.9 released on Fri Nov 21 15:33:51 2025 -0800
# The format of this file is described at https://meme-suite.org/meme//doc/meme-chip-output-format.html
# meme-chip -oc . -time 240 -ccut 100 -fdesc description -dna -order 2 -minw 6 -maxw 15 -psp-gen -db db/motif_databases/CIS-BP_2.00/Mus_musculus.meme -meme-mod zoops -meme-nmotifs 10 -meme-searchsize 100000 -streme-pvt 0.05 -streme-align center -streme-totallength 4000000 -centrimo-score 5.0 -centrimo-ethresh 10.0 -neg centered_enhancer_AML12_mouse_mm10_noi_noCDS_downregulated_deseq.bed.fa center…
