## Supplementary material for "Deciphering the limitations of immortalized hepatocyte cell lines for the study of liver cis-regulatory elements": Table S16

MOTIF_INDEX	MOTIF_SOURCE	MOTIF_ID	ALT_ID	CONSENSUS	WIDTH	SITES	E-VALUE	E-VALUE_SOURCE	MOST_SIMILAR_MOTIF_SOURCE	MOST_SIMILAR_MOTIF	URL
1	MEME	RCCASHAGRKGGCRS	MEME-1	RCCASHAGRKGGCRS	15	340	1.8e-140	MEME	db/motif_databases/CIS-BP_2.00/Mus_musculus.meme	M08022_2.00 (Ctcf)	http://cisbp.ccbr.utoronto.ca/TFreport.php?versionNumber=2.00&searchTF=T100985_2.00
2	MEME	VCAAAGKYCAN	MEME-2	VCAAAGKYCAN	11	1071	1.3e-077	MEME	db/motif_databases/CIS-BP_2.00/Mus_musculus.meme	M08155_2.00 ((Hnf4g)_(Homo_sapiens)_(DBD_1.00))	http://cisbp.ccbr.utoronto.ca/TFreport.php?versionNumber=2.00&searchTF=T303908_2.00
3	db/motif_databases/CIS-BP_2.00/Mus_musculus.meme	M08155_2.00	(Hnf4g)_(Homo_sapiens)_(DBD_1.00)	NRRGDNCAAAGKYCA	15	2973	2.0e-066	CENTRIMO			http://cisbp.ccbr.utoronto.ca/TFreport.php?versionNumber=2.00&searchTF=T303908_2.00
4	STREME	1-NTGRMCTTTGVHC	STREME-1	NTGRMCTTTGVHC	13	1158	1.2e-065	STREME	db/motif_databases/CIS-BP_2.00/Mus_musculus.meme	M08155_2.00 ((Hnf4g)_(Homo_sapiens)_(DBD_1.00))	http://cisbp.ccbr.utoronto.ca/TFreport.php?versionNumber=2.00&searchTF=T303908_2.00
5	db/motif_databases/CIS-BP_2.00/Mus_musculus.meme	M05581_2.00	(Ppard)_(Homo_sapiens)_(DBD_0.90)	NRRGGTCAAAGGTCAN	16	2144	2.0e-041	CENTRIMO			http://cisbp.ccbr.utoronto.ca/TFreport.php?versionNumber=2.00&searchTF=T303900_2.00
6	db/motif_databases/CIS-BP_2.00/Mus_musculus.meme	M08153_2.00	(Nr4a1)_(Homo_sapiens)_(DBD_0.99)	NAAAGGTCAN	10	2882	4.2e-027	CENTRIMO			http://cisbp.ccbr.utoronto.ca/TFreport.php?versionNumber=2.00&searchTF=T303920_2.00
7	STREME	3-TTRCMMAAY	STREME-3	TTRCMMAAY	9	518	1.4e-026	STREME	db/motif_databases/CIS-BP_2.00/Mus_musculus.meme	M01818_2.00 (Cebpb)	http://cisbp.ccbr.utoronto.ca/TFreport.php?versionNumber=2.00&searchTF=T060498_2.00
8	db/motif_databases/CIS-BP_2.00/Mus_musculus.meme	M08156_2.00	(Nr2c2)_(Homo_sapiens)_(DBD_0.99)	VGRGGTCARAGGTCA	15	2727	5.7e-026	CENTRIMO			http://cisbp.ccbr.utoronto.ca/TFreport.php?versionNumber=2.00&searchTF=T303903_2.00
9	db/motif_databases/CIS-BP_2.00/Mus_musculus.meme	M00810_2.00	Rarg	NNRGGTCANN	10	3003	1.8e-023	CENTRIMO			http://cisbp.ccbr.utoronto.ca/TFreport.php?versionNumber=2.00&searchTF=T303898_2.00
10	db/motif_databases/CIS-BP_2.00/Mus_musculus.meme	M00811_2.00	Nr2f6	WRRGGTCAHN	10	2988	2.4e-023	CENTRIMO			http://cisbp.ccbr.utoronto.ca/TFreport.php?versionNumber=2.00&searchTF=T303901_2.00
11	db/motif_databases/CIS-BP_2.00/Mus_musculus.meme	M00185_2.00	Rara	RRGGTCAN	8	3011	9.2e-022	CENTRIMO			http://cisbp.ccbr.utoronto.ca/TFreport.php?versionNumber=2.00&searchTF=T303935_2.00
12	db/motif_databases/CIS-BP_2.00/Mus_musculus.meme	M00818_2.00	Nr4a2	AAAGGTCA	8	2992	5.5e-021	CENTRIMO			http://cisbp.ccbr.utoronto.ca/TFreport.php?versionNumber=2.00&searchTF=T303926_2.00
13	db/motif_databases/CIS-BP_2.00/Mus_musculus.meme	M00993_2.00	Cebpa	NTTRCGCAA	9	1739	9.4e-020	CENTRIMO			http://cisbp.ccbr.utoronto.ca/TFreport.php?versionNumber=2.00&searchTF=T060479_2.00
14	db/motif_databases/CIS-BP_2.00/Mus_musculus.meme	M02399_2.00	Nr2c1	RRGGTCAH	8	2987	3.3e-019	CENTRIMO			http://cisbp.ccbr.utoronto.ca/TFreport.php?versionNumber=2.00&searchTF=T303904_2.00
15	db/motif_databases/CIS-BP_2.00/Mus_musculus.meme	M01815_2.00	Cebpe	TTDYGCAA	8	2826	1.4e-018	CENTRIMO			http://cisbp.ccbr.utoronto.ca/TFreport.php?versionNumber=2.00&searchTF=T060492_2.00
16	db/motif_databases/CIS-BP_2.00/Mus_musculus.meme	M00989_2.00	Cebpd	NTTDCGCAA	9	2037	2.9e-017	CENTRIMO			http://cisbp.ccbr.utoronto.ca/TFreport.php?versionNumber=2.00&searchTF=T056962_2.00
17	db/motif_databases/CIS-BP_2.00/Mus_musculus.meme	M00182_2.00	Hnf4a	NRRGKYCANN	10	2997	4.5e-017	CENTRIMO			http://cisbp.ccbr.utoronto.ca/TFreport.php?versionNumber=2.00&searchTF=T303909_2.00
18	db/motif_databases/CIS-BP_2.00/Mus_musculus.meme	M02401_2.00	Rarb	MRAGGTCACN	10	2967	5.9e-017	CENTRIMO			http://cisbp.ccbr.utoronto.ca/TFreport.php?versionNumber=2.00&searchTF=T303907_2.00
19	db/motif_databases/CIS-BP_2.00/Mus_musculus.meme	M01818_2.00	Cebpb	RTTDYGYAAY	10	2868	1.4e-016	CENTRIMO			http://cisbp.ccbr.utoronto.ca/TFreport.php?versionNumber=2.00&searchTF=T060498_2.00
20	STREME	10-YAGYGCCMYCTRS	STREME-10	10-YAGYGCCMYCTRS	13	270	1.7e-016	STREME	db/motif_databases/CIS-BP_2.00/Mus_musculus.meme	M08022_2.00 (Ctcf)	http://cisbp.ccbr.utoronto.ca/TFreport.php?versionNumber=2.00&searchTF=T100985_2.00
21	STREME	4-CAGGTC	STREME-4	CAGGTC	6	999	4.0e-015	STREME
22	db/motif_databases/CIS-BP_2.00/Mus_musculus.meme	M00181_2.00	Rxra	NRRGGTCANN	10	3002	2.2e-014	CENTRIMO			http://cisbp.ccbr.utoronto.ca/TFreport.php?versionNumber=2.00&searchTF=T303906_2.00
23	STREME	12-AGAGTTCA	STREME-12	12-AGAGTTCA	8	87	2.5e-014	STREME	db/motif_databases/CIS-BP_2.00/Mus_musculus.meme	M00182_2.00 (Hnf4a)	http://cisbp.ccbr.utoronto.ca/TFreport.php?versionNumber=2.00&searchTF=T303909_2.00
24	db/motif_databases/CIS-BP_2.00/Mus_musculus.meme	M00184_2.00	Nr2f2	RRGGTCAN	8	3001	3.5e-014	CENTRIMO			http://cisbp.ccbr.utoronto.ca/TFreport.php?versionNumber=2.00&searchTF=T303929_2.00
25	db/motif_databases/CIS-BP_2.00/Mus_musculus.meme	M00996_2.00	Cebpg	NTTRCGCAANN	11	1821	6.5e-014	CENTRIMO			http://cisbp.ccbr.utoronto.ca/TFreport.php?versionNumber=2.00&searchTF=T060497_2.00
26	STREME	7-GGTCCA	STREME-7	GGTCCA	6	589	9.5e-014	STREME
27	STREME	2-YTGGCC	STREME-2	YTGGCC	6	1894	3.8e-013	STREME
28	db/motif_databases/CIS-BP_2.00/Mus_musculus.meme	M00822_2.00	Nr2f1	RRGGTCAN	8	3005	1.4e-012	CENTRIMO			http://cisbp.ccbr.utoronto.ca/TFreport.php?versionNumber=2.00&searchTF=T303943_2.00
29	db/motif_databases/CIS-BP_2.00/Mus_musculus.meme	M08034_2.00	Esrrb	NGBTCAAGGTCABSB	15	2855	4.4e-012	CENTRIMO			http://cisbp.ccbr.utoronto.ca/TFreport.php?versionNumber=2.00&searchTF=T303914_2.00
30	db/motif_databases/CIS-BP_2.00/Mus_musculus.meme	M00817_2.00	Esrrg	CAAGGTCA	8	2997	8.6e-012	CENTRIMO			http://cisbp.ccbr.utoronto.ca/TFreport.php?versionNumber=2.00&searchTF=T303924_2.00
31	db/motif_databases/CIS-BP_2.00/Mus_musculus.meme	M00808_2.00	Mypop	NWTTGCGCCR	10	2359	8.9e-012	CENTRIMO			http://cisbp.ccbr.utoronto.ca/TFreport.php?versionNumber=2.00&searchTF=T269792_2.00
32	db/motif_databases/CIS-BP_2.00/Mus_musculus.meme	M00183_2.00	Esrra	VAAGGTCAH	9	3004	5.3e-011	CENTRIMO			http://cisbp.ccbr.utoronto.ca/TFreport.php?versionNumber=2.00&searchTF=T303922_2.00
33	db/motif_databases/CIS-BP_2.00/Mus_musculus.meme	M02402_2.00	Rxrb	RRGGTCAH	8	2987	6.4e-011	CENTRIMO			http://cisbp.ccbr.utoronto.ca/TFreport.php?versionNumber=2.00&searchTF=T303936_2.00
34	db/motif_databases/CIS-BP_2.00/Mus_musculus.meme	M00819_2.00	Rora	NDRGGTCA	8	3009	3.1e-010	CENTRIMO			http://cisbp.ccbr.utoronto.ca/TFreport.php?versionNumber=2.00&searchTF=T303932_2.00
35	db/motif_databases/CIS-BP_2.00/Mus_musculus.meme	M08158_2.00	Nr5a2	RAGTTCAAGGYCAKS	15	2825	2.1e-009	CENTRIMO			http://cisbp.ccbr.utoronto.ca/TFreport.php?versionNumber=2.00&searchTF=T303923_2.00
36	MEME	CYTGGCWG	MEME-4	CYTGGCWG	8	862	2.2e-008	MEME	db/motif_databases/CIS-BP_2.00/Mus_musculus.meme	M08164_2.00 ((Nfic)_(Homo_sapiens)_(DBD_0.98))	http://cisbp.ccbr.utoronto.ca/TFreport.php?versionNumber=2.00&searchTF=T324773_2.00
37	db/motif_databases/CIS-BP_2.00/Mus_musculus.meme	M05627_2.00	(Nr6a1)_(Homo_sapiens)_(DBD_1.00)	NYCAAGKTCAAGKTCAN	17	2526	2.3e-007	CENTRIMO			http://cisbp.ccbr.utoronto.ca/TFreport.php?versionNumber=2.00&searchTF=T303942_2.00
38	db/motif_databases/CIS-BP_2.00/Mus_musculus.meme	M03925_2.00	(Nr1i2)_(Homo_sapiens)_(DBD_0.97)	RGTKCAHBSRGTTCR	15	2701	2.8e-007	CENTRIMO			http://cisbp.ccbr.utoronto.ca/TFreport.php?versionNumber=2.00&searchTF=T303919_2.00
39	db/motif_databases/CIS-BP_2.00/Mus_musculus.meme	M00820_2.00	Rorb	KRGGTCANN	9	2999	6.9e-007	CENTRIMO			http://cisbp.ccbr.utoronto.ca/TFreport.php?versionNumber=2.00&searchTF=T303934_2.00
40	db/motif_databases/CIS-BP_2.00/Mus_musculus.meme	M02400_2.00	Rxrg	RRGGTCAH	8	2976	2.2e-006	CENTRIMO			http://cisbp.ccbr.utoronto.ca/TFreport.php?versionNumber=2.00&searchTF=T303905_2.00
41	db/motif_databases/CIS-BP_2.00/Mus_musculus.meme	M00198_2.00	Tcf7l2	ASATCAAAGR	10	3003	2.7e-006	CENTRIMO			http://cisbp.ccbr.utoronto.ca/TFreport.php?versionNumber=2.00&searchTF=T328497_2.00
42	db/motif_databases/CIS-BP_2.00/Mus_musculus.meme	M00200_2.00	Lef1	ASATCAAAGR	10	3007	5.2e-006	CENTRIMO			http://cisbp.ccbr.utoronto.ca/TFreport.php?versionNumber=2.00&searchTF=T328499_2.00
43	db/motif_databases/CIS-BP_2.00/Mus_musculus.meme	M00207_2.00	Tcf7l1	NWWSAAAN	8	1502	5.6e-005	CENTRIMO			http://cisbp.ccbr.utoronto.ca/TFreport.php?versionNumber=2.00&searchTF=T328510_2.00
44	db/motif_databases/CIS-BP_2.00/Mus_musculus.meme	M05613_2.00	(Nr5a1)_(Homo_sapiens)_(DBD_1.00)	NYCAAGGYCAN	11	2959	5.9e-005	CENTRIMO			http://cisbp.ccbr.utoronto.ca/TFreport.php?versionNumber=2.00&searchTF=T303925_2.00
45	db/motif_databases/CIS-BP_2.00/Mus_musculus.meme	M08176_2.00	(Thap1)_(Homo_sapiens)_(DBD_0.97)	TVHGGGCAR	9	3013	6.6e-005	CENTRIMO			http://cisbp.ccbr.utoronto.ca/TFreport.php?versionNumber=2.00&searchTF=T348498_2.00
46	db/motif_databases/CIS-BP_2.00/Mus_musculus.meme	M00141_2.00	Hic1	RTGCCMMCN	9	3000	1.2e-004	CENTRIMO			http://cisbp.ccbr.utoronto.ca/TFreport.php?versionNumber=2.00&searchTF=T101179_2.00
47	db/motif_databases/CIS-BP_2.00/Mus_musculus.meme	M08164_2.00	(Nfic)_(Homo_sapiens)_(DBD_0.98)	NNCTTGGCANN	11	2865	1.3e-004	CENTRIMO			http://cisbp.ccbr.utoronto.ca/TFreport.php?versionNumber=2.00&searchTF=T324773_2.00
48	MEME	SSKGSWGRGGSVRGG	MEME-6	SSKGSWGRGGSVRGG	15	117	2.5e-004	MEME	db/motif_databases/CIS-BP_2.00/Mus_musculus.meme	M08310_2.00 ((Zfp341)_(Homo_sapiens)_(DBD_0.96))	http://cisbp.ccbr.utoronto.ca/TFreport.php?versionNumber=2.00&searchTF=T101355_2.00
49	db/motif_databases/CIS-BP_2.00/Mus_musculus.meme	M08022_2.00	Ctcf	RSYGCCMYCTDSTGG	15	2498	1.6e-003	CENTRIMO			http://cisbp.ccbr.utoronto.ca/TFreport.php?versionNumber=2.00&searchTF=T100985_2.00
50	db/motif_databases/CIS-BP_2.00/Mus_musculus.meme	M04893_2.00	(Ubp1)_(Homo_sapiens)_(DBD_0.96)	DRCCGGTTYRRACCGGHY	18	2514	3.8e-003	CENTRIMO			http://cisbp.ccbr.utoronto.ca/TFreport.php?versionNumber=2.00&searchTF=T199107_2.00
51	db/motif_databases/CIS-BP_2.00/Mus_musculus.meme	M02860_2.00	Hlf	KRTTACGTAAYV	12	1071	7.4e-003	CENTRIMO			http://cisbp.ccbr.utoronto.ca/TFreport.php?versionNumber=2.00&searchTF=T060454_2.00
52	db/motif_databases/CIS-BP_2.00/Mus_musculus.meme	M08029_2.00	Tcfcp2l1	CYRGYTYHRDCYRGYTYNRDC	21	2770	7.7e-003	CENTRIMO			http://cisbp.ccbr.utoronto.ca/TFreport.php?versionNumber=2.00&searchTF=T199110_2.00
53	db/motif_databases/CIS-BP_2.00/Mus_musculus.meme	M01723_2.00	Tcf3	NNVCACCTGB	10	2996	2.6e-002	CENTRIMO			http://cisbp.ccbr.utoronto.ca/TFreport.php?versionNumber=2.00&searchTF=T035673_2.00
54	db/motif_databases/CIS-BP_2.00/Mus_musculus.meme	M00221_2.00	(Snai2)_(Homo_sapiens)_(DBD_1.00)	CACCTGH	7	3010	3.0e-002	CENTRIMO			http://cisbp.ccbr.utoronto.ca/TFreport.php?versionNumber=2.00&searchTF=T101035_2.00
55	db/motif_databases/CIS-BP_2.00/Mus_musculus.meme	M07633_2.00	(Zik1)_(Homo_sapiens)_(DBD_0.93)	CHNTCBYWKTGCYWTTGCCHT	21	2796	3.0e-002	CENTRIMO			http://cisbp.ccbr.utoronto.ca/TFreport.php?versionNumber=2.00&searchTF=T101094_2.00
56	db/motif_databases/CIS-BP_2.00/Mus_musculus.meme	M04607_2.00	(Snai3)_(Homo_sapiens)_(DBD_0.89)	TRCACCTGYY	10	2821	4.5e-002	CENTRIMO			http://cisbp.ccbr.utoronto.ca/TFreport.php?versionNumber=2.00&searchTF=T100988_2.00
57	db/motif_databases/CIS-BP_2.00/Mus_musculus.meme	M08129_2.00	(Grhl2)_(Homo_sapiens)_(DBD_0.97)	NNRAACTGGTTTKNY	15	2816	4.7e-002	CENTRIMO			http://cisbp.ccbr.utoronto.ca/TFreport.php?versionNumber=2.00&searchTF=T199109_2.00
58	db/motif_databases/CIS-BP_2.00/Mus_musculus.meme	M03475_2.00	(Nfix)_(Homo_sapiens)_(DBD_1.00)	YTGGCDNNNTGCCAA	15	2467	4.8e-002	CENTRIMO			http://cisbp.ccbr.utoronto.ca/TFreport.php?versionNumber=2.00&searchTF=T324765_2.00
# MEME-ChIP (Motif Analysis of Large Nucleotide Datasets): Version 5.5.9 released on Fri Nov 21 15:33:51 2025 -0800
# The format of this file is described at https://meme-suite.org/meme//doc/meme-chip-output-format.html
# meme-chip -oc . -time 240 -ccut 100 -fdesc description -dna -order 2 -minw 6 -maxw 15 -psp-gen -db db/motif_databases/CIS-BP_2.00/Mus_musculus.meme -meme-mod zoops -meme-nmotifs 10 -meme-searchsize 100000 -streme-pvt 0.05 -streme-align center -streme-totallength 4000000 -centrimo-score 5.0 -centrimo-ethresh 10.0 -neg centered_enhancer_AML12_mouse_mm10_nopsnoi_noCDS_downregulated_deseq.bed.fa ce…
