## Supplementary material for "Deciphering the limitations of immortalized hepatocyte cell lines for the study of liver cis-regulatory elements": Table S17

MOTIF_INDEX	MOTIF_SOURCE	MOTIF_ID	ALT_ID	CONSENSUS	WIDTH	SITES	E-VALUE	E-VALUE_SOURCE	MOST_SIMILAR_MOTIF_SOURCE	MOST_SIMILAR_MOTIF	URL
1	MEME	DRTGACTCAK	MEME-1	DRTGACTCAK	10	3707	3.4e-425	MEME	db/motif_databases/CIS-BP_2.00/Mus_musculus.meme	M08069_2.00 ((Fos)_(Homo_sapiens)_(DBD_1.00))	http://cisbp.ccbr.utoronto.ca/TFreport.php?versionNumber=2.00&searchTF=T060459_2.00
2	db/motif_databases/CIS-BP_2.00/Mus_musculus.meme	M08069_2.00	(Fos)_(Homo_sapiens)_(DBD_1.00)	DVTGASTCATB	11	6465	2.0e-203	CENTRIMO			http://cisbp.ccbr.utoronto.ca/TFreport.php?versionNumber=2.00&searchTF=T060459_2.00
3	db/motif_databases/CIS-BP_2.00/Mus_musculus.meme	M04008_2.00	(Nfe2l1)_(Homo_sapiens)_(DBD_1.00)	ATGACTCAY	9	6262	1.0e-199	CENTRIMO			http://cisbp.ccbr.utoronto.ca/TFreport.php?versionNumber=2.00&searchTF=T060482_2.00
4	STREME	1-DRTGASTCAYH	STREME-1	DRTGASTCAYH	11	3525	3.9e-163	STREME	db/motif_databases/CIS-BP_2.00/Mus_musculus.meme	M04008_2.00 ((Nfe2l1)_(Homo_sapiens)_(DBD_1.00))	http://cisbp.ccbr.utoronto.ca/TFreport.php?versionNumber=2.00&searchTF=T060482_2.00
5	STREME	5-ATGACTM	STREME-5	ATGACTM	7	1723	3.3e-155	STREME	db/motif_databases/CIS-BP_2.00/Mus_musculus.meme	M04008_2.00 ((Nfe2l1)_(Homo_sapiens)_(DBD_1.00))	http://cisbp.ccbr.utoronto.ca/TFreport.php?versionNumber=2.00&searchTF=T060482_2.00
6	db/motif_databases/CIS-BP_2.00/Mus_musculus.meme	M01822_2.00	Jund	RTGACKCAH	9	6425	5.0e-155	CENTRIMO			http://cisbp.ccbr.utoronto.ca/TFreport.php?versionNumber=2.00&searchTF=T060504_2.00
7	db/motif_databases/CIS-BP_2.00/Mus_musculus.meme	M01805_2.00	Fosl1	NNATGACKYAH	11	6659	8.0e-141	CENTRIMO			http://cisbp.ccbr.utoronto.ca/TFreport.php?versionNumber=2.00&searchTF=T060462_2.00
8	db/motif_databases/CIS-BP_2.00/Mus_musculus.meme	M01816_2.00	Jun	WTGACKYAW	9	6724	4.4e-121	CENTRIMO			http://cisbp.ccbr.utoronto.ca/TFreport.php?versionNumber=2.00&searchTF=T060493_2.00
9	db/motif_databases/CIS-BP_2.00/Mus_musculus.meme	M00760_2.00	Junb	TGACKYMN	8	5694	6.0e-120	CENTRIMO			http://cisbp.ccbr.utoronto.ca/TFreport.php?versionNumber=2.00&searchTF=T060494_2.00
10	db/motif_databases/CIS-BP_2.00/Mus_musculus.meme	M07821_2.00	(Batf)_(Homo_sapiens)_(DBD_0.98)	TGASTCATWWYRRRA	15	6653	1.6e-111	CENTRIMO			http://cisbp.ccbr.utoronto.ca/TFreport.php?versionNumber=2.00&searchTF=T060477_2.00
11	db/motif_databases/CIS-BP_2.00/Mus_musculus.meme	M08065_2.00	(Bach2)_(Homo_sapiens)_(DBD_0.95)	NVTGACTCAGCANH	14	6500	1.2e-105	CENTRIMO			http://cisbp.ccbr.utoronto.ca/TFreport.php?versionNumber=2.00&searchTF=T060485_2.00
12	db/motif_databases/CIS-BP_2.00/Mus_musculus.meme	M08077_2.00	Nfe2l2	MASNATGACTCAGCA	15	6324	4.3e-074	CENTRIMO			http://cisbp.ccbr.utoronto.ca/TFreport.php?versionNumber=2.00&searchTF=T060456_2.00
13	db/motif_databases/CIS-BP_2.00/Mus_musculus.meme	M07813_2.00	(Nfe2)_(Homo_sapiens)_(DBD_0.95)	VRTGACTCAGCANWWYB	17	5803	1.1e-067	CENTRIMO			http://cisbp.ccbr.utoronto.ca/TFreport.php?versionNumber=2.00&searchTF=T060500_2.00
14	db/motif_databases/CIS-BP_2.00/Mus_musculus.meme	M01810_2.00	Jdp2	NATGACGTMA	10	6300	1.5e-061	CENTRIMO			http://cisbp.ccbr.utoronto.ca/TFreport.php?versionNumber=2.00&searchTF=T060478_2.00
15	db/motif_databases/CIS-BP_2.00/Mus_musculus.meme	M01809_2.00	Fosl2	GATGACGY	8	6410	1.2e-045	CENTRIMO			http://cisbp.ccbr.utoronto.ca/TFreport.php?versionNumber=2.00&searchTF=T060473_2.00
16	db/motif_databases/CIS-BP_2.00/Mus_musculus.meme	M03577_2.00	(Tead1)_(Homo_sapiens)_(DBD_1.00)	DWGGAATGYD	10	6786	7.7e-039	CENTRIMO			http://cisbp.ccbr.utoronto.ca/TFreport.php?versionNumber=2.00&searchTF=T346587_2.00
17	MEME	HWDGTGACTAAGK	MEME-4	HWDGTGACTAAGK	13	17	3.2e-037	MEME	db/motif_databases/CIS-BP_2.00/Mus_musculus.meme	M08069_2.00 ((Fos)_(Homo_sapiens)_(DBD_1.00))	http://cisbp.ccbr.utoronto.ca/TFreport.php?versionNumber=2.00&searchTF=T060459_2.00
18	STREME	2-HWGGAATGY	STREME-2	HWGGAATGY	9	1827	1.6e-036	STREME	db/motif_databases/CIS-BP_2.00/Mus_musculus.meme	M03579_2.00 ((Tead4)_(Homo_sapiens)_(DBD_0.94))	http://cisbp.ccbr.utoronto.ca/TFreport.php?versionNumber=2.00&searchTF=T346585_2.00
19	db/motif_databases/CIS-BP_2.00/Mus_musculus.meme	M03579_2.00	(Tead4)_(Homo_sapiens)_(DBD_0.94)	NWGGAATGYN	10	6764	3.0e-031	CENTRIMO			http://cisbp.ccbr.utoronto.ca/TFreport.php?versionNumber=2.00&searchTF=T346585_2.00
20	MEME	RCATTCCWBWS	MEME-2	RCATTCCWBWS	11	776	5.2e-030	MEME	db/motif_databases/CIS-BP_2.00/Mus_musculus.meme	M03579_2.00 ((Tead4)_(Homo_sapiens)_(DBD_0.94))	http://cisbp.ccbr.utoronto.ca/TFreport.php?versionNumber=2.00&searchTF=T346585_2.00
21	db/motif_databases/CIS-BP_2.00/Mus_musculus.meme	M01804_2.00	Atf1	RTGACGTA	8	5726	1.5e-025	CENTRIMO			http://cisbp.ccbr.utoronto.ca/TFreport.php?versionNumber=2.00&searchTF=T060461_2.00
22	db/motif_databases/CIS-BP_2.00/Mus_musculus.meme	M08074_2.00	(Maff)_(Homo_sapiens)_(DBD_1.00)	DWWWTGCTGACTCAGCAAWWH	21	5633	3.2e-025	CENTRIMO			http://cisbp.ccbr.utoronto.ca/TFreport.php?versionNumber=2.00&searchTF=T060487_2.00
23	db/motif_databases/CIS-BP_2.00/Mus_musculus.meme	M01807_2.00	Atf3	GATGACGT	8	6259	2.1e-018	CENTRIMO			http://cisbp.ccbr.utoronto.ca/TFreport.php?versionNumber=2.00&searchTF=T060466_2.00
24	db/motif_databases/CIS-BP_2.00/Mus_musculus.meme	M01493_2.00	Ets1	NRSCGGAWRY	10	6747	4.6e-017	CENTRIMO			http://cisbp.ccbr.utoronto.ca/TFreport.php?versionNumber=2.00&searchTF=T176545_2.00
25	db/motif_databases/CIS-BP_2.00/Mus_musculus.meme	M01496_2.00	XP_911724.4	NDNMGGAWRY	10	6795	3.0e-016	CENTRIMO			http://cisbp.ccbr.utoronto.ca/TFreport.php?versionNumber=2.00&searchTF=T177617_2.00
26	db/motif_databases/CIS-BP_2.00/Mus_musculus.meme	M08175_2.00	(Tead2)_(Homo_sapiens)_(DBD_0.97)	BNNWGGAATGTRN	13	6704	2.5e-015	CENTRIMO			http://cisbp.ccbr.utoronto.ca/TFreport.php?versionNumber=2.00&searchTF=T346586_2.00
27	db/motif_databases/CIS-BP_2.00/Mus_musculus.meme	M01495_2.00	Erg	NRCCGGAARY	10	6739	5.3e-015	CENTRIMO			http://cisbp.ccbr.utoronto.ca/TFreport.php?versionNumber=2.00&searchTF=T176548_2.00
28	STREME	12-GACACACCCT	STREME-12	12-GACACACCCT	10	238	9.5e-015	STREME	db/motif_databases/CIS-BP_2.00/Mus_musculus.meme	M08099_2.00 (Klf1)	http://cisbp.ccbr.utoronto.ca/TFreport.php?versionNumber=2.00&searchTF=T101294_2.00
29	db/motif_databases/CIS-BP_2.00/Mus_musculus.meme	M01486_2.00	Fli1	NRCCGGAARY	10	6738	1.3e-014	CENTRIMO			http://cisbp.ccbr.utoronto.ca/TFreport.php?versionNumber=2.00&searchTF=T176537_2.00
30	STREME	6-WAACCACA	STREME-6	WAACCACA	8	618	2.9e-014	STREME	db/motif_databases/CIS-BP_2.00/Mus_musculus.meme	M08163_2.00 (Runx1)	http://cisbp.ccbr.utoronto.ca/TFreport.php?versionNumber=2.00&searchTF=T319428_2.00
31	db/motif_databases/CIS-BP_2.00/Mus_musculus.meme	M01477_2.00	Etv3	NDNMGGAWRY	10	6798	5.6e-014	CENTRIMO			http://cisbp.ccbr.utoronto.ca/TFreport.php?versionNumber=2.00&searchTF=T176527_2.00
32	MEME	BWYTGTGGTTD	MEME-3	BWYTGTGGTTD	11	995	1.0e-013	MEME	db/motif_databases/CIS-BP_2.00/Mus_musculus.meme	M08163_2.00 (Runx1)	http://cisbp.ccbr.utoronto.ca/TFreport.php?versionNumber=2.00&searchTF=T319428_2.00
33	db/motif_databases/CIS-BP_2.00/Mus_musculus.meme	M01485_2.00	Etv5	RCCGGAARY	9	6494	4.6e-013	CENTRIMO			http://cisbp.ccbr.utoronto.ca/TFreport.php?versionNumber=2.00&searchTF=T176536_2.00
34	db/motif_databases/CIS-BP_2.00/Mus_musculus.meme	M02690_2.00	Pax2	NGTCAYKB	8	6781	6.4e-013	CENTRIMO			http://cisbp.ccbr.utoronto.ca/TFreport.php?versionNumber=2.00&searchTF=T237405_2.00
35	db/motif_databases/CIS-BP_2.00/Mus_musculus.meme	M07613_2.00	(Zfp113)_(Homo_sapiens)_(DBD_0.98)	TCWNTYAKTCADTCA	15	6429	9.9e-013	CENTRIMO			http://cisbp.ccbr.utoronto.ca/TFreport.php?versionNumber=2.00&searchTF=T101135_2.00
36	db/motif_databases/CIS-BP_2.00/Mus_musculus.meme	M08138_2.00	Hoxa9	TGATTKATGGS	11	6106	2.0e-011	CENTRIMO			http://cisbp.ccbr.utoronto.ca/TFreport.php?versionNumber=2.00&searchTF=T212491_2.00
37	db/motif_databases/CIS-BP_2.00/Mus_musculus.meme	M01489_2.00	Elk4	NRCCGGAARY	10	6456	4.8e-011	CENTRIMO			http://cisbp.ccbr.utoronto.ca/TFreport.php?versionNumber=2.00&searchTF=T176541_2.00
38	db/motif_databases/CIS-BP_2.00/Mus_musculus.meme	M01487_2.00	Etv4	NRCCGGAARY	10	6462	1.4e-010	CENTRIMO			http://cisbp.ccbr.utoronto.ca/TFreport.php?versionNumber=2.00&searchTF=T176538_2.00
39	db/motif_databases/CIS-BP_2.00/Mus_musculus.meme	M01481_2.00	Elk3	NRCCGGAARY	10	6428	4.5e-009	CENTRIMO			http://cisbp.ccbr.utoronto.ca/TFreport.php?versionNumber=2.00&searchTF=T176532_2.00
40	db/motif_databases/CIS-BP_2.00/Mus_musculus.meme	M01478_2.00	Etv1	NRCCGGAWRY	10	6644	4.1e-008	CENTRIMO			http://cisbp.ccbr.utoronto.ca/TFreport.php?versionNumber=2.00&searchTF=T176528_2.00
41	STREME	3-ACTTCCT	STREME-3	ACTTCCT	7	1159	6.1e-008	STREME	db/motif_databases/CIS-BP_2.00/Mus_musculus.meme	M08027_2.00 (Spi1)	http://cisbp.ccbr.utoronto.ca/TFreport.php?versionNumber=2.00&searchTF=T176525_2.00
42	db/motif_databases/CIS-BP_2.00/Mus_musculus.meme	M01476_2.00	Elf3	DNNMGGAARH	10	6743	7.1e-008	CENTRIMO			http://cisbp.ccbr.utoronto.ca/TFreport.php?versionNumber=2.00&searchTF=T176526_2.00
43	db/motif_databases/CIS-BP_2.00/Mus_musculus.meme	M03004_2.00	(Fev)_(Homo_sapiens)_(DBD_1.00)	ACCGGAAGTN	10	5977	7.7e-008	CENTRIMO			http://cisbp.ccbr.utoronto.ca/TFreport.php?versionNumber=2.00&searchTF=T176550_2.00
44	db/motif_databases/CIS-BP_2.00/Mus_musculus.meme	M08137_2.00	Hoxc9	VTGATTTATKGCY	13	6017	1.2e-007	CENTRIMO			http://cisbp.ccbr.utoronto.ca/TFreport.php?versionNumber=2.00&searchTF=T212486_2.00
45	db/motif_databases/CIS-BP_2.00/Mus_musculus.meme	M01491_2.00	Etv6	NNVMGGAARY	10	6776	2.8e-007	CENTRIMO			http://cisbp.ccbr.utoronto.ca/TFreport.php?versionNumber=2.00&searchTF=T176543_2.00
46	db/motif_databases/CIS-BP_2.00/Mus_musculus.meme	M00785_2.00	Zkscan5	NTYAHYTHYD	10	6660	2.6e-006	CENTRIMO			http://cisbp.ccbr.utoronto.ca/TFreport.php?versionNumber=2.00&searchTF=T101319_2.00
47	db/motif_databases/CIS-BP_2.00/Mus_musculus.meme	M01492_2.00	Elf4	NNVMGGAARH	10	6804	4.0e-006	CENTRIMO			http://cisbp.ccbr.utoronto.ca/TFreport.php?versionNumber=2.00&searchTF=T176544_2.00
48	db/motif_databases/CIS-BP_2.00/Mus_musculus.meme	M01494_2.00	Elf2	DNSCGGAARY	10	6762	7.7e-006	CENTRIMO			http://cisbp.ccbr.utoronto.ca/TFreport.php?versionNumber=2.00&searchTF=T176547_2.00
49	db/motif_databases/CIS-BP_2.00/Mus_musculus.meme	M01490_2.00	Elf5	WNVMGGAARY	10	6796	7.8e-006	CENTRIMO			http://cisbp.ccbr.utoronto.ca/TFreport.php?versionNumber=2.00&searchTF=T176542_2.00
50	db/motif_databases/CIS-BP_2.00/Mus_musculus.meme	M02968_2.00	(Erf)_(Homo_sapiens)_(DBD_1.00)	ACCGGAAGTR	10	5689	2.2e-005	CENTRIMO			http://cisbp.ccbr.utoronto.ca/TFreport.php?versionNumber=2.00&searchTF=T176549_2.00
51	db/motif_databases/CIS-BP_2.00/Mus_musculus.meme	M00214_2.00	Sox1	NNNNDWSAAT	10	6645	2.5e-005	CENTRIMO			http://cisbp.ccbr.utoronto.ca/TFreport.php?versionNumber=2.00&searchTF=T328518_2.00
52	db/motif_databases/CIS-BP_2.00/Mus_musculus.meme	M01484_2.00	Ehf	WNVMGGAART	10	6762	4.3e-005	CENTRIMO			http://cisbp.ccbr.utoronto.ca/TFreport.php?versionNumber=2.00&searchTF=T176535_2.00
53	db/motif_databases/CIS-BP_2.00/Mus_musculus.meme	M00757_2.00	Xbp1	NNYKACGHDN	10	4138	8.5e-005	CENTRIMO			http://cisbp.ccbr.utoronto.ca/TFreport.php?versionNumber=2.00&searchTF=T060458_2.00
54	MEME	SYCAYTTCCTG	MEME-5	SYCAYTTCCTG	11	152	9.8e-005	MEME	db/motif_databases/CIS-BP_2.00/Mus_musculus.meme	M08113_2.00 (Gabpa)	http://cisbp.ccbr.utoronto.ca/TFreport.php?versionNumber=2.00&searchTF=T176533_2.00
55	db/motif_databases/CIS-BP_2.00/Mus_musculus.meme	M01806_2.00	Creb1	VTGACGTNN	9	6269	1.0e-004	CENTRIMO			http://cisbp.ccbr.utoronto.ca/TFreport.php?versionNumber=2.00&searchTF=T060465_2.00
56	db/motif_databases/CIS-BP_2.00/Mus_musculus.meme	M02920_2.00	(Zbtb7c)_(Homo_sapiens)_(DBD_0.99)	RCGACCACCRAN	12	6165	2.0e-004	CENTRIMO			http://cisbp.ccbr.utoronto.ca/TFreport.php?versionNumber=2.00&searchTF=T101190_2.00
57	db/motif_databases/CIS-BP_2.00/Mus_musculus.meme	M01720_2.00	Arnt2	KCAYRTGAHK	10	6623	2.1e-004	CENTRIMO			http://cisbp.ccbr.utoronto.ca/TFreport.php?versionNumber=2.00&searchTF=T035667_2.00
58	db/motif_databases/CIS-BP_2.00/Mus_musculus.meme	M08021_2.00	Klf4	VRCCMCRCCCH	11	6012	3.2e-004	CENTRIMO			http://cisbp.ccbr.utoronto.ca/TFreport.php?versionNumber=2.00&searchTF=T100977_2.00
59	db/motif_databases/CIS-BP_2.00/Mus_musculus.meme	M01307_2.00	Runx2	NWAACCGCAR	10	6692	3.3e-004	CENTRIMO			http://cisbp.ccbr.utoronto.ca/TFreport.php?versionNumber=2.00&searchTF=T319429_2.00
60	db/motif_databases/CIS-BP_2.00/Mus_musculus.meme	M08163_2.00	Runx1	WAACCACARVV	11	6799	3.5e-004	CENTRIMO			http://cisbp.ccbr.utoronto.ca/TFreport.php?versionNumber=2.00&searchTF=T319428_2.00
61	db/motif_databases/CIS-BP_2.00/Mus_musculus.meme	M08099_2.00	Klf1	DRCCACACCCW	11	6177	3.5e-004	CENTRIMO			http://cisbp.ccbr.utoronto.ca/TFreport.php?versionNumber=2.00&searchTF=T101294_2.00
62	db/motif_databases/CIS-BP_2.00/Mus_musculus.meme	M01483_2.00	Elk1	NRCCGGAAGY	10	6221	5.0e-004	CENTRIMO			http://cisbp.ccbr.utoronto.ca/TFreport.php?versionNumber=2.00&searchTF=T176534_2.00
63	db/motif_databases/CIS-BP_2.00/Mus_musculus.meme	M08093_2.00	(Zfp24)_(Homo_sapiens)_(DBD_1.00)	CATTCATTCATTC	13	5238	7.2e-004	CENTRIMO			http://cisbp.ccbr.utoronto.ca/TFreport.php?versionNumber=2.00&searchTF=T101276_2.00
64	db/motif_databases/CIS-BP_2.00/Mus_musculus.meme	M08095_2.00	(Zbtb7a)_(Homo_sapiens)_(DBD_1.00)	NBCACTTCCGGBN	13	6080	1.3e-003	CENTRIMO			http://cisbp.ccbr.utoronto.ca/TFreport.php?versionNumber=2.00&searchTF=T101125_2.00
65	db/motif_databases/CIS-BP_2.00/Mus_musculus.meme	M07632_2.00	(Zfp110)_(Homo_sapiens)_(DBD_0.85)	CAGTRTGAGTTCTCW	15	5003	1.3e-003	CENTRIMO			http://cisbp.ccbr.utoronto.ca/TFreport.php?versionNumber=2.00&searchTF=T101345_2.00
66	db/motif_databases/CIS-BP_2.00/Mus_musculus.meme	M08113_2.00	Gabpa	CCGGAAGTGVN	11	5562	2.2e-003	CENTRIMO			http://cisbp.ccbr.utoronto.ca/TFreport.php?versionNumber=2.00&searchTF=T176533_2.00
67	db/motif_databases/CIS-BP_2.00/Mus_musculus.meme	M00547_2.00	Pou4f3	WHATTARN	8	5361	2.4e-003	CENTRIMO			http://cisbp.ccbr.utoronto.ca/TFreport.php?versionNumber=2.00&searchTF=T238378_2.00
68	db/motif_databases/CIS-BP_2.00/Mus_musculus.meme	M02821_2.00	(Mga)_(Homo_sapiens)_(DBD_0.97)	AGGTGTGA	8	6587	3.6e-003	CENTRIMO			http://cisbp.ccbr.utoronto.ca/TFreport.php?versionNumber=2.00&searchTF=T055467_2.00
69	db/motif_databases/CIS-BP_2.00/Mus_musculus.meme	M00814_2.00	Nr2e1	NVRGTCANNN	10	6729	4.4e-003	CENTRIMO			http://cisbp.ccbr.utoronto.ca/TFreport.php?versionNumber=2.00&searchTF=T303911_2.00
70	STREME	4-TYATRA	STREME-4	TYATRA	6	2252	8.3e-003	STREME
71	db/motif_databases/CIS-BP_2.00/Mus_musculus.meme	M00384_2.00	Meox1	NTAATKRNN	9	6626	2.1e-002	CENTRIMO			http://cisbp.ccbr.utoronto.ca/TFreport.php?versionNumber=2.00&searchTF=T212385_2.00
72	db/motif_databases/CIS-BP_2.00/Mus_musculus.meme	M02888_2.00	(Klf16)_(Homo_sapiens)_(DBD_0.94)	GMCACGCCCCC	11	5674	2.6e-002	CENTRIMO			http://cisbp.ccbr.utoronto.ca/TFreport.php?versionNumber=2.00&searchTF=T101126_2.00
73	db/motif_databases/CIS-BP_2.00/Mus_musculus.meme	M00457_2.00	Barx2	NTAATBRNN	9	6285	3.8e-002	CENTRIMO			http://cisbp.ccbr.utoronto.ca/TFreport.php?versionNumber=2.00&searchTF=T212470_2.00
74	db/motif_databases/CIS-BP_2.00/Mus_musculus.meme	M00140_2.00	Zfp410	CCATCCCA	8	5350	4.9e-002	CENTRIMO			http://cisbp.ccbr.utoronto.ca/TFreport.php?versionNumber=2.00&searchTF=T101174_2.00
# MEME-ChIP (Motif Analysis of Large Nucleotide Datasets): Version 5.5.9 released on Fri Nov 21 15:33:51 2025 -0800
# The format of this file is described at https://meme-suite.org/meme//doc/meme-chip-output-format.html
# meme-chip -oc . -time 240 -ccut 100 -fdesc description -dna -order 2 -minw 6 -maxw 15 -psp-gen -db db/motif_databases/CIS-BP_2.00/Mus_musculus.meme -meme-mod zoops -meme-nmotifs 10 -meme-searchsize 100000 -streme-pvt 0.05 -streme-align center -streme-totallength 4000000 -centrimo-score 5.0 -centrimo-ethresh 10.0 -neg centered_enhancer_AML12_mouse_mm10_nopsnoi_noCDS_upregulated_deseq.bed.fa cent…
