## Supplementary material for "Deciphering the limitations of immortalized hepatocyte cell lines for the study of liver cis-regulatory elements": Table S21

MOTIF_INDEX	MOTIF_SOURCE	MOTIF_ID	ALT_ID	CONSENSUS	WIDTH	SITES	E-VALUE	E-VALUE_SOURCE	MOST_SIMILAR_MOTIF_SOURCE	MOST_SIMILAR_MOTIF	URL
1	MEME	RGDNCAAAGKTCANN	MEME-1	RGDNCAAAGKTCANN	15	3408	1.9e-080	MEME	db/motif_databases/CIS-BP_2.00/Rattus_norvegicus.meme	M08219_2.00 ((Hnf4a)_(Homo_sapiens)_(DBD_1.00))	http://cisbp.ccbr.utoronto.ca/TFreport.php?versionNumber=2.00&searchTF=T304697_2.00
2	STREME	1-CAAAGKTCA	STREME-1	CAAAGKTCA	9	4989	3.5e-017	STREME	db/motif_databases/CIS-BP_2.00/Rattus_norvegicus.meme	M08155_2.00 ((Hnf4g)_(Homo_sapiens)_(DBD_1.00))	http://cisbp.ccbr.utoronto.ca/TFreport.php?versionNumber=2.00&searchTF=T304698_2.00
3	MEME	TRGTTAATKATTAAY	MEME-2	TRGTTAATKATTAAY	15	516	1.3e-015	MEME	db/motif_databases/CIS-BP_2.00/Rattus_norvegicus.meme	M03150_2.00 ((Hnf1a)_(Homo_sapiens)_(DBD_1.00))	http://cisbp.ccbr.utoronto.ca/TFreport.php?versionNumber=2.00&searchTF=T215315_2.00
4	STREME	2-TTRCAHAAY	STREME-2	TTRCAHAAY	9	2152	1.7e-012	STREME	db/motif_databases/CIS-BP_2.00/Rattus_norvegicus.meme	M08076_2.00 ((Cebpa)_(Homo_sapiens)_(DBD_1.00))	http://cisbp.ccbr.utoronto.ca/TFreport.php?versionNumber=2.00&searchTF=T061306_2.00
5	STREME	3-AATCAATA	STREME-3	AATCAATA	8	1337	2.9e-009	STREME	db/motif_databases/CIS-BP_2.00/Rattus_norvegicus.meme	M02943_2.00 ((Onecut1)_(Homo_sapiens)_(DBD_1.00))	http://cisbp.ccbr.utoronto.ca/TFreport.php?versionNumber=2.00&searchTF=T167253_2.00
6	STREME	4-AGGTCA	STREME-4	AGGTCA	6	4472	5.0e-009	STREME	db/motif_databases/CIS-BP_2.00/Rattus_norvegicus.meme	M07993_2.00 ((Rxra)_(Homo_sapiens)_(DBD_1.00))	http://cisbp.ccbr.utoronto.ca/TFreport.php?versionNumber=2.00&searchTF=T304701_2.00
7	STREME	5-AGYAAAYA	STREME-5	AGYAAAYA	8	3466	3.3e-007	STREME	db/motif_databases/CIS-BP_2.00/Rattus_norvegicus.meme	M01008_2.00 ((Foxr1)_(Homo_sapiens)_(DBD_0.91))	http://cisbp.ccbr.utoronto.ca/TFreport.php?versionNumber=2.00&searchTF=T186990_2.00
8	MEME	WNMCAAARCAAA	MEME-3	WNMCAAARCAAA	12	431	9.6e-007	MEME	db/motif_databases/CIS-BP_2.00/Rattus_norvegicus.meme	M08121_2.00 ((Foxa2)_(Mus_musculus)_(DBD_1.00))	http://cisbp.ccbr.utoronto.ca/TFreport.php?versionNumber=2.00&searchTF=T186981_2.00
9	STREME	6-GTTAATYATTAAYHW	STREME-6	GTTAATYATTAAYHW	15	232	4.1e-002	STREME	db/motif_databases/CIS-BP_2.00/Rattus_norvegicus.meme	M03150_2.00 ((Hnf1a)_(Homo_sapiens)_(DBD_1.00))	http://cisbp.ccbr.utoronto.ca/TFreport.php?versionNumber=2.00&searchTF=T215315_2.00
# MEME-ChIP (Motif Analysis of Large Nucleotide Datasets): Version 5.5.9 released on Fri Nov 21 15:33:51 2025 -0800
# The format of this file is described at https://meme-suite.org/meme//doc/meme-chip-output-format.html
# meme-chip -oc . -time 240 -ccut 100 -fdesc description -dna -order 2 -minw 6 -maxw 15 -psp-gen -db db/motif_databases/CIS-BP_2.00/Rattus_norvegicus.meme -meme-mod zoops -meme-nmotifs 10 -meme-searchsize 100000 -streme-pvt 0.05 -streme-align center -streme-totallength 4000000 -centrimo-score 5.0 -centrimo-ethresh 10.0 -neg centered_enhancer_abm_rat_rn7_noCDS_downregulated_deseq.bed.fa centered_e…
