## Supplementary material for "Deciphering the limitations of immortalized hepatocyte cell lines for the study of liver cis-regulatory elements": Table S22

MOTIF_INDEX	MOTIF_SOURCE	MOTIF_ID	ALT_ID	CONSENSUS	WIDTH	SITES	E-VALUE	E-VALUE_SOURCE	MOST_SIMILAR_MOTIF_SOURCE	MOST_SIMILAR_MOTIF	URL
1	MEME	RSYGCCMYCTRSTGG	MEME-1	RSYGCCMYCTRSTGG	15	374	2.4e-156	MEME	db/motif_databases/CIS-BP_2.00/Rattus_norvegicus.meme	M07550_2.00 ((Ctcf)_(Homo_sapiens)_(DBD_1.00))	http://cisbp.ccbr.utoronto.ca/TFreport.php?versionNumber=2.00&searchTF=T109051_2.00
2	MEME	TGACTCAB	MEME-2	TGACTCAB	8	341	1.7e-043	MEME	db/motif_databases/CIS-BP_2.00/Rattus_norvegicus.meme	M04008_2.00 ((Nfe2l1)_(Homo_sapiens)_(DBD_0.91))	http://cisbp.ccbr.utoronto.ca/TFreport.php?versionNumber=2.00&searchTF=T061302_2.00
3	MEME	GGGGSNGGGGSRGGG	MEME-3	GGGGSNGGGGSRGGG	15	343	6.6e-015	MEME	db/motif_databases/CIS-BP_2.00/Rattus_norvegicus.meme	M07927_2.00 ((Egr1)_(Homo_sapiens)_(DBD_1.00))	http://cisbp.ccbr.utoronto.ca/TFreport.php?versionNumber=2.00&searchTF=T109072_2.00
4	STREME	1-RTGASTCAY	STREME-1	RTGASTCAY	9	464	1.1e-012	STREME	db/motif_databases/CIS-BP_2.00/Rattus_norvegicus.meme	M08070_2.00 ((Junb)_(Homo_sapiens)_(DBD_1.00))	http://cisbp.ccbr.utoronto.ca/TFreport.php?versionNumber=2.00&searchTF=T061332_2.00
5	STREME	2-SCGCCCCCTSCTGG	STREME-2	SCGCCCCCTSCTGG	14	813	1.8e-012	STREME	db/motif_databases/CIS-BP_2.00/Rattus_norvegicus.meme	M07550_2.00 ((Ctcf)_(Homo_sapiens)_(DBD_1.00))	http://cisbp.ccbr.utoronto.ca/TFreport.php?versionNumber=2.00&searchTF=T109051_2.00
6	MEME	TTTTTTTTTTTTTTT	MEME-4	TTTTTTTTTTTTTTT	15	39	6.0e-010	MEME	db/motif_databases/CIS-BP_2.00/Rattus_norvegicus.meme	M07590_2.00 ((Zfp287)_(Homo_sapiens)_(DBD_0.94))	http://cisbp.ccbr.utoronto.ca/TFreport.php?versionNumber=2.00&searchTF=T108879_2.00
7	STREME	3-CCCCKCC	STREME-3	CCCCKCC	7	1054	9.2e-009	STREME	db/motif_databases/CIS-BP_2.00/Rattus_norvegicus.meme	M08321_2.00 ((Zfp281)_(Homo_sapiens)_(DBD_1.00))	http://cisbp.ccbr.utoronto.ca/TFreport.php?versionNumber=2.00&searchTF=T109354_2.00
8	STREME	4-CCTCCC	STREME-4	CCTCCC	6	746	1.6e-003	STREME	db/motif_databases/CIS-BP_2.00/Rattus_norvegicus.meme	M08358_2.00 ((Zfp467)_(Homo_sapiens)_(DBD_0.95))	http://cisbp.ccbr.utoronto.ca/TFreport.php?versionNumber=2.00&searchTF=T108934_2.00
9	STREME	5-AGGATGC	STREME-5	AGGATGC	7	604	4.5e-003	STREME	db/motif_databases/CIS-BP_2.00/Rattus_norvegicus.meme	M01009_2.00 ((Foxm1)_(Mus_musculus)_(DBD_1.00))	http://cisbp.ccbr.utoronto.ca/TFreport.php?versionNumber=2.00&searchTF=T186970_2.00
10	STREME	6-AGGAATGYWDR	STREME-6	AGGAATGYWDR	11	392	1.0e-002	STREME	db/motif_databases/CIS-BP_2.00/Rattus_norvegicus.meme	M03575_2.00 ((Tead3)_(Homo_sapiens)_(DBD_0.78))	http://cisbp.ccbr.utoronto.ca/TFreport.php?versionNumber=2.00&searchTF=T346650_2.00
11	STREME	7-CCCCCAA	STREME-7	CCCCCAA	7	670	1.7e-002	STREME	db/motif_databases/CIS-BP_2.00/Rattus_norvegicus.meme	M00135_2.00 ((Zbtb7b)_(Mus_musculus)_(DBD_1.00))	http://cisbp.ccbr.utoronto.ca/TFreport.php?versionNumber=2.00&searchTF=T109082_2.00
# MEME-ChIP (Motif Analysis of Large Nucleotide Datasets): Version 5.5.9 released on Fri Nov 21 15:33:51 2025 -0800
# The format of this file is described at https://meme-suite.org/meme//doc/meme-chip-output-format.html
# meme-chip -oc . -time 240 -ccut 100 -fdesc description -dna -order 2 -minw 6 -maxw 15 -psp-gen -db db/motif_databases/CIS-BP_2.00/Rattus_norvegicus.meme -meme-mod zoops -meme-nmotifs 10 -meme-searchsize 100000 -streme-pvt 0.05 -streme-align center -streme-totallength 4000000 -centrimo-score 5.0 -centrimo-ethresh 10.0 -neg centered_enhancer_abm_rat_rn7_noCDS_upregulated_deseq.bed.fa centered_enh…
