## Supplementary material for "Deciphering the limitations of immortalized hepatocyte cell lines for the study of liver cis-regulatory elements": Table S31

MOTIF_INDEX	MOTIF_SOURCE	MOTIF_ID	ALT_ID	CONSENSUS	WIDTH	SITES	E-VALUE	E-VALUE_SOURCE	MOST_SIMILAR_MOTIF_SOURCE	MOST_SIMILAR_MOTIF	URL
1	MEME	SWGCCARG	MEME-1	SWGCCARG	8	1401	1.5e-128	MEME	db/motif_databases/CIS-BP_2.00/Homo_sapiens.meme	M08164_2.00 (NFIC)	http://cisbp.ccbr.utoronto.ca/TFreport.php?versionNumber=2.00&searchTF=T324626_2.00
2	MEME	VAGGBCAS	MEME-2	VAGGBCAS	8	898	1.0e-048	MEME	db/motif_databases/CIS-BP_2.00/Homo_sapiens.meme	M07636_2.00 (ZNF621)	http://cisbp.ccbr.utoronto.ca/TFreport.php?versionNumber=2.00&searchTF=T095123_2.00
3	MEME	AARYAAAYADW	MEME-3	AARYAAAYADW	11	268	5.8e-023	MEME	db/motif_databases/CIS-BP_2.00/Homo_sapiens.meme	M04845_2.00 (FOXE1)	http://cisbp.ccbr.utoronto.ca/TFreport.php?versionNumber=2.00&searchTF=T185789_2.00
4	STREME	1-NTGCCAAG	STREME-1	NTGCCAAG	8	937	5.9e-018	STREME	db/motif_databases/CIS-BP_2.00/Homo_sapiens.meme	M08164_2.00 (NFIC)	http://cisbp.ccbr.utoronto.ca/TFreport.php?versionNumber=2.00&searchTF=T324626_2.00
5	STREME	3-ATTGCAWAAYH	STREME-3	ATTGCAWAAYH	11	405	1.2e-016	STREME	db/motif_databases/CIS-BP_2.00/Homo_sapiens.meme	M08076_2.00 (CEBPA)	http://cisbp.ccbr.utoronto.ca/TFreport.php?versionNumber=2.00&searchTF=T059770_2.00
6	db/motif_databases/CIS-BP_2.00/Homo_sapiens.meme	M03480_2.00	NFIA	YTGGCAHNNTGCCAA	15	1475	2.9e-016	CENTRIMO			http://cisbp.ccbr.utoronto.ca/TFreport.php?versionNumber=2.00&searchTF=T324628_2.00
7	db/motif_databases/CIS-BP_2.00/Homo_sapiens.meme	M03475_2.00	NFIX	YTGGCDNNNTGCCAA	15	1934	2.9e-016	CENTRIMO			http://cisbp.ccbr.utoronto.ca/TFreport.php?versionNumber=2.00&searchTF=T324622_2.00
8	db/motif_databases/CIS-BP_2.00/Homo_sapiens.meme	M08164_2.00	NFIC	NNCTTGGCANN	11	2167	3.7e-012	CENTRIMO			http://cisbp.ccbr.utoronto.ca/TFreport.php?versionNumber=2.00&searchTF=T324626_2.00
9	db/motif_databases/CIS-BP_2.00/Homo_sapiens.meme	M04677_2.00	ONECUT3	NYATCGATYN	10	1598	6.3e-012	CENTRIMO			http://cisbp.ccbr.utoronto.ca/TFreport.php?versionNumber=2.00&searchTF=T167062_2.00
10	db/motif_databases/CIS-BP_2.00/Homo_sapiens.meme	M04667_2.00	ONECUT2	NYATYGATYN	10	1782	5.6e-011	CENTRIMO			http://cisbp.ccbr.utoronto.ca/TFreport.php?versionNumber=2.00&searchTF=T167059_2.00
11	db/motif_databases/CIS-BP_2.00/Homo_sapiens.meme	M04303_2.00	CEBPG	NVTTRCGCAAYN	12	2052	2.6e-009	CENTRIMO			http://cisbp.ccbr.utoronto.ca/TFreport.php?versionNumber=2.00&searchTF=T059746_2.00
12	STREME	2-AAATCAATWH	STREME-2	AAATCAATWH	10	256	2.9e-007	STREME	db/motif_databases/CIS-BP_2.00/Homo_sapiens.meme	M03715_2.00 (ONECUT1)	http://cisbp.ccbr.utoronto.ca/TFreport.php?versionNumber=2.00&searchTF=T167060_2.00
13	db/motif_databases/CIS-BP_2.00/Homo_sapiens.meme	M08076_2.00	CEBPA	DRTTRTGCAAT	11	2073	4.2e-007	CENTRIMO			http://cisbp.ccbr.utoronto.ca/TFreport.php?versionNumber=2.00&searchTF=T059770_2.00
14	db/motif_databases/CIS-BP_2.00/Homo_sapiens.meme	M07830_2.00	CEBPB	NNDRTTRTGCAATM	14	2079	1.8e-006	CENTRIMO			http://cisbp.ccbr.utoronto.ca/TFreport.php?versionNumber=2.00&searchTF=T059757_2.00
15	db/motif_databases/CIS-BP_2.00/Homo_sapiens.meme	M04380_2.00	CEBPD	NRTTRCGCAAYN	12	1866	1.8e-006	CENTRIMO			http://cisbp.ccbr.utoronto.ca/TFreport.php?versionNumber=2.00&searchTF=T059769_2.00
16	db/motif_databases/CIS-BP_2.00/Homo_sapiens.meme	M04034_2.00	NFIL3	RTKACGTAAY	10	1960	4.5e-006	CENTRIMO			http://cisbp.ccbr.utoronto.ca/TFreport.php?versionNumber=2.00&searchTF=T059751_2.00
17	db/motif_databases/CIS-BP_2.00/Homo_sapiens.meme	M04016_2.00	HLF	RTKAYGTAAB	10	1932	4.6e-006	CENTRIMO			http://cisbp.ccbr.utoronto.ca/TFreport.php?versionNumber=2.00&searchTF=T059728_2.00
18	MEME	GDTWAATSATTAACW	MEME-5	GDTWAATSATTAACW	15	58	6.4e-006	MEME	db/motif_databases/CIS-BP_2.00/Homo_sapiens.meme	M03245_2.00 (HNF1B)	http://cisbp.ccbr.utoronto.ca/TFreport.php?versionNumber=2.00&searchTF=T209959_2.00
19	MEME	CRGGGACASAG	MEME-7	CRGGGACASAG	11	21	1.8e-005	MEME	db/motif_databases/CIS-BP_2.00/Homo_sapiens.meme	M07582_2.00 (ZNF557)	http://cisbp.ccbr.utoronto.ca/TFreport.php?versionNumber=2.00&searchTF=T094910_2.00
20	db/motif_databases/CIS-BP_2.00/Homo_sapiens.meme	M02849_2.00	TEF	KRTTAYGTAAYN	12	1227	2.4e-005	CENTRIMO			http://cisbp.ccbr.utoronto.ca/TFreport.php?versionNumber=2.00&searchTF=T059752_2.00
21	db/motif_databases/CIS-BP_2.00/Homo_sapiens.meme	M04013_2.00	DBP	RTKACGTAAY	10	1509	5.2e-005	CENTRIMO			http://cisbp.ccbr.utoronto.ca/TFreport.php?versionNumber=2.00&searchTF=T059726_2.00
22	STREME	7-YTGTTTATT	STREME-7	YTGTTTATT	9	187	1.1e-004	STREME	db/motif_databases/CIS-BP_2.00/Homo_sapiens.meme	M00161_2.00 ((FOXJ1)_(Mus_musculus)_(DBD_1.00))	http://cisbp.ccbr.utoronto.ca/TFreport.php?versionNumber=2.00&searchTF=T185771_2.00
23	db/motif_databases/CIS-BP_2.00/Homo_sapiens.meme	M02705_2.00	RORA	AWMWAGGTCA	10	2130	1.7e-004	CENTRIMO			http://cisbp.ccbr.utoronto.ca/TFreport.php?versionNumber=2.00&searchTF=T303208_2.00
24	db/motif_databases/CIS-BP_2.00/Homo_sapiens.meme	M04009_2.00	CEBPE	NVTTRCGCAAYN	12	2203	6.9e-004	CENTRIMO			http://cisbp.ccbr.utoronto.ca/TFreport.php?versionNumber=2.00&searchTF=T059723_2.00
25	db/motif_databases/CIS-BP_2.00/Homo_sapiens.meme	M03223_2.00	TGIF1	TGACAGCTGTCA	12	797	2.4e-003	CENTRIMO			http://cisbp.ccbr.utoronto.ca/TFreport.php?versionNumber=2.00&searchTF=T209914_2.00
26	db/motif_databases/CIS-BP_2.00/Homo_sapiens.meme	M05747_2.00	NFIB	NTTGGCNNNDTGCCARN	17	1925	1.7e-002	CENTRIMO			http://cisbp.ccbr.utoronto.ca/TFreport.php?versionNumber=2.00&searchTF=T324627_2.00
27	STREME	4-CAGGKCAGRD	STREME-4	CAGGKCAGRD	10	429	1.9e-002	STREME
28	db/motif_databases/CIS-BP_2.00/Homo_sapiens.meme	M07726_2.00	ZNF433	ACYASTGTRRTMATT	15	1477	4.1e-002	CENTRIMO			http://cisbp.ccbr.utoronto.ca/TFreport.php?versionNumber=2.00&searchTF=T095353_2.00
29	STREME	5-AGCTGGCA	STREME-5	AGCTGGCA	8	38	4.6e-002	STREME	db/motif_databases/CIS-BP_2.00/Homo_sapiens.meme	M03223_2.00 (TGIF1)	http://cisbp.ccbr.utoronto.ca/TFreport.php?versionNumber=2.00&searchTF=T209914_2.00
30	db/motif_databases/CIS-BP_2.00/Homo_sapiens.meme	M03178_2.00	PKNOX1	TGACAGSTGTCA	12	1162	4.9e-002	CENTRIMO			http://cisbp.ccbr.utoronto.ca/TFreport.php?versionNumber=2.00&searchTF=T209869_2.00
# MEME-ChIP (Motif Analysis of Large Nucleotide Datasets): Version 5.5.9 released on Fri Nov 21 15:33:51 2025 -0800
# The format of this file is described at https://meme-suite.org/meme//doc/meme-chip-output-format.html
# meme-chip -oc . -time 240 -ccut 100 -fdesc description -dna -order 2 -minw 6 -maxw 15 -psp-gen -db db/motif_databases/CIS-BP_2.00/Homo_sapiens.meme -meme-mod zoops -meme-nmotifs 10 -meme-searchsize 100000 -streme-pvt 0.05 -streme-align center -streme-totallength 4000000 -centrimo-score 5.0 -centrimo-ethresh 10.0 -neg Hep_a_Hep_vs_PHH_enhancer_4col_MEME-CHIP.bed.fa PHH_a_Hep_vs_PHH_enhancer_4col…
