## Supplementary material for "Deciphering the limitations of immortalized hepatocyte cell lines for the study of liver cis-regulatory elements": Table S32

MOTIF_INDEX	MOTIF_SOURCE	MOTIF_ID	ALT_ID	CONSENSUS	WIDTH	SITES	E-VALUE	E-VALUE_SOURCE	MOST_SIMILAR_MOTIF_SOURCE	MOST_SIMILAR_MOTIF	URL
1	db/motif_databases/CIS-BP_2.00/Homo_sapiens.meme	M08155_2.00	HNF4G	NRRGDNCAAAGKYCA	15	4207	1.2e-104	CENTRIMO			http://cisbp.ccbr.utoronto.ca/TFreport.php?versionNumber=2.00&searchTF=T303238_2.00
2	db/motif_databases/CIS-BP_2.00/Homo_sapiens.meme	M08219_2.00	HNF4A	VRGDBCAAAGKYCAV	15	4199	1.1e-101	CENTRIMO			http://cisbp.ccbr.utoronto.ca/TFreport.php?versionNumber=2.00&searchTF=T303212_2.00
3	MEME	CARAGKBCAVN	MEME-1	CARAGKBCAVN	11	1569	1.7e-097	MEME	db/motif_databases/CIS-BP_2.00/Homo_sapiens.meme	M08219_2.00 (HNF4A)	http://cisbp.ccbr.utoronto.ca/TFreport.php?versionNumber=2.00&searchTF=T303212_2.00
4	STREME	1-AGKNCAAAGKYC	STREME-1	AGKNCAAAGKYC	12	1212	4.9e-086	STREME	db/motif_databases/CIS-BP_2.00/Homo_sapiens.meme	M08155_2.00 (HNF4G)	http://cisbp.ccbr.utoronto.ca/TFreport.php?versionNumber=2.00&searchTF=T303238_2.00
5	STREME	2-RTKDTGCAAYH	STREME-2	RTKDTGCAAYH	11	1023	1.1e-065	STREME	db/motif_databases/CIS-BP_2.00/Homo_sapiens.meme	M07830_2.00 (CEBPB)	http://cisbp.ccbr.utoronto.ca/TFreport.php?versionNumber=2.00&searchTF=T059757_2.00
6	STREME	5-AAAGTCCA	STREME-5	AAAGTCCA	8	493	3.1e-064	STREME	db/motif_databases/CIS-BP_2.00/Homo_sapiens.meme	M08219_2.00 (HNF4A)	http://cisbp.ccbr.utoronto.ca/TFreport.php?versionNumber=2.00&searchTF=T303212_2.00
7	db/motif_databases/CIS-BP_2.00/Homo_sapiens.meme	M08076_2.00	CEBPA	DRTTRTGCAAT	11	3942	9.7e-062	CENTRIMO			http://cisbp.ccbr.utoronto.ca/TFreport.php?versionNumber=2.00&searchTF=T059770_2.00
8	MEME	DGTTAAWYATTAACY	MEME-6	DGTTAAWYATTAACY	15	173	2.0e-059	MEME	db/motif_databases/CIS-BP_2.00/Homo_sapiens.meme	M03150_2.00 (HNF1A)	http://cisbp.ccbr.utoronto.ca/TFreport.php?versionNumber=2.00&searchTF=T209844_2.00
9	MEME	CCASYAGRTGGCRSY	MEME-2	CCASYAGRTGGCRSY	15	301	6.6e-059	MEME	db/motif_databases/CIS-BP_2.00/Homo_sapiens.meme	M07550_2.00 (CTCF)	http://cisbp.ccbr.utoronto.ca/TFreport.php?versionNumber=2.00&searchTF=T094831_2.00
10	db/motif_databases/CIS-BP_2.00/Homo_sapiens.meme	M05581_2.00	PPARD	NRRGGTCAAAGGTCAN	16	3063	7.1e-049	CENTRIMO			http://cisbp.ccbr.utoronto.ca/TFreport.php?versionNumber=2.00&searchTF=T303214_2.00
11	STREME	4-GTTAATNATTAAC	STREME-4	GTTAATNATTAAC	13	381	8.8e-049	STREME	db/motif_databases/CIS-BP_2.00/Homo_sapiens.meme	M03245_2.00 (HNF1B)	http://cisbp.ccbr.utoronto.ca/TFreport.php?versionNumber=2.00&searchTF=T209959_2.00
12	db/motif_databases/CIS-BP_2.00/Homo_sapiens.meme	M05681_2.00	RXRB	RRGGTCAAAGGTCAN	15	3223	4.3e-046	CENTRIMO			http://cisbp.ccbr.utoronto.ca/TFreport.php?versionNumber=2.00&searchTF=T303250_2.00
13	db/motif_databases/CIS-BP_2.00/Homo_sapiens.meme	M05619_2.00	NR1I3	AAAGTTCAY	9	4162	3.9e-045	CENTRIMO			http://cisbp.ccbr.utoronto.ca/TFreport.php?versionNumber=2.00&searchTF=T303230_2.00
14	db/motif_databases/CIS-BP_2.00/Homo_sapiens.meme	M07830_2.00	CEBPB	NNDRTTRTGCAATM	14	3943	2.7e-043	CENTRIMO			http://cisbp.ccbr.utoronto.ca/TFreport.php?versionNumber=2.00&searchTF=T059757_2.00
15	db/motif_databases/CIS-BP_2.00/Homo_sapiens.meme	M05629_2.00	THRB	RRGGTCAAAGGTCAN	15	3788	3.9e-042	CENTRIMO			http://cisbp.ccbr.utoronto.ca/TFreport.php?versionNumber=2.00&searchTF=T303234_2.00
16	STREME	12-TATTGACC	STREME-12	12-TATTGACC	8	399	7.6e-039	STREME	db/motif_databases/CIS-BP_2.00/Homo_sapiens.meme	M02394_2.00 (NR2E1)	http://cisbp.ccbr.utoronto.ca/TFreport.php?versionNumber=2.00&searchTF=T303215_2.00
17	db/motif_databases/CIS-BP_2.00/Homo_sapiens.meme	M05615_2.00	RXRG	RRGGTCAAAGGTCAN	15	3652	1.3e-038	CENTRIMO			http://cisbp.ccbr.utoronto.ca/TFreport.php?versionNumber=2.00&searchTF=T303229_2.00
18	STREME	6-AAATCAATWH	STREME-6	AAATCAATWH	10	184	9.6e-034	STREME	db/motif_databases/CIS-BP_2.00/Homo_sapiens.meme	M03715_2.00 (ONECUT1)	http://cisbp.ccbr.utoronto.ca/TFreport.php?versionNumber=2.00&searchTF=T167060_2.00
19	MEME	NAGGKCARWGD	MEME-3	NAGGKCARWGD	11	674	6.2e-033	MEME	db/motif_databases/CIS-BP_2.00/Homo_sapiens.meme	M05615_2.00 (RXRG)	http://cisbp.ccbr.utoronto.ca/TFreport.php?versionNumber=2.00&searchTF=T303229_2.00
20	STREME	3-VCAGGT	STREME-3	VCAGGT	6	1020	2.3e-032	STREME	db/motif_databases/CIS-BP_2.00/Homo_sapiens.meme	M04205_2.00 (FIGLA)	http://cisbp.ccbr.utoronto.ca/TFreport.php?versionNumber=2.00&searchTF=T034331_2.00
21	db/motif_databases/CIS-BP_2.00/Homo_sapiens.meme	M05661_2.00	NR2F1	RRGGTCAAAGGTCAN	15	3647	1.5e-029	CENTRIMO			http://cisbp.ccbr.utoronto.ca/TFreport.php?versionNumber=2.00&searchTF=T303243_2.00
22	db/motif_databases/CIS-BP_2.00/Homo_sapiens.meme	M04667_2.00	ONECUT2	NYATYGATYN	10	3375	3.0e-029	CENTRIMO			http://cisbp.ccbr.utoronto.ca/TFreport.php?versionNumber=2.00&searchTF=T167059_2.00
23	db/motif_databases/CIS-BP_2.00/Homo_sapiens.meme	M04380_2.00	CEBPD	NRTTRCGCAAYN	12	3521	2.3e-028	CENTRIMO			http://cisbp.ccbr.utoronto.ca/TFreport.php?versionNumber=2.00&searchTF=T059769_2.00
24	db/motif_databases/CIS-BP_2.00/Homo_sapiens.meme	M03150_2.00	HNF1A	NGTTAATNATTAAYH	15	2726	7.3e-025	CENTRIMO			http://cisbp.ccbr.utoronto.ca/TFreport.php?versionNumber=2.00&searchTF=T209844_2.00
25	db/motif_databases/CIS-BP_2.00/Homo_sapiens.meme	M04677_2.00	ONECUT3	NYATCGATYN	10	3037	6.8e-024	CENTRIMO			http://cisbp.ccbr.utoronto.ca/TFreport.php?versionNumber=2.00&searchTF=T167062_2.00
26	db/motif_databases/CIS-BP_2.00/Homo_sapiens.meme	M03512_2.00	TCF7L1	AAAGATCAAAGG	12	3736	1.1e-021	CENTRIMO			http://cisbp.ccbr.utoronto.ca/TFreport.php?versionNumber=2.00&searchTF=T328073_2.00
27	MEME	GSCWSDSKGCCWGGS	MEME-7	GSCWSDSKGCCWGGS	15	277	1.8e-021	MEME	db/motif_databases/CIS-BP_2.00/Homo_sapiens.meme	M08259_2.00 (ZNF322)	http://cisbp.ccbr.utoronto.ca/TFreport.php?versionNumber=2.00&searchTF=T095199_2.00
28	db/motif_databases/CIS-BP_2.00/Homo_sapiens.meme	M03245_2.00	HNF1B	GTTAATNATTAAY	13	2512	6.8e-021	CENTRIMO			http://cisbp.ccbr.utoronto.ca/TFreport.php?versionNumber=2.00&searchTF=T209959_2.00
29	db/motif_databases/CIS-BP_2.00/Homo_sapiens.meme	M00818_2.00	(NR4A3)_(Mus_musculus)_(DBD_0.97)	AAAGGTCA	8	4245	7.3e-021	CENTRIMO			http://cisbp.ccbr.utoronto.ca/TFreport.php?versionNumber=2.00&searchTF=T303218_2.00
30	db/motif_databases/CIS-BP_2.00/Homo_sapiens.meme	M04303_2.00	CEBPG	NVTTRCGCAAYN	12	3905	8.2e-021	CENTRIMO			http://cisbp.ccbr.utoronto.ca/TFreport.php?versionNumber=2.00&searchTF=T059746_2.00
31	db/motif_databases/CIS-BP_2.00/Homo_sapiens.meme	M04837_2.00	FOXB1	HWRWGYAAATATTKACWTWR	20	2176	1.8e-020	CENTRIMO			http://cisbp.ccbr.utoronto.ca/TFreport.php?versionNumber=2.00&searchTF=T185784_2.00
32	db/motif_databases/CIS-BP_2.00/Homo_sapiens.meme	M08157_2.00	NR2F2	NAAAGGTCAND	11	4146	6.3e-019	CENTRIMO			http://cisbp.ccbr.utoronto.ca/TFreport.php?versionNumber=2.00&searchTF=T303245_2.00
33	db/motif_databases/CIS-BP_2.00/Homo_sapiens.meme	M04009_2.00	CEBPE	NVTTRCGCAAYN	12	4146	7.6e-018	CENTRIMO			http://cisbp.ccbr.utoronto.ca/TFreport.php?versionNumber=2.00&searchTF=T059723_2.00
34	db/motif_databases/CIS-BP_2.00/Homo_sapiens.meme	M03034_2.00	FOXL1	RTAAACA	7	4192	2.3e-016	CENTRIMO			http://cisbp.ccbr.utoronto.ca/TFreport.php?versionNumber=2.00&searchTF=T185787_2.00
35	db/motif_databases/CIS-BP_2.00/Homo_sapiens.meme	M07985_2.00	ESR1	DGBYCAAGGTCASN	14	4210	2.4e-016	CENTRIMO			http://cisbp.ccbr.utoronto.ca/TFreport.php?versionNumber=2.00&searchTF=T303211_2.00
36	db/motif_databases/CIS-BP_2.00/Homo_sapiens.meme	M05627_2.00	NR6A1	NYCAAGKTCAAGKTCAN	17	3563	6.7e-016	CENTRIMO			http://cisbp.ccbr.utoronto.ca/TFreport.php?versionNumber=2.00&searchTF=T303233_2.00
37	db/motif_databases/CIS-BP_2.00/Homo_sapiens.meme	M07770_2.00	ZNF564	CTTGGACTT	9	3672	9.5e-016	CENTRIMO			http://cisbp.ccbr.utoronto.ca/TFreport.php?versionNumber=2.00&searchTF=T095467_2.00
38	MEME	DYAAATATTTRCTGW	MEME-5	DYAAATATTTRCTGW	15	129	9.9e-016	MEME	db/motif_databases/CIS-BP_2.00/Homo_sapiens.meme	M04837_2.00 (FOXB1)	http://cisbp.ccbr.utoronto.ca/TFreport.php?versionNumber=2.00&searchTF=T185784_2.00
39	STREME	15-CAGAGGGCARA	STREME-15	15-CAGAGGGCARA	11	329	3.8e-015	STREME	db/motif_databases/CIS-BP_2.00/Homo_sapiens.meme	M08157_2.00 (NR2F2)	http://cisbp.ccbr.utoronto.ca/TFreport.php?versionNumber=2.00&searchTF=T303245_2.00
40	db/motif_databases/CIS-BP_2.00/Homo_sapiens.meme	M07993_2.00	RXRA	WRRGGTCA	8	4247	6.5e-015	CENTRIMO			http://cisbp.ccbr.utoronto.ca/TFreport.php?versionNumber=2.00&searchTF=T303246_2.00
41	db/motif_databases/CIS-BP_2.00/Homo_sapiens.meme	M05639_2.00	NR4A2	NAAAGGTCAH	10	4186	2.2e-014	CENTRIMO			http://cisbp.ccbr.utoronto.ca/TFreport.php?versionNumber=2.00&searchTF=T303236_2.00
42	db/motif_databases/CIS-BP_2.00/Homo_sapiens.meme	M02849_2.00	TEF	KRTTAYGTAAYN	12	2338	3.0e-014	CENTRIMO			http://cisbp.ccbr.utoronto.ca/TFreport.php?versionNumber=2.00&searchTF=T059752_2.00
43	STREME	7-CAAAYA	STREME-7	CAAAYA	6	624	5.5e-014	STREME	db/motif_databases/CIS-BP_2.00/Homo_sapiens.meme	M00161_2.00 ((FOXJ1)_(Mus_musculus)_(DBD_1.00))	http://cisbp.ccbr.utoronto.ca/TFreport.php?versionNumber=2.00&searchTF=T185771_2.00
44	db/motif_databases/CIS-BP_2.00/Homo_sapiens.meme	M07959_2.00	FOXA2	NMWRWGTAAACANNN	15	4213	5.7e-014	CENTRIMO			http://cisbp.ccbr.utoronto.ca/TFreport.php?versionNumber=2.00&searchTF=T185768_2.00
45	db/motif_databases/CIS-BP_2.00/Homo_sapiens.meme	M08153_2.00	NR4A1	NAAAGGTCAN	10	4064	3.7e-013	CENTRIMO			http://cisbp.ccbr.utoronto.ca/TFreport.php?versionNumber=2.00&searchTF=T303221_2.00
46	MEME	CASCTGSC	MEME-4	CASCTGSC	8	320	5.2e-013	MEME	db/motif_databases/CIS-BP_2.00/Homo_sapiens.meme	M08055_2.00 (ASCL1)	http://cisbp.ccbr.utoronto.ca/TFreport.php?versionNumber=2.00&searchTF=T034291_2.00
47	db/motif_databases/CIS-BP_2.00/Homo_sapiens.meme	M01983_2.00	(FOXB2)_(Mus_musculus)_(DBD_0.93)	TRTTTACWYW	10	4218	1.3e-012	CENTRIMO			http://cisbp.ccbr.utoronto.ca/TFreport.php?versionNumber=2.00&searchTF=T185803_2.00
48	db/motif_databases/CIS-BP_2.00/Homo_sapiens.meme	M00131_2.00	(ZSCAN26)_(Mus_musculus)_(DBD_0.89)	ATTAGTAC	8	4079	1.8e-012	CENTRIMO			http://cisbp.ccbr.utoronto.ca/TFreport.php?versionNumber=2.00&searchTF=T095333_2.00
49	db/motif_databases/CIS-BP_2.00/Homo_sapiens.meme	M04034_2.00	NFIL3	RTKACGTAAY	10	3734	5.4e-012	CENTRIMO			http://cisbp.ccbr.utoronto.ca/TFreport.php?versionNumber=2.00&searchTF=T059751_2.00
50	db/motif_databases/CIS-BP_2.00/Homo_sapiens.meme	M00164_2.00	(FOXS1)_(Mus_musculus)_(DBD_0.79)	WNNRTAAAYA	10	4225	1.5e-011	CENTRIMO			http://cisbp.ccbr.utoronto.ca/TFreport.php?versionNumber=2.00&searchTF=T185790_2.00
51	db/motif_databases/CIS-BP_2.00/Homo_sapiens.meme	M01008_2.00	FOXR1	NNCAAACD	8	4201	3.1e-011	CENTRIMO			http://cisbp.ccbr.utoronto.ca/TFreport.php?versionNumber=2.00&searchTF=T185786_2.00
52	db/motif_databases/CIS-BP_2.00/Homo_sapiens.meme	M08115_2.00	FOXP1	NDGTAAACAGNN	12	4143	1.9e-010	CENTRIMO			http://cisbp.ccbr.utoronto.ca/TFreport.php?versionNumber=2.00&searchTF=T185766_2.00
53	db/motif_databases/CIS-BP_2.00/Homo_sapiens.meme	M03026_2.00	FOXI1	GTAAACA	7	3871	7.4e-010	CENTRIMO			http://cisbp.ccbr.utoronto.ca/TFreport.php?versionNumber=2.00&searchTF=T185780_2.00
54	db/motif_databases/CIS-BP_2.00/Homo_sapiens.meme	M04016_2.00	HLF	RTKAYGTAAB	10	3696	1.4e-009	CENTRIMO			http://cisbp.ccbr.utoronto.ca/TFreport.php?versionNumber=2.00&searchTF=T059728_2.00
55	db/motif_databases/CIS-BP_2.00/Homo_sapiens.meme	M00220_2.00	SNAI2	SCACCTGY	8	4241	4.0e-009	CENTRIMO			http://cisbp.ccbr.utoronto.ca/TFreport.php?versionNumber=2.00&searchTF=T094783_2.00
56	db/motif_databases/CIS-BP_2.00/Homo_sapiens.meme	M02680_2.00	FOXF2	BNAASGTAAACAAD	14	3597	4.2e-009	CENTRIMO			http://cisbp.ccbr.utoronto.ca/TFreport.php?versionNumber=2.00&searchTF=T185773_2.00
57	db/motif_databases/CIS-BP_2.00/Homo_sapiens.meme	M03349_2.00	MYBL1	CVGTTTAACGGT	12	2949	4.3e-009	CENTRIMO			http://cisbp.ccbr.utoronto.ca/TFreport.php?versionNumber=2.00&searchTF=T269586_2.00
58	db/motif_databases/CIS-BP_2.00/Homo_sapiens.meme	M03022_2.00	FOXO1	GTAAACAW	8	4186	1.5e-008	CENTRIMO			http://cisbp.ccbr.utoronto.ca/TFreport.php?versionNumber=2.00&searchTF=T185776_2.00
59	db/motif_databases/CIS-BP_2.00/Homo_sapiens.meme	M02397_2.00	RARG	RGGTCANN	8	4226	1.5e-008	CENTRIMO			http://cisbp.ccbr.utoronto.ca/TFreport.php?versionNumber=2.00&searchTF=T303240_2.00
60	db/motif_databases/CIS-BP_2.00/Homo_sapiens.meme	M04013_2.00	DBP	RTKACGTAAY	10	2934	2.2e-008	CENTRIMO			http://cisbp.ccbr.utoronto.ca/TFreport.php?versionNumber=2.00&searchTF=T059726_2.00
61	STREME	10-SCAAACAG	STREME-10	10-SCAAACAG	8	714	7.6e-008	STREME	db/motif_databases/CIS-BP_2.00/Homo_sapiens.meme	M08104_2.00 (NFYA)	http://cisbp.ccbr.utoronto.ca/TFreport.php?versionNumber=2.00&searchTF=T159918_2.00
62	db/motif_databases/CIS-BP_2.00/Homo_sapiens.meme	M04887_2.00	GRHL1	RAACCGGTTY	10	3062	1.5e-007	CENTRIMO			http://cisbp.ccbr.utoronto.ca/TFreport.php?versionNumber=2.00&searchTF=T199007_2.00
63	STREME	8-GGGACA	STREME-8	GGGACA	6	503	3.2e-007	STREME	db/motif_databases/CIS-BP_2.00/Homo_sapiens.meme	M07657_2.00 (ZNF816)	http://cisbp.ccbr.utoronto.ca/TFreport.php?versionNumber=2.00&searchTF=T095187_2.00
64	db/motif_databases/CIS-BP_2.00/Homo_sapiens.meme	M04859_2.00	FOXJ3	RCGTMAACAW	10	4026	3.3e-007	CENTRIMO			http://cisbp.ccbr.utoronto.ca/TFreport.php?versionNumber=2.00&searchTF=T185801_2.00
65	db/motif_databases/CIS-BP_2.00/Homo_sapiens.meme	M00808_2.00	(MYPOP)_(Mus_musculus)_(DBD_0.96)	NWTTGCGCCR	10	3430	4.2e-007	CENTRIMO			http://cisbp.ccbr.utoronto.ca/TFreport.php?versionNumber=2.00&searchTF=T269585_2.00
66	db/motif_databases/CIS-BP_2.00/Homo_sapiens.meme	M05595_2.00	ESRRB	BTCAAGGTCRH	11	3935	1.1e-006	CENTRIMO			http://cisbp.ccbr.utoronto.ca/TFreport.php?versionNumber=2.00&searchTF=T303219_2.00
67	db/motif_databases/CIS-BP_2.00/Homo_sapiens.meme	M02705_2.00	RORA	AWMWAGGTCA	10	4038	3.4e-006	CENTRIMO			http://cisbp.ccbr.utoronto.ca/TFreport.php?versionNumber=2.00&searchTF=T303208_2.00
68	db/motif_databases/CIS-BP_2.00/Homo_sapiens.meme	M08118_2.00	FOXK2	WDGTAAACANV	11	4070	4.3e-006	CENTRIMO			http://cisbp.ccbr.utoronto.ca/TFreport.php?versionNumber=2.00&searchTF=T185775_2.00
69	db/motif_databases/CIS-BP_2.00/Homo_sapiens.meme	M03355_2.00	RARB	AAAGGTCAARAGGTCA	16	1292	4.5e-006	CENTRIMO			http://cisbp.ccbr.utoronto.ca/TFreport.php?versionNumber=2.00&searchTF=T303209_2.00
70	db/motif_databases/CIS-BP_2.00/Homo_sapiens.meme	M02394_2.00	NR2E1	HGAGGTCARN	10	4105	8.8e-006	CENTRIMO			http://cisbp.ccbr.utoronto.ca/TFreport.php?versionNumber=2.00&searchTF=T303215_2.00
71	db/motif_databases/CIS-BP_2.00/Homo_sapiens.meme	M08397_2.00	SCRT1	RWKCAACAGGTG	12	3407	2.0e-005	CENTRIMO			http://cisbp.ccbr.utoronto.ca/TFreport.php?versionNumber=2.00&searchTF=T095485_2.00
72	db/motif_databases/CIS-BP_2.00/Homo_sapiens.meme	M02681_2.00	FOXD1	GTAAACAW	8	3980	2.6e-005	CENTRIMO			http://cisbp.ccbr.utoronto.ca/TFreport.php?versionNumber=2.00&searchTF=T185806_2.00
73	db/motif_databases/CIS-BP_2.00/Homo_sapiens.meme	M04855_2.00	FOXD3	VYWRYRTAAACW	12	4150	4.2e-005	CENTRIMO			http://cisbp.ccbr.utoronto.ca/TFreport.php?versionNumber=2.00&searchTF=T185798_2.00
74	db/motif_databases/CIS-BP_2.00/Homo_sapiens.meme	M01978_2.00	FOXG1	RTAAACAW	8	3974	4.2e-005	CENTRIMO			http://cisbp.ccbr.utoronto.ca/TFreport.php?versionNumber=2.00&searchTF=T185785_2.00
75	db/motif_databases/CIS-BP_2.00/Homo_sapiens.meme	M05763_2.00	BBX	TGAACRVYGTTCA	13	2487	5.8e-005	CENTRIMO			http://cisbp.ccbr.utoronto.ca/TFreport.php?versionNumber=2.00&searchTF=T328062_2.00
76	STREME	13-AGGGCA	STREME-13	13-AGGGCA	6	484	1.2e-004	STREME	db/motif_databases/CIS-BP_2.00/Homo_sapiens.meme	M07568_2.00 (ZNF264)	http://cisbp.ccbr.utoronto.ca/TFreport.php?versionNumber=2.00&searchTF=T094809_2.00
77	db/motif_databases/CIS-BP_2.00/Homo_sapiens.meme	M04643_2.00	SCRT2	HGCAACAGGTG	11	3435	1.5e-004	CENTRIMO			http://cisbp.ccbr.utoronto.ca/TFreport.php?versionNumber=2.00&searchTF=T095442_2.00
78	db/motif_databases/CIS-BP_2.00/Homo_sapiens.meme	M04845_2.00	FOXE1	BVYTAAAYAAACAAH	15	3569	3.1e-004	CENTRIMO			http://cisbp.ccbr.utoronto.ca/TFreport.php?versionNumber=2.00&searchTF=T185789_2.00
79	db/motif_databases/CIS-BP_2.00/Homo_sapiens.meme	M07960_2.00	FOXA1	NNCWRWGTAAACANV	15	4163	3.9e-004	CENTRIMO			http://cisbp.ccbr.utoronto.ca/TFreport.php?versionNumber=2.00&searchTF=T185770_2.00
80	db/motif_databases/CIS-BP_2.00/Homo_sapiens.meme	M07739_2.00	ZNF248	NTDTYCATGAACATDGTMYAC	21	3257	1.0e-003	CENTRIMO			http://cisbp.ccbr.utoronto.ca/TFreport.php?versionNumber=2.00&searchTF=T095374_2.00
81	db/motif_databases/CIS-BP_2.00/Homo_sapiens.meme	M08129_2.00	GRHL2	NNRAACTGGTTTKNY	15	3971	1.2e-003	CENTRIMO			http://cisbp.ccbr.utoronto.ca/TFreport.php?versionNumber=2.00&searchTF=T199005_2.00
82	db/motif_databases/CIS-BP_2.00/Homo_sapiens.meme	M02396_2.00	NR2F6	NVRGGTCA	8	4262	2.2e-003	CENTRIMO			http://cisbp.ccbr.utoronto.ca/TFreport.php?versionNumber=2.00&searchTF=T303237_2.00
83	db/motif_databases/CIS-BP_2.00/Homo_sapiens.meme	M05789_2.00	SOX12	NATTGTTCGGT	11	3426	2.9e-003	CENTRIMO			http://cisbp.ccbr.utoronto.ca/TFreport.php?versionNumber=2.00&searchTF=T328078_2.00
84	db/motif_databases/CIS-BP_2.00/Homo_sapiens.meme	M08116_2.00	FOXP2	RWGTAAACAVR	11	3989	3.3e-003	CENTRIMO			http://cisbp.ccbr.utoronto.ca/TFreport.php?versionNumber=2.00&searchTF=T185769_2.00
85	db/motif_databases/CIS-BP_2.00/Homo_sapiens.meme	M02395_2.00	NR3C2	NNRGDACAH	9	4193	4.5e-003	CENTRIMO			http://cisbp.ccbr.utoronto.ca/TFreport.php?versionNumber=2.00&searchTF=T303235_2.00
86	db/motif_databases/CIS-BP_2.00/Homo_sapiens.meme	M07713_2.00	ZNF585A	TCTGTWYTC	9	4232	5.2e-003	CENTRIMO			http://cisbp.ccbr.utoronto.ca/TFreport.php?versionNumber=2.00&searchTF=T095323_2.00
87	db/motif_databases/CIS-BP_2.00/Homo_sapiens.meme	M02801_2.00	MSC	AACAGCTGTT	10	3586	1.2e-002	CENTRIMO			http://cisbp.ccbr.utoronto.ca/TFreport.php?versionNumber=2.00&searchTF=T034325_2.00
88	db/motif_databases/CIS-BP_2.00/Homo_sapiens.meme	M04847_2.00	FOXL2	ARYGTAAACAH	11	4247	1.4e-002	CENTRIMO			http://cisbp.ccbr.utoronto.ca/TFreport.php?versionNumber=2.00&searchTF=T185791_2.00
89	db/motif_databases/CIS-BP_2.00/Homo_sapiens.meme	M07725_2.00	ZNF615	AAGMACTGTACT	12	3765	1.5e-002	CENTRIMO			http://cisbp.ccbr.utoronto.ca/TFreport.php?versionNumber=2.00&searchTF=T095352_2.00
90	STREME	9-CTGTGC	STREME-9	CTGTGC	6	1870	1.8e-002	STREME	db/motif_databases/CIS-BP_2.00/Homo_sapiens.meme	M07744_2.00 (ZNF69)	http://cisbp.ccbr.utoronto.ca/TFreport.php?versionNumber=2.00&searchTF=T095387_2.00
91	STREME	11-ACCTTG	STREME-11	11-ACCTTG	6	551	3.1e-002	STREME	db/motif_databases/CIS-BP_2.00/Homo_sapiens.meme	M05595_2.00 (ESRRB)	http://cisbp.ccbr.utoronto.ca/TFreport.php?versionNumber=2.00&searchTF=T303219_2.00
92	db/motif_databases/CIS-BP_2.00/Homo_sapiens.meme	M05625_2.00	NR1I2	GRGTTCAHNSAGTTCRH	17	3444	3.4e-002	CENTRIMO			http://cisbp.ccbr.utoronto.ca/TFreport.php?versionNumber=2.00&searchTF=T303232_2.00
93	db/motif_databases/CIS-BP_2.00/Homo_sapiens.meme	M01227_2.00	FOXN3	GTAAACAA	8	2119	4.0e-002	CENTRIMO			http://cisbp.ccbr.utoronto.ca/TFreport.php?versionNumber=2.00&searchTF=T185760_2.00
94	db/motif_databases/CIS-BP_2.00/Homo_sapiens.meme	M02096_2.00	ANHX	TTGACAWG	8	4205	4.4e-002	CENTRIMO			http://cisbp.ccbr.utoronto.ca/TFreport.php?versionNumber=2.00&searchTF=T209949_2.00
# MEME-ChIP (Motif Analysis of Large Nucleotide Datasets): Version 5.5.9 released on Fri Nov 21 15:33:51 2025 -0800
# The format of this file is described at https://meme-suite.org/meme//doc/meme-chip-output-format.html
# meme-chip -oc . -time 240 -ccut 100 -fdesc description -dna -order 2 -minw 6 -maxw 15 -psp-gen -db db/motif_databases/CIS-BP_2.00/Homo_sapiens.meme -meme-mod zoops -meme-nmotifs 10 -meme-searchsize 100000 -streme-pvt 0.05 -streme-align center -streme-totallength 4000000 -centrimo-score 5.0 -centrimo-ethresh 10.0 -neg ABM_a_ABM_vs_PHH_enhancer_4col_MEME-CHIP.bed.fa PHH_a_ABM_vs_PHH_enhancer_4col…
