## Supplementary material for "Deciphering the limitations of immortalized hepatocyte cell lines for the study of liver cis-regulatory elements": Table S33

MOTIF_INDEX	MOTIF_SOURCE	MOTIF_ID	ALT_ID	CONSENSUS	WIDTH	SITES	E-VALUE	E-VALUE_SOURCE	MOST_SIMILAR_MOTIF_SOURCE	MOST_SIMILAR_MOTIF	URL
1	MEME	SYGCCMYCTRSTGGY	MEME-1	SYGCCMYCTRSTGGY	15	6658	6.9e-452	MEME	db/motif_databases/CIS-BP_2.00/Homo_sapiens.meme	M07550_2.00 (CTCF)	http://cisbp.ccbr.utoronto.ca/TFreport.php?versionNumber=2.00&searchTF=T094831_2.00
2	STREME	1-CCMCCTAGTGG	STREME-1	CCMCCTAGTGG	11	5456	3.0e-123	STREME	db/motif_databases/CIS-BP_2.00/Homo_sapiens.meme	M07550_2.00 (CTCF)	http://cisbp.ccbr.utoronto.ca/TFreport.php?versionNumber=2.00&searchTF=T094831_2.00
3	db/motif_databases/CIS-BP_2.00/Homo_sapiens.meme	M07930_2.00	CTCFL	RGCGCCCCCTGSYGG	15	10322	4.5e-114	CENTRIMO			http://cisbp.ccbr.utoronto.ca/TFreport.php?versionNumber=2.00&searchTF=T094884_2.00
4	MEME	BTAGGTAAACAAAGC	MEME-2	BTAGGTAAACAAAGC	15	803	1.7e-108	MEME	db/motif_databases/CIS-BP_2.00/Homo_sapiens.meme	M01227_2.00 (FOXN3)	http://cisbp.ccbr.utoronto.ca/TFreport.php?versionNumber=2.00&searchTF=T185760_2.00
5	db/motif_databases/CIS-BP_2.00/Homo_sapiens.meme	M07550_2.00	CTCF	SYGCCMYCTRSTGGY	15	12091	1.1e-103	CENTRIMO			http://cisbp.ccbr.utoronto.ca/TFreport.php?versionNumber=2.00&searchTF=T094831_2.00
6	MEME	CCACCACAGCTCAAG	MEME-3	CCACCACAGCTCAAG	15	600	3.9e-074	MEME	db/motif_databases/CIS-BP_2.00/Homo_sapiens.meme	M07672_2.00 (ZFP90)	http://cisbp.ccbr.utoronto.ca/TFreport.php?versionNumber=2.00&searchTF=T095227_2.00
7	db/motif_databases/CIS-BP_2.00/Homo_sapiens.meme	M07654_2.00	ZNF223	YGCCMYCTDSTGGC	14	11835	4.5e-072	CENTRIMO			http://cisbp.ccbr.utoronto.ca/TFreport.php?versionNumber=2.00&searchTF=T095169_2.00
8	db/motif_databases/CIS-BP_2.00/Homo_sapiens.meme	M07780_2.00	ZNF2	AGCGCCMCC	9	10281	1.9e-051	CENTRIMO			http://cisbp.ccbr.utoronto.ca/TFreport.php?versionNumber=2.00&searchTF=T095501_2.00
9	STREME	9-CCVCCA	STREME-9	CCVCCA	6	3792	8.2e-043	STREME	db/motif_databases/CIS-BP_2.00/Homo_sapiens.meme	M07615_2.00 (ZNF641)	http://cisbp.ccbr.utoronto.ca/TFreport.php?versionNumber=2.00&searchTF=T095054_2.00
10	db/motif_databases/CIS-BP_2.00/Homo_sapiens.meme	M07937_2.00	ZBTB7A	CNSVGMCCCYYSCCC	15	11393	1.2e-038	CENTRIMO			http://cisbp.ccbr.utoronto.ca/TFreport.php?versionNumber=2.00&searchTF=T095173_2.00
11	db/motif_databases/CIS-BP_2.00/Homo_sapiens.meme	M07652_2.00	ZNF543	SGSCCCCTCCCS	12	10455	1.3e-035	CENTRIMO			http://cisbp.ccbr.utoronto.ca/TFreport.php?versionNumber=2.00&searchTF=T095167_2.00
12	db/motif_databases/CIS-BP_2.00/Homo_sapiens.meme	M08287_2.00	PATZ1	CCCCDCCC	8	12246	2.3e-034	CENTRIMO			http://cisbp.ccbr.utoronto.ca/TFreport.php?versionNumber=2.00&searchTF=T094822_2.00
13	MEME	CCCTSCCYCAGCCTC	MEME-4	CCCTSCCYCAGCCTC	15	877	2.8e-034	MEME	db/motif_databases/CIS-BP_2.00/Homo_sapiens.meme	M08388_2.00 (ZNF770)	http://cisbp.ccbr.utoronto.ca/TFreport.php?versionNumber=2.00&searchTF=T095376_2.00
14	db/motif_databases/CIS-BP_2.00/Homo_sapiens.meme	M07727_2.00	ZNF460	CGCCRCCTCCCC	12	9948	2.7e-033	CENTRIMO			http://cisbp.ccbr.utoronto.ca/TFreport.php?versionNumber=2.00&searchTF=T095354_2.00
15	db/motif_databases/CIS-BP_2.00/Homo_sapiens.meme	M04645_2.00	SP9	RCCACGCCCMCY	12	11290	4.0e-032	CENTRIMO			http://cisbp.ccbr.utoronto.ca/TFreport.php?versionNumber=2.00&searchTF=T095444_2.00
16	db/motif_databases/CIS-BP_2.00/Homo_sapiens.meme	M08096_2.00	SP1	GCCCCKCCCCY	11	11736	7.0e-032	CENTRIMO			http://cisbp.ccbr.utoronto.ca/TFreport.php?versionNumber=2.00&searchTF=T095233_2.00
17	MEME	CRAACTGGGTGGAGC	MEME-8	CRAACTGGGTGGAGC	15	289	1.6e-031	MEME	db/motif_databases/CIS-BP_2.00/Homo_sapiens.meme	M08246_2.00 (KLF10)	http://cisbp.ccbr.utoronto.ca/TFreport.php?versionNumber=2.00&searchTF=T094987_2.00
18	db/motif_databases/CIS-BP_2.00/Homo_sapiens.meme	M04517_2.00	SP8	RCCACGCCCMCH	12	11092	1.7e-031	CENTRIMO			http://cisbp.ccbr.utoronto.ca/TFreport.php?versionNumber=2.00&searchTF=T095027_2.00
19	db/motif_databases/CIS-BP_2.00/Homo_sapiens.meme	M00130_2.00	(PLAGL1)_(Mus_musculus)_(DBD_0.88)	NKGGCCCCHN	10	12987	4.7e-030	CENTRIMO			http://cisbp.ccbr.utoronto.ca/TFreport.php?versionNumber=2.00&searchTF=T094865_2.00
20	db/motif_databases/CIS-BP_2.00/Homo_sapiens.meme	M08349_2.00	EGR3	CKCCCCCDC	9	11725	9.8e-030	CENTRIMO			http://cisbp.ccbr.utoronto.ca/TFreport.php?versionNumber=2.00&searchTF=T095176_2.00
21	db/motif_databases/CIS-BP_2.00/Homo_sapiens.meme	M02912_2.00	ZIC4	GRCCCCCYGCKGHGH	15	10954	1.8e-029	CENTRIMO			http://cisbp.ccbr.utoronto.ca/TFreport.php?versionNumber=2.00&searchTF=T095137_2.00
22	STREME	13-AGGGGC	STREME-13	13-AGGGGC	6	919	2.2e-029	STREME	db/motif_databases/CIS-BP_2.00/Homo_sapiens.meme	M07655_2.00 (ZNF552)	http://cisbp.ccbr.utoronto.ca/TFreport.php?versionNumber=2.00&searchTF=T095172_2.00
23	db/motif_databases/CIS-BP_2.00/Homo_sapiens.meme	M01172_2.00	VEZF1	CCCCCCMYDH	10	11295	1.1e-028	CENTRIMO			http://cisbp.ccbr.utoronto.ca/TFreport.php?versionNumber=2.00&searchTF=T094931_2.00
24	db/motif_databases/CIS-BP_2.00/Homo_sapiens.meme	M08296_2.00	SP4	YHRGCYCCGCCCCCY	15	11286	6.8e-028	CENTRIMO			http://cisbp.ccbr.utoronto.ca/TFreport.php?versionNumber=2.00&searchTF=T094844_2.00
25	db/motif_databases/CIS-BP_2.00/Homo_sapiens.meme	M04467_2.00	ZNF740	CYGCCCCCCCCAC	13	9026	1.2e-027	CENTRIMO			http://cisbp.ccbr.utoronto.ca/TFreport.php?versionNumber=2.00&searchTF=T094940_2.00
26	MEME	AGCTTCCYGGC	MEME-5	AGCTTCCYGGC	11	819	1.6e-027	MEME	db/motif_databases/CIS-BP_2.00/Homo_sapiens.meme	M07760_2.00 (ZNF254)	http://cisbp.ccbr.utoronto.ca/TFreport.php?versionNumber=2.00&searchTF=T095426_2.00
27	db/motif_databases/CIS-BP_2.00/Homo_sapiens.meme	M07655_2.00	ZNF552	KCCCCTCGTGG	11	8327	1.8e-027	CENTRIMO			http://cisbp.ccbr.utoronto.ca/TFreport.php?versionNumber=2.00&searchTF=T095172_2.00
28	db/motif_databases/CIS-BP_2.00/Homo_sapiens.meme	M08345_2.00	GLIS1	CNCYSYRGGRGGYC	14	12233	2.4e-027	CENTRIMO			http://cisbp.ccbr.utoronto.ca/TFreport.php?versionNumber=2.00&searchTF=T095134_2.00
29	db/motif_databases/CIS-BP_2.00/Homo_sapiens.meme	M08290_2.00	MAZ	SCCCCKCCC	9	10882	2.5e-027	CENTRIMO			http://cisbp.ccbr.utoronto.ca/TFreport.php?versionNumber=2.00&searchTF=T094836_2.00
30	db/motif_databases/CIS-BP_2.00/Homo_sapiens.meme	M00241_2.00	KLF11	MCGCCCCC	8	10684	3.9e-027	CENTRIMO			http://cisbp.ccbr.utoronto.ca/TFreport.php?versionNumber=2.00&searchTF=T095116_2.00
31	db/motif_databases/CIS-BP_2.00/Homo_sapiens.meme	M04485_2.00	ZIC1	BACCCCCCGCTGYGC	15	9349	9.1e-027	CENTRIMO			http://cisbp.ccbr.utoronto.ca/TFreport.php?versionNumber=2.00&searchTF=T094981_2.00
32	db/motif_databases/CIS-BP_2.00/Homo_sapiens.meme	M08323_2.00	KLF15	CCCCBSCYCCGCCCC	15	11090	8.4e-026	CENTRIMO			http://cisbp.ccbr.utoronto.ca/TFreport.php?versionNumber=2.00&searchTF=T095022_2.00
33	db/motif_databases/CIS-BP_2.00/Homo_sapiens.meme	M04537_2.00	KLF13	NRCCACGCCCMCH	13	10780	1.2e-025	CENTRIMO			http://cisbp.ccbr.utoronto.ca/TFreport.php?versionNumber=2.00&searchTF=T095080_2.00
34	db/motif_databases/CIS-BP_2.00/Homo_sapiens.meme	M02898_2.00	SP7	RMCACGCCCMCY	12	11753	1.2e-024	CENTRIMO			http://cisbp.ccbr.utoronto.ca/TFreport.php?versionNumber=2.00&searchTF=T095090_2.00
35	db/motif_databases/CIS-BP_2.00/Homo_sapiens.meme	M08086_2.00	KLF5	GCCCCDCCCH	10	11980	3.5e-024	CENTRIMO			http://cisbp.ccbr.utoronto.ca/TFreport.php?versionNumber=2.00&searchTF=T094828_2.00
36	db/motif_databases/CIS-BP_2.00/Homo_sapiens.meme	M02920_2.00	ZBTB7C	RCGACCACCRAN	12	12196	4.7e-024	CENTRIMO			http://cisbp.ccbr.utoronto.ca/TFreport.php?versionNumber=2.00&searchTF=T095225_2.00
37	db/motif_databases/CIS-BP_2.00/Homo_sapiens.meme	M08321_2.00	ZNF281	BBCCCCTCCCCC	12	10084	1.7e-023	CENTRIMO			http://cisbp.ccbr.utoronto.ca/TFreport.php?versionNumber=2.00&searchTF=T095017_2.00
38	db/motif_databases/CIS-BP_2.00/Homo_sapiens.meme	M04558_2.00	SP3	NRCCACGCCCMCH	13	10105	3.4e-023	CENTRIMO			http://cisbp.ccbr.utoronto.ca/TFreport.php?versionNumber=2.00&searchTF=T095122_2.00
39	db/motif_databases/CIS-BP_2.00/Homo_sapiens.meme	M07615_2.00	ZNF641	ACCCCCCCA	9	10086	4.3e-023	CENTRIMO			http://cisbp.ccbr.utoronto.ca/TFreport.php?versionNumber=2.00&searchTF=T095054_2.00
40	MEME	AGGCAGGCAGGCCTC	MEME-7	AGGCAGGCAGGCCTC	15	209	5.5e-023	MEME	db/motif_databases/CIS-BP_2.00/Homo_sapiens.meme	M08384_2.00 (ZNF121)	http://cisbp.ccbr.utoronto.ca/TFreport.php?versionNumber=2.00&searchTF=T095366_2.00
41	db/motif_databases/CIS-BP_2.00/Homo_sapiens.meme	M01171_2.00	PLAGL2	NGGGCCCCCN	10	9573	7.5e-023	CENTRIMO			http://cisbp.ccbr.utoronto.ca/TFreport.php?versionNumber=2.00&searchTF=T094897_2.00
42	db/motif_databases/CIS-BP_2.00/Homo_sapiens.meme	M07927_2.00	EGR1	CCSCSCYBCCGCCCMCGCVS	20	8383	1.5e-022	CENTRIMO			http://cisbp.ccbr.utoronto.ca/TFreport.php?versionNumber=2.00&searchTF=T094872_2.00
43	db/motif_databases/CIS-BP_2.00/Homo_sapiens.meme	M08398_2.00	KLF14	GGCCMCGCCCMCYB	14	10568	1.3e-021	CENTRIMO			http://cisbp.ccbr.utoronto.ca/TFreport.php?versionNumber=2.00&searchTF=T095489_2.00
44	db/motif_databases/CIS-BP_2.00/Homo_sapiens.meme	M07754_2.00	ZNF468	CRCCCCCTCCCH	12	10248	2.5e-021	CENTRIMO			http://cisbp.ccbr.utoronto.ca/TFreport.php?versionNumber=2.00&searchTF=T095414_2.00
45	db/motif_databases/CIS-BP_2.00/Homo_sapiens.meme	M07626_2.00	ZNF282	CTCCCS	6	13230	6.3e-021	CENTRIMO			http://cisbp.ccbr.utoronto.ca/TFreport.php?versionNumber=2.00&searchTF=T095088_2.00
46	db/motif_databases/CIS-BP_2.00/Homo_sapiens.meme	M04529_2.00	ZNF444	NCGTCCCCCTCCCCCH	16	6812	1.3e-020	CENTRIMO			http://cisbp.ccbr.utoronto.ca/TFreport.php?versionNumber=2.00&searchTF=T095061_2.00
47	db/motif_databases/CIS-BP_2.00/Homo_sapiens.meme	M04497_2.00	ZBTB7B	DCGACCACCN	10	9907	3.4e-020	CENTRIMO			http://cisbp.ccbr.utoronto.ca/TFreport.php?versionNumber=2.00&searchTF=T095006_2.00
48	db/motif_databases/CIS-BP_2.00/Homo_sapiens.meme	M07938_2.00	E2F1	VRRVRGVGCGCGCRS	15	8779	7.4e-020	CENTRIMO			http://cisbp.ccbr.utoronto.ca/TFreport.php?versionNumber=2.00&searchTF=T172616_2.00
49	db/motif_databases/CIS-BP_2.00/Homo_sapiens.meme	M07586_2.00	ZNF141	VVVVNVVNGGKGGGRGCGTCCCCC	24	7161	1.1e-019	CENTRIMO			http://cisbp.ccbr.utoronto.ca/TFreport.php?versionNumber=2.00&searchTF=T094922_2.00
50	db/motif_databases/CIS-BP_2.00/Homo_sapiens.meme	M07614_2.00	ZNF180	CCSCASBCCCCDCCCSBCCCY	21	9138	1.3e-018	CENTRIMO			http://cisbp.ccbr.utoronto.ca/TFreport.php?versionNumber=2.00&searchTF=T095051_2.00
51	db/motif_databases/CIS-BP_2.00/Homo_sapiens.meme	M00779_2.00	(KLF8)_(Mus_musculus)_(DBD_1.00)	NMCMCRCCCN	10	13160	9.5e-018	CENTRIMO			http://cisbp.ccbr.utoronto.ca/TFreport.php?versionNumber=2.00&searchTF=T094827_2.00
52	db/motif_databases/CIS-BP_2.00/Homo_sapiens.meme	M07612_2.00	ZNF202	CCKCSTCC	8	8571	1.2e-017	CENTRIMO			http://cisbp.ccbr.utoronto.ca/TFreport.php?versionNumber=2.00&searchTF=T095038_2.00
53	db/motif_databases/CIS-BP_2.00/Homo_sapiens.meme	M07746_2.00	ZNF587	CABNTGGCGCCCAACATKGGBCHN	24	9683	1.5e-017	CENTRIMO			http://cisbp.ccbr.utoronto.ca/TFreport.php?versionNumber=2.00&searchTF=T095392_2.00
54	db/motif_databases/CIS-BP_2.00/Homo_sapiens.meme	M07748_2.00	ZNF28	GGGCACCCCDCMNVCCCC	18	9090	2.4e-017	CENTRIMO			http://cisbp.ccbr.utoronto.ca/TFreport.php?versionNumber=2.00&searchTF=T095395_2.00
55	MEME	CAAGCCTSRGCA	MEME-6	CAAGCCTSRGCA	12	200	4.1e-017	MEME	db/motif_databases/CIS-BP_2.00/Homo_sapiens.meme	M08035_2.00 (TP73)	http://cisbp.ccbr.utoronto.ca/TFreport.php?versionNumber=2.00&searchTF=T311039_2.00
56	db/motif_databases/CIS-BP_2.00/Homo_sapiens.meme	M08293_2.00	KLF1	SCMSRGCCMCRCCCH	15	10806	6.6e-017	CENTRIMO			http://cisbp.ccbr.utoronto.ca/TFreport.php?versionNumber=2.00&searchTF=T094840_2.00
57	db/motif_databases/CIS-BP_2.00/Homo_sapiens.meme	M07658_2.00	ZNF571	CCGCCGCVGCCKCCS	15	8211	7.4e-017	CENTRIMO			http://cisbp.ccbr.utoronto.ca/TFreport.php?versionNumber=2.00&searchTF=T095189_2.00
58	db/motif_databases/CIS-BP_2.00/Homo_sapiens.meme	M07758_2.00	ZNF425	SGCCCTC	7	10262	1.2e-016	CENTRIMO			http://cisbp.ccbr.utoronto.ca/TFreport.php?versionNumber=2.00&searchTF=T095420_2.00
59	db/motif_databases/CIS-BP_2.00/Homo_sapiens.meme	M08299_2.00	KLF12	CCNGGCCMCGCCCCB	15	9860	1.7e-016	CENTRIMO			http://cisbp.ccbr.utoronto.ca/TFreport.php?versionNumber=2.00&searchTF=T094867_2.00
60	db/motif_databases/CIS-BP_2.00/Homo_sapiens.meme	M08253_2.00	ZNF692	VSYGGGGCCCACM	13	9278	2.1e-016	CENTRIMO			http://cisbp.ccbr.utoronto.ca/TFreport.php?versionNumber=2.00&searchTF=T095097_2.00
61	db/motif_databases/CIS-BP_2.00/Homo_sapiens.meme	M08298_2.00	KLF7	GGCCMCGCCCH	11	10579	3.3e-016	CENTRIMO			http://cisbp.ccbr.utoronto.ca/TFreport.php?versionNumber=2.00&searchTF=T094864_2.00
62	db/motif_databases/CIS-BP_2.00/Homo_sapiens.meme	M07717_2.00	ZNF441	RRCTCCGCCYCC	12	9976	1.8e-015	CENTRIMO			http://cisbp.ccbr.utoronto.ca/TFreport.php?versionNumber=2.00&searchTF=T095330_2.00
63	db/motif_databases/CIS-BP_2.00/Homo_sapiens.meme	M07565_2.00	ZNF506	NNKYTGGGGGCTCVYCCN	18	9671	2.0e-015	CENTRIMO			http://cisbp.ccbr.utoronto.ca/TFreport.php?versionNumber=2.00&searchTF=T094803_2.00
64	db/motif_databases/CIS-BP_2.00/Homo_sapiens.meme	M08388_2.00	ZNF770	YCYCRGCCTCC	11	12321	2.6e-015	CENTRIMO			http://cisbp.ccbr.utoronto.ca/TFreport.php?versionNumber=2.00&searchTF=T095376_2.00
65	db/motif_databases/CIS-BP_2.00/Homo_sapiens.meme	M07610_2.00	PRDM9	SYTBYTDYBBCCYCCSTNVCCNCC	24	10892	2.9e-015	CENTRIMO			http://cisbp.ccbr.utoronto.ca/TFreport.php?versionNumber=2.00&searchTF=T095025_2.00
66	db/motif_databases/CIS-BP_2.00/Homo_sapiens.meme	M07676_2.00	ZNF267	CCKCYSCACMKGCCBBCRGSN	21	10653	3.5e-015	CENTRIMO			http://cisbp.ccbr.utoronto.ca/TFreport.php?versionNumber=2.00&searchTF=T095239_2.00
67	db/motif_databases/CIS-BP_2.00/Homo_sapiens.meme	M04471_2.00	ZIC5	NGACCCCCCGCTGHGM	16	7345	5.5e-015	CENTRIMO			http://cisbp.ccbr.utoronto.ca/TFreport.php?versionNumber=2.00&searchTF=T094941_2.00
68	db/motif_databases/CIS-BP_2.00/Homo_sapiens.meme	M08246_2.00	KLF10	GCCMCRCCCH	10	11594	8.5e-015	CENTRIMO			http://cisbp.ccbr.utoronto.ca/TFreport.php?versionNumber=2.00&searchTF=T094987_2.00
69	db/motif_databases/CIS-BP_2.00/Homo_sapiens.meme	M06465_2.00	PLAG1	CCCCCTWGGGCCCC	14	8305	1.2e-014	CENTRIMO			http://cisbp.ccbr.utoronto.ca/TFreport.php?versionNumber=2.00&searchTF=T095205_2.00
70	db/motif_databases/CIS-BP_2.00/Homo_sapiens.meme	M07621_2.00	ZNF30	CAGCCGCCCCGTCCG	15	4968	1.3e-014	CENTRIMO			http://cisbp.ccbr.utoronto.ca/TFreport.php?versionNumber=2.00&searchTF=T095069_2.00
71	db/motif_databases/CIS-BP_2.00/Homo_sapiens.meme	M04449_2.00	GLIS2	ACCCCCCRCRWHGC	14	9234	1.6e-014	CENTRIMO			http://cisbp.ccbr.utoronto.ca/TFreport.php?versionNumber=2.00&searchTF=T094898_2.00
72	db/motif_databases/CIS-BP_2.00/Homo_sapiens.meme	M07595_2.00	RBAK	GSYYBYTYCTYYCSC	15	13102	1.6e-014	CENTRIMO			http://cisbp.ccbr.utoronto.ca/TFreport.php?versionNumber=2.00&searchTF=T094959_2.00
73	db/motif_databases/CIS-BP_2.00/Homo_sapiens.meme	M08302_2.00	EGR2	CGCCCMCDC	9	10998	1.8e-014	CENTRIMO			http://cisbp.ccbr.utoronto.ca/TFreport.php?versionNumber=2.00&searchTF=T094882_2.00
74	db/motif_databases/CIS-BP_2.00/Homo_sapiens.meme	M08260_2.00	ZNF467	YCYCYCYCCCYBCCCCTCCCC	21	11193	1.9e-014	CENTRIMO			http://cisbp.ccbr.utoronto.ca/TFreport.php?versionNumber=2.00&searchTF=T095200_2.00
75	db/motif_databases/CIS-BP_2.00/Homo_sapiens.meme	M07759_2.00	ZNF611	GGAGCGCCBSNGCCSGSC	18	9013	4.0e-014	CENTRIMO			http://cisbp.ccbr.utoronto.ca/TFreport.php?versionNumber=2.00&searchTF=T095425_2.00
76	db/motif_databases/CIS-BP_2.00/Homo_sapiens.meme	M07642_2.00	ZNF519	CSGCBGCMGCCGCCC	15	8743	4.3e-014	CENTRIMO			http://cisbp.ccbr.utoronto.ca/TFreport.php?versionNumber=2.00&searchTF=T095140_2.00
77	db/motif_databases/CIS-BP_2.00/Homo_sapiens.meme	M01961_2.00	E2F2	WDSGCGCSHW	10	6562	5.0e-014	CENTRIMO			http://cisbp.ccbr.utoronto.ca/TFreport.php?versionNumber=2.00&searchTF=T172615_2.00
78	db/motif_databases/CIS-BP_2.00/Homo_sapiens.meme	M05827_2.00	XPA	GTGTGAGGTGB	11	12582	6.3e-014	CENTRIMO			http://cisbp.ccbr.utoronto.ca/TFreport.php?versionNumber=2.00&searchTF=T350263_2.00
79	db/motif_databases/CIS-BP_2.00/Homo_sapiens.meme	M07947_2.00	ELF1	VVVASCCGGAAGYGS	15	10717	7.5e-014	CENTRIMO			http://cisbp.ccbr.utoronto.ca/TFreport.php?versionNumber=2.00&searchTF=T176120_2.00
80	db/motif_databases/CIS-BP_2.00/Homo_sapiens.meme	M07715_2.00	ZNF100	CVGCCGCCGCCDTGG	15	8246	7.9e-014	CENTRIMO			http://cisbp.ccbr.utoronto.ca/TFreport.php?versionNumber=2.00&searchTF=T095327_2.00
81	db/motif_databases/CIS-BP_2.00/Homo_sapiens.meme	M04457_2.00	KLF16	VCCMCGCCCM	10	12276	1.6e-013	CENTRIMO			http://cisbp.ccbr.utoronto.ca/TFreport.php?versionNumber=2.00&searchTF=T094908_2.00
82	db/motif_databases/CIS-BP_2.00/Homo_sapiens.meme	M07587_2.00	ZNF304	CCCCCKCCCCRVTCSRGCCYYSNS	24	9325	2.0e-013	CENTRIMO			http://cisbp.ccbr.utoronto.ca/TFreport.php?versionNumber=2.00&searchTF=T094924_2.00
83	db/motif_databases/CIS-BP_2.00/Homo_sapiens.meme	M04800_2.00	ETV5	NRSCGGAWGYN	11	12234	7.7e-013	CENTRIMO			http://cisbp.ccbr.utoronto.ca/TFreport.php?versionNumber=2.00&searchTF=T176136_2.00
84	db/motif_databases/CIS-BP_2.00/Homo_sapiens.meme	M08373_2.00	ZNF774	NYCYCHKBCTCYTCYTCY	18	13215	8.1e-013	CENTRIMO			http://cisbp.ccbr.utoronto.ca/TFreport.php?versionNumber=2.00&searchTF=T095300_2.00
85	db/motif_databases/CIS-BP_2.00/Homo_sapiens.meme	M08310_2.00	ZNF341	GCTSTTCCYBCYBCYSCCCBS	21	12370	1.1e-012	CENTRIMO			http://cisbp.ccbr.utoronto.ca/TFreport.php?versionNumber=2.00&searchTF=T094919_2.00
86	db/motif_databases/CIS-BP_2.00/Homo_sapiens.meme	M08109_2.00	E2F5	GGGCGGGARVN	11	9754	1.9e-012	CENTRIMO			http://cisbp.ccbr.utoronto.ca/TFreport.php?versionNumber=2.00&searchTF=T172620_2.00
87	db/motif_databases/CIS-BP_2.00/Homo_sapiens.meme	M08165_2.00	SOX10	NDAACAAAGVN	11	13376	2.0e-012	CENTRIMO			http://cisbp.ccbr.utoronto.ca/TFreport.php?versionNumber=2.00&searchTF=T328059_2.00
88	db/motif_databases/CIS-BP_2.00/Homo_sapiens.meme	M07627_2.00	ZNF439	CAGTCACCYTCWGG	14	9353	2.5e-012	CENTRIMO			http://cisbp.ccbr.utoronto.ca/TFreport.php?versionNumber=2.00&searchTF=T095098_2.00
89	db/motif_databases/CIS-BP_2.00/Homo_sapiens.meme	M07563_2.00	ZNF263	CTCCTCCCY	9	12521	2.8e-012	CENTRIMO			http://cisbp.ccbr.utoronto.ca/TFreport.php?versionNumber=2.00&searchTF=T094776_2.00
90	db/motif_databases/CIS-BP_2.00/Homo_sapiens.meme	M07569_2.00	ZNF343	CGCTTCCCC	9	12511	4.2e-012	CENTRIMO			http://cisbp.ccbr.utoronto.ca/TFreport.php?versionNumber=2.00&searchTF=T094814_2.00
91	db/motif_databases/CIS-BP_2.00/Homo_sapiens.meme	M07662_2.00	HKR1	VYBVYSTCCTCCCYNGYSCMB	21	12162	5.8e-012	CENTRIMO			http://cisbp.ccbr.utoronto.ca/TFreport.php?versionNumber=2.00&searchTF=T095204_2.00
92	db/motif_databases/CIS-BP_2.00/Homo_sapiens.meme	M07616_2.00	ZNF610	VGCCGCTCC	9	8544	7.0e-012	CENTRIMO			http://cisbp.ccbr.utoronto.ca/TFreport.php?versionNumber=2.00&searchTF=T095055_2.00
93	db/motif_databases/CIS-BP_2.00/Homo_sapiens.meme	M08261_2.00	ZSCAN22	CCTCCTCCMTCWGAC	15	11364	9.6e-012	CENTRIMO			http://cisbp.ccbr.utoronto.ca/TFreport.php?versionNumber=2.00&searchTF=T095211_2.00
94	db/motif_databases/CIS-BP_2.00/Homo_sapiens.meme	M07957_2.00	ELK4	CCGGAAGYGS	10	11826	1.2e-011	CENTRIMO			http://cisbp.ccbr.utoronto.ca/TFreport.php?versionNumber=2.00&searchTF=T176131_2.00
95	db/motif_databases/CIS-BP_2.00/Homo_sapiens.meme	M08324_2.00	OSR2	VCDGCTNCTGN	11	13201	2.6e-011	CENTRIMO			http://cisbp.ccbr.utoronto.ca/TFreport.php?versionNumber=2.00&searchTF=T095029_2.00
96	db/motif_databases/CIS-BP_2.00/Homo_sapiens.meme	M00967_2.00	PHF1	NNDTCGGVNN	10	8910	2.8e-011	CENTRIMO			http://cisbp.ccbr.utoronto.ca/TFreport.php?versionNumber=2.00&searchTF=T350245_2.00
97	db/motif_databases/CIS-BP_2.00/Homo_sapiens.meme	M07698_2.00	ZNF681	YCBSCGTCCTTK	12	12259	4.4e-011	CENTRIMO			http://cisbp.ccbr.utoronto.ca/TFreport.php?versionNumber=2.00&searchTF=T095287_2.00
98	db/motif_databases/CIS-BP_2.00/Homo_sapiens.meme	M07678_2.00	ZNF529	YYNSSYHCYTCVTCCCSCTYCCCMCSC	27	7660	1.2e-010	CENTRIMO			http://cisbp.ccbr.utoronto.ca/TFreport.php?versionNumber=2.00&searchTF=T095241_2.00
99	db/motif_databases/CIS-BP_2.00/Homo_sapiens.meme	M04708_2.00	ETV1	NRCCGGAWGYN	11	12265	1.3e-010	CENTRIMO			http://cisbp.ccbr.utoronto.ca/TFreport.php?versionNumber=2.00&searchTF=T176111_2.00
100	db/motif_databases/CIS-BP_2.00/Homo_sapiens.meme	M07734_2.00	ZNF311	GVMGCHGCAGCNSCKGSYGCS	21	6528	1.8e-010	CENTRIMO			http://cisbp.ccbr.utoronto.ca/TFreport.php?versionNumber=2.00&searchTF=T095363_2.00
101	db/motif_databases/CIS-BP_2.00/Homo_sapiens.meme	M07952_2.00	GABPA	VVCCGGAAGTG	11	11104	5.8e-010	CENTRIMO			http://cisbp.ccbr.utoronto.ca/TFreport.php?versionNumber=2.00&searchTF=T176128_2.00
102	db/motif_databases/CIS-BP_2.00/Homo_sapiens.meme	M04455_2.00	KLF2	NRCCMCRCCCH	11	11952	7.8e-010	CENTRIMO			http://cisbp.ccbr.utoronto.ca/TFreport.php?versionNumber=2.00&searchTF=T094904_2.00
103	db/motif_databases/CIS-BP_2.00/Homo_sapiens.meme	M07689_2.00	ZNF383	RCCCAGGCYCCTTCCMYCTTGTKGCTC	27	8327	8.9e-010	CENTRIMO			http://cisbp.ccbr.utoronto.ca/TFreport.php?versionNumber=2.00&searchTF=T095266_2.00
104	db/motif_databases/CIS-BP_2.00/Homo_sapiens.meme	M07592_2.00	ZFP14	CVYTCCDGDGCCTCC	15	12140	1.1e-009	CENTRIMO			http://cisbp.ccbr.utoronto.ca/TFreport.php?versionNumber=2.00&searchTF=T094947_2.00
105	db/motif_databases/CIS-BP_2.00/Homo_sapiens.meme	M07718_2.00	ZNF682	VVCCCYCSMNGGCYMAGCCCC	21	10743	1.2e-009	CENTRIMO			http://cisbp.ccbr.utoronto.ca/TFreport.php?versionNumber=2.00&searchTF=T095335_2.00
106	db/motif_databases/CIS-BP_2.00/Homo_sapiens.meme	M04637_2.00	ZNF580	CCTACCCTYDCCTACCCY	18	10479	2.3e-009	CENTRIMO			http://cisbp.ccbr.utoronto.ca/TFreport.php?versionNumber=2.00&searchTF=T095424_2.00
107	db/motif_databases/CIS-BP_2.00/Homo_sapiens.meme	M07773_2.00	ZNF432	TTYCYCYCCCYYBCCBYCYCCHTYCCTCTC	30	10538	2.6e-009	CENTRIMO			http://cisbp.ccbr.utoronto.ca/TFreport.php?versionNumber=2.00&searchTF=T095474_2.00
108	db/motif_databases/CIS-BP_2.00/Homo_sapiens.meme	M07671_2.00	ZNF93	DNNNSCKGBSYTGCAGCARBSNCTGCTGCTDCCHBNNBB	39	10195	2.8e-009	CENTRIMO			http://cisbp.ccbr.utoronto.ca/TFreport.php?versionNumber=2.00&searchTF=T095223_2.00
109	STREME	5-SCTYRAGS	STREME-5	SCTYRAGS	8	4285	3.0e-009	STREME
110	db/motif_databases/CIS-BP_2.00/Homo_sapiens.meme	M01912_2.00	KMT2A	NHNCGSYNNN	10	8099	3.1e-009	CENTRIMO			http://cisbp.ccbr.utoronto.ca/TFreport.php?versionNumber=2.00&searchTF=T167982_2.00
111	db/motif_databases/CIS-BP_2.00/Homo_sapiens.meme	M08395_2.00	ZNF260	GCYBYNTHSYHYTCC	15	13260	3.4e-009	CENTRIMO			http://cisbp.ccbr.utoronto.ca/TFreport.php?versionNumber=2.00&searchTF=T095473_2.00
112	db/motif_databases/CIS-BP_2.00/Homo_sapiens.meme	M07588_2.00	ZNF132	TCCTTCCCHCYBTCC	15	11938	6.4e-009	CENTRIMO			http://cisbp.ccbr.utoronto.ca/TFreport.php?versionNumber=2.00&searchTF=T094926_2.00
113	db/motif_databases/CIS-BP_2.00/Homo_sapiens.meme	M01477_2.00	(ETV3L)_(Mus_musculus)_(DBD_1.00)	NDNMGGAWRY	10	13352	7.1e-009	CENTRIMO			http://cisbp.ccbr.utoronto.ca/TFreport.php?versionNumber=2.00&searchTF=T176137_2.00
114	db/motif_databases/CIS-BP_2.00/Homo_sapiens.meme	M07855_2.00	YY1	GBSGCCGCCATBTTG	15	9527	7.5e-009	CENTRIMO			http://cisbp.ccbr.utoronto.ca/TFreport.php?versionNumber=2.00&searchTF=T094823_2.00
115	db/motif_databases/CIS-BP_2.00/Homo_sapiens.meme	M04722_2.00	ELF2	NAMSCGGAAGTR	12	11420	8.9e-009	CENTRIMO			http://cisbp.ccbr.utoronto.ca/TFreport.php?versionNumber=2.00&searchTF=T176117_2.00
116	db/motif_databases/CIS-BP_2.00/Homo_sapiens.meme	M01919_2.00	(CXXC1)_(PBM_CONSTRUCTS)_(DBD_1.00)	NNNBCGK	7	7821	8.9e-009	CENTRIMO			http://cisbp.ccbr.utoronto.ca/TFreport.php?versionNumber=2.00&searchTF=T167985_2.00
117	db/motif_databases/CIS-BP_2.00/Homo_sapiens.meme	M04893_2.00	UBP1	RRCCGGTTYRRACCGGHY	18	10634	9.2e-009	CENTRIMO			http://cisbp.ccbr.utoronto.ca/TFreport.php?versionNumber=2.00&searchTF=T199009_2.00
118	db/motif_databases/CIS-BP_2.00/Homo_sapiens.meme	M04885_2.00	TFCP2L1	ACYRGTTYRRACYRGT	16	11814	1.2e-008	CENTRIMO			http://cisbp.ccbr.utoronto.ca/TFreport.php?versionNumber=2.00&searchTF=T199006_2.00
119	db/motif_databases/CIS-BP_2.00/Homo_sapiens.meme	M07639_2.00	ZNF417	BTGGCGCCCAAYVTGGGGCNH	21	8492	1.2e-008	CENTRIMO			http://cisbp.ccbr.utoronto.ca/TFreport.php?versionNumber=2.00&searchTF=T095130_2.00
120	db/motif_databases/CIS-BP_2.00/Homo_sapiens.meme	M07764_2.00	ZNF880	CTGCWCTCTCCCYYYCCCMHYYHNCHN	27	11638	1.2e-008	CENTRIMO			http://cisbp.ccbr.utoronto.ca/TFreport.php?versionNumber=2.00&searchTF=T095446_2.00
121	STREME	10-GGACCCC	STREME-10	10-GGACCCC	7	965	1.2e-008	STREME
122	db/motif_databases/CIS-BP_2.00/Homo_sapiens.meme	M04527_2.00	ZNF23	DCRCCCATGGCCGCGMCMV	19	5931	2.8e-008	CENTRIMO			http://cisbp.ccbr.utoronto.ca/TFreport.php?versionNumber=2.00&searchTF=T095049_2.00
123	db/motif_databases/CIS-BP_2.00/Homo_sapiens.meme	M08365_2.00	ZSCAN30	GCCWGSRGCCHBSVS	15	11409	3.0e-008	CENTRIMO			http://cisbp.ccbr.utoronto.ca/TFreport.php?versionNumber=2.00&searchTF=T095254_2.00
124	STREME	17-GCAATGGCAGRYGCC	STREME-17	17-GCAATGGCAGRYGCC	15	138	3.6e-008	STREME	db/motif_databases/CIS-BP_2.00/Homo_sapiens.meme	M04589_2.00 (ZNF771)	http://cisbp.ccbr.utoronto.ca/TFreport.php?versionNumber=2.00&searchTF=T095184_2.00
125	db/motif_databases/CIS-BP_2.00/Homo_sapiens.meme	M07677_2.00	ZNF566	SCCCGCCTCCYKTBCCGCYNB	21	9836	3.8e-008	CENTRIMO			http://cisbp.ccbr.utoronto.ca/TFreport.php?versionNumber=2.00&searchTF=T095240_2.00
126	db/motif_databases/CIS-BP_2.00/Homo_sapiens.meme	M08359_2.00	ZNF329	CTGGATCMAGCCVTDCCTGAA	21	9061	4.1e-008	CENTRIMO			http://cisbp.ccbr.utoronto.ca/TFreport.php?versionNumber=2.00&searchTF=T095207_2.00
127	db/motif_databases/CIS-BP_2.00/Homo_sapiens.meme	M07649_2.00	ZNF619	CSCBCCCCYCCCBCAGGAATKCS	23	6173	4.1e-008	CENTRIMO			http://cisbp.ccbr.utoronto.ca/TFreport.php?versionNumber=2.00&searchTF=T095160_2.00
128	db/motif_databases/CIS-BP_2.00/Homo_sapiens.meme	M04730_2.00	ELK3	NRCCGGAAGTD	11	9866	4.2e-008	CENTRIMO			http://cisbp.ccbr.utoronto.ca/TFreport.php?versionNumber=2.00&searchTF=T176118_2.00
129	db/motif_databases/CIS-BP_2.00/Homo_sapiens.meme	M06446_2.00	(SMAD9)_(Drosophila_melanogaster)_(DBD_0.91)	GCGHCGSCVG	10	9848	4.4e-008	CENTRIMO			http://cisbp.ccbr.utoronto.ca/TFreport.php?versionNumber=2.00&searchTF=T324624_2.00
130	db/motif_databases/CIS-BP_2.00/Homo_sapiens.meme	M07581_2.00	ZNF484	BYSCYTGTKCYBCWBTCCYYB	21	12810	7.0e-008	CENTRIMO			http://cisbp.ccbr.utoronto.ca/TFreport.php?versionNumber=2.00&searchTF=T094901_2.00
131	db/motif_databases/CIS-BP_2.00/Homo_sapiens.meme	M08318_2.00	ZNF394	BCHBCYCCAGCTACTCCTYY	20	11398	7.3e-008	CENTRIMO			http://cisbp.ccbr.utoronto.ca/TFreport.php?versionNumber=2.00&searchTF=T095007_2.00
132	db/motif_databases/CIS-BP_2.00/Homo_sapiens.meme	M07942_2.00	E2F4	GGCGGGAARWTBVRR	15	10526	8.3e-008	CENTRIMO			http://cisbp.ccbr.utoronto.ca/TFreport.php?versionNumber=2.00&searchTF=T172625_2.00
133	db/motif_databases/CIS-BP_2.00/Homo_sapiens.meme	M08252_2.00	ZNF415	CHGGCTCCAKCDYCB	15	12507	1.1e-007	CENTRIMO			http://cisbp.ccbr.utoronto.ca/TFreport.php?versionNumber=2.00&searchTF=T095095_2.00
134	db/motif_databases/CIS-BP_2.00/Homo_sapiens.meme	M07619_2.00	ZNF283	VGSCCVGSCCASAYCAGCCNRSCC	24	9590	1.4e-007	CENTRIMO			http://cisbp.ccbr.utoronto.ca/TFreport.php?versionNumber=2.00&searchTF=T095060_2.00
135	STREME	4-AGGAAG	STREME-4	AGGAAG	6	1575	2.2e-007	STREME	db/motif_databases/CIS-BP_2.00/Homo_sapiens.meme	M08111_2.00 (FLI1)	http://cisbp.ccbr.utoronto.ca/TFreport.php?versionNumber=2.00&searchTF=T176127_2.00
136	db/motif_databases/CIS-BP_2.00/Homo_sapiens.meme	M08387_2.00	ZBTB14	SCGCGCSCC	9	3362	2.7e-007	CENTRIMO			http://cisbp.ccbr.utoronto.ca/TFreport.php?versionNumber=2.00&searchTF=T095372_2.00
137	db/motif_databases/CIS-BP_2.00/Homo_sapiens.meme	M07691_2.00	ZNF548	CCTGCHGSCRCCBYGVYCYBG	21	10552	8.1e-007	CENTRIMO			http://cisbp.ccbr.utoronto.ca/TFreport.php?versionNumber=2.00&searchTF=T095270_2.00
138	db/motif_databases/CIS-BP_2.00/Homo_sapiens.meme	M07575_2.00	ZNF430	YYTMCARGGHGGCYDGCH	18	12050	9.0e-007	CENTRIMO			http://cisbp.ccbr.utoronto.ca/TFreport.php?versionNumber=2.00&searchTF=T094866_2.00
139	db/motif_databases/CIS-BP_2.00/Homo_sapiens.meme	M07771_2.00	ZNF674	BYBTGGYGCYCC	12	11704	9.3e-007	CENTRIMO			http://cisbp.ccbr.utoronto.ca/TFreport.php?versionNumber=2.00&searchTF=T095470_2.00
140	db/motif_databases/CIS-BP_2.00/Homo_sapiens.meme	M00142_2.00	(ZNF691)_(Mus_musculus)_(DBD_0.97)	GTRCTCMY	8	13039	1.1e-006	CENTRIMO			http://cisbp.ccbr.utoronto.ca/TFreport.php?versionNumber=2.00&searchTF=T095023_2.00
141	db/motif_databases/CIS-BP_2.00/Homo_sapiens.meme	M07731_2.00	ZNF44	NTTCYCHRCAGCARBANCNNNSVSBNCBNN	30	10557	1.2e-006	CENTRIMO			http://cisbp.ccbr.utoronto.ca/TFreport.php?versionNumber=2.00&searchTF=T095359_2.00
142	db/motif_databases/CIS-BP_2.00/Homo_sapiens.meme	M07601_2.00	ZNF776	CAGATGCCRGCRYYRTGCTTC	21	8047	1.4e-006	CENTRIMO			http://cisbp.ccbr.utoronto.ca/TFreport.php?versionNumber=2.00&searchTF=T094975_2.00
143	db/motif_databases/CIS-BP_2.00/Homo_sapiens.meme	M07774_2.00	ZNF10	CCCTACCTC	9	11412	2.2e-006	CENTRIMO			http://cisbp.ccbr.utoronto.ca/TFreport.php?versionNumber=2.00&searchTF=T095475_2.00
144	STREME	2-GTAAACAAAGCAGCC	STREME-2	GTAAACAAAGCAGCC	15	745	2.6e-006	STREME	db/motif_databases/CIS-BP_2.00/Homo_sapiens.meme	M01227_2.00 (FOXN3)	http://cisbp.ccbr.utoronto.ca/TFreport.php?versionNumber=2.00&searchTF=T185760_2.00
145	db/motif_databases/CIS-BP_2.00/Homo_sapiens.meme	M07939_2.00	E2F6	NRGGCGGGARV	11	11874	3.0e-006	CENTRIMO			http://cisbp.ccbr.utoronto.ca/TFreport.php?versionNumber=2.00&searchTF=T172622_2.00
146	db/motif_databases/CIS-BP_2.00/Homo_sapiens.meme	M01913_2.00	DNMT1	NNNNKCGGNN	10	9076	3.1e-006	CENTRIMO			http://cisbp.ccbr.utoronto.ca/TFreport.php?versionNumber=2.00&searchTF=T167983_2.00
147	db/motif_databases/CIS-BP_2.00/Homo_sapiens.meme	M04661_2.00	YBX1	GRTGGWACR	9	12981	3.6e-006	CENTRIMO			http://cisbp.ccbr.utoronto.ca/TFreport.php?versionNumber=2.00&searchTF=T164567_2.00
148	db/motif_databases/CIS-BP_2.00/Homo_sapiens.meme	M08108_2.00	TFDP1	VSGCGGGAAVN	11	10665	4.2e-006	CENTRIMO			http://cisbp.ccbr.utoronto.ca/TFreport.php?versionNumber=2.00&searchTF=T172624_2.00
149	db/motif_databases/CIS-BP_2.00/Homo_sapiens.meme	M08208_2.00	SIX5	GARTTGTAGT	10	9784	4.5e-006	CENTRIMO			http://cisbp.ccbr.utoronto.ca/TFreport.php?versionNumber=2.00&searchTF=T209913_2.00
150	db/motif_databases/CIS-BP_2.00/Homo_sapiens.meme	M04551_2.00	KLF17	MMCCACGCACCCMTY	15	9590	4.7e-006	CENTRIMO			http://cisbp.ccbr.utoronto.ca/TFreport.php?versionNumber=2.00&searchTF=T095111_2.00
151	db/motif_databases/CIS-BP_2.00/Homo_sapiens.meme	M07932_2.00	SP2	KSCTAGAGMGGCCSS	15	9740	4.9e-006	CENTRIMO			http://cisbp.ccbr.utoronto.ca/TFreport.php?versionNumber=2.00&searchTF=T095047_2.00
152	db/motif_databases/CIS-BP_2.00/Homo_sapiens.meme	M08233_2.00	ZIC2	CYCCTGCTGDG	11	12896	5.4e-006	CENTRIMO			http://cisbp.ccbr.utoronto.ca/TFreport.php?versionNumber=2.00&searchTF=T094786_2.00
153	db/motif_databases/CIS-BP_2.00/Homo_sapiens.meme	M08055_2.00	ASCL1	VVAGCAGCTGSNN	13	11854	5.9e-006	CENTRIMO			http://cisbp.ccbr.utoronto.ca/TFreport.php?versionNumber=2.00&searchTF=T034291_2.00
154	STREME	7-CTAAGCAAGCCT	STREME-7	CTAAGCAAGCCT	12	392	6.9e-006	STREME
155	db/motif_databases/CIS-BP_2.00/Homo_sapiens.meme	M00111_2.00	(TFAP2D)_(Mus_musculus)_(DBD_0.80)	HGCCBBVGGS	10	12555	7.6e-006	CENTRIMO			http://cisbp.ccbr.utoronto.ca/TFreport.php?versionNumber=2.00&searchTF=T010821_2.00
156	db/motif_databases/CIS-BP_2.00/Homo_sapiens.meme	M07673_2.00	ZNF479	NNNRTCCCCMRRGTCATC	18	9968	1.1e-005	CENTRIMO			http://cisbp.ccbr.utoronto.ca/TFreport.php?versionNumber=2.00&searchTF=T095228_2.00
157	db/motif_databases/CIS-BP_2.00/Homo_sapiens.meme	M07756_2.00	ZFP57	GCGGCA	6	11569	1.2e-005	CENTRIMO			http://cisbp.ccbr.utoronto.ca/TFreport.php?versionNumber=2.00&searchTF=T095416_2.00
158	db/motif_databases/CIS-BP_2.00/Homo_sapiens.meme	M08239_2.00	ZNF574	SGGCCKCTCTAGSMNBSBNS	20	11223	1.2e-005	CENTRIMO			http://cisbp.ccbr.utoronto.ca/TFreport.php?versionNumber=2.00&searchTF=T094842_2.00
159	db/motif_databases/CIS-BP_2.00/Homo_sapiens.meme	M08364_2.00	ZBTB6	SYGGCTCCAGCRYCB	15	12207	1.3e-005	CENTRIMO			http://cisbp.ccbr.utoronto.ca/TFreport.php?versionNumber=2.00&searchTF=T095243_2.00
160	STREME	11-GGAGCCTACA	STREME-11	11-GGAGCCTACA	10	225	2.7e-005	STREME
161	db/motif_databases/CIS-BP_2.00/Homo_sapiens.meme	M07716_2.00	ZNF398	CTSYYTCCCTCCCT	14	12005	3.2e-005	CENTRIMO			http://cisbp.ccbr.utoronto.ca/TFreport.php?versionNumber=2.00&searchTF=T095328_2.00
162	db/motif_databases/CIS-BP_2.00/Homo_sapiens.meme	M07668_2.00	ZNF530	BBCYGSCCCTBKCCYTKC	18	10753	3.2e-005	CENTRIMO			http://cisbp.ccbr.utoronto.ca/TFreport.php?versionNumber=2.00&searchTF=T095219_2.00
163	db/motif_databases/CIS-BP_2.00/Homo_sapiens.meme	M07611_2.00	ZNF12	BNYTYSTYNCWGCAGCDS	18	12184	4.5e-005	CENTRIMO			http://cisbp.ccbr.utoronto.ca/TFreport.php?versionNumber=2.00&searchTF=T095026_2.00
164	db/motif_databases/CIS-BP_2.00/Homo_sapiens.meme	M07675_2.00	ZNF74	AACAAYRCTGCARTGAACATC	21	1883	5.2e-005	CENTRIMO			http://cisbp.ccbr.utoronto.ca/TFreport.php?versionNumber=2.00&searchTF=T095231_2.00
165	STREME	3-GAAGCTCGA	STREME-3	GAAGCTCGA	9	389	7.4e-005	STREME	db/motif_databases/CIS-BP_2.00/Homo_sapiens.meme	M07647_2.00 (ZNF135)	http://cisbp.ccbr.utoronto.ca/TFreport.php?versionNumber=2.00&searchTF=T095148_2.00
166	db/motif_databases/CIS-BP_2.00/Homo_sapiens.meme	M07579_2.00	ZNF45	CAKCTCCAGGD	11	11742	7.6e-005	CENTRIMO			http://cisbp.ccbr.utoronto.ca/TFreport.php?versionNumber=2.00&searchTF=T094888_2.00
167	db/motif_databases/CIS-BP_2.00/Homo_sapiens.meme	M04400_2.00	KLF6	NRCCACGCCCH	11	11572	9.0e-005	CENTRIMO			http://cisbp.ccbr.utoronto.ca/TFreport.php?versionNumber=2.00&searchTF=T094796_2.00
168	db/motif_databases/CIS-BP_2.00/Homo_sapiens.meme	M07723_2.00	ZNF860	SBBYTGCTCCCTGCY	15	12257	1.3e-004	CENTRIMO			http://cisbp.ccbr.utoronto.ca/TFreport.php?versionNumber=2.00&searchTF=T095346_2.00
169	db/motif_databases/CIS-BP_2.00/Homo_sapiens.meme	M04050_2.00	TFAP2E	HGCCYSRGGCD	11	9763	2.0e-004	CENTRIMO			http://cisbp.ccbr.utoronto.ca/TFreport.php?versionNumber=2.00&searchTF=T010823_2.00
170	db/motif_databases/CIS-BP_2.00/Homo_sapiens.meme	M05753_2.00	SOX30	NAACAATG	8	13236	3.0e-004	CENTRIMO			http://cisbp.ccbr.utoronto.ca/TFreport.php?versionNumber=2.00&searchTF=T328055_2.00
171	db/motif_databases/CIS-BP_2.00/Homo_sapiens.meme	M07657_2.00	ZNF816	NCCYBGCATGTCCCCMYYHYT	21	10387	3.4e-004	CENTRIMO			http://cisbp.ccbr.utoronto.ca/TFreport.php?versionNumber=2.00&searchTF=T095187_2.00
172	db/motif_databases/CIS-BP_2.00/Homo_sapiens.meme	M08166_2.00	SOX13	DVACAATGGNN	11	13195	3.4e-004	CENTRIMO			http://cisbp.ccbr.utoronto.ca/TFreport.php?versionNumber=2.00&searchTF=T328071_2.00
173	db/motif_databases/CIS-BP_2.00/Homo_sapiens.meme	M07574_2.00	ZNF684	CWCCCCTTK	9	12706	3.7e-004	CENTRIMO			http://cisbp.ccbr.utoronto.ca/TFreport.php?versionNumber=2.00&searchTF=T094862_2.00
174	db/motif_databases/CIS-BP_2.00/Homo_sapiens.meme	M04421_2.00	PRDM4	YRRCHGTTTCAAGGCYCCCC	20	4230	3.7e-004	CENTRIMO			http://cisbp.ccbr.utoronto.ca/TFreport.php?versionNumber=2.00&searchTF=T094850_2.00
175	db/motif_databases/CIS-BP_2.00/Homo_sapiens.meme	M04473_2.00	ZNF787	RATGCACNNNNVVTGCCTCR	20	8283	4.0e-004	CENTRIMO			http://cisbp.ccbr.utoronto.ca/TFreport.php?versionNumber=2.00&searchTF=T094948_2.00
176	db/motif_databases/CIS-BP_2.00/Homo_sapiens.meme	M07607_2.00	ZNF333	GGCTCCACV	9	12798	4.1e-004	CENTRIMO			http://cisbp.ccbr.utoronto.ca/TFreport.php?versionNumber=2.00&searchTF=T095008_2.00
177	db/motif_databases/CIS-BP_2.00/Homo_sapiens.meme	M04791_2.00	FEV	NACCGGAAGTV	11	10662	4.1e-004	CENTRIMO			http://cisbp.ccbr.utoronto.ca/TFreport.php?versionNumber=2.00&searchTF=T176133_2.00
178	db/motif_databases/CIS-BP_2.00/Homo_sapiens.meme	M07757_2.00	ZNF783	CSGCGKCC	8	6898	5.0e-004	CENTRIMO			http://cisbp.ccbr.utoronto.ca/TFreport.php?versionNumber=2.00&searchTF=T095419_2.00
179	db/motif_databases/CIS-BP_2.00/Homo_sapiens.meme	M04531_2.00	ZNF597	VGCCGCCATYTTGN	14	7910	5.3e-004	CENTRIMO			http://cisbp.ccbr.utoronto.ca/TFreport.php?versionNumber=2.00&searchTF=T095067_2.00
180	db/motif_databases/CIS-BP_2.00/Homo_sapiens.meme	M08342_2.00	ZNF596	KCTCKGBCTCYYYCY	15	11697	6.0e-004	CENTRIMO			http://cisbp.ccbr.utoronto.ca/TFreport.php?versionNumber=2.00&searchTF=T095120_2.00
181	db/motif_databases/CIS-BP_2.00/Homo_sapiens.meme	M04491_2.00	ZIC3	VGACCCCCCGCTGTGM	16	3818	6.2e-004	CENTRIMO			http://cisbp.ccbr.utoronto.ca/TFreport.php?versionNumber=2.00&searchTF=T094989_2.00
182	db/motif_databases/CIS-BP_2.00/Homo_sapiens.meme	M08100_2.00	(ZFX)_(Mus_musculus)_(DBD_0.99)	SSSGSCBVGGCCTS	14	10845	7.1e-004	CENTRIMO			http://cisbp.ccbr.utoronto.ca/TFreport.php?versionNumber=2.00&searchTF=T094775_2.00
183	db/motif_databases/CIS-BP_2.00/Homo_sapiens.meme	M07638_2.00	ZNF483	TGCAGCTCYCTSHSN	15	10436	9.3e-004	CENTRIMO			http://cisbp.ccbr.utoronto.ca/TFreport.php?versionNumber=2.00&searchTF=T095126_2.00
184	db/motif_databases/CIS-BP_2.00/Homo_sapiens.meme	M07645_2.00	ZNF169	CTCCYT	6	13423	1.2e-003	CENTRIMO			http://cisbp.ccbr.utoronto.ca/TFreport.php?versionNumber=2.00&searchTF=T095143_2.00
185	db/motif_databases/CIS-BP_2.00/Homo_sapiens.meme	M07805_2.00	TCF12	VSAGCAGSTGB	11	12550	1.3e-003	CENTRIMO			http://cisbp.ccbr.utoronto.ca/TFreport.php?versionNumber=2.00&searchTF=T034292_2.00
186	db/motif_databases/CIS-BP_2.00/Homo_sapiens.meme	M08177_2.00	NRF1	GCGCVTGCGCR	11	6590	1.7e-003	CENTRIMO			http://cisbp.ccbr.utoronto.ca/TFreport.php?versionNumber=2.00&searchTF=T350239_2.00
187	db/motif_databases/CIS-BP_2.00/Homo_sapiens.meme	M07567_2.00	ZNF671	YYVHTCCAMTCH	12	12664	1.9e-003	CENTRIMO			http://cisbp.ccbr.utoronto.ca/TFreport.php?versionNumber=2.00&searchTF=T094805_2.00
188	db/motif_databases/CIS-BP_2.00/Homo_sapiens.meme	M01026_2.00	SOX4	AACAAAGG	8	13241	3.4e-003	CENTRIMO			http://cisbp.ccbr.utoronto.ca/TFreport.php?versionNumber=2.00&searchTF=T328063_2.00
189	db/motif_databases/CIS-BP_2.00/Homo_sapiens.meme	M02020_2.00	GCM1	NRTRCGGGY	9	13075	4.4e-003	CENTRIMO			http://cisbp.ccbr.utoronto.ca/TFreport.php?versionNumber=2.00&searchTF=T197997_2.00
190	db/motif_databases/CIS-BP_2.00/Homo_sapiens.meme	M04402_2.00	GLI2	VGACCACCCACGWHG	15	7612	4.5e-003	CENTRIMO			http://cisbp.ccbr.utoronto.ca/TFreport.php?versionNumber=2.00&searchTF=T094799_2.00
191	db/motif_databases/CIS-BP_2.00/Homo_sapiens.meme	M07669_2.00	ZNF730	GGGMAGCYA	9	13035	4.5e-003	CENTRIMO			http://cisbp.ccbr.utoronto.ca/TFreport.php?versionNumber=2.00&searchTF=T095221_2.00
192	db/motif_databases/CIS-BP_2.00/Homo_sapiens.meme	M07694_2.00	ZNF527	TYTCTGTYKCTKGCMMCCHNN	21	12709	4.8e-003	CENTRIMO			http://cisbp.ccbr.utoronto.ca/TFreport.php?versionNumber=2.00&searchTF=T095277_2.00
193	db/motif_databases/CIS-BP_2.00/Homo_sapiens.meme	M04720_2.00	ETV2	NACCGGAARTD	11	11867	5.8e-003	CENTRIMO			http://cisbp.ccbr.utoronto.ca/TFreport.php?versionNumber=2.00&searchTF=T176115_2.00
194	db/motif_databases/CIS-BP_2.00/Homo_sapiens.meme	M02666_2.00	ZNF354C	MTCCAC	6	12990	6.2e-003	CENTRIMO			http://cisbp.ccbr.utoronto.ca/TFreport.php?versionNumber=2.00&searchTF=T095162_2.00
195	db/motif_databases/CIS-BP_2.00/Homo_sapiens.meme	M03006_2.00	ETV4	ACCGGAAGTR	10	11879	7.1e-003	CENTRIMO			http://cisbp.ccbr.utoronto.ca/TFreport.php?versionNumber=2.00&searchTF=T176135_2.00
196	STREME	14-ACAAAG	STREME-14	14-ACAAAG	6	1700	7.3e-003	STREME	db/motif_databases/CIS-BP_2.00/Homo_sapiens.meme	M08165_2.00 (SOX10)	http://cisbp.ccbr.utoronto.ca/TFreport.php?versionNumber=2.00&searchTF=T328059_2.00
197	db/motif_databases/CIS-BP_2.00/Homo_sapiens.meme	M07594_2.00	ZNF300	CAKHCYSCCWHACRCMKCMCMCMYBMCAB	29	7440	9.1e-003	CENTRIMO			http://cisbp.ccbr.utoronto.ca/TFreport.php?versionNumber=2.00&searchTF=T094958_2.00
198	db/motif_databases/CIS-BP_2.00/Homo_sapiens.meme	M07589_2.00	ZNF189	YBKCYSTTCCHB	12	12790	9.5e-003	CENTRIMO			http://cisbp.ccbr.utoronto.ca/TFreport.php?versionNumber=2.00&searchTF=T094934_2.00
199	db/motif_databases/CIS-BP_2.00/Homo_sapiens.meme	M07751_2.00	ZNF534	VGGYTCTYKCCCCYC	15	11680	9.5e-003	CENTRIMO			http://cisbp.ccbr.utoronto.ca/TFreport.php?versionNumber=2.00&searchTF=T095400_2.00
200	db/motif_databases/CIS-BP_2.00/Homo_sapiens.meme	M05896_2.00	SOX17	RAACAATRGN	10	13054	1.3e-002	CENTRIMO			http://cisbp.ccbr.utoronto.ca/TFreport.php?versionNumber=2.00&searchTF=T328074_2.00
201	db/motif_databases/CIS-BP_2.00/Homo_sapiens.meme	M02988_2.00	ELF5	ACSMGGAAGTD	11	12823	1.9e-002	CENTRIMO			http://cisbp.ccbr.utoronto.ca/TFreport.php?versionNumber=2.00&searchTF=T176125_2.00
202	db/motif_databases/CIS-BP_2.00/Homo_sapiens.meme	M07618_2.00	ZNF701	CCYTWGSTKCTC	12	12671	2.9e-002	CENTRIMO			http://cisbp.ccbr.utoronto.ca/TFreport.php?versionNumber=2.00&searchTF=T095057_2.00
# MEME-ChIP (Motif Analysis of Large Nucleotide Datasets): Version 5.5.9 released on Fri Nov 21 15:33:51 2025 -0800
# The format of this file is described at https://meme-suite.org/meme//doc/meme-chip-output-format.html
# meme-chip -oc . -time 240 -ccut 100 -fdesc description -dna -order 2 -minw 6 -maxw 15 -psp-gen -db db/motif_databases/CIS-BP_2.00/Homo_sapiens.meme -meme-mod zoops -meme-nmotifs 10 -meme-searchsize 100000 -streme-pvt 0.05 -streme-align center -streme-totallength 4000000 -centrimo-score 5.0 -centrimo-ethresh 10.0 -neg PHH_a_Hep_vs_PHH_enhancer_4col_MEME-CHIP.bed.fa Hep_a_Hep_vs_PHH_enhancer_4col…
