## Supplementary material for "Deciphering the limitations of immortalized hepatocyte cell lines for the study of liver cis-regulatory elements": Table S34

MOTIF_INDEX	MOTIF_SOURCE	MOTIF_ID	ALT_ID	CONSENSUS	WIDTH	SITES	E-VALUE	E-VALUE_SOURCE	MOST_SIMILAR_MOTIF_SOURCE	MOST_SIMILAR_MOTIF	URL
1	MEME	BATGASTCAYH	MEME-1	BATGASTCAYH	11	4719	1.2e-381	MEME	db/motif_databases/CIS-BP_2.00/Homo_sapiens.meme	M07829_2.00 (JUNB)	http://cisbp.ccbr.utoronto.ca/TFreport.php?versionNumber=2.00&searchTF=T059756_2.00
2	db/motif_databases/CIS-BP_2.00/Homo_sapiens.meme	M07826_2.00	FOS	GATGASTCAYWSN	13	10154	1.8e-243	CENTRIMO			http://cisbp.ccbr.utoronto.ca/TFreport.php?versionNumber=2.00&searchTF=T059755_2.00
3	db/motif_databases/CIS-BP_2.00/Homo_sapiens.meme	M07829_2.00	JUNB	NDRTGASTCATNYHY	15	10192	2.1e-243	CENTRIMO			http://cisbp.ccbr.utoronto.ca/TFreport.php?versionNumber=2.00&searchTF=T059756_2.00
4	db/motif_databases/CIS-BP_2.00/Homo_sapiens.meme	M07833_2.00	FOSL1	BGGTGASTCAT	11	9982	2.4e-241	CENTRIMO			http://cisbp.ccbr.utoronto.ca/TFreport.php?versionNumber=2.00&searchTF=T059759_2.00
5	db/motif_databases/CIS-BP_2.00/Homo_sapiens.meme	M07812_2.00	FOSL2	DRTGASTCATCCHB	14	10067	5.5e-232	CENTRIMO			http://cisbp.ccbr.utoronto.ca/TFreport.php?versionNumber=2.00&searchTF=T059721_2.00
6	db/motif_databases/CIS-BP_2.00/Homo_sapiens.meme	M04285_2.00	JDP2	SATGASTCATS	11	9396	1.6e-228	CENTRIMO			http://cisbp.ccbr.utoronto.ca/TFreport.php?versionNumber=2.00&searchTF=T059743_2.00
7	db/motif_databases/CIS-BP_2.00/Homo_sapiens.meme	M04008_2.00	NFE2L1	ATGACTCAY	9	9881	2.4e-228	CENTRIMO			http://cisbp.ccbr.utoronto.ca/TFreport.php?versionNumber=2.00&searchTF=T059722_2.00
8	STREME	1-NRTGASTCAYN	STREME-1	NRTGASTCAYN	11	4795	1.5e-221	STREME	db/motif_databases/CIS-BP_2.00/Homo_sapiens.meme	M07812_2.00 (FOSL2)	http://cisbp.ccbr.utoronto.ca/TFreport.php?versionNumber=2.00&searchTF=T059721_2.00
9	db/motif_databases/CIS-BP_2.00/Homo_sapiens.meme	M07814_2.00	JUND	DMTGASTCATWHYDRRANT	19	10314	2.6e-154	CENTRIMO			http://cisbp.ccbr.utoronto.ca/TFreport.php?versionNumber=2.00&searchTF=T059741_2.00
10	db/motif_databases/CIS-BP_2.00/Homo_sapiens.meme	M08065_2.00	BACH2	NVTGACTCAGCANH	14	10516	1.3e-130	CENTRIMO			http://cisbp.ccbr.utoronto.ca/TFreport.php?versionNumber=2.00&searchTF=T059730_2.00
11	db/motif_databases/CIS-BP_2.00/Homo_sapiens.meme	M07821_2.00	BATF	TGASTCATWWYRRRA	15	10704	8.3e-114	CENTRIMO			http://cisbp.ccbr.utoronto.ca/TFreport.php?versionNumber=2.00&searchTF=T059747_2.00
12	db/motif_databases/CIS-BP_2.00/Homo_sapiens.meme	M07813_2.00	NFE2	VRTGACTCAGCANWWYB	17	9223	1.1e-104	CENTRIMO			http://cisbp.ccbr.utoronto.ca/TFreport.php?versionNumber=2.00&searchTF=T059736_2.00
13	db/motif_databases/CIS-BP_2.00/Homo_sapiens.meme	M08077_2.00	(NFE2L2)_(Mus_musculus)_(DBD_0.95)	MASNATGACTCAGCA	15	10123	2.1e-098	CENTRIMO			http://cisbp.ccbr.utoronto.ca/TFreport.php?versionNumber=2.00&searchTF=T059732_2.00
14	db/motif_databases/CIS-BP_2.00/Homo_sapiens.meme	M07834_2.00	JUN	CATTCYWDNVBGRTGASKYM	20	10906	4.2e-073	CENTRIMO			http://cisbp.ccbr.utoronto.ca/TFreport.php?versionNumber=2.00&searchTF=T059760_2.00
15	STREME	12-CTGASTCAG	STREME-12	12-CTGASTCAG	9	176	3.4e-067	STREME	db/motif_databases/CIS-BP_2.00/Homo_sapiens.meme	M02854_2.00 (MAFG)	http://cisbp.ccbr.utoronto.ca/TFreport.php?versionNumber=2.00&searchTF=T059765_2.00
16	db/motif_databases/CIS-BP_2.00/Homo_sapiens.meme	M07978_2.00	IRF4	DNWSNRGAAVTGAVWSWD	18	11102	1.8e-065	CENTRIMO			http://cisbp.ccbr.utoronto.ca/TFreport.php?versionNumber=2.00&searchTF=T244081_2.00
17	STREME	7-AGWCAT	STREME-7	AGWCAT	6	1725	1.1e-052	STREME
18	db/motif_databases/CIS-BP_2.00/Homo_sapiens.meme	M08293_2.00	KLF1	SCMSRGCCMCRCCCH	15	8987	7.0e-044	CENTRIMO			http://cisbp.ccbr.utoronto.ca/TFreport.php?versionNumber=2.00&searchTF=T094840_2.00
19	db/motif_databases/CIS-BP_2.00/Homo_sapiens.meme	M08246_2.00	KLF10	GCCMCRCCCH	10	9631	9.6e-041	CENTRIMO			http://cisbp.ccbr.utoronto.ca/TFreport.php?versionNumber=2.00&searchTF=T094987_2.00
20	STREME	2-AAGGAATGY	STREME-2	AAGGAATGY	9	2163	1.3e-040	STREME	db/motif_databases/CIS-BP_2.00/Homo_sapiens.meme	M03579_2.00 (TEAD4)	http://cisbp.ccbr.utoronto.ca/TFreport.php?versionNumber=2.00&searchTF=T346531_2.00
21	db/motif_databases/CIS-BP_2.00/Homo_sapiens.meme	M04537_2.00	KLF13	NRCCACGCCCMCH	13	8842	9.9e-039	CENTRIMO			http://cisbp.ccbr.utoronto.ca/TFreport.php?versionNumber=2.00&searchTF=T095080_2.00
22	STREME	3-VAAACCACARR	STREME-3	VAAACCACARR	11	1674	1.6e-038	STREME	db/motif_databases/CIS-BP_2.00/Homo_sapiens.meme	M08163_2.00 ((RUNX1)_(Mus_musculus)_(DBD_1.00))	http://cisbp.ccbr.utoronto.ca/TFreport.php?versionNumber=2.00&searchTF=T319384_2.00
23	MEME	TGSMYTCCASCCWGK	MEME-3	TGSMYTCCASCCWGK	15	452	3.5e-035	MEME	db/motif_databases/CIS-BP_2.00/Homo_sapiens.meme	M07609_2.00 (ZNF496)	http://cisbp.ccbr.utoronto.ca/TFreport.php?versionNumber=2.00&searchTF=T095018_2.00
24	db/motif_databases/CIS-BP_2.00/Homo_sapiens.meme	M04645_2.00	SP9	RCCACGCCCMCY	12	9224	4.6e-035	CENTRIMO			http://cisbp.ccbr.utoronto.ca/TFreport.php?versionNumber=2.00&searchTF=T095444_2.00
25	db/motif_databases/CIS-BP_2.00/Homo_sapiens.meme	M08086_2.00	KLF5	GCCCCDCCCH	10	9959	1.2e-034	CENTRIMO			http://cisbp.ccbr.utoronto.ca/TFreport.php?versionNumber=2.00&searchTF=T094828_2.00
26	db/motif_databases/CIS-BP_2.00/Homo_sapiens.meme	M04040_2.00	MAFB	NNTGCTGASTCAGCANWW	18	7380	1.8e-033	CENTRIMO			http://cisbp.ccbr.utoronto.ca/TFreport.php?versionNumber=2.00&searchTF=T059767_2.00
27	db/motif_databases/CIS-BP_2.00/Homo_sapiens.meme	M04517_2.00	SP8	RCCACGCCCMCH	12	9073	6.7e-033	CENTRIMO			http://cisbp.ccbr.utoronto.ca/TFreport.php?versionNumber=2.00&searchTF=T095027_2.00
28	STREME	6-CCCCACCC	STREME-6	CCCCACCC	8	993	1.2e-032	STREME	db/motif_databases/CIS-BP_2.00/Homo_sapiens.meme	M08086_2.00 (KLF5)	http://cisbp.ccbr.utoronto.ca/TFreport.php?versionNumber=2.00&searchTF=T094828_2.00
29	db/motif_databases/CIS-BP_2.00/Homo_sapiens.meme	M04455_2.00	KLF2	NRCCMCRCCCH	11	9871	2.4e-032	CENTRIMO			http://cisbp.ccbr.utoronto.ca/TFreport.php?versionNumber=2.00&searchTF=T094904_2.00
30	STREME	8-ACCACA	STREME-8	ACCACA	6	650	5.5e-032	STREME	db/motif_databases/CIS-BP_2.00/Homo_sapiens.meme	M08163_2.00 ((RUNX1)_(Mus_musculus)_(DBD_1.00))	http://cisbp.ccbr.utoronto.ca/TFreport.php?versionNumber=2.00&searchTF=T319384_2.00
31	db/motif_databases/CIS-BP_2.00/Homo_sapiens.meme	M07840_2.00	MAFK	TGMTGASTCAGCA	13	10209	2.2e-031	CENTRIMO			http://cisbp.ccbr.utoronto.ca/TFreport.php?versionNumber=2.00&searchTF=T059766_2.00
32	db/motif_databases/CIS-BP_2.00/Homo_sapiens.meme	M04457_2.00	KLF16	VCCMCGCCCM	10	10140	8.1e-030	CENTRIMO			http://cisbp.ccbr.utoronto.ca/TFreport.php?versionNumber=2.00&searchTF=T094908_2.00
33	db/motif_databases/CIS-BP_2.00/Homo_sapiens.meme	M08287_2.00	PATZ1	CCCCDCCC	8	10064	5.3e-029	CENTRIMO			http://cisbp.ccbr.utoronto.ca/TFreport.php?versionNumber=2.00&searchTF=T094822_2.00
34	MEME	HYTGTGGTTW	MEME-4	HYTGTGGTTW	10	1195	1.6e-028	MEME	db/motif_databases/CIS-BP_2.00/Homo_sapiens.meme	M08163_2.00 ((RUNX1)_(Mus_musculus)_(DBD_1.00))	http://cisbp.ccbr.utoronto.ca/TFreport.php?versionNumber=2.00&searchTF=T319384_2.00
35	MEME	GCYCCWCCCYYCCCC	MEME-2	GCYCCWCCCYYCCCC	15	886	6.0e-028	MEME	db/motif_databases/CIS-BP_2.00/Homo_sapiens.meme	M08096_2.00 (SP1)	http://cisbp.ccbr.utoronto.ca/TFreport.php?versionNumber=2.00&searchTF=T095233_2.00
36	db/motif_databases/CIS-BP_2.00/Homo_sapiens.meme	M04467_2.00	ZNF740	CYGCCCCCCCCAC	13	7221	9.5e-028	CENTRIMO			http://cisbp.ccbr.utoronto.ca/TFreport.php?versionNumber=2.00&searchTF=T094940_2.00
37	db/motif_databases/CIS-BP_2.00/Homo_sapiens.meme	M08096_2.00	SP1	GCCCCKCCCCY	11	9582	5.3e-027	CENTRIMO			http://cisbp.ccbr.utoronto.ca/TFreport.php?versionNumber=2.00&searchTF=T095233_2.00
38	db/motif_databases/CIS-BP_2.00/Homo_sapiens.meme	M04558_2.00	SP3	NRCCACGCCCMCH	13	8205	8.0e-027	CENTRIMO			http://cisbp.ccbr.utoronto.ca/TFreport.php?versionNumber=2.00&searchTF=T095122_2.00
39	db/motif_databases/CIS-BP_2.00/Homo_sapiens.meme	M00779_2.00	(KLF8)_(Mus_musculus)_(DBD_1.00)	NMCMCRCCCN	10	10915	1.4e-026	CENTRIMO			http://cisbp.ccbr.utoronto.ca/TFreport.php?versionNumber=2.00&searchTF=T094827_2.00
40	db/motif_databases/CIS-BP_2.00/Homo_sapiens.meme	M07839_2.00	MAFF	TGCTGACTCAGCAWW	15	8829	1.5e-026	CENTRIMO			http://cisbp.ccbr.utoronto.ca/TFreport.php?versionNumber=2.00&searchTF=T059764_2.00
41	db/motif_databases/CIS-BP_2.00/Homo_sapiens.meme	M08323_2.00	KLF15	CCCCBSCYCCGCCCC	15	9040	2.0e-026	CENTRIMO			http://cisbp.ccbr.utoronto.ca/TFreport.php?versionNumber=2.00&searchTF=T095022_2.00
42	db/motif_databases/CIS-BP_2.00/Homo_sapiens.meme	M08290_2.00	MAZ	SCCCCKCCC	9	8935	2.1e-026	CENTRIMO			http://cisbp.ccbr.utoronto.ca/TFreport.php?versionNumber=2.00&searchTF=T094836_2.00
43	db/motif_databases/CIS-BP_2.00/Homo_sapiens.meme	M04400_2.00	KLF6	NRCCACGCCCH	11	9566	3.2e-025	CENTRIMO			http://cisbp.ccbr.utoronto.ca/TFreport.php?versionNumber=2.00&searchTF=T094796_2.00
44	db/motif_databases/CIS-BP_2.00/Homo_sapiens.meme	M03579_2.00	TEAD4	NWGGAATGYN	10	11036	3.4e-025	CENTRIMO			http://cisbp.ccbr.utoronto.ca/TFreport.php?versionNumber=2.00&searchTF=T346531_2.00
45	db/motif_databases/CIS-BP_2.00/Homo_sapiens.meme	M08398_2.00	KLF14	GGCCMCGCCCMCYB	14	8553	1.1e-024	CENTRIMO			http://cisbp.ccbr.utoronto.ca/TFreport.php?versionNumber=2.00&searchTF=T095489_2.00
46	db/motif_databases/CIS-BP_2.00/Homo_sapiens.meme	M07745_2.00	ZNF480	HMCWCATTCCYH	12	11065	1.9e-024	CENTRIMO			http://cisbp.ccbr.utoronto.ca/TFreport.php?versionNumber=2.00&searchTF=T095391_2.00
47	db/motif_databases/CIS-BP_2.00/Homo_sapiens.meme	M08296_2.00	SP4	YHRGCYCCGCCCCCY	15	9132	3.6e-024	CENTRIMO			http://cisbp.ccbr.utoronto.ca/TFreport.php?versionNumber=2.00&searchTF=T094844_2.00
48	db/motif_databases/CIS-BP_2.00/Homo_sapiens.meme	M08390_2.00	ZSCAN5C	GYTTTRTTRACTCAC	15	10788	4.1e-024	CENTRIMO			http://cisbp.ccbr.utoronto.ca/TFreport.php?versionNumber=2.00&searchTF=T095413_2.00
49	db/motif_databases/CIS-BP_2.00/Homo_sapiens.meme	M00241_2.00	KLF11	MCGCCCCC	8	8403	1.3e-023	CENTRIMO			http://cisbp.ccbr.utoronto.ca/TFreport.php?versionNumber=2.00&searchTF=T095116_2.00
50	db/motif_databases/CIS-BP_2.00/Homo_sapiens.meme	M07761_2.00	ZNF90	CTGATTATTCACCCA	15	8352	1.9e-023	CENTRIMO			http://cisbp.ccbr.utoronto.ca/TFreport.php?versionNumber=2.00&searchTF=T095433_2.00
51	db/motif_databases/CIS-BP_2.00/Homo_sapiens.meme	M08299_2.00	KLF12	CCNGGCCMCGCCCCB	15	8057	2.7e-023	CENTRIMO			http://cisbp.ccbr.utoronto.ca/TFreport.php?versionNumber=2.00&searchTF=T094867_2.00
52	db/motif_databases/CIS-BP_2.00/Homo_sapiens.meme	M07754_2.00	ZNF468	CRCCCCCTCCCH	12	8301	6.4e-023	CENTRIMO			http://cisbp.ccbr.utoronto.ca/TFreport.php?versionNumber=2.00&searchTF=T095414_2.00
53	db/motif_databases/CIS-BP_2.00/Homo_sapiens.meme	M08321_2.00	ZNF281	BBCCCCTCCCCC	12	8133	9.2e-023	CENTRIMO			http://cisbp.ccbr.utoronto.ca/TFreport.php?versionNumber=2.00&searchTF=T095017_2.00
54	db/motif_databases/CIS-BP_2.00/Homo_sapiens.meme	M07615_2.00	ZNF641	ACCCCCCCA	9	7971	2.5e-022	CENTRIMO			http://cisbp.ccbr.utoronto.ca/TFreport.php?versionNumber=2.00&searchTF=T095054_2.00
55	db/motif_databases/CIS-BP_2.00/Homo_sapiens.meme	M08260_2.00	ZNF467	YCYCYCYCCCYBCCCCTCCCC	21	9167	2.6e-021	CENTRIMO			http://cisbp.ccbr.utoronto.ca/TFreport.php?versionNumber=2.00&searchTF=T095200_2.00
56	db/motif_databases/CIS-BP_2.00/Homo_sapiens.meme	M07727_2.00	ZNF460	CGCCRCCTCCCC	12	7802	6.8e-021	CENTRIMO			http://cisbp.ccbr.utoronto.ca/TFreport.php?versionNumber=2.00&searchTF=T095354_2.00
57	db/motif_databases/CIS-BP_2.00/Homo_sapiens.meme	M07614_2.00	ZNF180	CCSCASBCCCCDCCCSBCCCY	21	7241	9.0e-021	CENTRIMO			http://cisbp.ccbr.utoronto.ca/TFreport.php?versionNumber=2.00&searchTF=T095051_2.00
58	STREME	18-AGGAAT	STREME-18	18-AGGAAT	6	380	1.2e-020	STREME	db/motif_databases/CIS-BP_2.00/Homo_sapiens.meme	M02896_2.00 (BCL6B)	http://cisbp.ccbr.utoronto.ca/TFreport.php?versionNumber=2.00&searchTF=T095014_2.00
59	db/motif_databases/CIS-BP_2.00/Homo_sapiens.meme	M08298_2.00	KLF7	GGCCMCGCCCH	11	8692	2.0e-020	CENTRIMO			http://cisbp.ccbr.utoronto.ca/TFreport.php?versionNumber=2.00&searchTF=T094864_2.00
60	db/motif_databases/CIS-BP_2.00/Homo_sapiens.meme	M08088_2.00	KLF9	NSCCACACCCACH	13	9753	3.0e-020	CENTRIMO			http://cisbp.ccbr.utoronto.ca/TFreport.php?versionNumber=2.00&searchTF=T094868_2.00
61	db/motif_databases/CIS-BP_2.00/Homo_sapiens.meme	M07927_2.00	EGR1	CCSCSCYBCCGCCCMCGCVS	20	6714	4.3e-020	CENTRIMO			http://cisbp.ccbr.utoronto.ca/TFreport.php?versionNumber=2.00&searchTF=T094872_2.00
62	STREME	13-AGKATG	STREME-13	13-AGKATG	6	2149	6.1e-020	STREME	db/motif_databases/CIS-BP_2.00/Homo_sapiens.meme	M07566_2.00 (ZNF324)	http://cisbp.ccbr.utoronto.ca/TFreport.php?versionNumber=2.00&searchTF=T094804_2.00
63	db/motif_databases/CIS-BP_2.00/Homo_sapiens.meme	M02898_2.00	SP7	RMCACGCCCMCY	12	9692	8.5e-020	CENTRIMO			http://cisbp.ccbr.utoronto.ca/TFreport.php?versionNumber=2.00&searchTF=T095090_2.00
64	db/motif_databases/CIS-BP_2.00/Homo_sapiens.meme	M04529_2.00	ZNF444	NCGTCCCCCTCCCCCH	16	5324	2.7e-019	CENTRIMO			http://cisbp.ccbr.utoronto.ca/TFreport.php?versionNumber=2.00&searchTF=T095061_2.00
65	db/motif_databases/CIS-BP_2.00/Homo_sapiens.meme	M05827_2.00	XPA	GTGTGAGGTGB	11	10467	6.5e-019	CENTRIMO			http://cisbp.ccbr.utoronto.ca/TFreport.php?versionNumber=2.00&searchTF=T350263_2.00
66	STREME	10-CCTCCCCA	STREME-10	10-CCTCCCCA	8	930	2.2e-018	STREME	db/motif_databases/CIS-BP_2.00/Homo_sapiens.meme	M07615_2.00 (ZNF641)	http://cisbp.ccbr.utoronto.ca/TFreport.php?versionNumber=2.00&searchTF=T095054_2.00
67	db/motif_databases/CIS-BP_2.00/Homo_sapiens.meme	M04708_2.00	ETV1	NRCCGGAWGYN	11	10280	4.3e-017	CENTRIMO			http://cisbp.ccbr.utoronto.ca/TFreport.php?versionNumber=2.00&searchTF=T176111_2.00
68	db/motif_databases/CIS-BP_2.00/Homo_sapiens.meme	M08163_2.00	(RUNX1)_(Mus_musculus)_(DBD_1.00)	WAACCACARVV	11	11090	4.7e-017	CENTRIMO			http://cisbp.ccbr.utoronto.ca/TFreport.php?versionNumber=2.00&searchTF=T319384_2.00
69	db/motif_databases/CIS-BP_2.00/Homo_sapiens.meme	M02920_2.00	ZBTB7C	RCGACCACCRAN	12	10024	8.7e-017	CENTRIMO			http://cisbp.ccbr.utoronto.ca/TFreport.php?versionNumber=2.00&searchTF=T095225_2.00
70	db/motif_databases/CIS-BP_2.00/Homo_sapiens.meme	M04800_2.00	ETV5	NRSCGGAWGYN	11	10260	8.8e-017	CENTRIMO			http://cisbp.ccbr.utoronto.ca/TFreport.php?versionNumber=2.00&searchTF=T176136_2.00
71	db/motif_databases/CIS-BP_2.00/Homo_sapiens.meme	M07652_2.00	ZNF543	SGSCCCCTCCCS	12	8245	1.7e-016	CENTRIMO			http://cisbp.ccbr.utoronto.ca/TFreport.php?versionNumber=2.00&searchTF=T095167_2.00
72	MEME	SCMACCTCAGCCTCC	MEME-5	SCMACCTCAGCCTCC	15	249	3.3e-016	MEME	db/motif_databases/CIS-BP_2.00/Homo_sapiens.meme	M07658_2.00 (ZNF571)	http://cisbp.ccbr.utoronto.ca/TFreport.php?versionNumber=2.00&searchTF=T095189_2.00
73	db/motif_databases/CIS-BP_2.00/Homo_sapiens.meme	M07594_2.00	ZNF300	CAKHCYSCCWHACRCMKCMCMCMYBMCAB	29	6304	9.9e-016	CENTRIMO			http://cisbp.ccbr.utoronto.ca/TFreport.php?versionNumber=2.00&searchTF=T094958_2.00
74	db/motif_databases/CIS-BP_2.00/Homo_sapiens.meme	M01172_2.00	VEZF1	CCCCCCMYDH	10	9032	2.0e-015	CENTRIMO			http://cisbp.ccbr.utoronto.ca/TFreport.php?versionNumber=2.00&searchTF=T094931_2.00
75	db/motif_databases/CIS-BP_2.00/Homo_sapiens.meme	M05825_2.00	TEAD1	HGGWATGYR	9	10836	5.0e-015	CENTRIMO			http://cisbp.ccbr.utoronto.ca/TFreport.php?versionNumber=2.00&searchTF=T346530_2.00
76	db/motif_databases/CIS-BP_2.00/Homo_sapiens.meme	M07587_2.00	ZNF304	CCCCCKCCCCRVTCSRGCCYYSNS	24	7393	8.0e-015	CENTRIMO			http://cisbp.ccbr.utoronto.ca/TFreport.php?versionNumber=2.00&searchTF=T094924_2.00
77	db/motif_databases/CIS-BP_2.00/Homo_sapiens.meme	M04813_2.00	FOXO3	HTCCCCACACV	11	10163	1.2e-014	CENTRIMO			http://cisbp.ccbr.utoronto.ca/TFreport.php?versionNumber=2.00&searchTF=T185767_2.00
78	db/motif_databases/CIS-BP_2.00/Homo_sapiens.meme	M01477_2.00	(ETV3L)_(Mus_musculus)_(DBD_1.00)	NDNMGGAWRY	10	11115	8.0e-014	CENTRIMO			http://cisbp.ccbr.utoronto.ca/TFreport.php?versionNumber=2.00&searchTF=T176137_2.00
79	db/motif_databases/CIS-BP_2.00/Homo_sapiens.meme	M08373_2.00	ZNF774	NYCYCHKBCTCYTCYTCY	18	10978	9.4e-014	CENTRIMO			http://cisbp.ccbr.utoronto.ca/TFreport.php?versionNumber=2.00&searchTF=T095300_2.00
80	db/motif_databases/CIS-BP_2.00/Homo_sapiens.meme	M08091_2.00	KLF4	MCACACCCTNN	11	10608	1.6e-013	CENTRIMO			http://cisbp.ccbr.utoronto.ca/TFreport.php?versionNumber=2.00&searchTF=T094932_2.00
81	db/motif_databases/CIS-BP_2.00/Homo_sapiens.meme	M04418_2.00	KLF3	GRCCRCGCCCH	11	7814	3.7e-013	CENTRIMO			http://cisbp.ccbr.utoronto.ca/TFreport.php?versionNumber=2.00&searchTF=T094848_2.00
82	db/motif_databases/CIS-BP_2.00/Homo_sapiens.meme	M02988_2.00	ELF5	ACSMGGAAGTD	11	10741	3.9e-013	CENTRIMO			http://cisbp.ccbr.utoronto.ca/TFreport.php?versionNumber=2.00&searchTF=T176125_2.00
83	db/motif_databases/CIS-BP_2.00/Homo_sapiens.meme	M08302_2.00	EGR2	CGCCCMCDC	9	9086	5.7e-013	CENTRIMO			http://cisbp.ccbr.utoronto.ca/TFreport.php?versionNumber=2.00&searchTF=T094882_2.00
84	db/motif_databases/CIS-BP_2.00/Homo_sapiens.meme	M07610_2.00	PRDM9	SYTBYTDYBBCCYCCSTNVCCNCC	24	8833	9.5e-013	CENTRIMO			http://cisbp.ccbr.utoronto.ca/TFreport.php?versionNumber=2.00&searchTF=T095025_2.00
85	db/motif_databases/CIS-BP_2.00/Homo_sapiens.meme	M02854_2.00	MAFG	WWWNTGCTGASTCAGCANWWW	21	7275	9.6e-013	CENTRIMO			http://cisbp.ccbr.utoronto.ca/TFreport.php?versionNumber=2.00&searchTF=T059765_2.00
86	db/motif_databases/CIS-BP_2.00/Homo_sapiens.meme	M07957_2.00	ELK4	CCGGAAGYGS	10	9926	1.3e-012	CENTRIMO			http://cisbp.ccbr.utoronto.ca/TFreport.php?versionNumber=2.00&searchTF=T176131_2.00
87	db/motif_databases/CIS-BP_2.00/Homo_sapiens.meme	M07658_2.00	ZNF571	CCGCCGCVGCCKCCS	15	6358	2.1e-012	CENTRIMO			http://cisbp.ccbr.utoronto.ca/TFreport.php?versionNumber=2.00&searchTF=T095189_2.00
88	db/motif_databases/CIS-BP_2.00/Homo_sapiens.meme	M04637_2.00	ZNF580	CCTACCCTYDCCTACCCY	18	8547	2.2e-012	CENTRIMO			http://cisbp.ccbr.utoronto.ca/TFreport.php?versionNumber=2.00&searchTF=T095424_2.00
89	db/motif_databases/CIS-BP_2.00/Homo_sapiens.meme	M04449_2.00	GLIS2	ACCCCCCRCRWHGC	14	7250	2.3e-012	CENTRIMO			http://cisbp.ccbr.utoronto.ca/TFreport.php?versionNumber=2.00&searchTF=T094898_2.00
90	db/motif_databases/CIS-BP_2.00/Homo_sapiens.meme	M08301_2.00	GTF3A	CTCCCATCC	9	9686	5.0e-012	CENTRIMO			http://cisbp.ccbr.utoronto.ca/TFreport.php?versionNumber=2.00&searchTF=T094879_2.00
91	db/motif_databases/CIS-BP_2.00/Homo_sapiens.meme	M04551_2.00	KLF17	MMCCACGCACCCMTY	15	7985	7.1e-012	CENTRIMO			http://cisbp.ccbr.utoronto.ca/TFreport.php?versionNumber=2.00&searchTF=T095111_2.00
92	db/motif_databases/CIS-BP_2.00/Homo_sapiens.meme	M04791_2.00	FEV	NACCGGAAGTN	11	9081	1.5e-011	CENTRIMO			http://cisbp.ccbr.utoronto.ca/TFreport.php?versionNumber=2.00&searchTF=T176133_2.00
93	db/motif_databases/CIS-BP_2.00/Homo_sapiens.meme	M08349_2.00	EGR3	CKCCCCCDC	9	9638	2.7e-011	CENTRIMO			http://cisbp.ccbr.utoronto.ca/TFreport.php?versionNumber=2.00&searchTF=T095176_2.00
94	db/motif_databases/CIS-BP_2.00/Homo_sapiens.meme	M07748_2.00	ZNF28	GGGCACCCCDCMNVCCCC	18	7195	1.1e-010	CENTRIMO			http://cisbp.ccbr.utoronto.ca/TFreport.php?versionNumber=2.00&searchTF=T095395_2.00
95	db/motif_databases/CIS-BP_2.00/Homo_sapiens.meme	M08175_2.00	TEAD2	BNNWGGAATGTRN	13	10919	1.5e-010	CENTRIMO			http://cisbp.ccbr.utoronto.ca/TFreport.php?versionNumber=2.00&searchTF=T346529_2.00
96	db/motif_databases/CIS-BP_2.00/Homo_sapiens.meme	M07565_2.00	ZNF506	NNKYTGGGGGCTCVYCCN	18	7625	1.6e-010	CENTRIMO			http://cisbp.ccbr.utoronto.ca/TFreport.php?versionNumber=2.00&searchTF=T094803_2.00
97	db/motif_databases/CIS-BP_2.00/Homo_sapiens.meme	M07698_2.00	ZNF681	YCBSCGTCCTTK	12	10153	2.2e-010	CENTRIMO			http://cisbp.ccbr.utoronto.ca/TFreport.php?versionNumber=2.00&searchTF=T095287_2.00
98	STREME	17-CTCAAG	STREME-17	17-CTCAAG	6	580	3.3e-010	STREME
99	db/motif_databases/CIS-BP_2.00/Homo_sapiens.meme	M07649_2.00	ZNF619	CSCBCCCCYCCCBCAGGAATKCS	23	4946	4.4e-010	CENTRIMO			http://cisbp.ccbr.utoronto.ca/TFreport.php?versionNumber=2.00&searchTF=T095160_2.00
100	db/motif_databases/CIS-BP_2.00/Homo_sapiens.meme	M07612_2.00	ZNF202	CCKCSTCC	8	6881	5.5e-010	CENTRIMO			http://cisbp.ccbr.utoronto.ca/TFreport.php?versionNumber=2.00&searchTF=T095038_2.00
101	db/motif_databases/CIS-BP_2.00/Homo_sapiens.meme	M04497_2.00	ZBTB7B	DCGACCACCN	10	7675	6.9e-010	CENTRIMO			http://cisbp.ccbr.utoronto.ca/TFreport.php?versionNumber=2.00&searchTF=T095006_2.00
102	db/motif_databases/CIS-BP_2.00/Homo_sapiens.meme	M07937_2.00	ZBTB7A	CNSVGMCCCYYSCCC	15	9007	1.9e-009	CENTRIMO			http://cisbp.ccbr.utoronto.ca/TFreport.php?versionNumber=2.00&searchTF=T095173_2.00
103	db/motif_databases/CIS-BP_2.00/Homo_sapiens.meme	M03006_2.00	ETV4	ACCGGAAGTR	10	10047	2.8e-009	CENTRIMO			http://cisbp.ccbr.utoronto.ca/TFreport.php?versionNumber=2.00&searchTF=T176135_2.00
104	db/motif_databases/CIS-BP_2.00/Homo_sapiens.meme	M08322_2.00	ZNF513	AYCATCATCAYCATC	15	5091	3.0e-009	CENTRIMO			http://cisbp.ccbr.utoronto.ca/TFreport.php?versionNumber=2.00&searchTF=T095020_2.00
105	db/motif_databases/CIS-BP_2.00/Homo_sapiens.meme	M04416_2.00	GLI3	VGACCACCCACGDHG	15	7457	4.2e-009	CENTRIMO			http://cisbp.ccbr.utoronto.ca/TFreport.php?versionNumber=2.00&searchTF=T094846_2.00
106	db/motif_databases/CIS-BP_2.00/Homo_sapiens.meme	M07773_2.00	ZNF432	TTYCYCYCCCYYBCCBYCYCCHTYCCTCTC	30	8592	6.1e-009	CENTRIMO			http://cisbp.ccbr.utoronto.ca/TFreport.php?versionNumber=2.00&searchTF=T095474_2.00
107	db/motif_databases/CIS-BP_2.00/Homo_sapiens.meme	M07569_2.00	ZNF343	CGCTTCCCC	9	10368	1.1e-008	CENTRIMO			http://cisbp.ccbr.utoronto.ca/TFreport.php?versionNumber=2.00&searchTF=T094814_2.00
108	db/motif_databases/CIS-BP_2.00/Homo_sapiens.meme	M07662_2.00	HKR1	VYBVYSTCCTCCCYNGYSCMB	21	9995	1.3e-008	CENTRIMO			http://cisbp.ccbr.utoronto.ca/TFreport.php?versionNumber=2.00&searchTF=T095204_2.00
109	db/motif_databases/CIS-BP_2.00/Homo_sapiens.meme	M07774_2.00	ZNF10	CCCTACCTC	9	9418	1.6e-008	CENTRIMO			http://cisbp.ccbr.utoronto.ca/TFreport.php?versionNumber=2.00&searchTF=T095475_2.00
110	db/motif_databases/CIS-BP_2.00/Homo_sapiens.meme	M07588_2.00	ZNF132	TCCTTCCCHCYBTCC	15	9933	2.4e-008	CENTRIMO			http://cisbp.ccbr.utoronto.ca/TFreport.php?versionNumber=2.00&searchTF=T094926_2.00
111	db/motif_databases/CIS-BP_2.00/Homo_sapiens.meme	M07717_2.00	ZNF441	RRCTCCGCCYCC	12	8014	2.9e-008	CENTRIMO			http://cisbp.ccbr.utoronto.ca/TFreport.php?versionNumber=2.00&searchTF=T095330_2.00
112	MEME	TGTTTACACTGTGAG	MEME-6	TGTTTACACTGTGAG	15	92	3.4e-008	MEME	db/motif_databases/CIS-BP_2.00/Homo_sapiens.meme	M03026_2.00 (FOXI1)	http://cisbp.ccbr.utoronto.ca/TFreport.php?versionNumber=2.00&searchTF=T185780_2.00
113	db/motif_databases/CIS-BP_2.00/Homo_sapiens.meme	M04722_2.00	ELF2	NAMSCGGAAGTR	12	9677	5.5e-008	CENTRIMO			http://cisbp.ccbr.utoronto.ca/TFreport.php?versionNumber=2.00&searchTF=T176117_2.00
114	db/motif_databases/CIS-BP_2.00/Homo_sapiens.meme	M04402_2.00	GLI2	VGACCACCCACGWHG	15	6222	6.1e-008	CENTRIMO			http://cisbp.ccbr.utoronto.ca/TFreport.php?versionNumber=2.00&searchTF=T094799_2.00
115	db/motif_databases/CIS-BP_2.00/Homo_sapiens.meme	M02880_2.00	GLIS3	CTTCGTGGGGGGTC	14	3763	7.4e-008	CENTRIMO			http://cisbp.ccbr.utoronto.ca/TFreport.php?versionNumber=2.00&searchTF=T094847_2.00
116	db/motif_databases/CIS-BP_2.00/Homo_sapiens.meme	M00130_2.00	(PLAGL1)_(Mus_musculus)_(DBD_0.88)	NKGGCCCCHN	10	10667	1.0e-007	CENTRIMO			http://cisbp.ccbr.utoronto.ca/TFreport.php?versionNumber=2.00&searchTF=T094865_2.00
117	db/motif_databases/CIS-BP_2.00/Homo_sapiens.meme	M02665_2.00	RREB1	CCCCMAAMCAMCCMCMMMCV	20	5668	1.2e-007	CENTRIMO			http://cisbp.ccbr.utoronto.ca/TFreport.php?versionNumber=2.00&searchTF=T094891_2.00
118	db/motif_databases/CIS-BP_2.00/Homo_sapiens.meme	M07678_2.00	ZNF529	YYNSSYHCYTCVTCCCSCTYCCCMCSC	27	6107	1.7e-007	CENTRIMO			http://cisbp.ccbr.utoronto.ca/TFreport.php?versionNumber=2.00&searchTF=T095241_2.00
119	db/motif_databases/CIS-BP_2.00/Homo_sapiens.meme	M04461_2.00	EGR4	HMCGCCCACGCAH	13	5121	1.7e-007	CENTRIMO			http://cisbp.ccbr.utoronto.ca/TFreport.php?versionNumber=2.00&searchTF=T094930_2.00
120	db/motif_databases/CIS-BP_2.00/Homo_sapiens.meme	M07563_2.00	ZNF263	CTCCTCCCY	9	10428	2.0e-007	CENTRIMO			http://cisbp.ccbr.utoronto.ca/TFreport.php?versionNumber=2.00&searchTF=T094776_2.00
121	db/motif_databases/CIS-BP_2.00/Homo_sapiens.meme	M08109_2.00	E2F5	GGGCGGGARVN	11	7964	2.7e-007	CENTRIMO			http://cisbp.ccbr.utoronto.ca/TFreport.php?versionNumber=2.00&searchTF=T172620_2.00
122	db/motif_databases/CIS-BP_2.00/Homo_sapiens.meme	M07592_2.00	ZFP14	CVYTCCDGDGCCTCC	15	9999	4.6e-007	CENTRIMO			http://cisbp.ccbr.utoronto.ca/TFreport.php?versionNumber=2.00&searchTF=T094947_2.00
123	db/motif_databases/CIS-BP_2.00/Homo_sapiens.meme	M07677_2.00	ZNF566	SCCCGCCTCCYKTBCCGCYNB	21	8029	7.0e-007	CENTRIMO			http://cisbp.ccbr.utoronto.ca/TFreport.php?versionNumber=2.00&searchTF=T095240_2.00
124	db/motif_databases/CIS-BP_2.00/Homo_sapiens.meme	M07938_2.00	E2F1	VRRVRGVGCGCGCRS	15	6838	8.0e-007	CENTRIMO			http://cisbp.ccbr.utoronto.ca/TFreport.php?versionNumber=2.00&searchTF=T172616_2.00
125	db/motif_databases/CIS-BP_2.00/Homo_sapiens.meme	M02678_2.00	SPIB	WSMGGAA	7	11138	8.2e-007	CENTRIMO			http://cisbp.ccbr.utoronto.ca/TFreport.php?versionNumber=2.00&searchTF=T176138_2.00
126	db/motif_databases/CIS-BP_2.00/Homo_sapiens.meme	M02643_2.00	GLI1	GACCACCCAMG	11	7978	1.5e-006	CENTRIMO			http://cisbp.ccbr.utoronto.ca/TFreport.php?versionNumber=2.00&searchTF=T094851_2.00
127	db/motif_databases/CIS-BP_2.00/Homo_sapiens.meme	M03575_2.00	TEAD3	HGGWATGYNHGGAATGY	17	8080	1.5e-006	CENTRIMO			http://cisbp.ccbr.utoronto.ca/TFreport.php?versionNumber=2.00&searchTF=T346528_2.00
128	db/motif_databases/CIS-BP_2.00/Homo_sapiens.meme	M07947_2.00	ELF1	VVVASCCGGAAGYGS	15	8894	1.8e-006	CENTRIMO			http://cisbp.ccbr.utoronto.ca/TFreport.php?versionNumber=2.00&searchTF=T176120_2.00
129	db/motif_databases/CIS-BP_2.00/Homo_sapiens.meme	M04527_2.00	ZNF23	DCRCCCATGGCCGCGMCMV	19	4625	2.2e-006	CENTRIMO			http://cisbp.ccbr.utoronto.ca/TFreport.php?versionNumber=2.00&searchTF=T095049_2.00
130	db/motif_databases/CIS-BP_2.00/Homo_sapiens.meme	M07709_2.00	ZKSCAN5	TCACCTCCY	9	10443	2.3e-006	CENTRIMO			http://cisbp.ccbr.utoronto.ca/TFreport.php?versionNumber=2.00&searchTF=T095311_2.00
131	db/motif_databases/CIS-BP_2.00/Homo_sapiens.meme	M04720_2.00	ETV2	NACCGGAARTD	11	9983	2.4e-006	CENTRIMO			http://cisbp.ccbr.utoronto.ca/TFreport.php?versionNumber=2.00&searchTF=T176115_2.00
132	db/motif_databases/CIS-BP_2.00/Homo_sapiens.meme	M08251_2.00	ZNF16	CCYTCYATGGCTCCC	15	7489	2.8e-006	CENTRIMO			http://cisbp.ccbr.utoronto.ca/TFreport.php?versionNumber=2.00&searchTF=T095092_2.00
133	db/motif_databases/CIS-BP_2.00/Homo_sapiens.meme	M08388_2.00	ZNF770	YCYCRGCCTCC	11	10095	4.1e-006	CENTRIMO			http://cisbp.ccbr.utoronto.ca/TFreport.php?versionNumber=2.00&searchTF=T095376_2.00
134	db/motif_databases/CIS-BP_2.00/Homo_sapiens.meme	M03464_2.00	RUNX3	HRACCGCAAACCGCAR	16	6643	4.3e-006	CENTRIMO			http://cisbp.ccbr.utoronto.ca/TFreport.php?versionNumber=2.00&searchTF=T319382_2.00
135	db/motif_databases/CIS-BP_2.00/Homo_sapiens.meme	M07626_2.00	ZNF282	CTCCCS	6	10956	4.3e-006	CENTRIMO			http://cisbp.ccbr.utoronto.ca/TFreport.php?versionNumber=2.00&searchTF=T095088_2.00
136	db/motif_databases/CIS-BP_2.00/Homo_sapiens.meme	M08310_2.00	ZNF341	GCTSTTCCYBCYBCYSYCCBS	21	10141	4.6e-006	CENTRIMO			http://cisbp.ccbr.utoronto.ca/TFreport.php?versionNumber=2.00&searchTF=T094919_2.00
137	db/motif_databases/CIS-BP_2.00/Homo_sapiens.meme	M08341_2.00	ZNF554	CWGRGYCABBTRGGKKRCTRN	21	9952	4.8e-006	CENTRIMO			http://cisbp.ccbr.utoronto.ca/TFreport.php?versionNumber=2.00&searchTF=T095115_2.00
138	db/motif_databases/CIS-BP_2.00/Homo_sapiens.meme	M07716_2.00	ZNF398	CTSYYTCCCTCCCT	14	9945	9.5e-006	CENTRIMO			http://cisbp.ccbr.utoronto.ca/TFreport.php?versionNumber=2.00&searchTF=T095328_2.00
139	db/motif_databases/CIS-BP_2.00/Homo_sapiens.meme	M08161_2.00	RELB	RDATTCCCCNN	11	10532	1.3e-005	CENTRIMO			http://cisbp.ccbr.utoronto.ca/TFreport.php?versionNumber=2.00&searchTF=T317171_2.00
140	db/motif_databases/CIS-BP_2.00/Homo_sapiens.meme	M08261_2.00	ZSCAN22	CCTCCTCCMTCWGAC	15	9200	1.4e-005	CENTRIMO			http://cisbp.ccbr.utoronto.ca/TFreport.php?versionNumber=2.00&searchTF=T095211_2.00
141	db/motif_databases/CIS-BP_2.00/Homo_sapiens.meme	M07642_2.00	ZNF519	CSGCBGCMGCCGCCC	15	6853	1.6e-005	CENTRIMO			http://cisbp.ccbr.utoronto.ca/TFreport.php?versionNumber=2.00&searchTF=T095140_2.00
142	db/motif_databases/CIS-BP_2.00/Homo_sapiens.meme	M08318_2.00	ZNF394	BCHBCYCCAGCTACTCCTYY	20	9355	1.7e-005	CENTRIMO			http://cisbp.ccbr.utoronto.ca/TFreport.php?versionNumber=2.00&searchTF=T095007_2.00
143	db/motif_databases/CIS-BP_2.00/Homo_sapiens.meme	M07619_2.00	ZNF283	VGSCCVGSCCASAYCAGCCNRSCC	24	7670	1.9e-005	CENTRIMO			http://cisbp.ccbr.utoronto.ca/TFreport.php?versionNumber=2.00&searchTF=T095060_2.00
144	db/motif_databases/CIS-BP_2.00/Homo_sapiens.meme	M08059_2.00	SREBF2	RTCACCCCAY	10	10068	2.7e-005	CENTRIMO			http://cisbp.ccbr.utoronto.ca/TFreport.php?versionNumber=2.00&searchTF=T034342_2.00
145	db/motif_databases/CIS-BP_2.00/Homo_sapiens.meme	M08108_2.00	TFDP1	VSGCGGGAAVN	11	8775	4.3e-005	CENTRIMO			http://cisbp.ccbr.utoronto.ca/TFreport.php?versionNumber=2.00&searchTF=T172624_2.00
146	db/motif_databases/CIS-BP_2.00/Homo_sapiens.meme	M08345_2.00	GLIS1	CNCYSYRGGRGGYC	14	9805	4.5e-005	CENTRIMO			http://cisbp.ccbr.utoronto.ca/TFreport.php?versionNumber=2.00&searchTF=T095134_2.00
147	db/motif_databases/CIS-BP_2.00/Homo_sapiens.meme	M01009_2.00	(FOXM1)_(Mus_musculus)_(DBD_1.00)	NGYATYNN	8	5134	5.5e-005	CENTRIMO			http://cisbp.ccbr.utoronto.ca/TFreport.php?versionNumber=2.00&searchTF=T185765_2.00
148	db/motif_databases/CIS-BP_2.00/Homo_sapiens.meme	M07764_2.00	ZNF880	CTGCWCTCTCCCYYYCCCMHYYHNCHN	27	9635	5.8e-005	CENTRIMO			http://cisbp.ccbr.utoronto.ca/TFreport.php?versionNumber=2.00&searchTF=T095446_2.00
149	db/motif_databases/CIS-BP_2.00/Homo_sapiens.meme	M07595_2.00	RBAK	GSYYBYTYCTYYCBC	15	10873	5.9e-005	CENTRIMO			http://cisbp.ccbr.utoronto.ca/TFreport.php?versionNumber=2.00&searchTF=T094959_2.00
150	db/motif_databases/CIS-BP_2.00/Homo_sapiens.meme	M08048_2.00	SREBF1	VTCACCCCAY	10	9801	6.6e-005	CENTRIMO			http://cisbp.ccbr.utoronto.ca/TFreport.php?versionNumber=2.00&searchTF=T034251_2.00
151	db/motif_databases/CIS-BP_2.00/Homo_sapiens.meme	M08365_2.00	ZSCAN30	GCCWGSRGCCHBSVS	15	9223	1.1e-004	CENTRIMO			http://cisbp.ccbr.utoronto.ca/TFreport.php?versionNumber=2.00&searchTF=T095254_2.00
152	db/motif_databases/CIS-BP_2.00/Homo_sapiens.meme	M02698_2.00	(CDC5L)_(Arabidopsis_thaliana)_(DBD_0.87)	SSCGCTGAGCN	11	9356	1.2e-004	CENTRIMO			http://cisbp.ccbr.utoronto.ca/TFreport.php?versionNumber=2.00&searchTF=T269575_2.00
153	STREME	4-AAGGAAG	STREME-4	AAGGAAG	7	3775	2.4e-004	STREME	db/motif_databases/CIS-BP_2.00/Homo_sapiens.meme	M08111_2.00 (FLI1)	http://cisbp.ccbr.utoronto.ca/TFreport.php?versionNumber=2.00&searchTF=T176127_2.00
154	db/motif_databases/CIS-BP_2.00/Homo_sapiens.meme	M07743_2.00	ZNF26	TGATGAC	7	10363	3.2e-004	CENTRIMO			http://cisbp.ccbr.utoronto.ca/TFreport.php?versionNumber=2.00&searchTF=T095386_2.00
155	db/motif_databases/CIS-BP_2.00/Homo_sapiens.meme	M08279_2.00	ZNF37A	YYYCYYTCC	9	11091	4.3e-004	CENTRIMO			http://cisbp.ccbr.utoronto.ca/TFreport.php?versionNumber=2.00&searchTF=T094801_2.00
156	db/motif_databases/CIS-BP_2.00/Homo_sapiens.meme	M07586_2.00	ZNF141	VVVVNVVNGGKGGGRGCGTCCCCC	24	5165	4.3e-004	CENTRIMO			http://cisbp.ccbr.utoronto.ca/TFreport.php?versionNumber=2.00&searchTF=T094922_2.00
157	db/motif_databases/CIS-BP_2.00/Homo_sapiens.meme	M04730_2.00	ELK3	NRCCGGAAGTD	11	8249	4.5e-004	CENTRIMO			http://cisbp.ccbr.utoronto.ca/TFreport.php?versionNumber=2.00&searchTF=T176118_2.00
158	db/motif_databases/CIS-BP_2.00/Homo_sapiens.meme	M08320_2.00	IKZF3	TTCCCNNSS	9	10994	4.7e-004	CENTRIMO			http://cisbp.ccbr.utoronto.ca/TFreport.php?versionNumber=2.00&searchTF=T095010_2.00
159	db/motif_databases/CIS-BP_2.00/Homo_sapiens.meme	M07718_2.00	ZNF682	VVCCCYCSMNGGCYMAGCCCC	21	8645	6.4e-004	CENTRIMO			http://cisbp.ccbr.utoronto.ca/TFreport.php?versionNumber=2.00&searchTF=T095335_2.00
160	db/motif_databases/CIS-BP_2.00/Homo_sapiens.meme	M07645_2.00	ZNF169	CTCCYT	6	11172	7.2e-004	CENTRIMO			http://cisbp.ccbr.utoronto.ca/TFreport.php?versionNumber=2.00&searchTF=T095143_2.00
161	db/motif_databases/CIS-BP_2.00/Homo_sapiens.meme	M08395_2.00	ZNF260	GCYBYNTHSYHYTCC	15	11024	8.9e-004	CENTRIMO			http://cisbp.ccbr.utoronto.ca/TFreport.php?versionNumber=2.00&searchTF=T095473_2.00
162	db/motif_databases/CIS-BP_2.00/Homo_sapiens.meme	M07729_2.00	ZNF780A	CCHRRCYRCCTGCCWRAHCCNSCB	24	9882	9.4e-004	CENTRIMO			http://cisbp.ccbr.utoronto.ca/TFreport.php?versionNumber=2.00&searchTF=T095356_2.00
163	db/motif_databases/CIS-BP_2.00/Homo_sapiens.meme	M04881_2.00	GCM2	ATGCGGGTD	9	9566	1.1e-003	CENTRIMO			http://cisbp.ccbr.utoronto.ca/TFreport.php?versionNumber=2.00&searchTF=T197996_2.00
164	db/motif_databases/CIS-BP_2.00/Homo_sapiens.meme	M07715_2.00	ZNF100	CVGCCGCCGCCDTGG	15	6255	1.9e-003	CENTRIMO			http://cisbp.ccbr.utoronto.ca/TFreport.php?versionNumber=2.00&searchTF=T095327_2.00
165	STREME	5-AAGATG	STREME-5	AAGATG	6	2615	2.1e-003	STREME	db/motif_databases/CIS-BP_2.00/Homo_sapiens.meme	M08020_2.00 (THAP1)	http://cisbp.ccbr.utoronto.ca/TFreport.php?versionNumber=2.00&searchTF=T348348_2.00
166	db/motif_databases/CIS-BP_2.00/Homo_sapiens.meme	M07939_2.00	E2F6	NRGGCGGGARV	11	9724	2.3e-003	CENTRIMO			http://cisbp.ccbr.utoronto.ca/TFreport.php?versionNumber=2.00&searchTF=T172622_2.00
167	db/motif_databases/CIS-BP_2.00/Homo_sapiens.meme	M07661_2.00	ZNF707	ACCCCACTCCTGGTM	15	8491	2.3e-003	CENTRIMO			http://cisbp.ccbr.utoronto.ca/TFreport.php?versionNumber=2.00&searchTF=T095197_2.00
168	db/motif_databases/CIS-BP_2.00/Homo_sapiens.meme	M07621_2.00	ZNF30	CAGCCGCCCCGTCCG	15	3794	2.5e-003	CENTRIMO			http://cisbp.ccbr.utoronto.ca/TFreport.php?versionNumber=2.00&searchTF=T095069_2.00
169	db/motif_databases/CIS-BP_2.00/Homo_sapiens.meme	M08253_2.00	ZNF692	VSYGGGGCCCACM	13	7303	2.6e-003	CENTRIMO			http://cisbp.ccbr.utoronto.ca/TFreport.php?versionNumber=2.00&searchTF=T095097_2.00
170	db/motif_databases/CIS-BP_2.00/Homo_sapiens.meme	M07689_2.00	ZNF383	RCCCAGGCYCCTTCCMYCTTGTKGCTC	27	6851	2.8e-003	CENTRIMO			http://cisbp.ccbr.utoronto.ca/TFreport.php?versionNumber=2.00&searchTF=T095266_2.00
171	db/motif_databases/CIS-BP_2.00/Homo_sapiens.meme	M08368_2.00	ZNF563	STCMTBDCHGGCARCTGY	18	9958	3.1e-003	CENTRIMO			http://cisbp.ccbr.utoronto.ca/TFreport.php?versionNumber=2.00&searchTF=T095272_2.00
172	db/motif_databases/CIS-BP_2.00/Homo_sapiens.meme	M07673_2.00	ZNF479	NNNRTCCCCMRRGTCATC	18	8264	3.4e-003	CENTRIMO			http://cisbp.ccbr.utoronto.ca/TFreport.php?versionNumber=2.00&searchTF=T095228_2.00
173	db/motif_databases/CIS-BP_2.00/Homo_sapiens.meme	M02968_2.00	ERF	ACCGGAAGTR	10	9181	3.6e-003	CENTRIMO			http://cisbp.ccbr.utoronto.ca/TFreport.php?versionNumber=2.00&searchTF=T176116_2.00
174	db/motif_databases/CIS-BP_2.00/Homo_sapiens.meme	M07676_2.00	ZNF267	CCKCYSCACMKGCCBBCRGSN	21	8467	3.9e-003	CENTRIMO			http://cisbp.ccbr.utoronto.ca/TFreport.php?versionNumber=2.00&searchTF=T095239_2.00
175	db/motif_databases/CIS-BP_2.00/Homo_sapiens.meme	M07695_2.00	ZNF33A	GTGBCT	6	10968	4.5e-003	CENTRIMO			http://cisbp.ccbr.utoronto.ca/TFreport.php?versionNumber=2.00&searchTF=T095278_2.00
176	db/motif_databases/CIS-BP_2.00/Homo_sapiens.meme	M08342_2.00	ZNF596	KCTCKGBCTCYYYCY	15	9614	4.9e-003	CENTRIMO			http://cisbp.ccbr.utoronto.ca/TFreport.php?versionNumber=2.00&searchTF=T095120_2.00
177	db/motif_databases/CIS-BP_2.00/Homo_sapiens.meme	M07666_2.00	ZNF662	RKCTAGCCCYBKCCTACC	18	9925	7.5e-003	CENTRIMO			http://cisbp.ccbr.utoronto.ca/TFreport.php?versionNumber=2.00&searchTF=T095215_2.00
178	db/motif_databases/CIS-BP_2.00/Homo_sapiens.meme	M03682_2.00	(SP5)_(Drosophila_melanogaster)_(DBD_0.94)	MBGCCACGCCCAGT	14	5970	7.8e-003	CENTRIMO			http://cisbp.ccbr.utoronto.ca/TFreport.php?versionNumber=2.00&searchTF=T095408_2.00
179	db/motif_databases/CIS-BP_2.00/Homo_sapiens.meme	M07637_2.00	ZNF680	NCCWHADTCTTCTYKGNCHHN	21	10629	8.3e-003	CENTRIMO			http://cisbp.ccbr.utoronto.ca/TFreport.php?versionNumber=2.00&searchTF=T095124_2.00
180	db/motif_databases/CIS-BP_2.00/Homo_sapiens.meme	M07601_2.00	ZNF776	CAGATGCCRGCRYYRTGCTTC	21	6423	1.3e-002	CENTRIMO			http://cisbp.ccbr.utoronto.ca/TFreport.php?versionNumber=2.00&searchTF=T094975_2.00
181	db/motif_databases/CIS-BP_2.00/Homo_sapiens.meme	M07751_2.00	ZNF534	VGGYTCTYKCCCCYC	15	9594	1.5e-002	CENTRIMO			http://cisbp.ccbr.utoronto.ca/TFreport.php?versionNumber=2.00&searchTF=T095400_2.00
182	db/motif_databases/CIS-BP_2.00/Homo_sapiens.meme	M06446_2.00	(SMAD9)_(Drosophila_melanogaster)_(DBD_0.91)	GCGHCGSCVG	10	7775	1.9e-002	CENTRIMO			http://cisbp.ccbr.utoronto.ca/TFreport.php?versionNumber=2.00&searchTF=T324624_2.00
183	db/motif_databases/CIS-BP_2.00/Homo_sapiens.meme	M07952_2.00	GABPA	VVCCGGAAGTG	11	9377	1.9e-002	CENTRIMO			http://cisbp.ccbr.utoronto.ca/TFreport.php?versionNumber=2.00&searchTF=T176128_2.00
184	db/motif_databases/CIS-BP_2.00/Homo_sapiens.meme	M04752_2.00	ELK1	NRCCGGAAGTR	11	7007	2.6e-002	CENTRIMO			http://cisbp.ccbr.utoronto.ca/TFreport.php?versionNumber=2.00&searchTF=T176122_2.00
185	db/motif_databases/CIS-BP_2.00/Homo_sapiens.meme	M07616_2.00	ZNF610	VGCCGCTCC	9	6457	2.7e-002	CENTRIMO			http://cisbp.ccbr.utoronto.ca/TFreport.php?versionNumber=2.00&searchTF=T095055_2.00
186	db/motif_databases/CIS-BP_2.00/Homo_sapiens.meme	M07581_2.00	ZNF484	BYSCYTGTKCYBCWBTCCYYB	21	10621	2.9e-002	CENTRIMO			http://cisbp.ccbr.utoronto.ca/TFreport.php?versionNumber=2.00&searchTF=T094901_2.00
187	STREME	11-CTCAAGCCTC	STREME-11	11-CTCAAGCCTC	10	123	3.2e-002	STREME
188	db/motif_databases/CIS-BP_2.00/Homo_sapiens.meme	M07734_2.00	ZNF311	GVMGCHGCAGCNSCKGSYGCS	21	4750	4.0e-002	CENTRIMO			http://cisbp.ccbr.utoronto.ca/TFreport.php?versionNumber=2.00&searchTF=T095363_2.00
189	db/motif_databases/CIS-BP_2.00/Homo_sapiens.meme	M07685_2.00	ZFP69B	BTTTCCAGCCAC	12	9699	4.1e-002	CENTRIMO			http://cisbp.ccbr.utoronto.ca/TFreport.php?versionNumber=2.00&searchTF=T095260_2.00
# MEME-ChIP (Motif Analysis of Large Nucleotide Datasets): Version 5.5.9 released on Fri Nov 21 15:33:51 2025 -0800
# The format of this file is described at https://meme-suite.org/meme//doc/meme-chip-output-format.html
# meme-chip -oc . -time 240 -ccut 100 -fdesc description -dna -order 2 -minw 6 -maxw 15 -psp-gen -db db/motif_databases/CIS-BP_2.00/Homo_sapiens.meme -meme-mod zoops -meme-nmotifs 10 -meme-searchsize 100000 -streme-pvt 0.05 -streme-align center -streme-totallength 4000000 -centrimo-score 5.0 -centrimo-ethresh 10.0 -neg PHH_a_ABM_vs_PHH_enhancer_4col_MEME-CHIP.bed.fa ABM_a_ABM_vs_PHH_enhancer_4col…
