## Supplementary material for "Deciphering the limitations of immortalized hepatocyte cell lines for the study of liver cis-regulatory elements": Table S35

MOTIF_INDEX	MOTIF_SOURCE	MOTIF_ID	ALT_ID	CONSENSUS	WIDTH	SITES	E-VALUE	E-VALUE_SOURCE	MOST_SIMILAR_MOTIF_SOURCE	MOST_SIMILAR_MOTIF	URL
1	STREME	1-BTGCCAA	STREME-1	BTGCCAA	7	5273	6.4e-138	STREME
2	STREME	3-RTTRWGHAAY	STREME-3	RTTRWGHAAY	10	2107	2.6e-099	STREME	db/motif_databases/CIS-BP_2.00/Homo_sapiens.meme	M08076_2.00 (CEBPA)	http://cisbp.ccbr.utoronto.ca/TFreport.php?versionNumber=2.00&searchTF=T059770_2.00
3	MEME	YYTGGCWV	MEME-1	YYTGGCWV	8	5175	2.2e-091	MEME	db/motif_databases/CIS-BP_2.00/Homo_sapiens.meme	M08164_2.00 (NFIC)	http://cisbp.ccbr.utoronto.ca/TFreport.php?versionNumber=2.00&searchTF=T324626_2.00
4	MEME	DRTKDTGCAAY	MEME-5	DRTKDTGCAAY	11	2462	1.3e-083	MEME	db/motif_databases/CIS-BP_2.00/Homo_sapiens.meme	M08076_2.00 (CEBPA)	http://cisbp.ccbr.utoronto.ca/TFreport.php?versionNumber=2.00&searchTF=T059770_2.00
5	db/motif_databases/CIS-BP_2.00/Homo_sapiens.meme	M03480_2.00	NFIA	YTGGCAHNNTGCCAA	15	7990	7.2e-071	CENTRIMO			http://cisbp.ccbr.utoronto.ca/TFreport.php?versionNumber=2.00&searchTF=T324628_2.00
6	db/motif_databases/CIS-BP_2.00/Homo_sapiens.meme	M03475_2.00	NFIX	YTGGCDNNNTGCCAA	15	10944	5.2e-070	CENTRIMO			http://cisbp.ccbr.utoronto.ca/TFreport.php?versionNumber=2.00&searchTF=T324622_2.00
7	db/motif_databases/CIS-BP_2.00/Homo_sapiens.meme	M08076_2.00	CEBPA	DRTTRTGCAAT	11	13015	2.3e-065	CENTRIMO			http://cisbp.ccbr.utoronto.ca/TFreport.php?versionNumber=2.00&searchTF=T059770_2.00
8	db/motif_databases/CIS-BP_2.00/Homo_sapiens.meme	M07830_2.00	CEBPB	NNDRTTRTGCAATM	14	12905	1.6e-058	CENTRIMO			http://cisbp.ccbr.utoronto.ca/TFreport.php?versionNumber=2.00&searchTF=T059757_2.00
9	db/motif_databases/CIS-BP_2.00/Homo_sapiens.meme	M04380_2.00	CEBPD	NRTTRCGCAAYN	12	11421	1.6e-053	CENTRIMO			http://cisbp.ccbr.utoronto.ca/TFreport.php?versionNumber=2.00&searchTF=T059769_2.00
10	db/motif_databases/CIS-BP_2.00/Homo_sapiens.meme	M04303_2.00	CEBPG	NVTTRCGCAAYN	12	12510	4.7e-052	CENTRIMO			http://cisbp.ccbr.utoronto.ca/TFreport.php?versionNumber=2.00&searchTF=T059746_2.00
11	db/motif_databases/CIS-BP_2.00/Homo_sapiens.meme	M08164_2.00	NFIC	NNCTTGGCANN	11	13035	7.4e-052	CENTRIMO			http://cisbp.ccbr.utoronto.ca/TFreport.php?versionNumber=2.00&searchTF=T324626_2.00
12	db/motif_databases/CIS-BP_2.00/Homo_sapiens.meme	M04009_2.00	CEBPE	NVTTRCGCAAYN	12	13404	1.4e-039	CENTRIMO			http://cisbp.ccbr.utoronto.ca/TFreport.php?versionNumber=2.00&searchTF=T059723_2.00
13	db/motif_databases/CIS-BP_2.00/Homo_sapiens.meme	M04034_2.00	NFIL3	RTKACGTAAY	10	12314	6.2e-037	CENTRIMO			http://cisbp.ccbr.utoronto.ca/TFreport.php?versionNumber=2.00&searchTF=T059751_2.00
14	db/motif_databases/CIS-BP_2.00/Homo_sapiens.meme	M05747_2.00	NFIB	NTTGGCNNNDTGCCARN	17	10916	1.3e-031	CENTRIMO			http://cisbp.ccbr.utoronto.ca/TFreport.php?versionNumber=2.00&searchTF=T324627_2.00
15	db/motif_databases/CIS-BP_2.00/Homo_sapiens.meme	M04013_2.00	DBP	RTKACGTAAY	10	9705	8.0e-031	CENTRIMO			http://cisbp.ccbr.utoronto.ca/TFreport.php?versionNumber=2.00&searchTF=T059726_2.00
16	db/motif_databases/CIS-BP_2.00/Homo_sapiens.meme	M04016_2.00	HLF	RTKAYGTAAB	10	12101	5.0e-027	CENTRIMO			http://cisbp.ccbr.utoronto.ca/TFreport.php?versionNumber=2.00&searchTF=T059728_2.00
17	STREME	2-AAATCA	STREME-2	AAATCA	6	7888	1.5e-024	STREME	db/motif_databases/CIS-BP_2.00/Homo_sapiens.meme	M01246_2.00 (HDX)	http://cisbp.ccbr.utoronto.ca/TFreport.php?versionNumber=2.00&searchTF=T209883_2.00
18	STREME	11-AGGAAGTG	STREME-11	11-AGGAAGTG	8	470	3.4e-024	STREME	db/motif_databases/CIS-BP_2.00/Homo_sapiens.meme	M08232_2.00 (ZNF200)	http://cisbp.ccbr.utoronto.ca/TFreport.php?versionNumber=2.00&searchTF=T094778_2.00
19	db/motif_databases/CIS-BP_2.00/Homo_sapiens.meme	M04667_2.00	ONECUT2	NYATYGATYN	10	11247	3.3e-023	CENTRIMO			http://cisbp.ccbr.utoronto.ca/TFreport.php?versionNumber=2.00&searchTF=T167059_2.00
20	db/motif_databases/CIS-BP_2.00/Homo_sapiens.meme	M02849_2.00	TEF	KRTTAYGTAAYN	12	8030	1.2e-022	CENTRIMO			http://cisbp.ccbr.utoronto.ca/TFreport.php?versionNumber=2.00&searchTF=T059752_2.00
21	MEME	AAAAMAAAAMAAAAA	MEME-3	AAAAMAAAAMAAAAA	15	265	3.8e-021	MEME	db/motif_databases/CIS-BP_2.00/Homo_sapiens.meme	M07590_2.00 (ZNF287)	http://cisbp.ccbr.utoronto.ca/TFreport.php?versionNumber=2.00&searchTF=T094944_2.00
22	STREME	5-RAASAGGAAGT	STREME-5	RAASAGGAAGT	11	2529	1.4e-020	STREME	db/motif_databases/CIS-BP_2.00/Homo_sapiens.meme	M07944_2.00 (SPI1)	http://cisbp.ccbr.utoronto.ca/TFreport.php?versionNumber=2.00&searchTF=T176113_2.00
23	db/motif_databases/CIS-BP_2.00/Homo_sapiens.meme	M04677_2.00	ONECUT3	NYATCGATYN	10	9980	7.1e-020	CENTRIMO			http://cisbp.ccbr.utoronto.ca/TFreport.php?versionNumber=2.00&searchTF=T167062_2.00
24	STREME	4-ARGTCA	STREME-4	ARGTCA	6	4805	5.5e-019	STREME	db/motif_databases/CIS-BP_2.00/Homo_sapiens.meme	M07593_2.00 (ZNF614)	http://cisbp.ccbr.utoronto.ca/TFreport.php?versionNumber=2.00&searchTF=T094950_2.00
25	db/motif_databases/CIS-BP_2.00/Homo_sapiens.meme	M03335_2.00	IRF8	HCGAAACCGAAACY	14	7909	1.4e-017	CENTRIMO			http://cisbp.ccbr.utoronto.ca/TFreport.php?versionNumber=2.00&searchTF=T244082_2.00
26	db/motif_databases/CIS-BP_2.00/Homo_sapiens.meme	M02705_2.00	RORA	AWMWAGGTCA	10	13019	2.3e-017	CENTRIMO			http://cisbp.ccbr.utoronto.ca/TFreport.php?versionNumber=2.00&searchTF=T303208_2.00
27	db/motif_databases/CIS-BP_2.00/Homo_sapiens.meme	M03649_2.00	(CREBL2)_(Drosophila_melanogaster)_(DBD_0.64)	RTKACGTMAT	10	7970	2.1e-016	CENTRIMO			http://cisbp.ccbr.utoronto.ca/TFreport.php?versionNumber=2.00&searchTF=T059729_2.00
28	db/motif_databases/CIS-BP_2.00/Homo_sapiens.meme	M04299_2.00	CREB5	NRTKACGTCAYN	12	11696	1.9e-015	CENTRIMO			http://cisbp.ccbr.utoronto.ca/TFreport.php?versionNumber=2.00&searchTF=T059745_2.00
29	STREME	21-CTTGGC	STREME-21	21-CTTGGC	6	374	2.4e-015	STREME	db/motif_databases/CIS-BP_2.00/Homo_sapiens.meme	M08164_2.00 (NFIC)	http://cisbp.ccbr.utoronto.ca/TFreport.php?versionNumber=2.00&searchTF=T324626_2.00
30	MEME	CACACACACACACAC	MEME-2	CACACACACACACAC	15	244	1.8e-013	MEME	db/motif_databases/CIS-BP_2.00/Homo_sapiens.meme	M07720_2.00 (ZNF785)	http://cisbp.ccbr.utoronto.ca/TFreport.php?versionNumber=2.00&searchTF=T095338_2.00
31	db/motif_databases/CIS-BP_2.00/Homo_sapiens.meme	M04351_2.00	MAFA	HGTCAGCANWWTH	13	12460	2.8e-013	CENTRIMO			http://cisbp.ccbr.utoronto.ca/TFreport.php?versionNumber=2.00&searchTF=T059763_2.00
32	db/motif_databases/CIS-BP_2.00/Homo_sapiens.meme	M03223_2.00	TGIF1	TGACAGCTGTCA	12	4260	1.3e-012	CENTRIMO			http://cisbp.ccbr.utoronto.ca/TFreport.php?versionNumber=2.00&searchTF=T209914_2.00
33	db/motif_databases/CIS-BP_2.00/Homo_sapiens.meme	M02872_2.00	ATF7	NKATGACGTCATHN	14	4653	1.4e-012	CENTRIMO			http://cisbp.ccbr.utoronto.ca/TFreport.php?versionNumber=2.00&searchTF=T075500_2.00
34	db/motif_databases/CIS-BP_2.00/Homo_sapiens.meme	M04250_2.00	ATF2	NRTKACGTCAYN	12	10741	1.8e-012	CENTRIMO			http://cisbp.ccbr.utoronto.ca/TFreport.php?versionNumber=2.00&searchTF=T059731_2.00
35	db/motif_databases/CIS-BP_2.00/Homo_sapiens.meme	M02733_2.00	EHF	ACCCGGAAGT	10	12246	4.0e-012	CENTRIMO			http://cisbp.ccbr.utoronto.ca/TFreport.php?versionNumber=2.00&searchTF=T176124_2.00
36	db/motif_databases/CIS-BP_2.00/Homo_sapiens.meme	M08232_2.00	ZNF200	AYTTCC	6	13917	4.9e-012	CENTRIMO			http://cisbp.ccbr.utoronto.ca/TFreport.php?versionNumber=2.00&searchTF=T094778_2.00
37	db/motif_databases/CIS-BP_2.00/Homo_sapiens.meme	M08157_2.00	NR2F2	NAAAGGTCAND	11	13369	1.4e-011	CENTRIMO			http://cisbp.ccbr.utoronto.ca/TFreport.php?versionNumber=2.00&searchTF=T303245_2.00
38	db/motif_databases/CIS-BP_2.00/Homo_sapiens.meme	M03123_2.00	TGIF2	TGACAGSTGTCA	12	7698	2.4e-011	CENTRIMO			http://cisbp.ccbr.utoronto.ca/TFreport.php?versionNumber=2.00&searchTF=T209813_2.00
39	db/motif_databases/CIS-BP_2.00/Homo_sapiens.meme	M04272_2.00	FOSB	GATGACGTCATC	12	5564	2.5e-011	CENTRIMO			http://cisbp.ccbr.utoronto.ca/TFreport.php?versionNumber=2.00&searchTF=T059738_2.00
40	MEME	CTTCCTBYYYB	MEME-4	CTTCCTBYYYB	11	1347	2.6e-011	MEME	db/motif_databases/CIS-BP_2.00/Homo_sapiens.meme	M07944_2.00 (SPI1)	http://cisbp.ccbr.utoronto.ca/TFreport.php?versionNumber=2.00&searchTF=T176113_2.00
41	db/motif_databases/CIS-BP_2.00/Homo_sapiens.meme	M08066_2.00	CREB1	NVTGACGTCABN	12	9994	3.2e-011	CENTRIMO			http://cisbp.ccbr.utoronto.ca/TFreport.php?versionNumber=2.00&searchTF=T059734_2.00
42	db/motif_databases/CIS-BP_2.00/Homo_sapiens.meme	M07821_2.00	BATF	TGASTCATWWYRRRA	15	13093	2.8e-010	CENTRIMO			http://cisbp.ccbr.utoronto.ca/TFreport.php?versionNumber=2.00&searchTF=T059747_2.00
43	db/motif_databases/CIS-BP_2.00/Homo_sapiens.meme	M07978_2.00	IRF4	DNWSNRGAAVTGAVWSWD	18	13860	6.4e-010	CENTRIMO			http://cisbp.ccbr.utoronto.ca/TFreport.php?versionNumber=2.00&searchTF=T244081_2.00
44	db/motif_databases/CIS-BP_2.00/Homo_sapiens.meme	M03171_2.00	TGIF2LX	TGACAGSTGTCA	12	6404	1.3e-009	CENTRIMO			http://cisbp.ccbr.utoronto.ca/TFreport.php?versionNumber=2.00&searchTF=T209864_2.00
45	db/motif_databases/CIS-BP_2.00/Homo_sapiens.meme	M03178_2.00	PKNOX1	TGACAGSTGTCA	12	6332	2.3e-009	CENTRIMO			http://cisbp.ccbr.utoronto.ca/TFreport.php?versionNumber=2.00&searchTF=T209869_2.00
46	db/motif_databases/CIS-BP_2.00/Homo_sapiens.meme	M07743_2.00	ZNF26	TGATGAC	7	12809	1.3e-008	CENTRIMO			http://cisbp.ccbr.utoronto.ca/TFreport.php?versionNumber=2.00&searchTF=T095386_2.00
47	db/motif_databases/CIS-BP_2.00/Homo_sapiens.meme	M03195_2.00	PKNOX2	TGACAGGTGTCA	12	6340	1.5e-008	CENTRIMO			http://cisbp.ccbr.utoronto.ca/TFreport.php?versionNumber=2.00&searchTF=T209885_2.00
48	db/motif_databases/CIS-BP_2.00/Homo_sapiens.meme	M03332_2.00	IRF5	CCGAAACCGAAACY	14	9443	3.5e-008	CENTRIMO			http://cisbp.ccbr.utoronto.ca/TFreport.php?versionNumber=2.00&searchTF=T244080_2.00
49	db/motif_databases/CIS-BP_2.00/Homo_sapiens.meme	M08013_2.00	STAT1	NYCMTTTCCHRGAARHSHCNB	21	11989	4.3e-008	CENTRIMO			http://cisbp.ccbr.utoronto.ca/TFreport.php?versionNumber=2.00&searchTF=T337444_2.00
50	db/motif_databases/CIS-BP_2.00/Homo_sapiens.meme	M07926_2.00	BCL11A	BTTTCASTTCCYCHT	15	13641	7.5e-008	CENTRIMO			http://cisbp.ccbr.utoronto.ca/TFreport.php?versionNumber=2.00&searchTF=T094871_2.00
51	db/motif_databases/CIS-BP_2.00/Homo_sapiens.meme	M04274_2.00	ATF4	GGATGACGTCATCC	14	3914	2.2e-007	CENTRIMO			http://cisbp.ccbr.utoronto.ca/TFreport.php?versionNumber=2.00&searchTF=T059739_2.00
52	db/motif_databases/CIS-BP_2.00/Homo_sapiens.meme	M07814_2.00	JUND	DMTGASTCATWHYDRRANT	19	12240	3.1e-007	CENTRIMO			http://cisbp.ccbr.utoronto.ca/TFreport.php?versionNumber=2.00&searchTF=T059741_2.00
53	STREME	23-GTTGCAASAG	STREME-23	23-GTTGCAASAG	10	110	8.9e-007	STREME	db/motif_databases/CIS-BP_2.00/Homo_sapiens.meme	M07742_2.00 (ZNF442)	http://cisbp.ccbr.utoronto.ca/TFreport.php?versionNumber=2.00&searchTF=T095384_2.00
54	db/motif_databases/CIS-BP_2.00/Homo_sapiens.meme	M03005_2.00	SPIC	HAAAAGVGGAAGTA	14	13325	9.4e-007	CENTRIMO			http://cisbp.ccbr.utoronto.ca/TFreport.php?versionNumber=2.00&searchTF=T176134_2.00
55	db/motif_databases/CIS-BP_2.00/Homo_sapiens.meme	M07822_2.00	ATF3	GGTCACGTGRS	11	9289	1.9e-006	CENTRIMO			http://cisbp.ccbr.utoronto.ca/TFreport.php?versionNumber=2.00&searchTF=T059750_2.00
56	db/motif_databases/CIS-BP_2.00/Homo_sapiens.meme	M02835_2.00	NRL	GTCAGCANWWH	11	13859	2.4e-006	CENTRIMO			http://cisbp.ccbr.utoronto.ca/TFreport.php?versionNumber=2.00&searchTF=T059740_2.00
57	db/motif_databases/CIS-BP_2.00/Homo_sapiens.meme	M02727_2.00	TFEB	RTCACGTGAY	10	8165	2.6e-006	CENTRIMO			http://cisbp.ccbr.utoronto.ca/TFreport.php?versionNumber=2.00&searchTF=T034264_2.00
58	db/motif_databases/CIS-BP_2.00/Homo_sapiens.meme	M08174_2.00	(STAT4)_(Mus_musculus)_(DBD_0.94)	YNNYTTCCYRGAAR	14	13217	3.4e-006	CENTRIMO			http://cisbp.ccbr.utoronto.ca/TFreport.php?versionNumber=2.00&searchTF=T337446_2.00
59	STREME	9-ACRYGT	STREME-9	ACRYGT	6	1521	3.9e-006	STREME	db/motif_databases/CIS-BP_2.00/Homo_sapiens.meme	M05315_2.00 (IRX5)	http://cisbp.ccbr.utoronto.ca/TFreport.php?versionNumber=2.00&searchTF=T209912_2.00
60	db/motif_databases/CIS-BP_2.00/Homo_sapiens.meme	M08184_2.00	BACH1	GTCACGTG	8	12165	5.1e-006	CENTRIMO			http://cisbp.ccbr.utoronto.ca/TFreport.php?versionNumber=2.00&searchTF=T059748_2.00
61	db/motif_databases/CIS-BP_2.00/Homo_sapiens.meme	M04229_2.00	CREM	SRTGACGTCABN	12	9394	5.2e-006	CENTRIMO			http://cisbp.ccbr.utoronto.ca/TFreport.php?versionNumber=2.00&searchTF=T059724_2.00
62	db/motif_databases/CIS-BP_2.00/Homo_sapiens.meme	M02968_2.00	ERF	ACCGGAAGTR	10	11700	6.4e-006	CENTRIMO			http://cisbp.ccbr.utoronto.ca/TFreport.php?versionNumber=2.00&searchTF=T176116_2.00
63	db/motif_databases/CIS-BP_2.00/Homo_sapiens.meme	M02973_2.00	SPDEF	AMCCGGATGTW	11	8772	7.2e-006	CENTRIMO			http://cisbp.ccbr.utoronto.ca/TFreport.php?versionNumber=2.00&searchTF=T176121_2.00
64	db/motif_databases/CIS-BP_2.00/Homo_sapiens.meme	M08015_2.00	STAT3	YATTTMCYRGAARTSABVDS	20	11970	7.2e-006	CENTRIMO			http://cisbp.ccbr.utoronto.ca/TFreport.php?versionNumber=2.00&searchTF=T337448_2.00
65	db/motif_databases/CIS-BP_2.00/Homo_sapiens.meme	M05180_2.00	HMBOX1	BTAACTAGB	9	12878	8.2e-006	CENTRIMO			http://cisbp.ccbr.utoronto.ca/TFreport.php?versionNumber=2.00&searchTF=T209858_2.00
66	STREME	18-CTGGCA	STREME-18	18-CTGGCA	6	1111	1.7e-005	STREME
67	db/motif_databases/CIS-BP_2.00/Homo_sapiens.meme	M05639_2.00	NR4A2	NAAAGGTCAH	10	13621	2.4e-005	CENTRIMO			http://cisbp.ccbr.utoronto.ca/TFreport.php?versionNumber=2.00&searchTF=T303236_2.00
68	db/motif_databases/CIS-BP_2.00/Homo_sapiens.meme	M04078_2.00	TFEC	NVCACGTGACN	11	9277	2.5e-005	CENTRIMO			http://cisbp.ccbr.utoronto.ca/TFreport.php?versionNumber=2.00&searchTF=T034258_2.00
69	db/motif_databases/CIS-BP_2.00/Homo_sapiens.meme	M04951_2.00	MEIS3	TGACASSTGTCA	12	10470	2.7e-005	CENTRIMO			http://cisbp.ccbr.utoronto.ca/TFreport.php?versionNumber=2.00&searchTF=T209783_2.00
70	db/motif_databases/CIS-BP_2.00/Homo_sapiens.meme	M04535_2.00	ZNF32	NYGTAACMYGAYACC	15	10969	6.8e-005	CENTRIMO			http://cisbp.ccbr.utoronto.ca/TFreport.php?versionNumber=2.00&searchTF=T095079_2.00
71	db/motif_databases/CIS-BP_2.00/Homo_sapiens.meme	M04887_2.00	GRHL1	RAACCGGTTY	10	9739	8.3e-005	CENTRIMO			http://cisbp.ccbr.utoronto.ca/TFreport.php?versionNumber=2.00&searchTF=T199007_2.00
72	db/motif_databases/CIS-BP_2.00/Homo_sapiens.meme	M07944_2.00	SPI1	NRAAAGAGGAASTGARAVH	19	12214	8.4e-005	CENTRIMO			http://cisbp.ccbr.utoronto.ca/TFreport.php?versionNumber=2.00&searchTF=T176113_2.00
73	db/motif_databases/CIS-BP_2.00/Homo_sapiens.meme	M01719_2.00	(ARNT)_(Mus_musculus)_(DBD_1.00)	NNGCACGTGANN	12	12460	1.0e-004	CENTRIMO			http://cisbp.ccbr.utoronto.ca/TFreport.php?versionNumber=2.00&searchTF=T034294_2.00
74	db/motif_databases/CIS-BP_2.00/Homo_sapiens.meme	M03002_2.00	ELF3	WACCCGGAAGTA	12	9269	1.1e-004	CENTRIMO			http://cisbp.ccbr.utoronto.ca/TFreport.php?versionNumber=2.00&searchTF=T176132_2.00
75	db/motif_databases/CIS-BP_2.00/Homo_sapiens.meme	M00818_2.00	(NR4A3)_(Mus_musculus)_(DBD_0.97)	AAAGGTCA	8	13825	1.3e-004	CENTRIMO			http://cisbp.ccbr.utoronto.ca/TFreport.php?versionNumber=2.00&searchTF=T303218_2.00
76	db/motif_databases/CIS-BP_2.00/Homo_sapiens.meme	M08058_2.00	MITF	NNDRGTCACGTGACYHNN	18	8133	1.6e-004	CENTRIMO			http://cisbp.ccbr.utoronto.ca/TFreport.php?versionNumber=2.00&searchTF=T034335_2.00
77	db/motif_databases/CIS-BP_2.00/Homo_sapiens.meme	M02740_2.00	MEIS2	TGACASCTGTC	11	9678	1.8e-004	CENTRIMO			http://cisbp.ccbr.utoronto.ca/TFreport.php?versionNumber=2.00&searchTF=T209842_2.00
78	STREME	16-CTTGGA	STREME-16	16-CTTGGA	6	653	1.8e-004	STREME	db/motif_databases/CIS-BP_2.00/Homo_sapiens.meme	M07770_2.00 (ZNF564)	http://cisbp.ccbr.utoronto.ca/TFreport.php?versionNumber=2.00&searchTF=T095467_2.00
79	db/motif_databases/CIS-BP_2.00/Homo_sapiens.meme	M04124_2.00	ARNTL	RTCACGTGHN	10	9736	2.1e-004	CENTRIMO			http://cisbp.ccbr.utoronto.ca/TFreport.php?versionNumber=2.00&searchTF=T034285_2.00
80	db/motif_databases/CIS-BP_2.00/Homo_sapiens.meme	M02988_2.00	ELF5	ACSMGGAAGTD	11	13401	2.5e-004	CENTRIMO			http://cisbp.ccbr.utoronto.ca/TFreport.php?versionNumber=2.00&searchTF=T176125_2.00
81	db/motif_databases/CIS-BP_2.00/Homo_sapiens.meme	M02395_2.00	NR3C2	NNRGDACAH	9	13695	2.6e-004	CENTRIMO			http://cisbp.ccbr.utoronto.ca/TFreport.php?versionNumber=2.00&searchTF=T303235_2.00
82	db/motif_databases/CIS-BP_2.00/Homo_sapiens.meme	M07725_2.00	ZNF615	AAGMACTGTACT	12	12292	3.5e-004	CENTRIMO			http://cisbp.ccbr.utoronto.ca/TFreport.php?versionNumber=2.00&searchTF=T095352_2.00
83	db/motif_databases/CIS-BP_2.00/Homo_sapiens.meme	M00345_2.00	PAX7	NSGTCACGST	10	8457	4.3e-004	CENTRIMO			http://cisbp.ccbr.utoronto.ca/TFreport.php?versionNumber=2.00&searchTF=T237340_2.00
84	db/motif_databases/CIS-BP_2.00/Homo_sapiens.meme	M07826_2.00	FOS	GATGASTCAYWSN	13	11098	4.5e-004	CENTRIMO			http://cisbp.ccbr.utoronto.ca/TFreport.php?versionNumber=2.00&searchTF=T059755_2.00
85	STREME	6-AAATTT	STREME-6	AAATTT	6	4450	5.0e-004	STREME
86	db/motif_databases/CIS-BP_2.00/Homo_sapiens.meme	M04293_2.00	CREB3L4	KRTGACGTCAYC	12	8305	7.6e-004	CENTRIMO			http://cisbp.ccbr.utoronto.ca/TFreport.php?versionNumber=2.00&searchTF=T059744_2.00
87	db/motif_databases/CIS-BP_2.00/Homo_sapiens.meme	M05313_2.00	TGIF2LY	TGACAGCTGTCA	12	10136	8.2e-004	CENTRIMO			http://cisbp.ccbr.utoronto.ca/TFreport.php?versionNumber=2.00&searchTF=T209911_2.00
88	db/motif_databases/CIS-BP_2.00/Homo_sapiens.meme	M04170_2.00	ARNT2	GTCACGTGMN	10	8679	9.5e-004	CENTRIMO			http://cisbp.ccbr.utoronto.ca/TFreport.php?versionNumber=2.00&searchTF=T034316_2.00
89	db/motif_databases/CIS-BP_2.00/Homo_sapiens.meme	M08152_2.00	NR1H4	NRGGTCATTGM	11	13375	1.1e-003	CENTRIMO			http://cisbp.ccbr.utoronto.ca/TFreport.php?versionNumber=2.00&searchTF=T303206_2.00
90	db/motif_databases/CIS-BP_2.00/Homo_sapiens.meme	M04617_2.00	MTF1	NRNGCCGTGTGCAAAAN	17	4983	1.1e-003	CENTRIMO			http://cisbp.ccbr.utoronto.ca/TFreport.php?versionNumber=2.00&searchTF=T095271_2.00
91	db/motif_databases/CIS-BP_2.00/Homo_sapiens.meme	M04309_2.00	CREB3L1	NTGCCACGTGKRCR	14	8849	1.2e-003	CENTRIMO			http://cisbp.ccbr.utoronto.ca/TFreport.php?versionNumber=2.00&searchTF=T059749_2.00
92	db/motif_databases/CIS-BP_2.00/Homo_sapiens.meme	M01008_2.00	FOXR1	NNCAAACD	8	13678	2.1e-003	CENTRIMO			http://cisbp.ccbr.utoronto.ca/TFreport.php?versionNumber=2.00&searchTF=T185786_2.00
93	db/motif_databases/CIS-BP_2.00/Homo_sapiens.meme	M03006_2.00	ETV4	ACCGGAAGTR	10	12631	3.5e-003	CENTRIMO			http://cisbp.ccbr.utoronto.ca/TFreport.php?versionNumber=2.00&searchTF=T176135_2.00
94	db/motif_databases/CIS-BP_2.00/Homo_sapiens.meme	M04129_2.00	CLOCK	RMCACGTGYN	10	9895	3.9e-003	CENTRIMO			http://cisbp.ccbr.utoronto.ca/TFreport.php?versionNumber=2.00&searchTF=T034288_2.00
95	db/motif_databases/CIS-BP_2.00/Homo_sapiens.meme	M02970_2.00	ETV3	ACCGGAAGTR	10	12383	4.1e-003	CENTRIMO			http://cisbp.ccbr.utoronto.ca/TFreport.php?versionNumber=2.00&searchTF=T176119_2.00
96	db/motif_databases/CIS-BP_2.00/Homo_sapiens.meme	M05531_2.00	IRF3	KCRGTTTCSNSGAAACCGAAACH	23	2730	4.9e-003	CENTRIMO			http://cisbp.ccbr.utoronto.ca/TFreport.php?versionNumber=2.00&searchTF=T244079_2.00
97	STREME	13-ATGACMCA	STREME-13	13-ATGACMCA	8	172	6.3e-003	STREME	db/motif_databases/CIS-BP_2.00/Homo_sapiens.meme	M05659_2.00 (NR1D2)	http://cisbp.ccbr.utoronto.ca/TFreport.php?versionNumber=2.00&searchTF=T303242_2.00
98	db/motif_databases/CIS-BP_2.00/Homo_sapiens.meme	M04139_2.00	HES6	RACACGTGCC	10	9455	6.3e-003	CENTRIMO			http://cisbp.ccbr.utoronto.ca/TFreport.php?versionNumber=2.00&searchTF=T034295_2.00
99	db/motif_databases/CIS-BP_2.00/Homo_sapiens.meme	M01477_2.00	(ETV3L)_(Mus_musculus)_(DBD_1.00)	NDNMGGAWRY	10	13906	8.7e-003	CENTRIMO			http://cisbp.ccbr.utoronto.ca/TFreport.php?versionNumber=2.00&searchTF=T176137_2.00
100	STREME	7-RAAAST	STREME-7	RAAAST	6	4012	9.0e-003	STREME	db/motif_databases/CIS-BP_2.00/Homo_sapiens.meme	M08019_2.00 (STAT2)	http://cisbp.ccbr.utoronto.ca/TFreport.php?versionNumber=2.00&searchTF=T337449_2.00
101	db/motif_databases/CIS-BP_2.00/Homo_sapiens.meme	M08134_2.00	PBX2	NTGATTGACAGN	12	13385	9.3e-003	CENTRIMO			http://cisbp.ccbr.utoronto.ca/TFreport.php?versionNumber=2.00&searchTF=T209941_2.00
102	db/motif_databases/CIS-BP_2.00/Homo_sapiens.meme	M04720_2.00	ETV2	NACCGGAARTD	11	12503	1.0e-002	CENTRIMO			http://cisbp.ccbr.utoronto.ca/TFreport.php?versionNumber=2.00&searchTF=T176115_2.00
103	db/motif_databases/CIS-BP_2.00/Homo_sapiens.meme	M08133_2.00	SIX2	NNCTGAAACCTGATMY	16	13108	1.2e-002	CENTRIMO			http://cisbp.ccbr.utoronto.ca/TFreport.php?versionNumber=2.00&searchTF=T209900_2.00
104	db/motif_databases/CIS-BP_2.00/Homo_sapiens.meme	M07833_2.00	FOSL1	BGGTGASTCAT	11	10666	1.4e-002	CENTRIMO			http://cisbp.ccbr.utoronto.ca/TFreport.php?versionNumber=2.00&searchTF=T059759_2.00
105	db/motif_databases/CIS-BP_2.00/Homo_sapiens.meme	M04156_2.00	PTF1A	AACAGCTGACRC	12	10760	1.7e-002	CENTRIMO			http://cisbp.ccbr.utoronto.ca/TFreport.php?versionNumber=2.00&searchTF=T034310_2.00
106	db/motif_databases/CIS-BP_2.00/Homo_sapiens.meme	M00131_2.00	(ZSCAN26)_(Mus_musculus)_(DBD_0.89)	ATTAGTAC	8	13201	2.1e-002	CENTRIMO			http://cisbp.ccbr.utoronto.ca/TFreport.php?versionNumber=2.00&searchTF=T095333_2.00
107	db/motif_databases/CIS-BP_2.00/Homo_sapiens.meme	M08049_2.00	HIF1A	VBACGTGCNN	10	9944	2.1e-002	CENTRIMO			http://cisbp.ccbr.utoronto.ca/TFreport.php?versionNumber=2.00&searchTF=T034254_2.00
108	STREME	8-AATCAAT	STREME-8	AATCAAT	7	311	2.3e-002	STREME	db/motif_databases/CIS-BP_2.00/Homo_sapiens.meme	M02685_2.00 (PBX1)	http://cisbp.ccbr.utoronto.ca/TFreport.php?versionNumber=2.00&searchTF=T209930_2.00
109	STREME	14-CTGGGCMAA	STREME-14	14-CTGGGCMAA	9	388	2.5e-002	STREME	db/motif_databases/CIS-BP_2.00/Homo_sapiens.meme	M08234_2.00 (ZNF416)	http://cisbp.ccbr.utoronto.ca/TFreport.php?versionNumber=2.00&searchTF=T094806_2.00
110	db/motif_databases/CIS-BP_2.00/Homo_sapiens.meme	M07726_2.00	ZNF433	ACYASTGTRRTMATT	15	9529	2.7e-002	CENTRIMO			http://cisbp.ccbr.utoronto.ca/TFreport.php?versionNumber=2.00&searchTF=T095353_2.00
111	db/motif_databases/CIS-BP_2.00/Homo_sapiens.meme	M07598_2.00	ZNF7	CWGACAAYWVCAAGTGBTGRC	21	11930	3.1e-002	CENTRIMO			http://cisbp.ccbr.utoronto.ca/TFreport.php?versionNumber=2.00&searchTF=T094967_2.00
112	db/motif_databases/CIS-BP_2.00/Homo_sapiens.meme	M07829_2.00	JUNB	NDRTGASTCATNYHY	15	11201	4.1e-002	CENTRIMO			http://cisbp.ccbr.utoronto.ca/TFreport.php?versionNumber=2.00&searchTF=T059756_2.00
113	db/motif_databases/CIS-BP_2.00/Homo_sapiens.meme	M03074_2.00	TFCP2	RAACCGGTTT	10	10146	4.7e-002	CENTRIMO			http://cisbp.ccbr.utoronto.ca/TFreport.php?versionNumber=2.00&searchTF=T199008_2.00
# MEME-ChIP (Motif Analysis of Large Nucleotide Datasets): Version 5.5.9 released on Fri Nov 21 15:33:51 2025 -0800
# The format of this file is described at https://meme-suite.org/meme//doc/meme-chip-output-format.html
# meme-chip -oc . -time 240 -ccut 100 -fdesc description -dna -order 2 -minw 6 -maxw 15 -psp-gen -db db/motif_databases/CIS-BP_2.00/Homo_sapiens.meme -meme-mod zoops -meme-nmotifs 10 -meme-searchsize 100000 -streme-pvt 0.05 -streme-align center -streme-totallength 4000000 -centrimo-score 5.0 -centrimo-ethresh 10.0 -neg HepG2_more_acc_vs_Liver_enhancer_4col_MEME-CHIP.bed.fa HepG2_less_acc_vs_Liver…
