## Supplementary material for "Deciphering the limitations of immortalized hepatocyte cell lines for the study of liver cis-regulatory elements": Table S37

MOTIF_INDEX	MOTIF_SOURCE	MOTIF_ID	ALT_ID	CONSENSUS	WIDTH	SITES	E-VALUE	E-VALUE_SOURCE	MOST_SIMILAR_MOTIF_SOURCE	MOST_SIMILAR_MOTIF	URL
1	db/motif_databases/CIS-BP_2.00/Homo_sapiens.meme	M07829_2.00	JUNB	NDRTGASTCATNYHY	15	10407	2.1e-572	CENTRIMO			http://cisbp.ccbr.utoronto.ca/TFreport.php?versionNumber=2.00&searchTF=T059756_2.00
2	db/motif_databases/CIS-BP_2.00/Homo_sapiens.meme	M04008_2.00	NFE2L1	ATGACTCAY	9	10078	6.8e-569	CENTRIMO			http://cisbp.ccbr.utoronto.ca/TFreport.php?versionNumber=2.00&searchTF=T059722_2.00
3	db/motif_databases/CIS-BP_2.00/Homo_sapiens.meme	M07812_2.00	FOSL2	DRTGASTCATCCHB	14	10268	1.2e-549	CENTRIMO			http://cisbp.ccbr.utoronto.ca/TFreport.php?versionNumber=2.00&searchTF=T059721_2.00
4	MEME	NVTGAGTCAY	MEME-1	NVTGAGTCAY	10	5653	2.3e-549	MEME	db/motif_databases/CIS-BP_2.00/Homo_sapiens.meme	M04008_2.00 (NFE2L1)	http://cisbp.ccbr.utoronto.ca/TFreport.php?versionNumber=2.00&searchTF=T059722_2.00
5	db/motif_databases/CIS-BP_2.00/Homo_sapiens.meme	M07826_2.00	FOS	GATGASTCAYWSN	13	10368	1.9e-540	CENTRIMO			http://cisbp.ccbr.utoronto.ca/TFreport.php?versionNumber=2.00&searchTF=T059755_2.00
6	db/motif_databases/CIS-BP_2.00/Homo_sapiens.meme	M07833_2.00	FOSL1	BGGTGASTCAT	11	10176	3.8e-539	CENTRIMO			http://cisbp.ccbr.utoronto.ca/TFreport.php?versionNumber=2.00&searchTF=T059759_2.00
7	db/motif_databases/CIS-BP_2.00/Homo_sapiens.meme	M04285_2.00	JDP2	SATGASTCATS	11	9638	1.2e-528	CENTRIMO			http://cisbp.ccbr.utoronto.ca/TFreport.php?versionNumber=2.00&searchTF=T059743_2.00
8	STREME	1-RTGASTCAY	STREME-1	RTGASTCAY	9	5103	8.8e-468	STREME	db/motif_databases/CIS-BP_2.00/Homo_sapiens.meme	M07812_2.00 (FOSL2)	http://cisbp.ccbr.utoronto.ca/TFreport.php?versionNumber=2.00&searchTF=T059721_2.00
9	STREME	6-TGASTCA	STREME-6	TGASTCA	7	147	2.3e-440	STREME	db/motif_databases/CIS-BP_2.00/Homo_sapiens.meme	M07826_2.00 (FOS)	http://cisbp.ccbr.utoronto.ca/TFreport.php?versionNumber=2.00&searchTF=T059755_2.00
10	db/motif_databases/CIS-BP_2.00/Homo_sapiens.meme	M07814_2.00	JUND	DMTGASTCATWWYDRRANT	19	10423	7.7e-387	CENTRIMO			http://cisbp.ccbr.utoronto.ca/TFreport.php?versionNumber=2.00&searchTF=T059741_2.00
11	db/motif_databases/CIS-BP_2.00/Homo_sapiens.meme	M08065_2.00	BACH2	NVTGACTCAGCANH	14	10647	4.8e-305	CENTRIMO			http://cisbp.ccbr.utoronto.ca/TFreport.php?versionNumber=2.00&searchTF=T059730_2.00
12	db/motif_databases/CIS-BP_2.00/Homo_sapiens.meme	M07821_2.00	BATF	TGASTCATWWYRRRA	15	10803	3.4e-293	CENTRIMO			http://cisbp.ccbr.utoronto.ca/TFreport.php?versionNumber=2.00&searchTF=T059747_2.00
13	STREME	5-AGTCATC	STREME-5	AGTCATC	7	1840	2.0e-246	STREME	db/motif_databases/CIS-BP_2.00/Homo_sapiens.meme	M08065_2.00 (BACH2)	http://cisbp.ccbr.utoronto.ca/TFreport.php?versionNumber=2.00&searchTF=T059730_2.00
14	db/motif_databases/CIS-BP_2.00/Homo_sapiens.meme	M07813_2.00	NFE2	VRTGACTCAGCANWWYB	17	9416	1.6e-207	CENTRIMO			http://cisbp.ccbr.utoronto.ca/TFreport.php?versionNumber=2.00&searchTF=T059736_2.00
15	db/motif_databases/CIS-BP_2.00/Homo_sapiens.meme	M08077_2.00	(NFE2L2)_(Mus_musculus)_(DBD_0.95)	MASNATGACTCAGCA	15	10311	4.7e-195	CENTRIMO			http://cisbp.ccbr.utoronto.ca/TFreport.php?versionNumber=2.00&searchTF=T059732_2.00
16	db/motif_databases/CIS-BP_2.00/Homo_sapiens.meme	M07834_2.00	JUN	CATTCYWDNVBGRTGASKYM	20	11018	3.2e-189	CENTRIMO			http://cisbp.ccbr.utoronto.ca/TFreport.php?versionNumber=2.00&searchTF=T059760_2.00
17	db/motif_databases/CIS-BP_2.00/Homo_sapiens.meme	M07978_2.00	IRF4	DNWSNRGAAVTGAVWSWD	18	11204	1.3e-096	CENTRIMO			http://cisbp.ccbr.utoronto.ca/TFreport.php?versionNumber=2.00&searchTF=T244081_2.00
18	STREME	2-HWGGAATGY	STREME-2	HWGGAATGY	9	2121	4.0e-096	STREME	db/motif_databases/CIS-BP_2.00/Homo_sapiens.meme	M03579_2.00 (TEAD4)	http://cisbp.ccbr.utoronto.ca/TFreport.php?versionNumber=2.00&searchTF=T346531_2.00
19	STREME	3-AAACCACARR	STREME-3	AAACCACARR	10	1557	1.8e-079	STREME	db/motif_databases/CIS-BP_2.00/Homo_sapiens.meme	M08163_2.00 ((RUNX1)_(Mus_musculus)_(DBD_1.00))	http://cisbp.ccbr.utoronto.ca/TFreport.php?versionNumber=2.00&searchTF=T319384_2.00
20	MEME	VWRACCACARV	MEME-4	VWRACCACARV	11	1298	4.0e-077	MEME	db/motif_databases/CIS-BP_2.00/Homo_sapiens.meme	M08163_2.00 ((RUNX1)_(Mus_musculus)_(DBD_1.00))	http://cisbp.ccbr.utoronto.ca/TFreport.php?versionNumber=2.00&searchTF=T319384_2.00
21	db/motif_databases/CIS-BP_2.00/Homo_sapiens.meme	M04040_2.00	MAFB	HNTGCTGASTCAGCANWW	18	7564	1.1e-074	CENTRIMO			http://cisbp.ccbr.utoronto.ca/TFreport.php?versionNumber=2.00&searchTF=T059767_2.00
22	db/motif_databases/CIS-BP_2.00/Homo_sapiens.meme	M07840_2.00	MAFK	TGMTGASTCAGCA	13	10334	3.7e-068	CENTRIMO			http://cisbp.ccbr.utoronto.ca/TFreport.php?versionNumber=2.00&searchTF=T059766_2.00
23	MEME	GGRGGSWGRGGCDGG	MEME-2	GGRGGSWGRGGCDGG	15	2073	1.8e-066	MEME	db/motif_databases/CIS-BP_2.00/Homo_sapiens.meme	M08296_2.00 (SP4)	http://cisbp.ccbr.utoronto.ca/TFreport.php?versionNumber=2.00&searchTF=T094844_2.00
24	db/motif_databases/CIS-BP_2.00/Homo_sapiens.meme	M07839_2.00	MAFF	TGCTGACTCAGCAWW	15	8925	2.5e-058	CENTRIMO			http://cisbp.ccbr.utoronto.ca/TFreport.php?versionNumber=2.00&searchTF=T059764_2.00
25	STREME	21-MCCACA	STREME-21	21-MCCACA	6	2812	4.3e-057	STREME	db/motif_databases/CIS-BP_2.00/Homo_sapiens.meme	M04813_2.00 (FOXO3)	http://cisbp.ccbr.utoronto.ca/TFreport.php?versionNumber=2.00&searchTF=T185767_2.00
26	db/motif_databases/CIS-BP_2.00/Homo_sapiens.meme	M08390_2.00	ZSCAN5C	GYTTTRTTRACTCAC	15	10917	3.2e-053	CENTRIMO			http://cisbp.ccbr.utoronto.ca/TFreport.php?versionNumber=2.00&searchTF=T095413_2.00
27	db/motif_databases/CIS-BP_2.00/Homo_sapiens.meme	M03579_2.00	TEAD4	NWGGAATGYN	10	11121	4.0e-053	CENTRIMO			http://cisbp.ccbr.utoronto.ca/TFreport.php?versionNumber=2.00&searchTF=T346531_2.00
28	db/motif_databases/CIS-BP_2.00/Homo_sapiens.meme	M07761_2.00	ZNF90	CTGATTATTCACCCA	15	8615	2.6e-050	CENTRIMO			http://cisbp.ccbr.utoronto.ca/TFreport.php?versionNumber=2.00&searchTF=T095433_2.00
29	db/motif_databases/CIS-BP_2.00/Homo_sapiens.meme	M08246_2.00	KLF10	GCCMCRCCCH	10	9986	1.2e-046	CENTRIMO			http://cisbp.ccbr.utoronto.ca/TFreport.php?versionNumber=2.00&searchTF=T094987_2.00
30	db/motif_databases/CIS-BP_2.00/Homo_sapiens.meme	M05825_2.00	TEAD1	HGGWATGYR	9	10929	1.9e-046	CENTRIMO			http://cisbp.ccbr.utoronto.ca/TFreport.php?versionNumber=2.00&searchTF=T346530_2.00
31	STREME	8-GGAGGAG	STREME-8	GGAGGAG	7	4640	4.0e-045	STREME	db/motif_databases/CIS-BP_2.00/Homo_sapiens.meme	M07563_2.00 (ZNF263)	http://cisbp.ccbr.utoronto.ca/TFreport.php?versionNumber=2.00&searchTF=T094776_2.00
32	db/motif_databases/CIS-BP_2.00/Homo_sapiens.meme	M08293_2.00	KLF1	SCMSRGCCMCRCCCH	15	9349	4.4e-045	CENTRIMO			http://cisbp.ccbr.utoronto.ca/TFreport.php?versionNumber=2.00&searchTF=T094840_2.00
33	db/motif_databases/CIS-BP_2.00/Homo_sapiens.meme	M08086_2.00	KLF5	GCCCCDCCCH	10	10170	3.9e-041	CENTRIMO			http://cisbp.ccbr.utoronto.ca/TFreport.php?versionNumber=2.00&searchTF=T094828_2.00
34	db/motif_databases/CIS-BP_2.00/Homo_sapiens.meme	M08175_2.00	TEAD2	BNNWGGAATGTRN	13	11032	4.1e-041	CENTRIMO			http://cisbp.ccbr.utoronto.ca/TFreport.php?versionNumber=2.00&searchTF=T346529_2.00
35	STREME	4-CCCACCC	STREME-4	CCCACCC	7	2059	2.6e-034	STREME	db/motif_databases/CIS-BP_2.00/Homo_sapiens.meme	M04479_2.00 (ZNF660)	http://cisbp.ccbr.utoronto.ca/TFreport.php?versionNumber=2.00&searchTF=T094957_2.00
36	STREME	25-ATGACACAT	STREME-25	25-ATGACACAT	9	117	1.3e-033	STREME	db/motif_databases/CIS-BP_2.00/Homo_sapiens.meme	M04008_2.00 (NFE2L1)	http://cisbp.ccbr.utoronto.ca/TFreport.php?versionNumber=2.00&searchTF=T059722_2.00
37	db/motif_databases/CIS-BP_2.00/Homo_sapiens.meme	M02854_2.00	MAFG	WWWDTGCTGASTCAGCANWWW	21	7416	3.2e-033	CENTRIMO			http://cisbp.ccbr.utoronto.ca/TFreport.php?versionNumber=2.00&searchTF=T059765_2.00
38	db/motif_databases/CIS-BP_2.00/Homo_sapiens.meme	M08163_2.00	(RUNX1)_(Mus_musculus)_(DBD_1.00)	WAACCACARVV	11	11179	5.8e-032	CENTRIMO			http://cisbp.ccbr.utoronto.ca/TFreport.php?versionNumber=2.00&searchTF=T319384_2.00
39	db/motif_databases/CIS-BP_2.00/Homo_sapiens.meme	M04457_2.00	KLF16	VCCMCGCCCM	10	10429	1.3e-029	CENTRIMO			http://cisbp.ccbr.utoronto.ca/TFreport.php?versionNumber=2.00&searchTF=T094908_2.00
40	db/motif_databases/CIS-BP_2.00/Homo_sapiens.meme	M04517_2.00	SP8	RCCACGCCCMCH	12	9446	2.8e-029	CENTRIMO			http://cisbp.ccbr.utoronto.ca/TFreport.php?versionNumber=2.00&searchTF=T095027_2.00
41	db/motif_databases/CIS-BP_2.00/Homo_sapiens.meme	M04537_2.00	KLF13	NRCCACGCCCMCH	13	9199	1.3e-028	CENTRIMO			http://cisbp.ccbr.utoronto.ca/TFreport.php?versionNumber=2.00&searchTF=T095080_2.00
42	db/motif_databases/CIS-BP_2.00/Homo_sapiens.meme	M04455_2.00	KLF2	NRCCMCRCCCH	11	10170	2.2e-028	CENTRIMO			http://cisbp.ccbr.utoronto.ca/TFreport.php?versionNumber=2.00&searchTF=T094904_2.00
43	db/motif_databases/CIS-BP_2.00/Homo_sapiens.meme	M08287_2.00	PATZ1	CCCCDCCC	8	10185	3.3e-028	CENTRIMO			http://cisbp.ccbr.utoronto.ca/TFreport.php?versionNumber=2.00&searchTF=T094822_2.00
44	db/motif_databases/CIS-BP_2.00/Homo_sapiens.meme	M02920_2.00	ZBTB7C	RCGACCACCRAN	12	10271	6.2e-028	CENTRIMO			http://cisbp.ccbr.utoronto.ca/TFreport.php?versionNumber=2.00&searchTF=T095225_2.00
45	db/motif_databases/CIS-BP_2.00/Homo_sapiens.meme	M05827_2.00	XPA	GTGTGAGGTGB	11	10649	7.2e-028	CENTRIMO			http://cisbp.ccbr.utoronto.ca/TFreport.php?versionNumber=2.00&searchTF=T350263_2.00
46	db/motif_databases/CIS-BP_2.00/Homo_sapiens.meme	M04813_2.00	FOXO3	HTCCCCACACV	11	10351	8.8e-027	CENTRIMO			http://cisbp.ccbr.utoronto.ca/TFreport.php?versionNumber=2.00&searchTF=T185767_2.00
47	db/motif_databases/CIS-BP_2.00/Homo_sapiens.meme	M00779_2.00	(KLF8)_(Mus_musculus)_(DBD_1.00)	NMCMCRCCCH	10	11076	9.1e-027	CENTRIMO			http://cisbp.ccbr.utoronto.ca/TFreport.php?versionNumber=2.00&searchTF=T094827_2.00
48	db/motif_databases/CIS-BP_2.00/Homo_sapiens.meme	M07745_2.00	ZNF480	HMCWCATTCCYH	12	11147	1.3e-026	CENTRIMO			http://cisbp.ccbr.utoronto.ca/TFreport.php?versionNumber=2.00&searchTF=T095391_2.00
49	db/motif_databases/CIS-BP_2.00/Homo_sapiens.meme	M08323_2.00	KLF15	CCCCNSCYCCGCCCC	15	9353	2.0e-025	CENTRIMO			http://cisbp.ccbr.utoronto.ca/TFreport.php?versionNumber=2.00&searchTF=T095022_2.00
50	db/motif_databases/CIS-BP_2.00/Homo_sapiens.meme	M08088_2.00	KLF9	NSCCACACCCACH	13	10043	3.6e-025	CENTRIMO			http://cisbp.ccbr.utoronto.ca/TFreport.php?versionNumber=2.00&searchTF=T094868_2.00
51	db/motif_databases/CIS-BP_2.00/Homo_sapiens.meme	M08398_2.00	KLF14	GGCCMCGCCCMCYB	14	8905	4.7e-025	CENTRIMO			http://cisbp.ccbr.utoronto.ca/TFreport.php?versionNumber=2.00&searchTF=T095489_2.00
52	db/motif_databases/CIS-BP_2.00/Homo_sapiens.meme	M04645_2.00	SP9	RCCACGCCCMCY	12	9551	5.0e-025	CENTRIMO			http://cisbp.ccbr.utoronto.ca/TFreport.php?versionNumber=2.00&searchTF=T095444_2.00
53	db/motif_databases/CIS-BP_2.00/Homo_sapiens.meme	M08096_2.00	SP1	GCCCCKCCCCY	11	9808	5.7e-025	CENTRIMO			http://cisbp.ccbr.utoronto.ca/TFreport.php?versionNumber=2.00&searchTF=T095233_2.00
54	db/motif_databases/CIS-BP_2.00/Homo_sapiens.meme	M08298_2.00	KLF7	GGCCMCGCCCH	11	9080	5.9e-025	CENTRIMO			http://cisbp.ccbr.utoronto.ca/TFreport.php?versionNumber=2.00&searchTF=T094864_2.00
55	db/motif_databases/CIS-BP_2.00/Homo_sapiens.meme	M04558_2.00	SP3	NRCCACGCCCMCH	13	8593	6.2e-025	CENTRIMO			http://cisbp.ccbr.utoronto.ca/TFreport.php?versionNumber=2.00&searchTF=T095122_2.00
56	db/motif_databases/CIS-BP_2.00/Homo_sapiens.meme	M04400_2.00	KLF6	NRCCACGCCCH	11	9929	1.9e-024	CENTRIMO			http://cisbp.ccbr.utoronto.ca/TFreport.php?versionNumber=2.00&searchTF=T094796_2.00
57	db/motif_databases/CIS-BP_2.00/Homo_sapiens.meme	M04467_2.00	ZNF740	CYGCCCCCCCCAC	13	7626	5.8e-024	CENTRIMO			http://cisbp.ccbr.utoronto.ca/TFreport.php?versionNumber=2.00&searchTF=T094940_2.00
58	db/motif_databases/CIS-BP_2.00/Homo_sapiens.meme	M03575_2.00	TEAD3	HGGWATGYNHGGAATGY	17	8094	7.6e-024	CENTRIMO			http://cisbp.ccbr.utoronto.ca/TFreport.php?versionNumber=2.00&searchTF=T346528_2.00
59	db/motif_databases/CIS-BP_2.00/Homo_sapiens.meme	M08299_2.00	KLF12	CCNGGCCMCGCCCCB	15	8471	8.3e-024	CENTRIMO			http://cisbp.ccbr.utoronto.ca/TFreport.php?versionNumber=2.00&searchTF=T094867_2.00
60	STREME	13-CTYRAG	STREME-13	13-CTYRAG	6	941	2.9e-023	STREME
61	db/motif_databases/CIS-BP_2.00/Homo_sapiens.meme	M08290_2.00	MAZ	SCCCCKCCC	9	9720	1.4e-022	CENTRIMO			http://cisbp.ccbr.utoronto.ca/TFreport.php?versionNumber=2.00&searchTF=T094836_2.00
62	db/motif_databases/CIS-BP_2.00/Homo_sapiens.meme	M07615_2.00	ZNF641	ACCCCCCCA	9	8000	1.5e-021	CENTRIMO			http://cisbp.ccbr.utoronto.ca/TFreport.php?versionNumber=2.00&searchTF=T095054_2.00
63	db/motif_databases/CIS-BP_2.00/Homo_sapiens.meme	M08321_2.00	ZNF281	BBCCCCTCCCCC	12	8455	1.6e-021	CENTRIMO			http://cisbp.ccbr.utoronto.ca/TFreport.php?versionNumber=2.00&searchTF=T095017_2.00
64	db/motif_databases/CIS-BP_2.00/Homo_sapiens.meme	M07754_2.00	ZNF468	CRCCCCCTCCCH	12	8591	7.4e-020	CENTRIMO			http://cisbp.ccbr.utoronto.ca/TFreport.php?versionNumber=2.00&searchTF=T095414_2.00
65	db/motif_databases/CIS-BP_2.00/Homo_sapiens.meme	M04637_2.00	ZNF580	CCTACCCTYDCCTACCCY	18	8901	3.1e-019	CENTRIMO			http://cisbp.ccbr.utoronto.ca/TFreport.php?versionNumber=2.00&searchTF=T095424_2.00
66	db/motif_databases/CIS-BP_2.00/Homo_sapiens.meme	M00241_2.00	KLF11	MCGCCCCC	8	8690	1.2e-018	CENTRIMO			http://cisbp.ccbr.utoronto.ca/TFreport.php?versionNumber=2.00&searchTF=T095116_2.00
67	db/motif_databases/CIS-BP_2.00/Homo_sapiens.meme	M08048_2.00	SREBF1	VTCACCCCAY	10	10076	1.3e-018	CENTRIMO			http://cisbp.ccbr.utoronto.ca/TFreport.php?versionNumber=2.00&searchTF=T034251_2.00
68	db/motif_databases/CIS-BP_2.00/Homo_sapiens.meme	M08093_2.00	ZNF24	CATTCATTCATTC	13	8127	1.4e-018	CENTRIMO			http://cisbp.ccbr.utoronto.ca/TFreport.php?versionNumber=2.00&searchTF=T095119_2.00
69	db/motif_databases/CIS-BP_2.00/Homo_sapiens.meme	M07594_2.00	ZNF300	CAKHCYSCCWHACRCMKCMCMCMYBMCAB	29	6696	5.6e-018	CENTRIMO			http://cisbp.ccbr.utoronto.ca/TFreport.php?versionNumber=2.00&searchTF=T094958_2.00
70	db/motif_databases/CIS-BP_2.00/Homo_sapiens.meme	M02898_2.00	SP7	RMCACGCCCMCY	12	9966	1.6e-017	CENTRIMO			http://cisbp.ccbr.utoronto.ca/TFreport.php?versionNumber=2.00&searchTF=T095090_2.00
71	db/motif_databases/CIS-BP_2.00/Homo_sapiens.meme	M07649_2.00	ZNF619	CSCBCCCCYCCCBCAGGAATKCS	23	5423	2.0e-017	CENTRIMO			http://cisbp.ccbr.utoronto.ca/TFreport.php?versionNumber=2.00&searchTF=T095160_2.00
72	MEME	CACTGCAYTCCAGCC	MEME-3	CACTGCAYTCCAGCC	15	254	2.1e-017	MEME	db/motif_databases/CIS-BP_2.00/Homo_sapiens.meme	M07609_2.00 (ZNF496)	http://cisbp.ccbr.utoronto.ca/TFreport.php?versionNumber=2.00&searchTF=T095018_2.00
73	db/motif_databases/CIS-BP_2.00/Homo_sapiens.meme	M07743_2.00	ZNF26	TGATGAC	7	10486	3.0e-017	CENTRIMO			http://cisbp.ccbr.utoronto.ca/TFreport.php?versionNumber=2.00&searchTF=T095386_2.00
74	MEME	CTCACAGTGTAAACA	MEME-5	CTCACAGTGTAAACA	15	211	3.9e-017	MEME	db/motif_databases/CIS-BP_2.00/Homo_sapiens.meme	M03026_2.00 (FOXI1)	http://cisbp.ccbr.utoronto.ca/TFreport.php?versionNumber=2.00&searchTF=T185780_2.00
75	db/motif_databases/CIS-BP_2.00/Homo_sapiens.meme	M08260_2.00	ZNF467	YCYCYCYCCCYBCCCCTCCCC	21	9376	7.9e-017	CENTRIMO			http://cisbp.ccbr.utoronto.ca/TFreport.php?versionNumber=2.00&searchTF=T095200_2.00
76	db/motif_databases/CIS-BP_2.00/Homo_sapiens.meme	M02665_2.00	RREB1	CCCCMAAMCAMCCMCMMMCV	20	5907	8.1e-017	CENTRIMO			http://cisbp.ccbr.utoronto.ca/TFreport.php?versionNumber=2.00&searchTF=T094891_2.00
77	db/motif_databases/CIS-BP_2.00/Homo_sapiens.meme	M08296_2.00	SP4	YHRGCYCCGCCCCCY	15	9422	1.7e-016	CENTRIMO			http://cisbp.ccbr.utoronto.ca/TFreport.php?versionNumber=2.00&searchTF=T094844_2.00
78	db/motif_databases/CIS-BP_2.00/Homo_sapiens.meme	M04418_2.00	KLF3	GRCCRCGCCCH	11	8251	1.9e-016	CENTRIMO			http://cisbp.ccbr.utoronto.ca/TFreport.php?versionNumber=2.00&searchTF=T094848_2.00
79	db/motif_databases/CIS-BP_2.00/Homo_sapiens.meme	M07695_2.00	ZNF33A	GTGBCT	6	11048	2.0e-016	CENTRIMO			http://cisbp.ccbr.utoronto.ca/TFreport.php?versionNumber=2.00&searchTF=T095278_2.00
80	db/motif_databases/CIS-BP_2.00/Homo_sapiens.meme	M08091_2.00	KLF4	MCACACCCTNN	11	10765	4.8e-016	CENTRIMO			http://cisbp.ccbr.utoronto.ca/TFreport.php?versionNumber=2.00&searchTF=T094932_2.00
81	db/motif_databases/CIS-BP_2.00/Homo_sapiens.meme	M07658_2.00	ZNF571	CCGCCGCVGCCKCCS	15	6817	1.5e-015	CENTRIMO			http://cisbp.ccbr.utoronto.ca/TFreport.php?versionNumber=2.00&searchTF=T095189_2.00
82	db/motif_databases/CIS-BP_2.00/Homo_sapiens.meme	M04449_2.00	GLIS2	ACCCCCCRCRWHGC	14	7708	3.3e-015	CENTRIMO			http://cisbp.ccbr.utoronto.ca/TFreport.php?versionNumber=2.00&searchTF=T094898_2.00
83	db/motif_databases/CIS-BP_2.00/Homo_sapiens.meme	M07587_2.00	ZNF304	CCCCCKCCCCRVTCSRGCCYYSNS	24	7880	4.8e-015	CENTRIMO			http://cisbp.ccbr.utoronto.ca/TFreport.php?versionNumber=2.00&searchTF=T094924_2.00
84	db/motif_databases/CIS-BP_2.00/Homo_sapiens.meme	M07727_2.00	ZNF460	CGCCRCCTCCCC	12	8229	1.4e-014	CENTRIMO			http://cisbp.ccbr.utoronto.ca/TFreport.php?versionNumber=2.00&searchTF=T095354_2.00
85	db/motif_databases/CIS-BP_2.00/Homo_sapiens.meme	M04402_2.00	GLI2	VGACCACCCACGWHG	15	6629	2.7e-014	CENTRIMO			http://cisbp.ccbr.utoronto.ca/TFreport.php?versionNumber=2.00&searchTF=T094799_2.00
86	db/motif_databases/CIS-BP_2.00/Homo_sapiens.meme	M07927_2.00	EGR1	CCSCSCYBCCGCCCMCGCVS	20	7186	7.4e-014	CENTRIMO			http://cisbp.ccbr.utoronto.ca/TFreport.php?versionNumber=2.00&searchTF=T094872_2.00
87	db/motif_databases/CIS-BP_2.00/Homo_sapiens.meme	M04529_2.00	ZNF444	NCGTCCCCCTCCCCCH	16	5629	7.9e-014	CENTRIMO			http://cisbp.ccbr.utoronto.ca/TFreport.php?versionNumber=2.00&searchTF=T095061_2.00
88	db/motif_databases/CIS-BP_2.00/Homo_sapiens.meme	M07614_2.00	ZNF180	CCSCASBCCCCDCCCSBCCCY	21	7713	5.1e-013	CENTRIMO			http://cisbp.ccbr.utoronto.ca/TFreport.php?versionNumber=2.00&searchTF=T095051_2.00
89	MEME	GAAGYTCRAACTGGG	MEME-6	GAAGYTCRAACTGGG	15	78	5.9e-013	MEME	db/motif_databases/CIS-BP_2.00/Homo_sapiens.meme	M04885_2.00 (TFCP2L1)	http://cisbp.ccbr.utoronto.ca/TFreport.php?versionNumber=2.00&searchTF=T199006_2.00
90	db/motif_databases/CIS-BP_2.00/Homo_sapiens.meme	M08161_2.00	RELB	RDATTCCCCNN	11	10685	6.3e-013	CENTRIMO			http://cisbp.ccbr.utoronto.ca/TFreport.php?versionNumber=2.00&searchTF=T317171_2.00
91	db/motif_databases/CIS-BP_2.00/Homo_sapiens.meme	M08059_2.00	SREBF2	RTCACCCCAY	10	10293	7.4e-013	CENTRIMO			http://cisbp.ccbr.utoronto.ca/TFreport.php?versionNumber=2.00&searchTF=T034342_2.00
92	db/motif_databases/CIS-BP_2.00/Homo_sapiens.meme	M01172_2.00	VEZF1	CCCCCCMYDH	10	9373	8.5e-013	CENTRIMO			http://cisbp.ccbr.utoronto.ca/TFreport.php?versionNumber=2.00&searchTF=T094931_2.00
93	db/motif_databases/CIS-BP_2.00/Homo_sapiens.meme	M07652_2.00	ZNF543	SGSCCCCTCCCS	12	8693	2.4e-012	CENTRIMO			http://cisbp.ccbr.utoronto.ca/TFreport.php?versionNumber=2.00&searchTF=T095167_2.00
94	STREME	23-CAAGCCTCAGCAAT	STREME-23	23-CAAGCCTCAGCAAT	14	93	4.0e-012	STREME	db/motif_databases/CIS-BP_2.00/Homo_sapiens.meme	M07813_2.00 (NFE2)	http://cisbp.ccbr.utoronto.ca/TFreport.php?versionNumber=2.00&searchTF=T059736_2.00
95	db/motif_databases/CIS-BP_2.00/Homo_sapiens.meme	M04416_2.00	GLI3	VGACCACCCACGDHG	15	7881	5.6e-012	CENTRIMO			http://cisbp.ccbr.utoronto.ca/TFreport.php?versionNumber=2.00&searchTF=T094846_2.00
96	db/motif_databases/CIS-BP_2.00/Homo_sapiens.meme	M02643_2.00	GLI1	GACCACCCAMG	11	8349	1.1e-011	CENTRIMO			http://cisbp.ccbr.utoronto.ca/TFreport.php?versionNumber=2.00&searchTF=T094851_2.00
97	db/motif_databases/CIS-BP_2.00/Homo_sapiens.meme	M07662_2.00	HKR1	VYBVYSTCCTCCCYNGYSCMB	21	10203	1.1e-011	CENTRIMO			http://cisbp.ccbr.utoronto.ca/TFreport.php?versionNumber=2.00&searchTF=T095204_2.00
98	db/motif_databases/CIS-BP_2.00/Homo_sapiens.meme	M07610_2.00	PRDM9	SYTBYTDYBBCCYCCSTNVCCNCC	24	9085	1.4e-011	CENTRIMO			http://cisbp.ccbr.utoronto.ca/TFreport.php?versionNumber=2.00&searchTF=T095025_2.00
99	db/motif_databases/CIS-BP_2.00/Homo_sapiens.meme	M04497_2.00	ZBTB7B	DCGACCACCN	10	8234	2.7e-011	CENTRIMO			http://cisbp.ccbr.utoronto.ca/TFreport.php?versionNumber=2.00&searchTF=T095006_2.00
100	db/motif_databases/CIS-BP_2.00/Homo_sapiens.meme	M07718_2.00	ZNF682	VVCCCYCSMNGGCYMAGCCCC	21	9058	8.3e-011	CENTRIMO			http://cisbp.ccbr.utoronto.ca/TFreport.php?versionNumber=2.00&searchTF=T095335_2.00
101	db/motif_databases/CIS-BP_2.00/Homo_sapiens.meme	M02698_2.00	(CDC5L)_(Arabidopsis_thaliana)_(DBD_0.87)	SSCGCTGAGCN	11	9697	3.2e-010	CENTRIMO			http://cisbp.ccbr.utoronto.ca/TFreport.php?versionNumber=2.00&searchTF=T269575_2.00
102	db/motif_databases/CIS-BP_2.00/Homo_sapiens.meme	M08341_2.00	ZNF554	CWGRGYCABBTRGGKKRCTRN	21	10193	4.3e-010	CENTRIMO			http://cisbp.ccbr.utoronto.ca/TFreport.php?versionNumber=2.00&searchTF=T095115_2.00
103	db/motif_databases/CIS-BP_2.00/Homo_sapiens.meme	M01009_2.00	(FOXM1)_(Mus_musculus)_(DBD_1.00)	NGYATYNN	8	5656	5.6e-010	CENTRIMO			http://cisbp.ccbr.utoronto.ca/TFreport.php?versionNumber=2.00&searchTF=T185765_2.00
104	db/motif_databases/CIS-BP_2.00/Homo_sapiens.meme	M02880_2.00	GLIS3	CTTCGTGGGGGGTC	14	4135	8.5e-010	CENTRIMO			http://cisbp.ccbr.utoronto.ca/TFreport.php?versionNumber=2.00&searchTF=T094847_2.00
105	db/motif_databases/CIS-BP_2.00/Homo_sapiens.meme	M04551_2.00	KLF17	MMCCACGCACCCMTY	15	8344	1.1e-009	CENTRIMO			http://cisbp.ccbr.utoronto.ca/TFreport.php?versionNumber=2.00&searchTF=T095111_2.00
106	db/motif_databases/CIS-BP_2.00/Homo_sapiens.meme	M08373_2.00	ZNF774	NYCYCHKBCTCYTCYTCY	18	11069	1.4e-009	CENTRIMO			http://cisbp.ccbr.utoronto.ca/TFreport.php?versionNumber=2.00&searchTF=T095300_2.00
107	db/motif_databases/CIS-BP_2.00/Homo_sapiens.meme	M02666_2.00	ZNF354C	MTCCAC	6	10982	2.0e-009	CENTRIMO			http://cisbp.ccbr.utoronto.ca/TFreport.php?versionNumber=2.00&searchTF=T095162_2.00
108	db/motif_databases/CIS-BP_2.00/Homo_sapiens.meme	M08349_2.00	EGR3	CKCCCCCDC	9	9783	2.0e-008	CENTRIMO			http://cisbp.ccbr.utoronto.ca/TFreport.php?versionNumber=2.00&searchTF=T095176_2.00
109	db/motif_databases/CIS-BP_2.00/Homo_sapiens.meme	M08302_2.00	EGR2	CGCCCMCDC	9	9664	3.0e-008	CENTRIMO			http://cisbp.ccbr.utoronto.ca/TFreport.php?versionNumber=2.00&searchTF=T094882_2.00
110	db/motif_databases/CIS-BP_2.00/Homo_sapiens.meme	M07645_2.00	ZNF169	CTCCYT	6	11256	3.2e-008	CENTRIMO			http://cisbp.ccbr.utoronto.ca/TFreport.php?versionNumber=2.00&searchTF=T095143_2.00
111	db/motif_databases/CIS-BP_2.00/Homo_sapiens.meme	M07616_2.00	ZNF610	VGCCGCTCC	9	7213	5.0e-008	CENTRIMO			http://cisbp.ccbr.utoronto.ca/TFreport.php?versionNumber=2.00&searchTF=T095055_2.00
112	db/motif_databases/CIS-BP_2.00/Homo_sapiens.meme	M05733_2.00	RUNX2	HHAACCGCAAWAACCGCAAN	20	3913	5.0e-008	CENTRIMO			http://cisbp.ccbr.utoronto.ca/TFreport.php?versionNumber=2.00&searchTF=T319383_2.00
113	db/motif_databases/CIS-BP_2.00/Homo_sapiens.meme	M07565_2.00	ZNF506	NNKYTGGGGGCTCVYCCN	18	8017	7.3e-008	CENTRIMO			http://cisbp.ccbr.utoronto.ca/TFreport.php?versionNumber=2.00&searchTF=T094803_2.00
114	db/motif_databases/CIS-BP_2.00/Homo_sapiens.meme	M03464_2.00	RUNX3	HRACCGCAAACCGCAR	16	6908	1.2e-007	CENTRIMO			http://cisbp.ccbr.utoronto.ca/TFreport.php?versionNumber=2.00&searchTF=T319382_2.00
115	db/motif_databases/CIS-BP_2.00/Homo_sapiens.meme	M07612_2.00	ZNF202	CCKCSTCC	8	6868	1.2e-007	CENTRIMO			http://cisbp.ccbr.utoronto.ca/TFreport.php?versionNumber=2.00&searchTF=T095038_2.00
116	db/motif_databases/CIS-BP_2.00/Homo_sapiens.meme	M07717_2.00	ZNF441	RRCTCCGCCYCC	12	8441	1.9e-007	CENTRIMO			http://cisbp.ccbr.utoronto.ca/TFreport.php?versionNumber=2.00&searchTF=T095330_2.00
117	STREME	7-TGTAAACAAAGCMGC	STREME-7	TGTAAACAAAGCMGC	15	145	2.9e-007	STREME	db/motif_databases/CIS-BP_2.00/Homo_sapiens.meme	M01227_2.00 (FOXN3)	http://cisbp.ccbr.utoronto.ca/TFreport.php?versionNumber=2.00&searchTF=T185760_2.00
118	db/motif_databases/CIS-BP_2.00/Homo_sapiens.meme	M04473_2.00	ZNF787	RATGCACNNNNVVTGCCTCR	20	7123	3.1e-007	CENTRIMO			http://cisbp.ccbr.utoronto.ca/TFreport.php?versionNumber=2.00&searchTF=T094948_2.00
119	db/motif_databases/CIS-BP_2.00/Homo_sapiens.meme	M07563_2.00	ZNF263	CTCCTCCCY	9	10576	3.6e-007	CENTRIMO			http://cisbp.ccbr.utoronto.ca/TFreport.php?versionNumber=2.00&searchTF=T094776_2.00
120	db/motif_databases/CIS-BP_2.00/Homo_sapiens.meme	M08322_2.00	ZNF513	AYCATCATCAYCATC	15	5425	3.6e-007	CENTRIMO			http://cisbp.ccbr.utoronto.ca/TFreport.php?versionNumber=2.00&searchTF=T095020_2.00
121	db/motif_databases/CIS-BP_2.00/Homo_sapiens.meme	M04461_2.00	EGR4	HMCGCCCACGCAH	13	5502	1.2e-006	CENTRIMO			http://cisbp.ccbr.utoronto.ca/TFreport.php?versionNumber=2.00&searchTF=T094930_2.00
122	db/motif_databases/CIS-BP_2.00/Homo_sapiens.meme	M08251_2.00	ZNF16	CCYTCYATGGCTCCC	15	7872	1.7e-006	CENTRIMO			http://cisbp.ccbr.utoronto.ca/TFreport.php?versionNumber=2.00&searchTF=T095092_2.00
123	STREME	11-CCTGTAATCCYAGCA	STREME-11	11-CCTGTAATCCYAGCA	15	183	1.8e-006	STREME
124	db/motif_databases/CIS-BP_2.00/Homo_sapiens.meme	M07774_2.00	ZNF10	CCCTACCTC	9	9769	2.5e-006	CENTRIMO			http://cisbp.ccbr.utoronto.ca/TFreport.php?versionNumber=2.00&searchTF=T095475_2.00
125	db/motif_databases/CIS-BP_2.00/Homo_sapiens.meme	M07626_2.00	ZNF282	CTCCCS	6	11042	2.5e-006	CENTRIMO			http://cisbp.ccbr.utoronto.ca/TFreport.php?versionNumber=2.00&searchTF=T095088_2.00
126	db/motif_databases/CIS-BP_2.00/Homo_sapiens.meme	M02821_2.00	MGA	AGGTGTGA	8	10831	3.2e-006	CENTRIMO			http://cisbp.ccbr.utoronto.ca/TFreport.php?versionNumber=2.00&searchTF=T055457_2.00
127	db/motif_databases/CIS-BP_2.00/Homo_sapiens.meme	M07698_2.00	ZNF681	YCBSCGTCCTTK	12	10313	4.1e-006	CENTRIMO			http://cisbp.ccbr.utoronto.ca/TFreport.php?versionNumber=2.00&searchTF=T095287_2.00
128	db/motif_databases/CIS-BP_2.00/Homo_sapiens.meme	M03682_2.00	(SP5)_(Drosophila_melanogaster)_(DBD_0.94)	MBGCCACGCCCAGT	14	6339	5.6e-006	CENTRIMO			http://cisbp.ccbr.utoronto.ca/TFreport.php?versionNumber=2.00&searchTF=T095408_2.00
129	db/motif_databases/CIS-BP_2.00/Homo_sapiens.meme	M04527_2.00	ZNF23	DCRCCCATGGCCGCGMCMV	19	5139	1.2e-005	CENTRIMO			http://cisbp.ccbr.utoronto.ca/TFreport.php?versionNumber=2.00&searchTF=T095049_2.00
130	db/motif_databases/CIS-BP_2.00/Homo_sapiens.meme	M04988_2.00	MEOX2	HTAATGWB	8	10979	1.7e-005	CENTRIMO			http://cisbp.ccbr.utoronto.ca/TFreport.php?versionNumber=2.00&searchTF=T209794_2.00
131	db/motif_databases/CIS-BP_2.00/Homo_sapiens.meme	M07730_2.00	ZNF181	MYYYSWGSTTSTWGGRMKGMKGWS	24	8954	2.3e-005	CENTRIMO			http://cisbp.ccbr.utoronto.ca/TFreport.php?versionNumber=2.00&searchTF=T095358_2.00
132	db/motif_databases/CIS-BP_2.00/Homo_sapiens.meme	M07937_2.00	ZBTB7A	CNSVGMCCCYYSCCC	15	9389	3.3e-005	CENTRIMO			http://cisbp.ccbr.utoronto.ca/TFreport.php?versionNumber=2.00&searchTF=T095173_2.00
133	db/motif_databases/CIS-BP_2.00/Homo_sapiens.meme	M00195_2.00	(CIC)_(Mus_musculus)_(DBD_1.00)	NNTGCTGACW	10	11071	5.7e-005	CENTRIMO			http://cisbp.ccbr.utoronto.ca/TFreport.php?versionNumber=2.00&searchTF=T328057_2.00
134	db/motif_databases/CIS-BP_2.00/Homo_sapiens.meme	M07748_2.00	ZNF28	GGGCACCCCDCMNVCCCC	18	7665	6.5e-005	CENTRIMO			http://cisbp.ccbr.utoronto.ca/TFreport.php?versionNumber=2.00&searchTF=T095395_2.00
135	db/motif_databases/CIS-BP_2.00/Homo_sapiens.meme	M07619_2.00	ZNF283	VGSCCVGSCCASAYCAGCCNRSCC	24	8120	1.0e-004	CENTRIMO			http://cisbp.ccbr.utoronto.ca/TFreport.php?versionNumber=2.00&searchTF=T095060_2.00
136	db/motif_databases/CIS-BP_2.00/Homo_sapiens.meme	M07632_2.00	ZNF274	CAGTRTGAGTTCTCW	15	7748	1.3e-004	CENTRIMO			http://cisbp.ccbr.utoronto.ca/TFreport.php?versionNumber=2.00&searchTF=T095107_2.00
137	STREME	17-AGTTYGARCTTCC	STREME-17	17-AGTTYGARCTTCC	13	130	1.4e-004	STREME
138	db/motif_databases/CIS-BP_2.00/Homo_sapiens.meme	M03089_2.00	RHOXF1	RGATWAKCC	9	10422	1.4e-004	CENTRIMO			http://cisbp.ccbr.utoronto.ca/TFreport.php?versionNumber=2.00&searchTF=T209781_2.00
139	db/motif_databases/CIS-BP_2.00/Homo_sapiens.meme	M07673_2.00	ZNF479	NNNRTCCCCMRRGTCATC	18	8662	1.5e-004	CENTRIMO			http://cisbp.ccbr.utoronto.ca/TFreport.php?versionNumber=2.00&searchTF=T095228_2.00
140	STREME	27-CAAGGAG	STREME-27	27-CAAGGAG	7	191	1.9e-004	STREME	db/motif_databases/CIS-BP_2.00/Homo_sapiens.meme	M07645_2.00 (ZNF169)	http://cisbp.ccbr.utoronto.ca/TFreport.php?versionNumber=2.00&searchTF=T095143_2.00
141	db/motif_databases/CIS-BP_2.00/Homo_sapiens.meme	M07641_2.00	ZNF266	VNTRCTCACAGGYCC	15	10223	1.9e-004	CENTRIMO			http://cisbp.ccbr.utoronto.ca/TFreport.php?versionNumber=2.00&searchTF=T095136_2.00
142	db/motif_databases/CIS-BP_2.00/Homo_sapiens.meme	M07709_2.00	ZKSCAN5	TCACCTCCY	9	10678	2.3e-004	CENTRIMO			http://cisbp.ccbr.utoronto.ca/TFreport.php?versionNumber=2.00&searchTF=T095311_2.00
143	db/motif_databases/CIS-BP_2.00/Homo_sapiens.meme	M07621_2.00	ZNF30	CAGCCGCCCCGTCCG	15	4211	2.4e-004	CENTRIMO			http://cisbp.ccbr.utoronto.ca/TFreport.php?versionNumber=2.00&searchTF=T095069_2.00
144	db/motif_databases/CIS-BP_2.00/Homo_sapiens.meme	M08395_2.00	ZNF260	GCYBYNTHSYHYTCC	15	11127	3.2e-004	CENTRIMO			http://cisbp.ccbr.utoronto.ca/TFreport.php?versionNumber=2.00&searchTF=T095473_2.00
145	db/motif_databases/CIS-BP_2.00/Homo_sapiens.meme	M04459_2.00	ZSCAN5	NHGTCCCYMCCCAAADCY	18	9735	3.8e-004	CENTRIMO			http://cisbp.ccbr.utoronto.ca/TFreport.php?versionNumber=2.00&searchTF=T094925_2.00
146	db/motif_databases/CIS-BP_2.00/Homo_sapiens.meme	M07602_2.00	ZNF18	RGTGTGAAYNSGNKN	15	10749	3.8e-004	CENTRIMO			http://cisbp.ccbr.utoronto.ca/TFreport.php?versionNumber=2.00&searchTF=T094986_2.00
147	db/motif_databases/CIS-BP_2.00/Homo_sapiens.meme	M07715_2.00	ZNF100	CVGCCGCCGCCDTGG	15	6649	5.5e-004	CENTRIMO			http://cisbp.ccbr.utoronto.ca/TFreport.php?versionNumber=2.00&searchTF=T095327_2.00
148	db/motif_databases/CIS-BP_2.00/Homo_sapiens.meme	M08134_2.00	PBX2	NTGATTGACAGN	12	10881	6.4e-004	CENTRIMO			http://cisbp.ccbr.utoronto.ca/TFreport.php?versionNumber=2.00&searchTF=T209941_2.00
149	db/motif_databases/CIS-BP_2.00/Homo_sapiens.meme	M05807_2.00	EOMES	DAGGTGTGAW	10	10952	8.1e-004	CENTRIMO			http://cisbp.ccbr.utoronto.ca/TFreport.php?versionNumber=2.00&searchTF=T339896_2.00
150	db/motif_databases/CIS-BP_2.00/Homo_sapiens.meme	M08305_2.00	ZNF436	TCCTCCAGGAAGCCY	15	6782	8.1e-004	CENTRIMO			http://cisbp.ccbr.utoronto.ca/TFreport.php?versionNumber=2.00&searchTF=T094896_2.00
151	db/motif_databases/CIS-BP_2.00/Homo_sapiens.meme	M07603_2.00	ZNF19	TBCNCCGTCAGDRCCCYW	18	10615	8.2e-004	CENTRIMO			http://cisbp.ccbr.utoronto.ca/TFreport.php?versionNumber=2.00&searchTF=T094990_2.00
152	db/motif_databases/CIS-BP_2.00/Homo_sapiens.meme	M00775_2.00	(ZBTB1)_(Mus_musculus)_(DBD_1.00)	NHMMCGCAHN	10	9600	1.1e-003	CENTRIMO			http://cisbp.ccbr.utoronto.ca/TFreport.php?versionNumber=2.00&searchTF=T094900_2.00
153	db/motif_databases/CIS-BP_2.00/Homo_sapiens.meme	M07755_2.00	ZNF616	TCRYGCTCACCYNYN	15	10278	1.5e-003	CENTRIMO			http://cisbp.ccbr.utoronto.ca/TFreport.php?versionNumber=2.00&searchTF=T095415_2.00
154	db/motif_databases/CIS-BP_2.00/Homo_sapiens.meme	M08100_2.00	(ZFX)_(Mus_musculus)_(DBD_0.99)	SSVGSCBVGGCCTS	14	9201	1.6e-003	CENTRIMO			http://cisbp.ccbr.utoronto.ca/TFreport.php?versionNumber=2.00&searchTF=T094775_2.00
155	db/motif_databases/CIS-BP_2.00/Homo_sapiens.meme	M08388_2.00	ZNF770	YCYCRGCCTCC	11	10299	1.7e-003	CENTRIMO			http://cisbp.ccbr.utoronto.ca/TFreport.php?versionNumber=2.00&searchTF=T095376_2.00
156	db/motif_databases/CIS-BP_2.00/Homo_sapiens.meme	M07586_2.00	ZNF141	VVVVNVVNGGKGGGRGCGTCCCCC	24	5722	2.3e-003	CENTRIMO			http://cisbp.ccbr.utoronto.ca/TFreport.php?versionNumber=2.00&searchTF=T094922_2.00
157	db/motif_databases/CIS-BP_2.00/Homo_sapiens.meme	M00345_2.00	PAX7	NSGTCACGST	10	7621	2.5e-003	CENTRIMO			http://cisbp.ccbr.utoronto.ca/TFreport.php?versionNumber=2.00&searchTF=T237340_2.00
158	db/motif_databases/CIS-BP_2.00/Homo_sapiens.meme	M01259_2.00	MSANTD3	STVCACTCAM	10	11141	2.7e-003	CENTRIMO			http://cisbp.ccbr.utoronto.ca/TFreport.php?versionNumber=2.00&searchTF=T248289_2.00
159	db/motif_databases/CIS-BP_2.00/Homo_sapiens.meme	M07678_2.00	ZNF529	YYNSSYHCYTCVTCCCSCTYCCCMCSC	27	6491	2.9e-003	CENTRIMO			http://cisbp.ccbr.utoronto.ca/TFreport.php?versionNumber=2.00&searchTF=T095241_2.00
160	db/motif_databases/CIS-BP_2.00/Homo_sapiens.meme	M07661_2.00	ZNF707	ACCCCACTCCTGGTM	15	8853	3.8e-003	CENTRIMO			http://cisbp.ccbr.utoronto.ca/TFreport.php?versionNumber=2.00&searchTF=T095197_2.00
161	db/motif_databases/CIS-BP_2.00/Homo_sapiens.meme	M07592_2.00	ZFP14	CVYTCCDGDGCCTCC	15	10188	3.9e-003	CENTRIMO			http://cisbp.ccbr.utoronto.ca/TFreport.php?versionNumber=2.00&searchTF=T094947_2.00
162	db/motif_databases/CIS-BP_2.00/Homo_sapiens.meme	M04615_2.00	ZNF177	BTYGRTCGARNGKHVMAGTCATK	23	3762	4.9e-003	CENTRIMO			http://cisbp.ccbr.utoronto.ca/TFreport.php?versionNumber=2.00&searchTF=T095269_2.00
163	db/motif_databases/CIS-BP_2.00/Homo_sapiens.meme	M07588_2.00	ZNF132	TCCTTCCCHCYBTCC	15	10147	6.6e-003	CENTRIMO			http://cisbp.ccbr.utoronto.ca/TFreport.php?versionNumber=2.00&searchTF=T094926_2.00
164	db/motif_databases/CIS-BP_2.00/Homo_sapiens.meme	M08253_2.00	ZNF692	VSYGGGGCCCACM	13	7762	7.5e-003	CENTRIMO			http://cisbp.ccbr.utoronto.ca/TFreport.php?versionNumber=2.00&searchTF=T095097_2.00
165	db/motif_databases/CIS-BP_2.00/Homo_sapiens.meme	M08345_2.00	GLIS1	CNCYSYRGGRGGYC	14	10127	1.0e-002	CENTRIMO			http://cisbp.ccbr.utoronto.ca/TFreport.php?versionNumber=2.00&searchTF=T095134_2.00
166	db/motif_databases/CIS-BP_2.00/Homo_sapiens.meme	M07688_2.00	ZNF793	GAGCCCCAAGCM	12	9562	1.1e-002	CENTRIMO			http://cisbp.ccbr.utoronto.ca/TFreport.php?versionNumber=2.00&searchTF=T095265_2.00
167	db/motif_databases/CIS-BP_2.00/Homo_sapiens.meme	M07637_2.00	ZNF680	NCCWHADTCTTCTYKGNCHHN	21	10700	1.1e-002	CENTRIMO			http://cisbp.ccbr.utoronto.ca/TFreport.php?versionNumber=2.00&searchTF=T095124_2.00
168	db/motif_databases/CIS-BP_2.00/Homo_sapiens.meme	M08342_2.00	ZNF596	KCTCKGBCTCYYYCY	15	9847	1.4e-002	CENTRIMO			http://cisbp.ccbr.utoronto.ca/TFreport.php?versionNumber=2.00&searchTF=T095120_2.00
169	db/motif_databases/CIS-BP_2.00/Homo_sapiens.meme	M07680_2.00	ZNF749	AACCCCAAC	9	10515	1.4e-002	CENTRIMO			http://cisbp.ccbr.utoronto.ca/TFreport.php?versionNumber=2.00&searchTF=T095244_2.00
170	db/motif_databases/CIS-BP_2.00/Homo_sapiens.meme	M08108_2.00	TFDP1	VSGCGGGAAVN	11	9229	1.7e-002	CENTRIMO			http://cisbp.ccbr.utoronto.ca/TFreport.php?versionNumber=2.00&searchTF=T172624_2.00
171	db/motif_databases/CIS-BP_2.00/Homo_sapiens.meme	M08245_2.00	ZNF41	TGGTGBYTTAYTYCC	15	10901	1.9e-002	CENTRIMO			http://cisbp.ccbr.utoronto.ca/TFreport.php?versionNumber=2.00&searchTF=T094963_2.00
172	db/motif_databases/CIS-BP_2.00/Homo_sapiens.meme	M07601_2.00	ZNF776	CAGATGCCRGCRYYRTGCTTC	21	6820	1.9e-002	CENTRIMO			http://cisbp.ccbr.utoronto.ca/TFreport.php?versionNumber=2.00&searchTF=T094975_2.00
173	db/motif_databases/CIS-BP_2.00/Homo_sapiens.meme	M07773_2.00	ZNF432	TTYCYCYCCCYYBCCBYCYCCHTYCCTCTC	30	8800	2.3e-002	CENTRIMO			http://cisbp.ccbr.utoronto.ca/TFreport.php?versionNumber=2.00&searchTF=T095474_2.00
174	db/motif_databases/CIS-BP_2.00/Homo_sapiens.meme	M04901_2.00	MEOX1	NTAAYGHB	8	10915	2.4e-002	CENTRIMO			http://cisbp.ccbr.utoronto.ca/TFreport.php?versionNumber=2.00&searchTF=T209766_2.00
175	db/motif_databases/CIS-BP_2.00/Homo_sapiens.meme	M08261_2.00	ZSCAN22	CCTCCTCCMTCWGAC	15	9468	2.9e-002	CENTRIMO			http://cisbp.ccbr.utoronto.ca/TFreport.php?versionNumber=2.00&searchTF=T095211_2.00
176	db/motif_databases/CIS-BP_2.00/Homo_sapiens.meme	M08329_2.00	ZNF146	GCTGYRTARTATTCC	15	10302	3.0e-002	CENTRIMO			http://cisbp.ccbr.utoronto.ca/TFreport.php?versionNumber=2.00&searchTF=T095059_2.00
177	db/motif_databases/CIS-BP_2.00/Homo_sapiens.meme	M00130_2.00	(PLAGL1)_(Mus_musculus)_(DBD_0.88)	NKGGCCCCHN	10	10832	3.3e-002	CENTRIMO			http://cisbp.ccbr.utoronto.ca/TFreport.php?versionNumber=2.00&searchTF=T094865_2.00
178	db/motif_databases/CIS-BP_2.00/Homo_sapiens.meme	M08301_2.00	GTF3A	CTCCCATCC	9	9947	3.7e-002	CENTRIMO			http://cisbp.ccbr.utoronto.ca/TFreport.php?versionNumber=2.00&searchTF=T094879_2.00
179	db/motif_databases/CIS-BP_2.00/Homo_sapiens.meme	M07579_2.00	ZNF45	CAKCTCCAGGD	11	9843	4.3e-002	CENTRIMO			http://cisbp.ccbr.utoronto.ca/TFreport.php?versionNumber=2.00&searchTF=T094888_2.00
180	db/motif_databases/CIS-BP_2.00/Homo_sapiens.meme	M08318_2.00	ZNF394	BCHBCYCCAGCTACTCCTYY	20	9598	4.8e-002	CENTRIMO			http://cisbp.ccbr.utoronto.ca/TFreport.php?versionNumber=2.00&searchTF=T095007_2.00
181	STREME	9-VTATAB	STREME-9	VTATAB	6	828	4.9e-002	STREME
# MEME-ChIP (Motif Analysis of Large Nucleotide Datasets): Version 5.5.9 released on Fri Nov 21 15:33:51 2025 -0800
# The format of this file is described at https://meme-suite.org/meme//doc/meme-chip-output-format.html
# meme-chip -oc . -time 240 -ccut 100 -fdesc description -dna -order 2 -minw 6 -maxw 15 -psp-gen -db db/motif_databases/CIS-BP_2.00/Homo_sapiens.meme -meme-mod zoops -meme-nmotifs 10 -meme-searchsize 100000 -streme-pvt 0.05 -streme-align center -streme-totallength 4000000 -centrimo-score 5.0 -centrimo-ethresh 10.0 -neg ABM_less_acc_vs_Liver_enhancer_4col_MEME-CHIP.bed.fa ABM_more_acc_vs_Liver_enh…
