## Supplementary material for "Deciphering the limitations of immortalized hepatocyte cell lines for the study of liver cis-regulatory elements": Table S38

MOTIF_INDEX	MOTIF_SOURCE	MOTIF_ID	ALT_ID	CONSENSUS	WIDTH	SITES	E-VALUE	E-VALUE_SOURCE	MOST_SIMILAR_MOTIF_SOURCE	MOST_SIMILAR_MOTIF	URL
1	MEME	TGRMCTTTGNMCYYK	MEME-2	TGRMCTTTGNMCYYK	15	2416	7.0e-175	MEME	db/motif_databases/CIS-BP_2.00/Homo_sapiens.meme	M08155_2.00 (HNF4G)	http://cisbp.ccbr.utoronto.ca/TFreport.php?versionNumber=2.00&searchTF=T303238_2.00
2	db/motif_databases/CIS-BP_2.00/Homo_sapiens.meme	M08155_2.00	HNF4G	NRRGDNCAAAGKYCA	15	17336	1.8e-174	CENTRIMO			http://cisbp.ccbr.utoronto.ca/TFreport.php?versionNumber=2.00&searchTF=T303238_2.00
3	db/motif_databases/CIS-BP_2.00/Homo_sapiens.meme	M08219_2.00	HNF4A	VRGDBCAAAGKYCAV	15	17140	1.9e-155	CENTRIMO			http://cisbp.ccbr.utoronto.ca/TFreport.php?versionNumber=2.00&searchTF=T303212_2.00
4	STREME	1-AAAGTYCA	STREME-1	AAAGTYCA	8	5669	2.2e-140	STREME	db/motif_databases/CIS-BP_2.00/Homo_sapiens.meme	M08155_2.00 (HNF4G)	http://cisbp.ccbr.utoronto.ca/TFreport.php?versionNumber=2.00&searchTF=T303238_2.00
5	MEME	SYGCCMYCTRSTGGH	MEME-1	SYGCCMYCTRSTGGH	15	2039	9.9e-140	MEME	db/motif_databases/CIS-BP_2.00/Homo_sapiens.meme	M07550_2.00 (CTCF)	http://cisbp.ccbr.utoronto.ca/TFreport.php?versionNumber=2.00&searchTF=T094831_2.00
6	STREME	2-ATTGCAHAATH	STREME-2	ATTGCAHAATH	11	4641	1.1e-139	STREME	db/motif_databases/CIS-BP_2.00/Homo_sapiens.meme	M08076_2.00 (CEBPA)	http://cisbp.ccbr.utoronto.ca/TFreport.php?versionNumber=2.00&searchTF=T059770_2.00
7	db/motif_databases/CIS-BP_2.00/Homo_sapiens.meme	M08076_2.00	CEBPA	DRTTRTGCAAT	11	16675	2.8e-133	CENTRIMO			http://cisbp.ccbr.utoronto.ca/TFreport.php?versionNumber=2.00&searchTF=T059770_2.00
8	db/motif_databases/CIS-BP_2.00/Homo_sapiens.meme	M05681_2.00	RXRB	RRGGTCAAAGGTCAN	15	12297	3.9e-104	CENTRIMO			http://cisbp.ccbr.utoronto.ca/TFreport.php?versionNumber=2.00&searchTF=T303250_2.00
9	db/motif_databases/CIS-BP_2.00/Homo_sapiens.meme	M05581_2.00	PPARD	NRRGGTCAAAGGTCAN	16	11539	2.1e-102	CENTRIMO			http://cisbp.ccbr.utoronto.ca/TFreport.php?versionNumber=2.00&searchTF=T303214_2.00
10	db/motif_databases/CIS-BP_2.00/Homo_sapiens.meme	M07830_2.00	CEBPB	NNDRTTRTGCAATM	14	16536	5.5e-101	CENTRIMO			http://cisbp.ccbr.utoronto.ca/TFreport.php?versionNumber=2.00&searchTF=T059757_2.00
11	db/motif_databases/CIS-BP_2.00/Homo_sapiens.meme	M05619_2.00	NR1I3	AAAGTTCAY	9	17402	1.2e-095	CENTRIMO			http://cisbp.ccbr.utoronto.ca/TFreport.php?versionNumber=2.00&searchTF=T303230_2.00
12	db/motif_databases/CIS-BP_2.00/Homo_sapiens.meme	M05615_2.00	RXRG	RRGGTCAAAGGTCAN	15	14333	4.7e-089	CENTRIMO			http://cisbp.ccbr.utoronto.ca/TFreport.php?versionNumber=2.00&searchTF=T303229_2.00
13	STREME	3-CCASYAGRKGGCRSY	STREME-3	CCASYAGRKGGCRSY	15	1698	2.7e-088	STREME	db/motif_databases/CIS-BP_2.00/Homo_sapiens.meme	M07550_2.00 (CTCF)	http://cisbp.ccbr.utoronto.ca/TFreport.php?versionNumber=2.00&searchTF=T094831_2.00
14	db/motif_databases/CIS-BP_2.00/Homo_sapiens.meme	M05629_2.00	THRB	RRGGTCAAAGGTCAN	15	14940	3.0e-085	CENTRIMO			http://cisbp.ccbr.utoronto.ca/TFreport.php?versionNumber=2.00&searchTF=T303234_2.00
15	db/motif_databases/CIS-BP_2.00/Homo_sapiens.meme	M05661_2.00	NR2F1	RRGGTCAAAGGTCAN	15	14117	2.7e-076	CENTRIMO			http://cisbp.ccbr.utoronto.ca/TFreport.php?versionNumber=2.00&searchTF=T303243_2.00
16	STREME	4-GTTCAA	STREME-4	GTTCAA	6	6057	7.3e-075	STREME
17	db/motif_databases/CIS-BP_2.00/Homo_sapiens.meme	M04380_2.00	CEBPD	NRTTRCGCAAYN	12	14674	5.4e-074	CENTRIMO			http://cisbp.ccbr.utoronto.ca/TFreport.php?versionNumber=2.00&searchTF=T059769_2.00
18	db/motif_databases/CIS-BP_2.00/Homo_sapiens.meme	M04303_2.00	CEBPG	NVTTRCGCAAYN	12	16039	1.7e-057	CENTRIMO			http://cisbp.ccbr.utoronto.ca/TFreport.php?versionNumber=2.00&searchTF=T059746_2.00
19	db/motif_databases/CIS-BP_2.00/Homo_sapiens.meme	M08157_2.00	NR2F2	NAAAGGTCAND	11	17126	2.6e-057	CENTRIMO			http://cisbp.ccbr.utoronto.ca/TFreport.php?versionNumber=2.00&searchTF=T303245_2.00
20	db/motif_databases/CIS-BP_2.00/Homo_sapiens.meme	M07930_2.00	CTCFL	RGCGCCCCCTGSYGG	15	11480	2.2e-054	CENTRIMO			http://cisbp.ccbr.utoronto.ca/TFreport.php?versionNumber=2.00&searchTF=T094884_2.00
21	db/motif_databases/CIS-BP_2.00/Homo_sapiens.meme	M07550_2.00	CTCF	SYGCCMYCTRSTGGY	15	15195	3.1e-052	CENTRIMO			http://cisbp.ccbr.utoronto.ca/TFreport.php?versionNumber=2.00&searchTF=T094831_2.00
22	db/motif_databases/CIS-BP_2.00/Homo_sapiens.meme	M04009_2.00	CEBPE	NVTTRCGCAAYN	12	17167	6.6e-051	CENTRIMO			http://cisbp.ccbr.utoronto.ca/TFreport.php?versionNumber=2.00&searchTF=T059723_2.00
23	db/motif_databases/CIS-BP_2.00/Homo_sapiens.meme	M07985_2.00	ESR1	DGBYCAAGGTCASN	14	17381	1.4e-050	CENTRIMO			http://cisbp.ccbr.utoronto.ca/TFreport.php?versionNumber=2.00&searchTF=T303211_2.00
24	db/motif_databases/CIS-BP_2.00/Homo_sapiens.meme	M07993_2.00	RXRA	WRRGGTCA	8	17658	4.5e-045	CENTRIMO			http://cisbp.ccbr.utoronto.ca/TFreport.php?versionNumber=2.00&searchTF=T303246_2.00
25	db/motif_databases/CIS-BP_2.00/Homo_sapiens.meme	M00818_2.00	(NR4A3)_(Mus_musculus)_(DBD_0.97)	AAAGGTCA	8	17734	5.5e-044	CENTRIMO			http://cisbp.ccbr.utoronto.ca/TFreport.php?versionNumber=2.00&searchTF=T303218_2.00
26	db/motif_databases/CIS-BP_2.00/Homo_sapiens.meme	M04667_2.00	ONECUT2	NYATYGATYN	10	14226	4.1e-043	CENTRIMO			http://cisbp.ccbr.utoronto.ca/TFreport.php?versionNumber=2.00&searchTF=T167059_2.00
27	db/motif_databases/CIS-BP_2.00/Homo_sapiens.meme	M05627_2.00	NR6A1	NYCAAGKTCAAGKTCAN	17	14418	5.0e-040	CENTRIMO			http://cisbp.ccbr.utoronto.ca/TFreport.php?versionNumber=2.00&searchTF=T303233_2.00
28	db/motif_databases/CIS-BP_2.00/Homo_sapiens.meme	M08153_2.00	NR4A1	NAAAGGTCAN	10	16762	1.6e-039	CENTRIMO			http://cisbp.ccbr.utoronto.ca/TFreport.php?versionNumber=2.00&searchTF=T303221_2.00
29	db/motif_databases/CIS-BP_2.00/Homo_sapiens.meme	M05639_2.00	NR4A2	NAAAGGTCAH	10	17492	8.0e-038	CENTRIMO			http://cisbp.ccbr.utoronto.ca/TFreport.php?versionNumber=2.00&searchTF=T303236_2.00
30	db/motif_databases/CIS-BP_2.00/Homo_sapiens.meme	M04677_2.00	ONECUT3	NYATCGATYN	10	12540	1.4e-037	CENTRIMO			http://cisbp.ccbr.utoronto.ca/TFreport.php?versionNumber=2.00&searchTF=T167062_2.00
31	db/motif_databases/CIS-BP_2.00/Homo_sapiens.meme	M07654_2.00	ZNF223	YGCCMYCTDSTGGC	14	14840	8.0e-037	CENTRIMO			http://cisbp.ccbr.utoronto.ca/TFreport.php?versionNumber=2.00&searchTF=T095169_2.00
32	db/motif_databases/CIS-BP_2.00/Homo_sapiens.meme	M03512_2.00	TCF7L1	AAAGATCAAAGG	12	15480	2.8e-034	CENTRIMO			http://cisbp.ccbr.utoronto.ca/TFreport.php?versionNumber=2.00&searchTF=T328073_2.00
33	db/motif_databases/CIS-BP_2.00/Homo_sapiens.meme	M07770_2.00	ZNF564	CTTGGACTT	9	15185	1.3e-030	CENTRIMO			http://cisbp.ccbr.utoronto.ca/TFreport.php?versionNumber=2.00&searchTF=T095467_2.00
34	STREME	7-AMAGGT	STREME-7	AMAGGT	6	2173	6.0e-028	STREME	db/motif_databases/CIS-BP_2.00/Homo_sapiens.meme	M00220_2.00 (SNAI2)	http://cisbp.ccbr.utoronto.ca/TFreport.php?versionNumber=2.00&searchTF=T094783_2.00
35	db/motif_databases/CIS-BP_2.00/Homo_sapiens.meme	M04034_2.00	NFIL3	RTKACGTAAY	10	15738	1.1e-026	CENTRIMO			http://cisbp.ccbr.utoronto.ca/TFreport.php?versionNumber=2.00&searchTF=T059751_2.00
36	STREME	8-AAACAG	STREME-8	AAACAG	6	8129	2.7e-026	STREME	db/motif_databases/CIS-BP_2.00/Homo_sapiens.meme	M08115_2.00 (FOXP1)	http://cisbp.ccbr.utoronto.ca/TFreport.php?versionNumber=2.00&searchTF=T185766_2.00
37	db/motif_databases/CIS-BP_2.00/Homo_sapiens.meme	M04013_2.00	DBP	RTKACGTAAY	10	12387	4.3e-026	CENTRIMO			http://cisbp.ccbr.utoronto.ca/TFreport.php?versionNumber=2.00&searchTF=T059726_2.00
38	db/motif_databases/CIS-BP_2.00/Homo_sapiens.meme	M02849_2.00	TEF	KRTTAYGTAAYN	12	9919	6.3e-026	CENTRIMO			http://cisbp.ccbr.utoronto.ca/TFreport.php?versionNumber=2.00&searchTF=T059752_2.00
39	db/motif_databases/CIS-BP_2.00/Homo_sapiens.meme	M03355_2.00	RARB	AAAGGTCAARAGGTCA	16	4929	5.8e-023	CENTRIMO			http://cisbp.ccbr.utoronto.ca/TFreport.php?versionNumber=2.00&searchTF=T303209_2.00
40	db/motif_databases/CIS-BP_2.00/Homo_sapiens.meme	M04016_2.00	HLF	RTKAYGTAAB	10	15423	1.7e-022	CENTRIMO			http://cisbp.ccbr.utoronto.ca/TFreport.php?versionNumber=2.00&searchTF=T059728_2.00
41	db/motif_databases/CIS-BP_2.00/Homo_sapiens.meme	M01499_2.00	CUX2	YKATYRRHN	9	16416	3.8e-021	CENTRIMO			http://cisbp.ccbr.utoronto.ca/TFreport.php?versionNumber=2.00&searchTF=T167057_2.00
42	db/motif_databases/CIS-BP_2.00/Homo_sapiens.meme	M02705_2.00	RORA	AWMWAGGTCA	10	16759	3.7e-020	CENTRIMO			http://cisbp.ccbr.utoronto.ca/TFreport.php?versionNumber=2.00&searchTF=T303208_2.00
43	db/motif_databases/CIS-BP_2.00/Homo_sapiens.meme	M02397_2.00	RARG	RGGTCANN	8	17500	5.3e-020	CENTRIMO			http://cisbp.ccbr.utoronto.ca/TFreport.php?versionNumber=2.00&searchTF=T303240_2.00
44	db/motif_databases/CIS-BP_2.00/Homo_sapiens.meme	M00808_2.00	(MYPOP)_(Mus_musculus)_(DBD_0.96)	NWTTGCGCCR	10	13496	8.5e-020	CENTRIMO			http://cisbp.ccbr.utoronto.ca/TFreport.php?versionNumber=2.00&searchTF=T269585_2.00
45	db/motif_databases/CIS-BP_2.00/Homo_sapiens.meme	M02394_2.00	NR2E1	HGAGGTCARN	10	16719	6.2e-019	CENTRIMO			http://cisbp.ccbr.utoronto.ca/TFreport.php?versionNumber=2.00&searchTF=T303215_2.00
46	db/motif_databases/CIS-BP_2.00/Homo_sapiens.meme	M02396_2.00	NR2F6	NVRGGTCA	8	17743	8.9e-019	CENTRIMO			http://cisbp.ccbr.utoronto.ca/TFreport.php?versionNumber=2.00&searchTF=T303237_2.00
47	db/motif_databases/CIS-BP_2.00/Homo_sapiens.meme	M00220_2.00	SNAI2	SCACCTGY	8	17620	1.4e-018	CENTRIMO			http://cisbp.ccbr.utoronto.ca/TFreport.php?versionNumber=2.00&searchTF=T094783_2.00
48	db/motif_databases/CIS-BP_2.00/Homo_sapiens.meme	M05595_2.00	ESRRB	BTCAAGGTCRH	11	16009	7.5e-017	CENTRIMO			http://cisbp.ccbr.utoronto.ca/TFreport.php?versionNumber=2.00&searchTF=T303219_2.00
49	db/motif_databases/CIS-BP_2.00/Homo_sapiens.meme	M03349_2.00	MYBL1	CVGTTTAACGGT	12	12215	1.2e-016	CENTRIMO			http://cisbp.ccbr.utoronto.ca/TFreport.php?versionNumber=2.00&searchTF=T269586_2.00
50	db/motif_databases/CIS-BP_2.00/Homo_sapiens.meme	M01204_2.00	TIGD1	NTATTGCGSH	10	15980	1.5e-016	CENTRIMO			http://cisbp.ccbr.utoronto.ca/TFreport.php?versionNumber=2.00&searchTF=T161475_2.00
51	db/motif_databases/CIS-BP_2.00/Homo_sapiens.meme	M04212_2.00	MESP2	CAMCATATGKYG	12	12150	4.2e-016	CENTRIMO			http://cisbp.ccbr.utoronto.ca/TFreport.php?versionNumber=2.00&searchTF=T034338_2.00
52	STREME	9-ACCTGGM	STREME-9	ACCTGGM	7	1060	1.2e-014	STREME	db/motif_databases/CIS-BP_2.00/Homo_sapiens.meme	M08341_2.00 (ZNF554)	http://cisbp.ccbr.utoronto.ca/TFreport.php?versionNumber=2.00&searchTF=T095115_2.00
53	db/motif_databases/CIS-BP_2.00/Homo_sapiens.meme	M04643_2.00	SCRT2	HGCAACAGGTG	11	13851	3.2e-014	CENTRIMO			http://cisbp.ccbr.utoronto.ca/TFreport.php?versionNumber=2.00&searchTF=T095442_2.00
54	db/motif_databases/CIS-BP_2.00/Homo_sapiens.meme	M05549_2.00	IRF9	NCGAAACYGAAACYN	15	11861	2.4e-013	CENTRIMO			http://cisbp.ccbr.utoronto.ca/TFreport.php?versionNumber=2.00&searchTF=T244085_2.00
55	db/motif_databases/CIS-BP_2.00/Homo_sapiens.meme	M02801_2.00	MSC	AACAGCTGTT	10	14575	5.7e-013	CENTRIMO			http://cisbp.ccbr.utoronto.ca/TFreport.php?versionNumber=2.00&searchTF=T034325_2.00
56	db/motif_databases/CIS-BP_2.00/Homo_sapiens.meme	M02395_2.00	NR3C2	NNRGDACAH	9	17540	9.1e-013	CENTRIMO			http://cisbp.ccbr.utoronto.ca/TFreport.php?versionNumber=2.00&searchTF=T303235_2.00
57	db/motif_databases/CIS-BP_2.00/Homo_sapiens.meme	M04098_2.00	MYOG	BRACAGCTGTCG	12	13545	1.5e-012	CENTRIMO			http://cisbp.ccbr.utoronto.ca/TFreport.php?versionNumber=2.00&searchTF=T034272_2.00
58	db/motif_databases/CIS-BP_2.00/Homo_sapiens.meme	M03345_2.00	MYBL2	RDCSGTTAACSGTT	14	5824	4.9e-012	CENTRIMO			http://cisbp.ccbr.utoronto.ca/TFreport.php?versionNumber=2.00&searchTF=T269576_2.00
59	db/motif_databases/CIS-BP_2.00/Homo_sapiens.meme	M04116_2.00	MYOD1	BAACASSTGTYV	12	16426	1.0e-011	CENTRIMO			http://cisbp.ccbr.utoronto.ca/TFreport.php?versionNumber=2.00&searchTF=T034283_2.00
60	db/motif_databases/CIS-BP_2.00/Homo_sapiens.meme	M01008_2.00	FOXR1	NNCAAACD	8	17507	1.3e-011	CENTRIMO			http://cisbp.ccbr.utoronto.ca/TFreport.php?versionNumber=2.00&searchTF=T185786_2.00
61	db/motif_databases/CIS-BP_2.00/Homo_sapiens.meme	M04887_2.00	GRHL1	RAACCGGTTY	10	12547	1.4e-011	CENTRIMO			http://cisbp.ccbr.utoronto.ca/TFreport.php?versionNumber=2.00&searchTF=T199007_2.00
62	db/motif_databases/CIS-BP_2.00/Homo_sapiens.meme	M08397_2.00	SCRT1	RWKCAACAGGTG	12	13589	2.0e-010	CENTRIMO			http://cisbp.ccbr.utoronto.ca/TFreport.php?versionNumber=2.00&searchTF=T095485_2.00
63	db/motif_databases/CIS-BP_2.00/Homo_sapiens.meme	M05771_2.00	LEF1	ASATCAAAG	9	17390	3.0e-010	CENTRIMO			http://cisbp.ccbr.utoronto.ca/TFreport.php?versionNumber=2.00&searchTF=T328069_2.00
64	db/motif_databases/CIS-BP_2.00/Homo_sapiens.meme	M05789_2.00	SOX12	NATTGTTCGGT	11	14458	5.6e-010	CENTRIMO			http://cisbp.ccbr.utoronto.ca/TFreport.php?versionNumber=2.00&searchTF=T328078_2.00
65	db/motif_databases/CIS-BP_2.00/Homo_sapiens.meme	M02775_2.00	TCF3	HRCACCTGBN	10	16880	9.6e-010	CENTRIMO			http://cisbp.ccbr.utoronto.ca/TFreport.php?versionNumber=2.00&searchTF=T034250_2.00
66	db/motif_databases/CIS-BP_2.00/Homo_sapiens.meme	M07634_2.00	ZNF540	AAACGTCYACK	11	10465	1.7e-009	CENTRIMO			http://cisbp.ccbr.utoronto.ca/TFreport.php?versionNumber=2.00&searchTF=T095109_2.00
67	db/motif_databases/CIS-BP_2.00/Homo_sapiens.meme	M05763_2.00	BBX	TGAACRVYGTTCA	13	10258	1.8e-009	CENTRIMO			http://cisbp.ccbr.utoronto.ca/TFreport.php?versionNumber=2.00&searchTF=T328062_2.00
68	db/motif_databases/CIS-BP_2.00/Homo_sapiens.meme	M08129_2.00	GRHL2	NNRAACTGGTTTKNY	15	16500	2.3e-009	CENTRIMO			http://cisbp.ccbr.utoronto.ca/TFreport.php?versionNumber=2.00&searchTF=T199005_2.00
69	db/motif_databases/CIS-BP_2.00/Homo_sapiens.meme	M02096_2.00	ANHX	TTGACAWG	8	17613	2.6e-009	CENTRIMO			http://cisbp.ccbr.utoronto.ca/TFreport.php?versionNumber=2.00&searchTF=T209949_2.00
70	db/motif_databases/CIS-BP_2.00/Homo_sapiens.meme	M03074_2.00	TFCP2	RAACCGGTTT	10	13044	8.1e-009	CENTRIMO			http://cisbp.ccbr.utoronto.ca/TFreport.php?versionNumber=2.00&searchTF=T199008_2.00
71	db/motif_databases/CIS-BP_2.00/Homo_sapiens.meme	M04144_2.00	MSGN1	NRMCAWWTGGYN	12	16375	1.0e-008	CENTRIMO			http://cisbp.ccbr.utoronto.ca/TFreport.php?versionNumber=2.00&searchTF=T034298_2.00
72	db/motif_databases/CIS-BP_2.00/Homo_sapiens.meme	M03245_2.00	HNF1B	GTTAATNATTAAY	13	10989	1.4e-008	CENTRIMO			http://cisbp.ccbr.utoronto.ca/TFreport.php?versionNumber=2.00&searchTF=T209959_2.00
73	STREME	14-AGACTCTGTCYY	STREME-14	14-AGACTCTGTCYY	12	198	2.2e-008	STREME
74	db/motif_databases/CIS-BP_2.00/Homo_sapiens.meme	M07805_2.00	TCF12	VSAGCAGSTGB	11	16533	4.0e-008	CENTRIMO			http://cisbp.ccbr.utoronto.ca/TFreport.php?versionNumber=2.00&searchTF=T034292_2.00
75	db/motif_databases/CIS-BP_2.00/Homo_sapiens.meme	M03335_2.00	IRF8	HCGAAACCGAAACY	14	9846	4.6e-008	CENTRIMO			http://cisbp.ccbr.utoronto.ca/TFreport.php?versionNumber=2.00&searchTF=T244082_2.00
76	STREME	5-WATYRATW	STREME-5	WATYRATW	8	2814	7.8e-008	STREME	db/motif_databases/CIS-BP_2.00/Homo_sapiens.meme	M00227_2.00 (BCL6)	http://cisbp.ccbr.utoronto.ca/TFreport.php?versionNumber=2.00&searchTF=T094856_2.00
77	db/motif_databases/CIS-BP_2.00/Homo_sapiens.meme	M04092_2.00	TCF21	SAACAGCTGYYR	12	15580	1.0e-007	CENTRIMO			http://cisbp.ccbr.utoronto.ca/TFreport.php?versionNumber=2.00&searchTF=T034269_2.00
78	db/motif_databases/CIS-BP_2.00/Homo_sapiens.meme	M04158_2.00	NPAS2	NRCACGTGKY	10	9782	1.6e-007	CENTRIMO			http://cisbp.ccbr.utoronto.ca/TFreport.php?versionNumber=2.00&searchTF=T034312_2.00
79	STREME	6-WTTTGG	STREME-6	WTTTGG	6	8444	2.4e-007	STREME	db/motif_databases/CIS-BP_2.00/Homo_sapiens.meme	M02960_2.00 (E2F7)	http://cisbp.ccbr.utoronto.ca/TFreport.php?versionNumber=2.00&searchTF=T172621_2.00
80	db/motif_databases/CIS-BP_2.00/Homo_sapiens.meme	M04084_2.00	MYF6	BRACASCTGACR	12	15638	6.5e-007	CENTRIMO			http://cisbp.ccbr.utoronto.ca/TFreport.php?versionNumber=2.00&searchTF=T034261_2.00
81	MEME	ACAMACAMACA	MEME-3	ACAMACAMACA	11	444	1.0e-006	MEME	db/motif_databases/CIS-BP_2.00/Homo_sapiens.meme	M07720_2.00 (ZNF785)	http://cisbp.ccbr.utoronto.ca/TFreport.php?versionNumber=2.00&searchTF=T095338_2.00
82	db/motif_databases/CIS-BP_2.00/Homo_sapiens.meme	M04617_2.00	MTF1	NRNGCCGTGTGCAAAAN	17	6581	1.0e-006	CENTRIMO			http://cisbp.ccbr.utoronto.ca/TFreport.php?versionNumber=2.00&searchTF=T095271_2.00
83	db/motif_databases/CIS-BP_2.00/Homo_sapiens.meme	M04309_2.00	CREB3L1	NTGCCACGTGKRCR	14	11483	1.8e-006	CENTRIMO			http://cisbp.ccbr.utoronto.ca/TFreport.php?versionNumber=2.00&searchTF=T059749_2.00
84	db/motif_databases/CIS-BP_2.00/Homo_sapiens.meme	M03034_2.00	FOXL1	RTAAACA	7	17528	3.8e-006	CENTRIMO			http://cisbp.ccbr.utoronto.ca/TFreport.php?versionNumber=2.00&searchTF=T185787_2.00
85	db/motif_databases/CIS-BP_2.00/Homo_sapiens.meme	M08167_2.00	TCF7L2	NRASWTCAAAGRVA	14	17229	8.2e-006	CENTRIMO			http://cisbp.ccbr.utoronto.ca/TFreport.php?versionNumber=2.00&searchTF=T328072_2.00
86	db/motif_databases/CIS-BP_2.00/Homo_sapiens.meme	M08115_2.00	FOXP1	NDGTAAACAGNN	12	17261	1.1e-005	CENTRIMO			http://cisbp.ccbr.utoronto.ca/TFreport.php?versionNumber=2.00&searchTF=T185766_2.00
87	db/motif_databases/CIS-BP_2.00/Homo_sapiens.meme	M08152_2.00	NR1H4	NRGGTCATTGM	11	17151	1.7e-005	CENTRIMO			http://cisbp.ccbr.utoronto.ca/TFreport.php?versionNumber=2.00&searchTF=T303206_2.00
88	db/motif_databases/CIS-BP_2.00/Homo_sapiens.meme	M04205_2.00	FIGLA	HMCACCTGB	9	16885	2.1e-005	CENTRIMO			http://cisbp.ccbr.utoronto.ca/TFreport.php?versionNumber=2.00&searchTF=T034331_2.00
89	db/motif_databases/CIS-BP_2.00/Homo_sapiens.meme	M07713_2.00	ZNF585A	TCTGTWYTC	9	17685	3.2e-005	CENTRIMO			http://cisbp.ccbr.utoronto.ca/TFreport.php?versionNumber=2.00&searchTF=T095323_2.00
90	db/motif_databases/CIS-BP_2.00/Homo_sapiens.meme	M05613_2.00	NR5A1	NYCAAGGYCAN	11	17245	3.2e-005	CENTRIMO			http://cisbp.ccbr.utoronto.ca/TFreport.php?versionNumber=2.00&searchTF=T303227_2.00
91	db/motif_databases/CIS-BP_2.00/Homo_sapiens.meme	M08080_2.00	ZEB2	BNCACCTGSNN	11	17051	4.1e-005	CENTRIMO			http://cisbp.ccbr.utoronto.ca/TFreport.php?versionNumber=2.00&searchTF=T075854_2.00
92	db/motif_databases/CIS-BP_2.00/Homo_sapiens.meme	M00131_2.00	(ZSCAN26)_(Mus_musculus)_(DBD_0.89)	ATTAGTAC	8	16895	5.5e-005	CENTRIMO			http://cisbp.ccbr.utoronto.ca/TFreport.php?versionNumber=2.00&searchTF=T095333_2.00
93	db/motif_databases/CIS-BP_2.00/Homo_sapiens.meme	M00164_2.00	(FOXS1)_(Mus_musculus)_(DBD_0.79)	WNNRTAAAYA	10	17691	1.2e-004	CENTRIMO			http://cisbp.ccbr.utoronto.ca/TFreport.php?versionNumber=2.00&searchTF=T185790_2.00
94	db/motif_databases/CIS-BP_2.00/Homo_sapiens.meme	M02385_2.00	MYRF	TGGTACCA	8	13942	1.4e-004	CENTRIMO			http://cisbp.ccbr.utoronto.ca/TFreport.php?versionNumber=2.00&searchTF=T299765_2.00
95	db/motif_databases/CIS-BP_2.00/Homo_sapiens.meme	M05607_2.00	RARA	RRGGTCANRRGGTCAN	16	16607	1.7e-004	CENTRIMO			http://cisbp.ccbr.utoronto.ca/TFreport.php?versionNumber=2.00&searchTF=T303225_2.00
96	db/motif_databases/CIS-BP_2.00/Homo_sapiens.meme	M04214_2.00	TCF4	VCACCTGC	8	17165	3.4e-004	CENTRIMO			http://cisbp.ccbr.utoronto.ca/TFreport.php?versionNumber=2.00&searchTF=T034340_2.00
97	db/motif_databases/CIS-BP_2.00/Homo_sapiens.meme	M08307_2.00	FEZF1	NDYTGCYYTTTTBNN	15	17820	4.0e-004	CENTRIMO			http://cisbp.ccbr.utoronto.ca/TFreport.php?versionNumber=2.00&searchTF=T094907_2.00
98	db/motif_databases/CIS-BP_2.00/Homo_sapiens.meme	M04859_2.00	FOXJ3	RCGTMAACAW	10	16909	6.5e-004	CENTRIMO			http://cisbp.ccbr.utoronto.ca/TFreport.php?versionNumber=2.00&searchTF=T185801_2.00
99	db/motif_databases/CIS-BP_2.00/Homo_sapiens.meme	M07986_2.00	NR3C1	RGVACAYTBTGTYC	14	16468	7.2e-004	CENTRIMO			http://cisbp.ccbr.utoronto.ca/TFreport.php?versionNumber=2.00&searchTF=T303216_2.00
100	db/motif_databases/CIS-BP_2.00/Homo_sapiens.meme	M03363_2.00	VDR	GRGTTCATYGRGTTCA	16	7519	8.0e-004	CENTRIMO			http://cisbp.ccbr.utoronto.ca/TFreport.php?versionNumber=2.00&searchTF=T303213_2.00
101	db/motif_databases/CIS-BP_2.00/Homo_sapiens.meme	M07684_2.00	ZNF197	YYTBYTYYTGWCYTT	15	17663	8.7e-004	CENTRIMO			http://cisbp.ccbr.utoronto.ca/TFreport.php?versionNumber=2.00&searchTF=T095249_2.00
102	db/motif_databases/CIS-BP_2.00/Homo_sapiens.meme	M00161_2.00	(FOXJ1)_(Mus_musculus)_(DBD_1.00)	NRTAAACAAANN	12	17465	1.3e-003	CENTRIMO			http://cisbp.ccbr.utoronto.ca/TFreport.php?versionNumber=2.00&searchTF=T185771_2.00
103	STREME	15-ACAGGAMAC	STREME-15	15-ACAGGAMAC	9	270	1.8e-003	STREME
104	db/motif_databases/CIS-BP_2.00/Homo_sapiens.meme	M04607_2.00	SNAI3	TRCACCTGYY	10	16246	2.0e-003	CENTRIMO			http://cisbp.ccbr.utoronto.ca/TFreport.php?versionNumber=2.00&searchTF=T095234_2.00
105	db/motif_databases/CIS-BP_2.00/Homo_sapiens.meme	M02184_2.00	(HHEX)_(Caenorhabditis_elegans)_(DBD_0.77)	NNNATTRNNN	10	2087	2.3e-003	CENTRIMO			http://cisbp.ccbr.utoronto.ca/TFreport.php?versionNumber=2.00&searchTF=T209863_2.00
106	db/motif_databases/CIS-BP_2.00/Homo_sapiens.meme	M01260_2.00	(NAIF1)_(Gallus_gallus)_(DBD_0.74)	NNTWRCGTAR	10	10196	2.4e-003	CENTRIMO			http://cisbp.ccbr.utoronto.ca/TFreport.php?versionNumber=2.00&searchTF=T248290_2.00
107	db/motif_databases/CIS-BP_2.00/Homo_sapiens.meme	M08057_2.00	NEUROD1	NRACAGATGGYNN	13	16994	2.5e-003	CENTRIMO			http://cisbp.ccbr.utoronto.ca/TFreport.php?versionNumber=2.00&searchTF=T034302_2.00
108	db/motif_databases/CIS-BP_2.00/Homo_sapiens.meme	M00360_2.00	POU4F3	WDMATAN	7	1457	3.1e-003	CENTRIMO			http://cisbp.ccbr.utoronto.ca/TFreport.php?versionNumber=2.00&searchTF=T238190_2.00
109	db/motif_databases/CIS-BP_2.00/Homo_sapiens.meme	M04568_2.00	HIC1	BRTGCCMMCB	10	17151	3.4e-003	CENTRIMO			http://cisbp.ccbr.utoronto.ca/TFreport.php?versionNumber=2.00&searchTF=T095155_2.00
110	db/motif_databases/CIS-BP_2.00/Homo_sapiens.meme	M01026_2.00	SOX4	AACAAAGG	8	17624	5.3e-003	CENTRIMO			http://cisbp.ccbr.utoronto.ca/TFreport.php?versionNumber=2.00&searchTF=T328063_2.00
111	db/motif_databases/CIS-BP_2.00/Homo_sapiens.meme	M08165_2.00	SOX10	NDAACAAAGVN	11	17814	5.4e-003	CENTRIMO			http://cisbp.ccbr.utoronto.ca/TFreport.php?versionNumber=2.00&searchTF=T328059_2.00
112	db/motif_databases/CIS-BP_2.00/Homo_sapiens.meme	M07725_2.00	ZNF615	AAGMACTGTACT	12	15692	5.6e-003	CENTRIMO			http://cisbp.ccbr.utoronto.ca/TFreport.php?versionNumber=2.00&searchTF=T095352_2.00
113	db/motif_databases/CIS-BP_2.00/Homo_sapiens.meme	M05625_2.00	NR1I2	GRGTTCAHNSAGTTCRH	17	13662	5.6e-003	CENTRIMO			http://cisbp.ccbr.utoronto.ca/TFreport.php?versionNumber=2.00&searchTF=T303232_2.00
114	db/motif_databases/CIS-BP_2.00/Homo_sapiens.meme	M01743_2.00	(MLXIP)_(Mus_musculus)_(DBD_0.82)	MCACGTGV	8	13172	5.8e-003	CENTRIMO			http://cisbp.ccbr.utoronto.ca/TFreport.php?versionNumber=2.00&searchTF=T034319_2.00
115	db/motif_databases/CIS-BP_2.00/Homo_sapiens.meme	M03022_2.00	FOXO1	GTAAACAW	8	17496	1.8e-002	CENTRIMO			http://cisbp.ccbr.utoronto.ca/TFreport.php?versionNumber=2.00&searchTF=T185776_2.00
116	db/motif_databases/CIS-BP_2.00/Homo_sapiens.meme	M02774_2.00	MNT	RVCACGTGMH	10	12748	2.0e-002	CENTRIMO			http://cisbp.ccbr.utoronto.ca/TFreport.php?versionNumber=2.00&searchTF=T034249_2.00
117	db/motif_databases/CIS-BP_2.00/Homo_sapiens.meme	M08060_2.00	(MYF5)_(Mus_musculus)_(DBD_0.90)	NRNRRCAGCTGSN	13	16355	2.0e-002	CENTRIMO			http://cisbp.ccbr.utoronto.ca/TFreport.php?versionNumber=2.00&searchTF=T034262_2.00
118	db/motif_databases/CIS-BP_2.00/Homo_sapiens.meme	M04150_2.00	HAND2	AACACCTGCD	10	15684	2.0e-002	CENTRIMO			http://cisbp.ccbr.utoronto.ca/TFreport.php?versionNumber=2.00&searchTF=T034305_2.00
119	db/motif_databases/CIS-BP_2.00/Homo_sapiens.meme	M08053_2.00	MYCN	NVCCACGTGGBN	12	11721	2.0e-002	CENTRIMO			http://cisbp.ccbr.utoronto.ca/TFreport.php?versionNumber=2.00&searchTF=T034287_2.00
120	db/motif_databases/CIS-BP_2.00/Homo_sapiens.meme	M04193_2.00	ATOH7	AVCATATGBY	10	16699	4.3e-002	CENTRIMO			http://cisbp.ccbr.utoronto.ca/TFreport.php?versionNumber=2.00&searchTF=T034327_2.00
# MEME-ChIP (Motif Analysis of Large Nucleotide Datasets): Version 5.5.9 released on Fri Nov 21 15:33:51 2025 -0800
# The format of this file is described at https://meme-suite.org/meme//doc/meme-chip-output-format.html
# meme-chip -oc . -time 240 -ccut 100 -fdesc description -dna -order 2 -minw 6 -maxw 15 -psp-gen -db db/motif_databases/CIS-BP_2.00/Homo_sapiens.meme -meme-mod zoops -meme-nmotifs 10 -meme-searchsize 100000 -streme-pvt 0.05 -streme-align center -streme-totallength 4000000 -centrimo-score 5.0 -centrimo-ethresh 10.0 -neg ABM_more_acc_vs_Liver_enhancer_4col_MEME-CHIP.bed.fa ABM_less_acc_vs_Liver_enh…
